# A single DPE core promoter motif contributes to *in vivo* transcriptional regulation and affects cardiac function

**DOI:** 10.1101/2023.06.11.544490

**Authors:** Anna Sloutskin, Dekel Itzhak, Georg Vogler, Diana Ideses, Hadar Alter, Hadar Shachar, Tirza Doniger, Manfred Frasch, Rolf Bodmer, Sascha H Duttke, Tamar Juven-Gershon

**Affiliations:** The Mina and Everard Goodman Faculty of Life Sciences, Bar-Ilan University, Ramat Gan, Israel; Development, Aging and Regeneration Program, Sanford Burnham Prebys Medical Discovery Institute, La Jolla, CA, USA; Division of Developmental Biology, Department of Biology, Friedrich-Alexander University of Erlangen-Nürnberg, Erlangen, Germany; School of Molecular Biosciences, College of Veterinary Medicine, Washington State University, Pullman, WA, USA

**Keywords:** Core Promoter, RNA Polymerase II transcription, DPE, Gene Expression, nascent transcription, *Drosophila*, heart development

## Abstract

Transcription is initiated at the core promoter, which confers specific functions depending on the unique combination of core promoter elements. The downstream core promoter element (DPE) is found in many genes related to heart and mesodermal development. However, the function of these core promoter elements has thus far been studied primarily in isolated, *in vitro* or reporter gene settings. *tinman* (*tin*) encodes a key transcription factor that regulates the formation of the dorsal musculature and heart. Pioneering a novel approach utilizing both CRISPR and nascent transcriptomics, we show that a substitution mutation of the functional *tin* DPE motif within the natural context of the core promoter results in a massive perturbation of Tinman’s regulatory network orchestrating dorsal musculature and heart formation. Mutation of endogenous *tin* DPE reduced the expression of *tin* and distinct target genes, resulting in significantly reduced viability and an overall decrease in adult heart function. We demonstrate the feasibility and importance of characterizing DNA sequence elements *in vivo* in their natural context, and accentuate the critical impact a single DPE motif has during *Drosophila* embryogenesis and functional heart formation.
