## Supplementary material for "A single DPE core promoter motif contributes to *in vivo* transcriptional regulation and affects cardiac function": SupFile2: 15.cluster.txt

Merged-chrX-10744930-11	chrX	10744855	10745005	-
Merged-chr3R-10355187-2	chr3R	10355112	10355262	+
Merged-chr3R-22448128-12	chr3R	22448053	22448203	+
Merged-chr3L-1558245-5	chr3L	1558157	1558330	+
Merged-chr3L-11415131-6	chr3L	11415036	11415241	-
Merged-chr3R-29152707-1	chr3R	29152632	29152782	+
Merged-chr3R-30745259-12	chr3R	30745184	30745336	-
Merged-chr3R-23121212-6	chr3R	23121137	23121287	+
Merged-chr2R-22926554-11	chr2R	22926479	22926629	+
Merged-chr3R-21870684-6	chr3R	21870609	21870759	+
Merged-chr3L-9461964-3	chr3L	9461885	9462048	+
Merged-chr2R-16783680-12	chr2R	16783605	16783755	+
Merged-chrX-637133-3	chrX	636996	637239	-
Merged-chrX-16085949-7	chrX	16085851	16086059	-
Merged-chr2R-18242359-7	chr2R	18242274	18242438	-
Merged-chrX-2681722-10	chrX	2681647	2681798	-
Merged-chr3R-27581796-11	chr3R	27581681	27581887	+
Merged-chr3L-13922297-1	chr3L	13922222	13922372	-
Merged-chr3R-4821112-10	chr3R	4821024	4821241	-
Merged-chr2L-159040-11	chr2L	158965	159115	+
Merged-chr2L-5980098-12	chr2L	5980023	5980173	-
Merged-chr4-680239-9	chr4	680164	680316	+
Merged-chr2L-6253090-11	chr2L	6253013	6253166	+
Merged-chrX-2080615-12	chrX	2080540	2080690	+
Merged-chr2R-24307841-5	chr2R	24307752	24307965	-
Merged-chr3L-628223-1	chr3L	628148	628298	-
Merged-chrX-2048394-7	chrX	2048319	2048469	-
Merged-chr2R-19249706-9	chr2R	19249543	19249874	+
Merged-chr2L-18713748-6	chr2L	18713667	18713842	-
Merged-chr3L-9968505-11	chr3L	9968430	9968580	+
Merged-chr2R-6971625-12	chr2R	6971547	6971711	-
Merged-chr2L-378118-11	chr2L	378043	378193	+
Merged-chr2R-13579771-4	chr2R	13579696	13579846	-
Merged-chr2R-23932619-4	chr2R	23932544	23932694	+
Merged-chrX-13397888-1	chrX	13397813	13397963	+
Merged-chr2R-24964426-6	chr2R	24964344	24964505	+
Merged-chr3R-18052984-8	chr3R	18052909	18053059	-
Merged-chr2L-15264690-11	chr2L	15264615	15264765	-
Merged-chr3L-17740753-9	chr3L	17740678	17740828	+
Merged-chr2L-8239875-12	chr2L	8239800	8239950	-
Merged-chrX-17579864-10	chrX	17579788	17579940	+
Merged-chr2R-12997123-12	chr2R	12997048	12997198	+
Merged-chrX-16104940-12	chrX	16104865	16105015	-
Merged-chr2L-7496313-10	chr2L	7496238	7496388	-
Merged-chr2R-13160078-10	chr2R	13160003	13160153	+
Merged-chr2L-6019398-11	chr2L	6019323	6019473	-
Merged-chr3R-19641227-6	chr3R	19641152	19641302	-
Merged-chr2R-10266857-11	chr2R	10266782	10266932	+
Merged-chr3R-4450834-12	chr3R	4450759	4450909	-
Merged-chr2L-7984181-12	chr2L	7984106	7984256	-
Merged-chr2R-17087633-11	chr2R	17087558	17087708	-
Merged-chr2L-2837831-11	chr2L	2837756	2837906	-
Merged-chr3R-5368299-10	chr3R	5368194	5368378	-
Merged-chr2L-1737469-10	chr2L	1737394	1737544	+
Merged-chr2R-7566811-12	chr2R	7566736	7566886	+
Merged-chr3R-28540321-12	chr3R	28540246	28540397	-
Merged-chrX-20352158-3	chrX	20352083	20352233	-
Merged-chr3R-28883685-3	chr3R	28883610	28883760	+
Merged-chr2R-21702908-1	chr2R	21702833	21702983	-
Merged-chr2L-15334594-7	chr2L	15334519	15334673	-
Merged-chr2L-1077164-3	chr2L	1077089	1077239	+
Merged-chr2L-15762755-11	chr2L	15762680	15762830	-
Merged-chr3L-19167871-4	chr3L	19167776	19168006	+
Merged-chr3L-11009189-12	chr3L	11009114	11009264	-
Merged-chr3R-26536355-11	chr3R	26536274	26536442	+
Merged-chr3R-10614249-12	chr3R	10614174	10614326	-
Merged-chr3R-15131924-11	chr3R	15131849	15131999	-
Merged-chrX-6759491-10	chrX	6759416	6759566	-
Merged-chr3L-19179444-5	chr3L	19179366	19179522	+
Merged-chrX-10930665-7	chrX	10930590	10930740	-
Merged-chr2L-5923734-10	chr2L	5923659	5923810	-
Merged-chrX-11493172-11	chrX	11493095	11493257	+
Merged-chr3R-23249187-7	chr3R	23249112	23249263	+
Merged-chr3L-11244257-3	chr3L	11244180	11244333	+
Merged-chr2L-10056904-5	chr2L	10056790	10057026	-
Merged-chr2R-15698989-7	chr2R	15698879	15699112	+
Merged-chr2R-20897570-11	chr2R	20897495	20897647	-
Merged-chr2R-20665636-9	chr2R	20665557	20665737	-
Merged-chrX-18866655-1	chrX	18866580	18866730	-
Merged-chr4-1254152-11	chr4	1254039	1254236	+
Merged-chr3L-1189590-12	chr3L	1189515	1189665	+
Merged-chr3L-3385207-10	chr3L	3385132	3385282	+
Merged-chr3L-11344039-10	chr3L	11343964	11344114	+
Merged-chrX-9109051-11	chrX	9108971	9109128	-
Merged-chr2R-21704541-11	chr2R	21704340	21704656	-
Merged-chrX-5637588-11	chrX	5637513	5637663	-
Merged-chr3L-1168840-5	chr3L	1168765	1168918	+
Merged-chr3R-24597523-3	chr3R	24597448	24597598	-
Merged-chr2L-1063277-3	chr2L	1063202	1063352	-
Merged-chrX-9133859-9	chrX	9133783	9133942	+
Merged-chr3R-24846223-5	chr3R	24846148	24846298	+
Merged-chr3L-2863440-5	chr3L	2863365	2863515	+
Merged-chr3R-28335576-10	chr3R	28335501	28335651	-
Merged-chr3R-16625293-11	chr3R	16625218	16625368	+
Merged-chr4-671566-10	chr4	671484	671652	-
Merged-chr3L-14304307-5	chr3L	14304194	14304400	+
Merged-chr3R-17346330-10	chr3R	17346255	17346405	-
Merged-chr3R-27685967-9	chr3R	27685892	27686042	+
Merged-chr2R-9552850-10	chr2R	9552775	9552925	+
Merged-chr3R-20252774-12	chr3R	20252695	20252858	+
Merged-chr3L-6218612-4	chr3L	6218537	6218690	-
Merged-chr3R-14108344-12	chr3R	14108266	14108430	-
Merged-chr3L-14274347-9	chr3L	14274272	14274422	+
Merged-chr3R-11656150-11	chr3R	11656075	11656225	+
Merged-chr3R-15853579-11	chr3R	15853504	15853654	-
Merged-chr3R-16829751-11	chr3R	16829674	16829827	-
Merged-chr2R-16109938-12	chr2R	16109839	16110073	-
Merged-chrX-19713010-11	chrX	19712935	19713085	-
Merged-chr3L-224486-4	chr3L	224380	224572	+
Merged-chrX-12910278-3	chrX	12910203	12910353	+
Merged-chr3R-13057755-5	chr3R	13057655	13057839	+
Merged-chr3L-15321410-7	chr3L	15321335	15321485	+
Merged-chr3L-6217151-9	chr3L	6217010	6217249	+
Merged-chrX-19298139-11	chrX	19298064	19298214	-
Merged-chr2R-15922147-10	chr2R	15922072	15922222	-
Merged-chr3R-21619320-8	chr3R	21619245	21619395	-
Merged-chr3R-24105757-10	chr3R	24105653	24105836	-
Merged-chr3L-160806-10	chr3L	160731	160881	+
Merged-chr2L-14234122-10	chr2L	14234047	14234197	-
Merged-chr2R-13558117-7	chr2R	13558034	13558243	-
Merged-chr2R-16098537-12	chr2R	16098451	16098634	-
Merged-chr3R-16252179-12	chr3R	16252103	16252258	+
Merged-chr2R-5726830-12	chr2R	5726755	5726905	-
Merged-chr2R-19231230-4	chr2R	19231130	19231380	-
Merged-chr2R-13822937-9	chr2R	13822848	13823029	+
Merged-chr3L-282609-11	chr3L	282534	282684	+
Merged-chr3R-12449297-10	chr3R	12449222	12449372	+
Merged-chr3R-24319818-11	chr3R	24319743	24319893	-
Merged-chr2L-7994182-12	chr2L	7994107	7994257	-
Merged-chr3L-604001-11	chr3L	603926	604076	-
Merged-chr3L-7979049-12	chr3L	7978974	7979124	+
Merged-chr2R-11366716-10	chr2R	11366637	11366832	+
Merged-chr2L-19820244-9	chr2L	19820169	19820319	+
Merged-chrX-13368710-9	chrX	13368535	13368798	+
Merged-chr3L-18229634-1	chr3L	18229559	18229709	+
Merged-chr3L-6163130-4	chr3L	6163054	6163209	+
Merged-chr3L-8670426-4	chr3L	8670350	8670505	-
Merged-chr3L-17034413-4	chr3L	17034338	17034489	+
Merged-chr3L-3401083-4	chr3L	3400998	3401171	+
Merged-chrX-15593668-6	chrX	15593565	15593858	+
Merged-chr3L-14781073-5	chr3L	14780998	14781148	-
Merged-chr2L-10976971-8	chr2L	10976896	10977047	+
Merged-chr3L-19446145-4	chr3L	19446061	19446226	-
Merged-chr3R-16207069-3	chr3R	16206986	16207162	-
Merged-chr3R-26867506-3	chr3R	26867427	26867584	-
Merged-chr3L-18004918-6	chr3L	18004808	18005014	-
Merged-chr2R-24736679-10	chr2R	24736578	24736825	-
Merged-chr4-1123336-12	chr4	1123261	1123411	-
Merged-chrX-15482396-12	chrX	15482321	15482471	+
Merged-chr3L-21034537-12	chr3L	21034462	21034612	+
Merged-chr3R-17056161-5	chr3R	17056061	17056260	-
Merged-chr2R-14433610-4	chr2R	14433466	14433711	+
Merged-chr3R-29287702-5	chr3R	29287615	29287788	+
Merged-chrX-18085401-12	chrX	18085319	18085477	-
Merged-chr2L-2977220-12	chr2L	2977056	2977304	+
Merged-chr3L-17433187-12	chr3L	17433112	17433262	-
Merged-chr2L-4597374-5	chr2L	4597299	4597449	-
Merged-chr3R-20555765-6	chr3R	20555690	20555840	-
Merged-chr3L-22669528-12	chr3L	22669453	22669603	-
Merged-chr3L-2821065-11	chr3L	2820990	2821140	-
Merged-chrX-18209429-6	chrX	18209353	18209506	+
Merged-chr3L-11253432-1	chr3L	11253357	11253507	-
Merged-chr3L-2806016-5	chr3L	2805941	2806091	-
Merged-chr3R-17052677-7	chr3R	17052522	17052838	-
Merged-chrX-2135802-1	chrX	2135727	2135877	+
Merged-chr2R-5358839-1	chr2R	5358764	5358914	-
Merged-chr2L-7125379-6	chr2L	7125274	7125483	-
Merged-chr2R-4124676-6	chr2R	4124498	4124855	-
Merged-chr2R-6885553-9	chr2R	6885478	6885628	+
Merged-chrX-1923482-4	chrX	1923388	1923607	-
Merged-chr2L-2364340-6	chr2L	2364265	2364415	-
Merged-chr2R-23933726-8	chr2R	23933635	23933812	-
Merged-chr2L-21748696-6	chr2L	21748615	21748776	-
Merged-chr3R-24870573-4	chr3R	24870495	24870649	+
Merged-chr3R-24893209-3	chr3R	24893134	24893284	-
Merged-chr3L-682017-11	chr3L	681879	682128	+
Merged-chr3L-16647860-12	chr3L	16647785	16647935	-
Merged-chr2R-10536481-2	chr2R	10536398	10536564	+
Merged-chr2R-21497654-2	chr2R	21497579	21497729	+
Merged-chr2R-11414510-11	chr2R	11414435	11414585	+
Merged-chr2R-12437348-12	chr2R	12437273	12437423	+
Merged-chr3L-14646506-6	chr3L	14646431	14646581	+
Merged-chr3L-622112-4	chr3L	622007	622278	+
Merged-chrX-19713501-5	chrX	19713426	19713576	-
Merged-chr2R-7712693-9	chr2R	7712618	7712769	+
Merged-chr3L-9505324-11	chr3L	9505249	9505399	-
Merged-chrX-6868493-12	chrX	6868418	6868568	+
Merged-chr3L-19558414-1	chr3L	19558339	19558489	+
Merged-chr3L-23250773-7	chr3L	23250680	23250859	-
Merged-chr3R-21594252-12	chr3R	21594176	21594338	+
Merged-chr3L-1694618-12	chr3L	1694542	1694694	+
Merged-chr2R-15352164-6	chr2R	15352046	15352286	-
Merged-chrX-13682968-12	chrX	13682881	13683099	+
Merged-chrX-6590819-12	chrX	6590722	6590965	+
Merged-chr2R-12878800-6	chr2R	12878721	12878884	-
Merged-chrX-19694465-2	chrX	19694361	19694570	+
Merged-chrX-11124268-4	chrX	11124186	11124366	-
Merged-chr3R-13990353-5	chr3R	13990254	13990524	+
Merged-chrX-18633690-5	chrX	18633615	18633765	+
Merged-chr2L-7991747-4	chr2L	7991598	7991908	+
Merged-chrX-9646308-6	chrX	9646231	9646386	+
Merged-chr2L-8946608-6	chr2L	8946533	8946684	-
Merged-chr3R-21268211-7	chr3R	21268130	21268328	+
Merged-chr2R-6663948-4	chr2R	6663869	6664028	+
Merged-chr2R-12118856-10	chr2R	12118776	12118939	-
Merged-chr2R-5985149-5	chr2R	5985074	5985224	-
Merged-chrX-16152780-3	chrX	16152668	16152905	-
Merged-chr3R-10881946-5	chr3R	10881871	10882021	-
Merged-chr2R-21313880-7	chr2R	21313805	21313955	+
Merged-chr2L-4223287-5	chr2L	4223210	4223363	+
Merged-chr2L-20968884-10	chr2L	20968784	20969040	-
Merged-chr3L-20771857-7	chr3L	20771782	20771932	-
Merged-chr2R-10476949-7	chr2R	10476860	10477045	+
Merged-chr2L-9331349-9	chr2L	9331274	9331424	-
Merged-chr2L-3773753-1	chr2L	3773678	3773828	+
Merged-chr3L-19275767-11	chr3L	19275692	19275842	+
Merged-chr3R-18243060-2	chr3R	18242985	18243135	+
Merged-chrX-15818157-12	chrX	15818082	15818232	+
Merged-chr3R-24813990-9	chr3R	24813915	24814065	-
Merged-chr2R-15835055-12	chr2R	15834980	15835130	-
Merged-chr3R-30476692-11	chr3R	30476617	30476767	+
Merged-chrX-4939133-11	chrX	4939058	4939208	+
Merged-chr3R-5671472-6	chr3R	5671397	5671547	+
Merged-chr3L-14192684-4	chr3L	14192609	14192759	-
Merged-chr2R-5709902-3	chr2R	5709818	5709997	+
Merged-chr3R-31726639-1	chr3R	31726564	31726714	+
Merged-chrX-17711089-10	chrX	17711014	17711164	+
Merged-chr2R-21140520-7	chr2R	21140443	21140598	-
Merged-chr2L-21019892-4	chr2L	21019793	21020040	-
Merged-chr2L-35125-4	chr2L	35048	35202	+
Merged-chr3R-21854067-10	chr3R	21853892	21854228	+
Merged-chr2L-7991576-12	chr2L	7991501	7991651	-
Merged-chr2L-2371524-7	chr2L	2371449	2371599	-
Merged-chr3L-22699429-12	chr3L	22699354	22699504	+
Merged-chr3R-16242820-12	chr3R	16242745	16242895	+
Merged-chr2R-14798954-12	chr2R	14798879	14799029	-
Merged-chr2L-4444629-12	chr2L	4444554	4444704	-
Merged-chrX-17710145-12	chrX	17710070	17710220	+
Merged-chr2R-8327488-11	chr2R	8327411	8327565	+
Merged-chr2L-16287728-12	chr2L	16287653	16287803	-
Merged-chr2L-18152410-10	chr2L	18152335	18152485	-
Merged-chr2R-23978801-10	chr2R	23978726	23978876	+
Merged-chr3L-18214033-9	chr3L	18213952	18214111	-
Merged-chr2R-19155196-12	chr2R	19155116	19155296	+
Merged-chr3L-12468020-11	chr3L	12467945	12468095	-
Merged-chr3R-18984028-12	chr3R	18983953	18984103	+
Merged-chrX-2410899-10	chrX	2410824	2410974	-
Merged-chr3R-16923250-9	chr3R	16923018	16923497	-
Merged-chr2L-19865403-7	chr2L	19865325	19865481	-
Merged-chr3L-2782845-6	chr3L	2782770	2782920	+
Merged-chr2R-16594495-11	chr2R	16594420	16594570	-
Merged-chr2R-10421706-10	chr2R	10421631	10421781	+
Merged-chr3L-900967-6	chr3L	900862	901049	+
Merged-chr2L-11808144-8	chr2L	11808058	11808222	+
Merged-chrX-6998675-10	chrX	6998600	6998750	+
Merged-chr2R-13337333-10	chr2R	13337258	13337408	-
Merged-chr2L-2183388-4	chr2L	2183313	2183463	+
Merged-chrX-16325654-4	chrX	16325570	16325733	-
Merged-chr2L-11225692-3	chr2L	11225617	11225767	+
Merged-chr2R-13225272-1	chr2R	13225197	13225347	-
Merged-chr3L-621813-4	chr3L	621737	621889	+
Merged-chr3L-12324581-4	chr3L	12324428	12324727	-
Merged-chr3L-2632639-4	chr3L	2632564	2632714	-
Merged-chrX-16598519-12	chrX	16598416	16598597	-
Merged-chr3R-16960258-11	chr3R	16960170	16960342	-
Merged-chr2R-5091536-6	chr2R	5091421	5091658	-
Merged-chr3L-485288-7	chr3L	485213	485363	-
Merged-chr2R-24369689-11	chr2R	24369614	24369764	-
Merged-chr3R-19164221-12	chr3R	19164146	19164296	+
Merged-chr2R-8798491-12	chr2R	8798416	8798566	+
Merged-chr3L-8425209-4	chr3L	8425122	8425296	-
Merged-chr2L-207291-6	chr2L	207185	207395	-
Merged-chr3R-11949699-12	chr3R	11949621	11949807	+
Merged-chr2R-21057191-12	chr2R	21057116	21057266	-
Merged-chr2L-5093536-10	chr2L	5093461	5093611	-
Merged-chr2R-7698904-10	chr2R	7698829	7698979	-
Merged-chr3L-129452-12	chr3L	129377	129527	+
Merged-chr3R-10350184-12	chr3R	10350109	10350259	+
Merged-chr3L-15261126-4	chr3L	15261000	15261218	-
Merged-chr3L-12720103-3	chr3L	12719996	12720224	+
Merged-chr3L-1602011-6	chr3L	1601862	1602109	-
Merged-chr3L-21943635-9	chr3L	21943559	21943712	+
Merged-chrX-13563849-11	chrX	13563771	13563928	+
Merged-chr3R-31683780-7	chr3R	31683705	31683855	+
Merged-chr3R-9603053-4	chr3R	9602959	9603148	+
Merged-chr2R-15217878-7	chr2R	15217803	15217953	+
Merged-chr3R-10677211-11	chr3R	10677129	10677329	-
Merged-chr2L-15068079-10	chr2L	15068003	15068155	-
Merged-chrX-17160024-12	chrX	17159949	17160099	+
Merged-chr2L-18503973-11	chr2L	18503898	18504048	-
Merged-chr2R-6811022-12	chr2R	6810947	6811097	+
Merged-chr2L-851071-11	chr2L	850996	851146	-
Merged-chrX-5695892-2	chrX	5695814	5695971	+
Merged-chrX-6860277-3	chrX	6860202	6860352	-
Merged-chr3R-29818720-3	chr3R	29818645	29818795	-
Merged-chr2L-10004744-6	chr2L	10004669	10004819	+
Merged-chr3R-5086709-10	chr3R	5086634	5086784	-
Merged-chrX-770028-11	chrX	769953	770103	+
Merged-chr2R-9929615-6	chr2R	9929537	9929705	-
Merged-chr2L-6070943-2	chr2L	6070868	6071018	-
Merged-chrX-16593216-4	chrX	16593127	16593315	-
Merged-chr3L-25121676-6	chr3L	25121601	25121751	-
Merged-chrX-280378-8	chrX	280303	280453	-
Merged-chr2R-19249635-7	chr2R	19249464	19249729	-
Merged-chr3R-8183183-7	chr3R	8183108	8183258	+
Merged-chr3L-11406650-12	chr3L	11406569	11406736	-
Merged-chr3L-18229488-10	chr3L	18229412	18229565	-
Merged-chrX-6985670-11	chrX	6985593	6985761	-
Merged-chr3L-6352413-12	chr3L	6352338	6352488	-
Merged-chr3L-11562043-9	chr3L	11561963	11562119	-
Merged-chr2L-156077-5	chr2L	155998	156163	-
Merged-chr3R-6009900-11	chr3R	6009825	6009981	+
Merged-chrX-17259481-12	chrX	17259406	17259556	+
Merged-chr2L-18733183-11	chr2L	18733107	18733259	+
Merged-chr3L-10661002-11	chr3L	10660924	10661080	-
Merged-chr3L-8952297-4	chr3L	8952185	8952393	+
Merged-chr3R-21297525-4	chr3R	21297450	21297600	+
Merged-chr3L-5989035-8	chr3L	5988956	5989117	+
Merged-chr2R-16580642-10	chr2R	16580540	16580732	-
Merged-chr3L-4283872-11	chr3L	4283797	4283947	+
Merged-chr2R-14041387-11	chr2R	14041312	14041462	+
Merged-chr2R-15740355-11	chr2R	15740280	15740430	-
Merged-chr3R-30808630-12	chr3R	30808552	30808706	+
Merged-chr2R-14332384-11	chr2R	14332309	14332459	+
Merged-chr3L-11553112-12	chr3L	11553037	11553187	-
Merged-chr2L-9176358-11	chr2L	9176283	9176433	+
Merged-chr2L-12457765-5	chr2L	12457646	12457910	+
Merged-chrX-7098053-7	chrX	7097978	7098128	-
Merged-chr3L-749406-12	chr3L	749331	749481	+
Merged-chr2L-19190349-11	chr2L	19190274	19190424	+
Merged-chr2L-6337760-1	chr2L	6337685	6337835	+
Merged-chr3R-22142569-8	chr3R	22142490	22142646	-
Merged-chr3L-225294-9	chr3L	225171	225393	-
Merged-chr2R-21141963-6	chr2R	21141888	21142039	-
Merged-chrX-8058035-10	chrX	8057959	8058111	+
Merged-chr3R-16403690-10	chr3R	16403615	16403765	-
Merged-chr3R-15666186-12	chr3R	15666111	15666261	+
Merged-chr3R-22133835-12	chr3R	22133760	22133911	+
Merged-chr4-501816-11	chr4	501741	501891	+
Merged-chr2L-6818259-2	chr2L	6818184	6818334	-
Merged-chr3L-1885662-11	chr3L	1885585	1885767	+
Merged-chr3R-9057194-11	chr3R	9057119	9057269	-
Merged-chr3L-8449364-10	chr3L	8449285	8449440	-
Merged-chrX-18930335-11	chrX	18930260	18930410	+
Merged-chrX-2470041-10	chrX	2469966	2470116	-
Merged-chrX-6699507-11	chrX	6699431	6699583	+
Merged-chr2L-4346763-5	chr2L	4346684	4346843	-
Merged-chr3R-9502577-11	chr3R	9502502	9502652	-
Merged-chr3R-16034588-10	chr3R	16034513	16034663	+
Merged-chr2L-2750289-9	chr2L	2750214	2750364	-
Merged-chrX-12659433-11	chrX	12659358	12659509	+
Merged-chr3R-16934242-12	chr3R	16934167	16934317	-
Merged-chr2R-13942112-12	chr2R	13942035	13942188	-
Merged-chr3L-11487557-11	chr3L	11487482	11487632	+
Merged-chr3L-15699849-12	chr3L	15699774	15699924	-
Merged-chr2L-19572607-12	chr2L	19572532	19572682	-
Merged-chr2R-17682908-9	chr2R	17682784	17682990	-
Merged-chrX-10086533-11	chrX	10086458	10086608	+
Merged-chr2L-8083987-12	chr2L	8083912	8084062	+
Merged-chr2L-7157695-12	chr2L	7157620	7157770	-
Merged-chr2L-16326060-11	chr2L	16325985	16326135	+
Merged-chrX-7274129-9	chrX	7274054	7274205	+
Merged-chrX-6981676-10	chrX	6981587	6981753	-
Merged-chr2L-11175669-10	chr2L	11175594	11175744	-
Merged-chr2L-12621645-12	chr2L	12621569	12621721	-
Merged-chr3R-24868154-6	chr3R	24867966	24868260	+
Merged-chr2L-286377-9	chr2L	286196	286466	+
Merged-chr3L-5654701-11	chr3L	5654626	5654776	+
Merged-chrX-5085730-11	chrX	5085655	5085805	+
Merged-chr2L-4031383-12	chr2L	4031308	4031458	+
Merged-chr2L-21237252-12	chr2L	21237177	21237327	+
Merged-chr3R-26028231-11	chr3R	26028155	26028307	+
Merged-chr3R-16250306-6	chr3R	16250224	16250401	+
Merged-chr2L-8384479-12	chr2L	8384404	8384554	+
Merged-chr3L-4364086-12	chr3L	4364008	4364164	-
Merged-chr2L-16325618-12	chr2L	16325543	16325693	-
Merged-chr2R-8600428-12	chr2R	8600346	8600525	+
Merged-chr2L-7372840-4	chr2L	7372755	7372924	+
Merged-chr3R-9347333-4	chr3R	9347258	9347408	-
Merged-chr2R-19178755-12	chr2R	19178680	19178830	+
Merged-chr2R-22896176-12	chr2R	22896101	22896251	+
Merged-chr2R-11452209-2	chr2R	11452132	11452287	-
Merged-chr2R-16810506-6	chr2R	16810427	16810593	-
Merged-chr2L-8543333-11	chr2L	8543258	8543409	+
Merged-chr3L-1358314-8	chr3L	1358239	1358390	-
Merged-chr3R-25648488-5	chr3R	25648405	25648571	-
Merged-chrX-3843790-1	chrX	3843715	3843865	+
Merged-chr3L-9134336-10	chr3L	9134261	9134420	-
Merged-chr2R-22270920-11	chr2R	22270845	22270995	+
Merged-chrX-17091825-11	chrX	17091750	17091900	+
Merged-chr2R-21634736-12	chr2R	21634653	21634903	+
Merged-chr3R-21365265-12	chr3R	21365190	21365340	-
Merged-chr3L-18890482-11	chr3L	18890407	18890557	-
Merged-chr2L-5724699-11	chr2L	5724624	5724774	+
Merged-chr2R-6985703-12	chr2R	6985621	6985784	-
Merged-chr2R-15128826-12	chr2R	15128751	15128901	+
Merged-chrX-1669952-6	chrX	1669873	1670037	-
Merged-chr3L-21728100-5	chr3L	21728024	21728176	+
Merged-chr2R-7427416-8	chr2R	7427341	7427491	+
Merged-chr3L-740263-7	chr3L	740188	740338	-
Merged-chr2L-2886245-9	chr2L	2886170	2886324	+
Merged-chr3R-9550948-5	chr3R	9550868	9551034	+
Merged-chrX-17397115-9	chrX	17397018	17397242	-
Merged-chr3R-19147673-11	chr3R	19147580	19147785	+
Merged-chr2R-10101046-10	chr2R	10100971	10101121	+
Merged-chr2L-5237356-12	chr2L	5237281	5237431	-
Merged-chr3R-24894744-10	chr3R	24894669	24894819	+
Merged-chrX-13395026-1	chrX	13394951	13395101	-
Merged-chr2R-12019559-3	chr2R	12019407	12019679	+
Merged-chr3R-27281467-3	chr3R	27281377	27281574	+
Merged-chr3R-13683856-5	chr3R	13683737	13683970	-
Merged-chr3L-7529022-8	chr3L	7528947	7529098	-
Merged-chr3R-16241360-2	chr3R	16241285	16241435	+
Merged-chr3R-13716805-4	chr3R	13716730	13716880	-
Merged-chrX-9125269-5	chrX	9125194	9125347	+
Merged-chr3L-15321459-6	chr3L	15321377	15321538	-
Merged-chrX-2298978-2	chrX	2298903	2299053	-
Merged-chrX-18777523-4	chrX	18777448	18777598	-
Merged-chr2L-2752421-8	chr2L	2752307	2752502	-
Merged-chr3R-25596948-1	chr3R	25596873	25597023	+
Merged-chrX-7953970-1	chrX	7953895	7954045	+
Merged-chr2R-20031050-3	chr2R	20030963	20031132	-
Merged-chr3R-9053010-6	chr3R	9052935	9053085	-
Merged-chr2L-7427286-8	chr2L	7427194	7427382	-
Merged-chrX-9156346-3	chrX	9156232	9156501	+
Merged-chr2R-19265173-2	chr2R	19265071	19265276	+
Merged-chr2R-12975696-2	chr2R	12975621	12975771	+
Merged-chrX-2585819-7	chrX	2585742	2585912	-
Merged-chr3R-23955499-11	chr3R	23955424	23955574	-
Merged-chr2R-6214573-12	chr2R	6214498	6214648	+
Merged-chr3R-16208116-3	chr3R	16208041	16208193	-
Merged-chr2L-1075783-3	chr2L	1075639	1075894	+
Merged-chr4-1063041-1	chr4	1062966	1063116	-
Merged-chr3L-11247713-2	chr3L	11247638	11247788	-
Merged-chr3L-20399236-1	chr3L	20399161	20399311	+
Merged-chrX-6986754-3	chrX	6986671	6986834	-
Merged-chr3R-7123778-11	chr3R	7123703	7123853	-
Merged-chr2R-16829100-12	chr2R	16829025	16829175	+
Merged-chrX-2302524-9	chrX	2302442	2302644	+
Merged-chrX-11600139-9	chrX	11600064	11600216	-
Merged-chr3L-23279140-11	chr3L	23279060	23279230	-
Merged-chr2L-7530574-11	chr2L	7530499	7530649	-
Merged-chr2R-18673532-11	chr2R	18673457	18673607	-
Merged-chr3R-13016081-6	chr3R	13016006	13016156	-
Merged-chr3R-9429491-6	chr3R	9429416	9429566	+
Merged-chrX-1030750-5	chrX	1030607	1030875	+
Merged-chr3R-16763713-7	chr3R	16763629	16763844	-
Merged-chr3R-4813649-3	chr3R	4813566	4813742	+
Merged-chr2L-8984870-7	chr2L	8984795	8984945	-
Merged-chr2L-2861680-10	chr2L	2861598	2861779	-
Merged-chr2R-4672494-7	chr2R	4672408	4672585	-
Merged-chr3R-19317489-2	chr3R	19317361	19317617	-
Merged-chr2R-23554806-2	chr2R	23554731	23554881	+
Merged-chrX-2466296-7	chrX	2466221	2466371	+
Merged-chr4-704389-2	chr4	704270	704508	-
Merged-chrX-2790327-5	chrX	2790250	2790403	+
Merged-chr2L-501911-4	chr2L	501833	501988	-
Merged-chr3R-17053623-1	chr3R	17053548	17053698	-
Merged-chr3L-13401408-2	chr3L	13401333	13401483	+
Merged-chr2L-21836373-5	chr2L	21836298	21836449	+
Merged-chr3L-3817270-1	chr3L	3817195	3817345	+
Merged-chr3R-22142793-5	chr3R	22142716	22142880	+
Merged-chrX-7294558-3	chrX	7294477	7294637	-
Merged-chr2L-825982-12	chr2L	825906	826058	+
Merged-chr3L-7323138-2	chr3L	7323063	7323213	+
Merged-chr2L-16269465-3	chr2L	16269381	16269559	-
Merged-chr3L-14303932-3	chr3L	14303857	14304007	+
Merged-chr2L-12348843-1	chr2L	12348768	12348918	+
Merged-chr2L-5247644-2	chr2L	5247569	5247719	+
Merged-chrX-8039165-3	chrX	8039041	8039269	-
Merged-chr3R-9886742-2	chr3R	9886664	9886820	+
Merged-chrX-14950417-3	chrX	14950341	14950494	+
Merged-chr3L-3396718-4	chr3L	3396643	3396794	-
Merged-chr3R-9038921-1	chr3R	9038846	9038996	+
Merged-chr2R-15999584-2	chr2R	15999491	15999677	-
Merged-chrX-1869070-2	chrX	1868989	1869151	+
Merged-chr3R-28339844-8	chr3R	28339769	28339919	-
Merged-chr3R-5862397-10	chr3R	5862319	5862475	-
Merged-chr3R-31606874-6	chr3R	31606799	31606949	+
Merged-chr2L-6481519-1	chr2L	6481444	6481594	+
Merged-chr3L-14364718-5	chr3L	14364641	14364795	-
Merged-chr3L-899414-2	chr3L	899339	899489	-
Merged-chr2R-10541011-4	chr2R	10540935	10541087	+
Merged-chr3L-10649280-7	chr3L	10649204	10649365	+
Merged-chr3R-10677974-5	chr3R	10677899	10678049	+
Merged-chr2R-13593336-12	chr2R	13593261	13593411	-
Merged-chr2L-9946618-4	chr2L	9946541	9946694	+
Merged-chr3L-22871615-2	chr3L	22871533	22871697	+
Merged-chr2L-12348114-11	chr2L	12348014	12348193	+
Merged-chr2R-11892840-5	chr2R	11892739	11893023	-
Merged-chr2L-22925227-3	chr2L	22925151	22925303	-
Merged-chr3R-15234061-3	chr3R	15233955	15234152	+
Merged-chr3L-16855487-3	chr3L	16855412	16855564	-
Merged-chr3R-13069626-3	chr3R	13069551	13069701	-
Merged-chrX-12674439-4	chrX	12674364	12674514	+
Merged-chrX-4131271-12	chrX	4131137	4131406	+
Merged-chrX-13680061-4	chrX	13679986	13680136	+
Merged-chr3L-707917-1	chr3L	707842	707992	-
Merged-chr3R-11655645-3	chr3R	11655570	11655720	+
Merged-chr3R-14739397-6	chr3R	14739189	14739566	+
Merged-chrX-18939545-4	chrX	18939468	18939623	-
Merged-chr3L-20800628-6	chr3L	20800549	20800707	-
Merged-chr3R-9217946-7	chr3R	9217871	9218021	+
Merged-chr3L-19637470-2	chr3L	19637395	19637545	+
Merged-chrX-5212583-3	chrX	5212501	5212670	-
Merged-chrX-15817050-5	chrX	15816975	15817125	-
Merged-chr3L-25120938-1	chr3L	25120863	25121013	+
Merged-chr2L-6531292-3	chr2L	6531193	6531381	+
Merged-chrX-4911156-1	chrX	4911081	4911231	+
Merged-chrX-16425422-4	chrX	16425345	16425498	-
Merged-chr3L-8652930-1	chr3L	8652855	8653005	-
Merged-chr2R-19870572-5	chr2R	19870477	19870721	-
Merged-chrX-22499284-6	chrX	22499195	22499405	-
Merged-chr3L-21641222-3	chr3L	21641147	21641297	-
Merged-chrX-3141034-6	chrX	3140926	3141144	-
Merged-chr3R-9808753-9	chr3R	9808653	9808884	-
Merged-chr3L-10855409-6	chr3L	10855334	10855484	-
Merged-chr3R-13016285-4	chr3R	13016210	13016360	+
Merged-chr3R-29771778-10	chr3R	29771703	29771856	-
Merged-chr2L-14432908-5	chr2L	14432830	14432988	+
Merged-chr2L-6536497-6	chr2L	6536396	6536578	+
Merged-chr2R-24986770-8	chr2R	24986639	24986912	+
Merged-chr3L-1517875-12	chr3L	1517800	1517950	+
Merged-chrX-11493893-9	chrX	11493818	11493968	+
Merged-chr2R-18411470-11	chr2R	18411395	18411545	-
Merged-chr3R-11617341-5	chr3R	11617248	11617487	+
Merged-chr2L-1723900-7	chr2L	1723799	1724019	+
Merged-chr2L-5623760-12	chr2L	5623685	5623835	-
Merged-chr3R-25880944-4	chr3R	25880869	25881019	+
Merged-chr3R-25588131-6	chr3R	25588019	25588242	+
Merged-chr2L-9176198-6	chr2L	9176123	9176273	-
Merged-chr2R-8065551-12	chr2R	8065476	8065626	-
Merged-chrX-1879883-5	chrX	1879795	1880010	+
Merged-chr3R-20620130-4	chr3R	20619966	20620278	-
Merged-chr2L-1886442-6	chr2L	1886364	1886528	-
Merged-chrX-15811756-5	chrX	15811666	15811871	-
Merged-chr3R-14014054-6	chr3R	14013869	14014156	-
Merged-chr2R-11297299-9	chr2R	11297203	11297377	+
Merged-chr3L-1516731-7	chr3L	1516589	1516867	+
Merged-chr3R-24259486-9	chr3R	24259411	24259561	-
Merged-chr3R-16026254-11	chr3R	16026179	16026329	+
Merged-chr2L-20985449-1	chr2L	20985374	20985524	-
Merged-chrX-19193429-11	chrX	19193329	19193518	-
Merged-chr3L-16046835-12	chr3L	16046760	16046910	-
Merged-chrX-8411875-10	chrX	8411800	8411950	+
Merged-chr3L-11428471-3	chr3L	11428390	11428554	-
Merged-chr2L-8479006-6	chr2L	8478928	8479087	-
Merged-chrX-4685866-2	chrX	4685791	4685941	+
Merged-chr3R-15647826-7	chr3R	15647649	15648068	+
Merged-chr3R-10668332-2	chr3R	10668209	10668456	+
Merged-chr2L-19135027-7	chr2L	19134952	19135103	+
Merged-chr2R-23924657-10	chr2R	23924582	23924732	-
Merged-chr3R-7108417-12	chr3R	7108342	7108492	-
Merged-chr3R-15290840-10	chr3R	15290729	15290939	-
Merged-chr3L-6263098-6	chr3L	6263021	6263186	+
Merged-chr3R-23127626-7	chr3R	23127497	23127773	+
Merged-chr3R-17056278-7	chr3R	17056117	17056371	+
Merged-chr2R-22514582-10	chr2R	22514507	22514657	+
Merged-chr3R-13271992-11	chr3R	13271917	13272067	-
Merged-chr3R-29829410-11	chr3R	29829335	29829485	-
Merged-chr3R-10599918-4	chr3R	10599836	10600000	+
Merged-chr2R-21552421-3	chr2R	21552290	21552572	-
Merged-chr3L-21727003-9	chr3L	21726922	21727092	-
Merged-chr3R-13714952-9	chr3R	13714877	13715027	-
Merged-chr2R-17462314-5	chr2R	17462239	17462389	+
Merged-chr3R-6810194-1	chr3R	6810119	6810269	+
Merged-chr2L-2166915-2	chr2L	2166794	2167037	+
Merged-chr4-42561-8	chr4	42483	42642	+
Merged-chr2R-23554101-11	chr2R	23554026	23554176	+
Merged-chr2R-6662901-10	chr2R	6662770	6662997	-
Merged-chrX-19359239-7	chrX	19359164	19359314	+
Merged-chr2R-13940762-1	chr2R	13940687	13940837	+
Merged-chr3L-5856656-1	chr3L	5856581	5856731	-
Merged-chr3R-21599982-6	chr3R	21599907	21600057	+
Merged-chrX-11124394-2	chrX	11124296	11124493	+
Merged-chr2R-13333806-2	chr2R	13333715	13333898	+
Merged-chr2L-2200556-2	chr2L	2200479	2200634	+
Merged-chrX-19258304-7	chrX	19258174	19258402	-
Merged-chr3R-30005443-1	chr3R	30005368	30005518	-
Merged-chr3R-4180581-2	chr3R	4180506	4180656	-
Merged-chrX-19681477-3	chrX	19681402	19681552	-
Merged-chr2R-18661784-7	chr2R	18661704	18661860	+
Merged-chr3R-14013237-7	chr3R	14013162	14013312	+
Merged-chr3R-24582351-6	chr3R	24582272	24582427	-
Merged-chr2L-17565825-4	chr2L	17565729	17565937	-
Merged-chr3R-21186811-2	chr3R	21186734	21186889	+
Merged-chr3L-14967923-9	chr3L	14967752	14968029	-
Merged-chrX-23078372-4	chrX	23078228	23078470	-
Merged-chrX-16271005-12	chrX	16270913	16271165	+
Merged-chr3L-14544218-5	chr3L	14544058	14544341	-
Merged-chrX-16104240-1	chrX	16104165	16104315	+
Merged-chr3L-13107847-2	chr3L	13107756	13107938	+
Merged-chrX-18910274-2	chrX	18910195	18910353	-
Merged-chr3L-4190346-2	chr3L	4190241	4190452	-
Merged-chr2R-4826997-1	chr2R	4826922	4827072	+
Merged-chrX-20740539-5	chrX	20740464	20740615	-
Merged-chr3R-9630451-12	chr3R	9630372	9630540	+
Merged-chr3L-20778844-12	chr3L	20778759	20778926	+
Merged-chr3L-22909457-7	chr3L	22909363	22909646	-
Merged-chr3R-21876440-6	chr3R	21876349	21876523	-
Merged-chr2R-19228970-4	chr2R	19228868	19229074	-
Merged-chr2R-8245227-2	chr2R	8245137	8245318	+
Merged-chr3R-24273031-8	chr3R	24272956	24273106	+
Merged-chr3L-224716-4	chr3L	224628	224796	-
Merged-chr2L-713463-5	chr2L	713368	713544	+
Merged-chr3R-30005314-1	chr3R	30005239	30005389	+
Merged-chr3R-15973705-8	chr3R	15973587	15973816	-
Merged-chr2R-13189213-12	chr2R	13189138	13189288	-
Merged-chr2R-17578646-1	chr2R	17578571	17578721	+
Merged-chr2R-24561642-11	chr2R	24561567	24561717	+
Merged-chr2R-17462106-3	chr2R	17462011	17462191	-
Merged-chrX-1952907-5	chrX	1952832	1952982	-
Merged-chrX-1899104-4	chrX	1899026	1899182	+
Merged-chrX-10325714-2	chrX	10325634	10325794	+
Merged-chr3R-25587933-4	chr3R	25587858	25588008	-
Merged-chr2L-5050094-6	chr2L	5049962	5050229	-
Merged-chr3R-11763961-12	chr3R	11763886	11764036	+
Merged-chrX-19683215-9	chrX	19683139	19683293	+
Merged-chr4-611178-8	chr4	611101	611260	+
Merged-chr3R-9236983-10	chr3R	9236908	9237058	-
Merged-chr3L-14632604-12	chr3L	14632529	14632679	+
Merged-chr3L-19635628-9	chr3L	19635553	19635703	-
Merged-chr2R-12971039-6	chr2R	12970945	12971152	-
Merged-chr3R-21349067-3	chr3R	21348963	21349202	+
Merged-chr2L-5055677-1	chr2L	5055602	5055752	-
Merged-chrX-15812329-10	chrX	15812254	15812404	+
Merged-chr3L-18213728-3	chr3L	18213585	18213839	-
Merged-chr3R-6849034-11	chr3R	6848906	6849126	+
Merged-chr2L-13286488-11	chr2L	13286411	13286566	-
Merged-chr2L-1177697-10	chr2L	1177622	1177776	+
Merged-chr2L-2577417-3	chr2L	2577342	2577492	+
Merged-chr2R-10026882-11	chr2R	10026779	10026977	+
Merged-chr3R-29859856-9	chr3R	29859777	29859948	-
Merged-chr2L-1062491-8	chr2L	1062415	1062576	-
Merged-chr3R-29489609-6	chr3R	29489448	29489781	+
Merged-chr2R-5783067-5	chr2R	5782992	5783142	+
Merged-chrX-20498992-8	chrX	20498914	20499069	-
Merged-chr2R-24543695-12	chr2R	24543619	24543772	+
Merged-chr3R-21844588-6	chr3R	21844404	21844686	+
Merged-chr2R-22700954-9	chr2R	22700873	22701052	-
Merged-chr3L-7654309-8	chr3L	7654191	7654433	+
Merged-chr2R-11969875-6	chr2R	11969800	11969950	-
Merged-chr3R-5791661-8	chr3R	5791586	5791736	+
Merged-chrX-5764581-11	chrX	5764486	5764708	+
Merged-chr3R-13434514-1	chr3R	13434439	13434589	-
Merged-chr2L-8841598-5	chr2L	8841481	8841751	-
Merged-chr2R-4225025-5	chr2R	4224886	4225218	-
Merged-chr2R-16154779-6	chr2R	16154665	16154972	-
Merged-chr4-1084442-6	chr4	1084360	1084535	-
Merged-chr4-1233436-1	chr4	1233361	1233511	-
Merged-chr4-981218-3	chr4	981140	981300	-
Merged-chr2R-9145118-4	chr2R	9145043	9145193	-
