## Supplementary material for "A single DPE core promoter motif contributes to *in vivo* transcriptional regulation and affects cardiac function": SupFile2: 15.cluster.txt.annStats.txt

Annotation	Number of peaks	Total size (bp)	Log2 Ratio (obs/exp)	LogP enrichment (+values depleted)
3UTR	3.0	2388933	-1.958	5.876
miscRNA	0.0	3400	-0.024	0.017
miRNA	0.0	50209	-0.316	0.245
ncRNA	7.0	1033899	0.472	-1.411
TTS	39.0	13506242	-0.757	8.984
Exon	29.0	15309863	-1.365	22.182
Intron	131.0	49836373	-0.893	48.015
Intergenic	45.0	30898088	-1.745	64.333
Promoter	381.0	19071735	2.033	-344.138
5UTR	17.0	1504173	1.212	-6.524
Annotation	Number of peaks	Total size (bp)	Log2 Ratio (obs/exp)	LogP enrichment (+values depleted)
3UTR	3.0	2388933	-1.953	5.844
miscRNA	0.0	3400	-0.024	0.017
Other	0.0	23517	-0.156	0.114
RNA	0.0	2863	-0.020	0.014
miRNA	0.0	50209	-0.315	0.244
ncRNA	7.0	1033899	0.477	-1.421
TTS	39.0	13506242	-0.752	8.876
LINE	1.0	4663084	-4.503	19.883
RC	2.0	737729	-0.843	1.190
DNA	0.0	1392347	-2.971	6.807
Exon	29.0	15309863	-1.360	22.001
Intron	115.0	38494123	-0.703	23.958
Intergenic	37.0	19522571	-1.360	28.260
Promoter	381.0	19071735	2.038	-345.308
5UTR	17.0	1504173	1.217	-6.560
CpG-Island	11.0	2934757	-0.376	1.449
Low_complexity	1.0	297603	-0.533	0.553
LTR	2.0	10301252	-4.647	44.796
Simple_repeat	7.0	2145817	-0.576	1.707
ARTEFACT	0.0	52	-0.000	0.000
Unknown	0.0	45020	-0.286	0.219
Satellite	0.0	620794	-2.012	3.026
rRNA	0.0	18662	-0.125	0.091
