## Supplementary material for "A single DPE core promoter motif contributes to *in vivo* transcriptional regulation and affects cardiac function": SupFile2: 15.cluster.txt.mfreq.txt

Distance from Center (cmd=annotatePeaks.pl ./cluster.allRlog.c300.t8//15.cluster.txt dm6 -size 600 -hist 1 -m /home/private/software/packages/Homer-v4.11/motifs/sp1.motif /home/private/software/packages/Homer-v4.11/motifs/nfy.motif /home/private/software/packages/Homer-v4.11/motifs/ap1.motif)	Sp1(Zf)/Promoter/Homer total sites	Sp1(Zf)/Promoter/Homer + sites	Sp1(Zf)/Promoter/Homer - sites	NFY(CCAAT)/Promoter/Homer total sites	NFY(CCAAT)/Promoter/Homer + sites	NFY(CCAAT)/Promoter/Homer - sites	AP-1(bZIP)/ThioMac-PU.1-ChIP-Seq(GSE21512)/Homer total sites	AP-1(bZIP)/ThioMac-PU.1-ChIP-Seq(GSE21512)/Homer + sites	AP-1(bZIP)/ThioMac-PU.1-ChIP-Seq(GSE21512)/Homer - sites	A frequency	C frequency	G frequency	T frequency
-300	0	0	0	0	0.00153374233128834	0	0	0	0	0.312883	0.179448	0.205521	0.302147
-299	0	0	0	0	0	0	0	0	0	0.285276	0.184049	0.202454	0.328221
-298	0	0	0	0	0	0	0	0.00153374233128834	0	0.31135	0.185583	0.185583	0.317485
-297	0	0	0	0	0	0	0	0	0	0.28681	0.199387	0.190184	0.32362
-296	0	0	0	0.00153374233128834	0	0	0	0	0	0.291411	0.217791	0.185583	0.305215
-295	0	0	0	0.00153374233128834	0	0	0	0	0	0.308282	0.182515	0.190184	0.319018
-294	0	0	0	0	0	0	0	0	0	0.331288	0.196319	0.187117	0.285276
-293	0	0	0	0	0	0	0.00153374233128834	0	0	0.289877	0.20092	0.20092	0.308282
-292	0	0	0	0	0	0	0	0.00153374233128834	0	0.282209	0.205521	0.21319	0.29908
-291	0	0	0	0.00153374233128834	0	0.00153374233128834	0	0	0	0.266871	0.228528	0.20092	0.303681
-290	0	0	0	0.00153374233128834	0.00153374233128834	0	0	0	0	0.279141	0.196319	0.214724	0.309816
-289	0	0	0	0.00153374233128834	0	0	0.00153374233128834	0	0	0.300613	0.187117	0.180982	0.331288
-288	0	0	0	0	0	0	0	0	0	0.28681	0.190184	0.231595	0.291411
-287	0	0	0	0	0	0	0.00153374233128834	0	0	0.276074	0.220859	0.191718	0.31135
-286	0	0	0	0	0	0.00153374233128834	0	0	0	0.312883	0.193252	0.193252	0.300613
-285	0	0	0	0.00153374233128834	0.00153374233128834	0.00153374233128834	0	0	0	0.296012	0.191718	0.196319	0.315951
-284	0	0	0	0	0.00153374233128834	0.00153374233128834	0	0	0.00153374233128834	0.326687	0.205521	0.190184	0.277607
-283	0	0	0	0.00306748466257669	0	0	0	0	0	0.289877	0.207055	0.216258	0.28681
-282	0	0	0	0.00153374233128834	0	0	0	0	0	0.294479	0.203988	0.210123	0.291411
-281	0	0	0	0	0.00153374233128834	0	0	0	0	0.305215	0.211656	0.199387	0.283742
-280	0	0	0	0.00153374233128834	0	0	0	0	0	0.326687	0.21319	0.179448	0.280675
-279	0	0	0	0.00153374233128834	0	0	0	0	0	0.283742	0.211656	0.223926	0.280675
-278	0	0	0	0	0	0.00306748466257669	0	0	0	0.315951	0.214724	0.194785	0.27454
-277	0	0	0	0.00153374233128834	0	0.00153374233128834	0	0	0	0.282209	0.196319	0.21319	0.308282
-276	0	0	0	0.00153374233128834	0	0	0	0	0	0.305215	0.203988	0.187117	0.303681
-275	0	0	0	0	0	0	0	0	0	0.280675	0.230061	0.210123	0.279141
-274	0	0	0	0	0	0	0	0.00153374233128834	0	0.282209	0.20092	0.211656	0.305215
-273	0	0	0	0.00153374233128834	0	0	0	0.00153374233128834	0	0.288344	0.226994	0.196319	0.288344
-272	0	0	0	0	0	0.00153374233128834	0	0	0	0.338957	0.197853	0.177914	0.285276
-271	0	0	0	0.00153374233128834	0	0	0.00153374233128834	0	0	0.276074	0.207055	0.199387	0.317485
-270	0	0	0	0	0	0	0.00153374233128834	0	0	0.312883	0.191718	0.214724	0.280675
-269	0	0	0	0	0	0	0.00153374233128834	0	0	0.297546	0.17638	0.236196	0.289877
-268	0	0	0	0	0.00153374233128834	0.00153374233128834	0.00153374233128834	0.00153374233128834	0	0.273006	0.194785	0.203988	0.328221
-267	0	0	0	0	0	0	0	0	0	0.29908	0.217791	0.211656	0.271472
-266	0	0	0	0	0	0.00153374233128834	0	0	0.00153374233128834	0.292945	0.208589	0.197853	0.300613
-265	0	0	0	0	0	0	0.00153374233128834	0	0.00153374233128834	0.283742	0.233129	0.210123	0.273006
-264	0	0	0	0	0	0	0	0	0	0.283742	0.205521	0.196319	0.314417
-263	0	0	0	0.00153374233128834	0	0	0.00153374233128834	0	0	0.292945	0.191718	0.21319	0.302147
-262	0	0	0	0	0	0	0	0	0	0.266871	0.228528	0.208589	0.296012
-261	0	0	0	0	0	0	0	0	0	0.283742	0.196319	0.216258	0.303681
-260	0	0	0	0	0	0	0	0	0.00153374233128834	0.305215	0.207055	0.194785	0.292945
-259	0	0	0	0	0.00153374233128834	0	0	0	0	0.28681	0.208589	0.208589	0.296012
-258	0	0	0	0	0	0	0	0.00153374233128834	0	0.283742	0.207055	0.202454	0.306748
-257	0	0	0	0	0.00153374233128834	0	0	0	0	0.29908	0.228528	0.184049	0.288344
-256	0	0	0	0	0	0	0	0	0	0.308282	0.205521	0.210123	0.276074
-255	0	0	0	0.00306748466257669	0	0	0.00153374233128834	0.00153374233128834	0	0.28681	0.193252	0.202454	0.317485
-254	0	0	0	0.00153374233128834	0	0	0	0	0	0.283742	0.199387	0.228528	0.288344
-253	0	0	0	0.00153374233128834	0	0	0.00306748466257669	0	0	0.28681	0.193252	0.196319	0.32362
-252	0	0	0	0.00153374233128834	0	0	0.00153374233128834	0	0	0.302147	0.208589	0.190184	0.29908
-251	0	0	0	0	0.00153374233128834	0	0	0	0	0.285276	0.205521	0.208589	0.300613
-250	0	0	0	0	0	0.00306748466257669	0.00306748466257669	0	0.00153374233128834	0.308282	0.214724	0.196319	0.280675
-249	0	0	0	0	0	0	0	0	0	0.306748	0.193252	0.194785	0.305215
-248	0	0.00153374233128834	0	0.00153374233128834	0	0.00153374233128834	0	0.00153374233128834	0.00153374233128834	0.277607	0.20092	0.197853	0.32362
-247	0	0	0	0	0	0	0	0	0.00153374233128834	0.343558	0.179448	0.182515	0.294479
-246	0	0	0	0.00153374233128834	0	0	0	0	0	0.289877	0.220859	0.20092	0.288344
-245	0	0	0	0	0	0	0.00153374233128834	0	0.00153374233128834	0.326687	0.187117	0.182515	0.303681
-244	0	0	0	0	0	0	0	0	0	0.276074	0.191718	0.222393	0.309816
-243	0	0	0	0	0	0.00153374233128834	0.00153374233128834	0	0	0.254601	0.216258	0.196319	0.332822
-242	0.00153374233128834	0	0	0	0	0	0	0	0	0.285276	0.191718	0.214724	0.308282
-241	0	0	0	0	0	0	0	0	0	0.308282	0.216258	0.180982	0.294479
-240	0	0	0	0	0.00153374233128834	0	0	0	0.00153374233128834	0.329755	0.202454	0.150307	0.317485
-239	0	0	0	0	0	0	0	0	0	0.312883	0.234663	0.170245	0.282209
-238	0	0	0	0	0	0	0	0	0	0.308282	0.190184	0.228528	0.273006
-237	0	0	0	0	0	0	0	0	0	0.28681	0.210123	0.211656	0.291411
-236	0	0	0	0	0	0	0	0	0	0.276074	0.222393	0.20092	0.300613
-235	0	0	0	0.00153374233128834	0	0	0	0	0	0.29908	0.216258	0.210123	0.27454
-234	0	0	0	0	0.00153374233128834	0	0	0	0	0.338957	0.187117	0.182515	0.291411
-233	0	0	0	0	0	0	0	0	0	0.32362	0.217791	0.199387	0.259202
-232	0	0	0	0	0	0	0	0	0	0.306748	0.210123	0.191718	0.291411
-231	0	0	0	0.00153374233128834	0	0	0	0	0	0.314417	0.228528	0.173313	0.283742
-230	0	0	0	0	0	0	0	0	0	0.29908	0.217791	0.179448	0.303681
-229	0	0	0	0.00153374233128834	0	0	0	0	0	0.314417	0.20092	0.205521	0.279141
-228	0	0	0	0	0	0	0	0	0	0.308282	0.18865	0.194785	0.308282
-227	0	0	0	0	0	0	0	0	0	0.302147	0.216258	0.207055	0.27454
-226	0	0	0	0	0	0.00153374233128834	0	0	0	0.283742	0.205521	0.214724	0.296012
-225	0	0	0	0	0	0	0	0	0	0.291411	0.210123	0.191718	0.306748
-224	0	0	0	0	0.00153374233128834	0	0	0	0	0.296012	0.197853	0.191718	0.314417
-223	0	0	0	0	0	0	0	0	0	0.309816	0.193252	0.187117	0.309816
-222	0	0	0	0	0	0	0	0	0	0.31135	0.210123	0.202454	0.276074
-221	0	0	0	0.00153374233128834	0	0	0	0	0	0.277607	0.210123	0.193252	0.319018
-220	0	0	0	0	0	0	0	0	0	0.305215	0.208589	0.199387	0.28681
-219	0	0	0	0.00153374233128834	0	0	0	0	0	0.29908	0.202454	0.210123	0.288344
-218	0	0	0	0	0	0	0	0	0	0.31135	0.193252	0.16411	0.331288
-217	0	0	0	0	0	0	0	0	0	0.303681	0.199387	0.211656	0.285276
-216	0	0	0	0	0	0.00153374233128834	0	0.00153374233128834	0	0.289877	0.208589	0.216258	0.285276
-215	0	0	0	0	0	0	0	0	0	0.319018	0.216258	0.18865	0.276074
-214	0	0	0	0	0	0	0	0	0	0.285276	0.184049	0.217791	0.312883
-213	0	0	0	0	0	0	0	0	0	0.328221	0.211656	0.173313	0.28681
-212	0	0	0	0	0	0	0	0	0	0.26227	0.22546	0.193252	0.319018
-211	0	0	0	0	0	0	0.00153374233128834	0	0	0.309816	0.18865	0.220859	0.280675
-210	0.00153374233128834	0	0	0	0	0	0	0	0	0.300613	0.210123	0.196319	0.292945
-209	0	0	0	0	0.00153374233128834	0	0	0	0	0.297546	0.214724	0.182515	0.305215
-208	0	0	0	0	0	0	0	0	0	0.296012	0.202454	0.208589	0.292945
-207	0	0	0	0	0	0	0	0	0	0.263804	0.210123	0.23773	0.288344
-206	0	0	0	0.00153374233128834	0.00153374233128834	0	0	0	0	0.279141	0.208589	0.203988	0.308282
-205	0	0	0	0	0	0	0	0	0	0.277607	0.193252	0.217791	0.31135
-204	0	0	0.00153374233128834	0.00153374233128834	0	0	0	0	0	0.294479	0.203988	0.205521	0.296012
-203	0	0	0	0.00153374233128834	0	0	0	0	0	0.292945	0.231595	0.170245	0.305215
-202	0	0	0	0	0	0	0	0	0	0.306748	0.216258	0.207055	0.269939
-201	0	0	0	0.00153374233128834	0	0.00153374233128834	0	0	0	0.276074	0.214724	0.222393	0.28681
-200	0	0	0	0	0	0	0	0	0	0.315951	0.21319	0.185583	0.285276
-199	0	0	0	0	0	0	0	0.00153374233128834	0	0.319018	0.219325	0.196319	0.265337
-198	0	0	0	0	0.00460122699386503	0.00153374233128834	0	0	0	0.309816	0.214724	0.220859	0.254601
-197	0	0	0	0	0.00153374233128834	0	0	0	0	0.291411	0.214724	0.233129	0.260736
-196	0	0	0	0.00153374233128834	0	0	0.00153374233128834	0	0	0.285276	0.226994	0.184049	0.303681
-195	0	0	0	0	0	0	0	0	0	0.297546	0.236196	0.203988	0.26227
-194	0	0	0	0	0	0	0.00153374233128834	0	0	0.320552	0.223926	0.179448	0.276074
-193	0	0	0	0.00460122699386503	0	0	0	0	0	0.306748	0.20092	0.21319	0.279141
-192	0	0	0	0.00306748466257669	0	0	0	0	0	0.302147	0.193252	0.202454	0.302147
-191	0	0	0	0	0	0.00153374233128834	0	0	0.00153374233128834	0.263804	0.216258	0.202454	0.317485
-190	0	0	0	0	0	0	0	0	0	0.305215	0.226994	0.154908	0.312883
-189	0	0	0	0	0	0	0	0	0	0.319018	0.17638	0.214724	0.289877
-188	0	0	0	0	0	0	0	0	0	0.312883	0.205521	0.177914	0.303681
-187	0	0	0	0.00153374233128834	0	0.00153374233128834	0	0	0	0.283742	0.203988	0.20092	0.31135
-186	0	0	0	0	0.00153374233128834	0	0	0	0	0.29908	0.20092	0.207055	0.292945
-185	0	0	0	0	0	0	0	0	0	0.271472	0.205521	0.187117	0.33589
-184	0	0	0	0	0	0	0	0	0	0.266871	0.222393	0.185583	0.325153
-183	0	0	0	0	0	0	0	0	0	0.283742	0.196319	0.210123	0.309816
-182	0	0	0	0	0	0.00153374233128834	0	0	0	0.296012	0.187117	0.20092	0.315951
-181	0	0	0	0.00306748466257669	0	0	0	0	0	0.285276	0.202454	0.210123	0.302147
-180	0	0	0	0	0	0	0	0	0	0.283742	0.168712	0.216258	0.331288
-179	0	0	0	0	0	0	0	0	0	0.236196	0.234663	0.216258	0.312883
-178	0	0	0	0	0	0	0	0	0	0.300613	0.216258	0.199387	0.283742
-177	0	0	0	0	0	0	0	0.00153374233128834	0	0.306748	0.219325	0.196319	0.277607
-176	0	0	0	0	0	0.00153374233128834	0	0	0	0.279141	0.217791	0.197853	0.305215
-175	0	0.00153374233128834	0	0	0	0	0	0	0	0.291411	0.18865	0.216258	0.303681
-174	0	0.00153374233128834	0	0	0	0	0.00153374233128834	0	0	0.283742	0.223926	0.216258	0.276074
-173	0	0	0	0	0	0	0	0.00153374233128834	0	0.288344	0.205521	0.211656	0.294479
-172	0	0	0	0	0	0	0.00153374233128834	0	0	0.319018	0.21319	0.20092	0.266871
-171	0	0	0	0.00153374233128834	0.00153374233128834	0	0	0	0	0.289877	0.202454	0.17638	0.331288
-170	0	0	0	0	0	0	0.00153374233128834	0	0	0.319018	0.184049	0.22546	0.271472
-169	0.00153374233128834	0	0	0	0	0	0.00153374233128834	0	0.00153374233128834	0.306748	0.239264	0.180982	0.273006
-168	0.00153374233128834	0	0	0	0	0	0.00153374233128834	0	0	0.294479	0.220859	0.214724	0.269939
-167	0	0	0	0	0	0	0	0	0	0.292945	0.219325	0.21319	0.27454
-166	0	0	0	0.00153374233128834	0	0.00153374233128834	0	0	0	0.325153	0.21319	0.20092	0.260736
-165	0	0	0	0	0	0	0	0	0.00153374233128834	0.276074	0.22546	0.246933	0.251534
-164	0	0	0	0	0.00153374233128834	0	0	0	0.00153374233128834	0.29908	0.208589	0.199387	0.292945
-163	0	0	0	0.00153374233128834	0	0	0	0	0	0.306748	0.211656	0.220859	0.260736
-162	0	0	0	0	0	0	0	0	0	0.271472	0.25	0.185583	0.292945
-161	0	0	0	0	0	0	0	0	0	0.283742	0.207055	0.216258	0.292945
-160	0	0	0	0	0	0	0	0	0	0.305215	0.208589	0.214724	0.271472
-159	0	0	0	0.00153374233128834	0.00153374233128834	0	0	0	0	0.280675	0.233129	0.199387	0.28681
-158	0	0	0	0	0	0.00153374233128834	0	0	0	0.280675	0.199387	0.211656	0.308282
-157	0	0	0	0	0.00153374233128834	0	0	0	0	0.259202	0.236196	0.226994	0.277607
-156	0	0	0	0	0	0	0	0	0	0.29908	0.214724	0.216258	0.269939
-155	0	0	0	0	0	0	0	0	0	0.300613	0.21319	0.197853	0.288344
-154	0	0	0	0.00153374233128834	0	0	0	0	0	0.276074	0.207055	0.21319	0.303681
-153	0	0	0	0.00153374233128834	0	0	0	0.00153374233128834	0	0.266871	0.242331	0.216258	0.27454
-152	0	0	0	0.00153374233128834	0.00153374233128834	0	0	0	0	0.26227	0.240798	0.214724	0.282209
-151	0	0	0	0	0	0	0	0	0	0.285276	0.240798	0.205521	0.268405
-150	0	0	0	0	0	0	0.00153374233128834	0	0	0.288344	0.222393	0.208589	0.280675
-149	0	0	0	0	0	0	0	0	0	0.280675	0.222393	0.230061	0.266871
-148	0	0	0	0	0	0.00153374233128834	0.00153374233128834	0	0	0.282209	0.230061	0.190184	0.297546
-147	0	0	0	0.00153374233128834	0.00153374233128834	0	0	0	0	0.305215	0.208589	0.205521	0.280675
-146	0	0	0	0	0	0	0	0	0	0.234663	0.23773	0.216258	0.31135
-145	0	0	0	0	0	0	0	0	0.00153374233128834	0.265337	0.233129	0.230061	0.271472
-144	0	0	0	0	0	0	0	0	0	0.305215	0.240798	0.18865	0.265337
-143	0	0	0	0	0.00153374233128834	0	0	0	0	0.285276	0.234663	0.203988	0.276074
-142	0	0	0	0.00153374233128834	0	0	0	0	0	0.303681	0.223926	0.208589	0.263804
-141	0	0	0	0	0	0	0	0	0	0.283742	0.20092	0.240798	0.27454
-140	0	0	0	0.00153374233128834	0	0	0	0	0	0.279141	0.22546	0.216258	0.279141
-139	0	0	0	0	0	0	0	0	0	0.257669	0.234663	0.219325	0.288344
-138	0	0	0	0.00153374233128834	0	0	0	0	0	0.283742	0.239264	0.214724	0.26227
-137	0	0	0	0	0	0	0	0	0	0.297546	0.230061	0.210123	0.26227
-136	0	0	0	0	0	0	0	0.00153374233128834	0	0.294479	0.230061	0.20092	0.27454
-135	0	0	0	0	0.00153374233128834	0.00153374233128834	0	0	0	0.269939	0.239264	0.220859	0.269939
-134	0	0	0	0	0.00153374233128834	0	0	0	0	0.27454	0.222393	0.216258	0.28681
-133	0.00153374233128834	0	0	0	0	0	0.00153374233128834	0	0	0.306748	0.197853	0.243865	0.251534
-132	0	0	0	0	0	0	0	0	0	0.279141	0.234663	0.194785	0.291411
-131	0.00153374233128834	0	0	0	0.00153374233128834	0	0.00153374233128834	0	0	0.294479	0.220859	0.214724	0.269939
-130	0	0	0	0.00153374233128834	0	0	0	0	0	0.276074	0.222393	0.217791	0.283742
-129	0	0	0	0.00306748466257669	0	0	0	0	0	0.291411	0.22546	0.196319	0.28681
-128	0.00153374233128834	0	0	0.00153374233128834	0	0	0	0	0.00153374233128834	0.292945	0.223926	0.203988	0.279141
-127	0	0	0.00153374233128834	0.00153374233128834	0	0	0	0.00153374233128834	0	0.25	0.234663	0.205521	0.309816
-126	0	0	0	0.00153374233128834	0	0	0	0	0	0.266871	0.20092	0.185583	0.346626
-125	0	0	0.00153374233128834	0.00153374233128834	0.00153374233128834	0	0	0	0	0.277607	0.22546	0.222393	0.27454
-124	0	0	0	0	0.00153374233128834	0.00153374233128834	0	0	0	0.256135	0.230061	0.234663	0.279141
-123	0	0	0	0	0	0.00153374233128834	0	0	0	0.294479	0.234663	0.226994	0.243865
-122	0	0	0.00153374233128834	0	0	0.00153374233128834	0.00153374233128834	0	0	0.285276	0.246933	0.219325	0.248466
-121	0	0	0	0.00153374233128834	0	0	0	0	0	0.302147	0.234663	0.194785	0.268405
-120	0	0	0	0.00153374233128834	0	0.00153374233128834	0	0	0	0.269939	0.259202	0.207055	0.263804
-119	0	0	0	0.00153374233128834	0	0	0	0.00153374233128834	0	0.276074	0.239264	0.230061	0.254601
-118	0	0	0	0	0	0	0	0	0	0.27454	0.259202	0.208589	0.257669
-117	0	0	0	0	0	0	0	0	0	0.265337	0.222393	0.216258	0.296012
-116	0	0	0	0	0	0.00153374233128834	0.00306748466257669	0	0	0.269939	0.260736	0.217791	0.251534
-115	0	0	0	0	0	0	0	0	0	0.280675	0.239264	0.21319	0.266871
-114	0	0.00153374233128834	0	0	0	0	0.00153374233128834	0	0	0.263804	0.243865	0.208589	0.283742
-113	0	0	0	0	0	0	0	0	0	0.29908	0.211656	0.21319	0.276074
-112	0	0	0	0	0	0	0	0	0	0.256135	0.25	0.208589	0.285276
-111	0	0	0	0	0	0	0	0	0.00306748466257669	0.263804	0.21319	0.214724	0.308282
-110	0	0	0	0	0	0	0	0	0	0.280675	0.230061	0.203988	0.285276
-109	0	0	0	0	0	0	0	0	0	0.279141	0.216258	0.226994	0.277607
-108	0.00153374233128834	0	0	0	0	0	0	0	0	0.285276	0.242331	0.202454	0.269939
-107	0.00153374233128834	0	0	0	0	0	0	0	0	0.253067	0.231595	0.230061	0.285276
-106	0	0	0	0	0	0	0	0	0	0.280675	0.245399	0.230061	0.243865
-105	0	0	0	0	0	0	0	0	0	0.259202	0.23773	0.219325	0.283742
-104	0	0	0	0	0	0	0	0	0	0.243865	0.259202	0.240798	0.256135
-103	0	0	0	0	0	0	0	0	0	0.23773	0.240798	0.240798	0.280675
-102	0	0	0	0	0	0	0	0	0	0.305215	0.223926	0.228528	0.242331
-101	0	0.00153374233128834	0.00153374233128834	0	0	0	0	0	0	0.282209	0.22546	0.202454	0.289877
-100	0	0	0	0	0.00153374233128834	0	0	0	0	0.256135	0.217791	0.254601	0.271472
-99	0	0	0	0	0	0	0	0	0	0.248466	0.248466	0.223926	0.279141
-98	0	0	0	0.00153374233128834	0	0	0	0	0	0.256135	0.265337	0.205521	0.273006
-97	0	0	0	0	0	0	0	0	0	0.279141	0.239264	0.231595	0.25
-96	0	0	0	0	0.00153374233128834	0	0	0	0	0.303681	0.223926	0.208589	0.263804
-95	0.00153374233128834	0	0	0.00153374233128834	0	0	0	0	0	0.242331	0.240798	0.25	0.266871
-94	0	0	0	0	0	0	0	0	0	0.265337	0.265337	0.22546	0.243865
-93	0	0	0	0	0	0.00153374233128834	0	0	0	0.273006	0.223926	0.257669	0.245399
-92	0	0	0	0.00153374233128834	0	0	0	0	0	0.282209	0.217791	0.202454	0.297546
-91	0	0	0	0.00306748466257669	0.00153374233128834	0	0	0	0	0.277607	0.243865	0.228528	0.25
-90	0	0	0	0	0	0	0	0	0	0.289877	0.223926	0.207055	0.279141
-89	0	0	0	0	0	0	0	0	0	0.248466	0.219325	0.269939	0.26227
-88	0	0	0	0	0	0	0	0	0	0.280675	0.23773	0.223926	0.257669
-87	0	0	0	0	0	0.00153374233128834	0	0	0	0.285276	0.23773	0.219325	0.257669
-86	0	0	0	0.00153374233128834	0	0.00153374233128834	0	0	0	0.233129	0.251534	0.239264	0.276074
-85	0	0	0	0	0.00153374233128834	0	0	0	0	0.254601	0.236196	0.260736	0.248466
-84	0	0	0	0	0	0	0	0	0	0.259202	0.226994	0.240798	0.273006
-83	0	0	0	0	0	0	0	0	0	0.282209	0.242331	0.220859	0.254601
-82	0	0	0	0	0.00153374233128834	0	0	0	0	0.26227	0.245399	0.211656	0.280675
-81	0	0	0	0	0	0	0	0	0	0.253067	0.220859	0.256135	0.269939
-80	0	0	0	0.00153374233128834	0	0	0	0	0	0.260736	0.254601	0.223926	0.260736
-79	0	0.00153374233128834	0	0	0	0	0	0	0	0.27454	0.211656	0.259202	0.254601
-78	0	0	0	0	0	0	0	0	0	0.228528	0.23773	0.245399	0.288344
-77	0	0	0	0.00153374233128834	0	0	0	0	0	0.276074	0.233129	0.242331	0.248466
-76	0	0	0	0	0	0	0	0	0	0.266871	0.223926	0.268405	0.240798
-75	0	0	0	0	0	0	0	0	0	0.257669	0.25	0.251534	0.240798
-74	0	0	0	0	0	0	0	0	0	0.266871	0.233129	0.228528	0.271472
-73	0.00153374233128834	0	0	0	0	0	0	0	0	0.285276	0.223926	0.239264	0.251534
-72	0.00153374233128834	0	0	0	0	0	0	0	0	0.239264	0.240798	0.248466	0.271472
-71	0	0	0	0	0	0	0	0	0	0.265337	0.231595	0.240798	0.26227
-70	0	0	0	0.00153374233128834	0.00153374233128834	0	0	0.00153374233128834	0	0.236196	0.230061	0.279141	0.254601
-69	0	0	0	0.00153374233128834	0	0	0	0	0	0.211656	0.277607	0.23773	0.273006
-68	0	0.00153374233128834	0	0	0	0	0	0	0	0.269939	0.210123	0.228528	0.291411
-67	0	0.00153374233128834	0	0	0.00153374233128834	0	0.00153374233128834	0	0	0.23773	0.265337	0.231595	0.265337
-66	0	0	0.00153374233128834	0	0.00153374233128834	0	0	0	0	0.285276	0.222393	0.220859	0.271472
-65	0	0	0	0.00153374233128834	0	0.00153374233128834	0.00153374233128834	0	0	0.268405	0.239264	0.260736	0.231595
-64	0	0	0	0	0	0.00153374233128834	0	0.00153374233128834	0	0.23773	0.269939	0.23773	0.254601
-63	0	0	0	0	0	0	0	0	0	0.245399	0.230061	0.257669	0.266871
-62	0.00153374233128834	0	0	0.00153374233128834	0	0	0	0	0.00153374233128834	0.25	0.240798	0.230061	0.279141
-61	0.00153374233128834	0	0	0.00153374233128834	0	0	0.00153374233128834	0	0	0.222393	0.271472	0.253067	0.253067
-60	0	0	0	0	0	0	0	0	0	0.231595	0.251534	0.242331	0.27454
-59	0	0	0	0	0	0	0.00153374233128834	0	0	0.256135	0.239264	0.246933	0.257669
-58	0	0	0	0	0	0	0	0.00153374233128834	0	0.256135	0.242331	0.226994	0.27454
-57	0	0	0	0	0	0	0	0	0	0.231595	0.253067	0.256135	0.259202
-56	0	0	0	0.00153374233128834	0	0	0	0	0.00153374233128834	0.26227	0.205521	0.243865	0.288344
-55	0	0	0	0	0	0	0	0	0	0.230061	0.269939	0.243865	0.256135
-54	0	0	0	0	0.00153374233128834	0	0	0	0	0.253067	0.216258	0.276074	0.254601
-53	0	0	0	0	0	0	0.00153374233128834	0	0	0.21319	0.271472	0.259202	0.256135
-52	0	0	0	0	0	0	0	0	0	0.245399	0.230061	0.233129	0.291411
-51	0	0	0	0	0	0.00153374233128834	0	0	0	0.219325	0.265337	0.236196	0.279141
-50	0	0	0	0	0	0	0	0	0	0.248466	0.233129	0.251534	0.266871
-49	0	0	0	0.00153374233128834	0.00153374233128834	0	0	0	0	0.228528	0.242331	0.251534	0.277607
-48	0	0	0	0.00153374233128834	0	0	0	0	0	0.257669	0.220859	0.271472	0.25
-47	0	0	0	0	0	0	0	0	0	0.222393	0.257669	0.23773	0.282209
-46	0	0	0	0	0	0	0	0	0	0.257669	0.230061	0.273006	0.239264
-45	0.00153374233128834	0	0	0	0	0	0	0	0	0.236196	0.234663	0.240798	0.288344
-44	0	0	0	0.00153374233128834	0	0	0	0	0	0.233129	0.240798	0.260736	0.265337
-43	0	0	0	0	0	0.00153374233128834	0	0	0	0.260736	0.20092	0.25	0.288344
-42	0.00153374233128834	0	0	0	0.00153374233128834	0	0	0	0	0.254601	0.230061	0.242331	0.273006
-41	0	0	0	0	0	0	0	0	0	0.257669	0.220859	0.256135	0.265337
-40	0	0	0	0.00153374233128834	0	0	0	0.00153374233128834	0	0.259202	0.256135	0.220859	0.263804
-39	0	0	0.00153374233128834	0	0	0	0	0	0	0.25	0.260736	0.25	0.239264
-38	0	0	0	0	0	0	0	0	0	0.25	0.222393	0.257669	0.269939
-37	0.00153374233128834	0	0	0.00153374233128834	0	0	0	0	0	0.236196	0.245399	0.243865	0.27454
-36	0	0	0.00153374233128834	0	0	0	0	0	0	0.254601	0.259202	0.230061	0.256135
-35	0	0	0	0	0	0.00153374233128834	0.00153374233128834	0	0	0.240798	0.243865	0.288344	0.226994
-34	0	0	0	0	0	0	0	0	0	0.259202	0.239264	0.27454	0.226994
-33	0	0	0	0.00153374233128834	0	0	0	0	0	0.242331	0.246933	0.256135	0.254601
-32	0	0	0	0	0	0	0	0.00153374233128834	0	0.23773	0.226994	0.263804	0.271472
-31	0	0	0.00153374233128834	0	0	0	0	0	0	0.211656	0.259202	0.239264	0.289877
-30	0	0	0	0	0.00153374233128834	0	0	0	0	0.234663	0.226994	0.242331	0.296012
-29	0	0	0	0	0	0	0.00153374233128834	0	0	0.242331	0.191718	0.306748	0.259202
-28	0	0	0	0	0	0.00153374233128834	0	0	0	0.26227	0.231595	0.228528	0.277607
-27	0	0	0	0	0	0	0.00153374233128834	0	0	0.254601	0.22546	0.236196	0.283742
-26	0	0	0	0	0	0	0	0	0	0.283742	0.230061	0.257669	0.228528
-25	0	0	0	0.00153374233128834	0.00153374233128834	0	0	0	0	0.234663	0.243865	0.25	0.271472
-24	0	0	0	0	0	0	0	0	0.00153374233128834	0.242331	0.25	0.268405	0.239264
-23	0	0	0	0	0	0	0	0	0	0.248466	0.233129	0.256135	0.26227
-22	0	0	0	0	0	0	0	0	0	0.23773	0.280675	0.25	0.231595
-21	0	0	0	0	0	0	0	0	0	0.263804	0.251534	0.226994	0.257669
-20	0	0	0	0.00153374233128834	0	0	0	0	0	0.226994	0.23773	0.279141	0.256135
-19	0	0	0	0	0	0	0	0.00153374233128834	0	0.242331	0.240798	0.251534	0.265337
-18	0	0	0	0	0	0	0	0	0	0.254601	0.254601	0.226994	0.263804
-17	0	0	0	0	0	0	0	0	0	0.260736	0.233129	0.21319	0.292945
-16	0	0	0	0	0	0	0.00153374233128834	0	0	0.259202	0.219325	0.254601	0.266871
-15	0	0	0	0	0	0	0	0.00153374233128834	0	0.265337	0.257669	0.20092	0.276074
-14	0	0	0	0	0	0	0.00153374233128834	0	0	0.243865	0.216258	0.257669	0.282209
-13	0	0	0	0	0.00153374233128834	0	0	0	0	0.211656	0.26227	0.280675	0.245399
-12	0	0	0	0	0	0	0.00153374233128834	0	0	0.228528	0.248466	0.234663	0.288344
-11	0	0	0	0	0.00306748466257669	0	0	0	0.00153374233128834	0.245399	0.222393	0.273006	0.259202
-10	0	0	0	0	0	0	0.00153374233128834	0	0	0.251534	0.21319	0.251534	0.283742
-9	0	0	0	0	0	0	0	0	0	0.273006	0.216258	0.208589	0.302147
-8	0	0	0	0.00153374233128834	0	0	0	0	0	0.226994	0.259202	0.228528	0.285276
-7	0	0	0	0	0	0	0	0.00153374233128834	0.00153374233128834	0.219325	0.243865	0.246933	0.289877
-6	0	0	0	0.00613496932515337	0	0	0	0	0	0.233129	0.246933	0.240798	0.279141
-5	0	0	0	0	0	0	0	0	0	0.240798	0.246933	0.240798	0.271472
-4	0	0	0	0	0	0	0.00153374233128834	0.00153374233128834	0	0.233129	0.243865	0.251534	0.271472
-3	0	0	0	0	0	0	0	0	0	0.205521	0.214724	0.276074	0.303681
-2	0	0	0	0	0	0	0.00153374233128834	0.00153374233128834	0	0.157975	0.187117	0.210123	0.444785
-1	0	0.00153374233128834	0	0	0	0.00306748466257669	0.00153374233128834	0	0	0.150307	0.460123	0.144172	0.245399
0	0	0	0	0	0	0	0.00153374233128834	0	0	0.558282	0.139571	0.161043	0.141104
1	0	0	0	0.00306748466257669	0	0	0.00306748466257669	0	0.00153374233128834	0.208589	0.150307	0.400307	0.240798
2	0	0	0	0	0	0	0	0	0	0.17638	0.154908	0.15184	0.516871
3	0	0	0	0	0	0	0.00153374233128834	0	0	0.171779	0.239264	0.217791	0.371166
4	0	0	0	0	0	0	0	0	0.00153374233128834	0.165644	0.196319	0.328221	0.309816
5	0.00153374233128834	0	0	0	0	0	0	0	0.00153374233128834	0.190184	0.236196	0.296012	0.277607
6	0	0	0	0	0	0.00306748466257669	0	0	0.00153374233128834	0.222393	0.205521	0.283742	0.288344
7	0	0	0	0	0	0	0	0	0	0.22546	0.202454	0.283742	0.288344
8	0	0	0	0.00153374233128834	0	0	0	0	0	0.202454	0.179448	0.279141	0.338957
9	0	0	0	0.00153374233128834	0	0	0	0	0	0.20092	0.196319	0.25	0.352761
10	0	0	0	0	0	0	0	0	0	0.193252	0.26227	0.276074	0.268405
11	0	0	0	0	0	0	0	0	0	0.245399	0.15184	0.328221	0.27454
12	0	0	0	0.00153374233128834	0	0	0	0	0	0.26227	0.165644	0.319018	0.253067
13	0	0	0	0	0	0.00153374233128834	0	0	0	0.239264	0.259202	0.243865	0.257669
14	0	0	0	0.00153374233128834	0	0.00153374233128834	0	0	0	0.197853	0.263804	0.265337	0.273006
15	0	0	0	0	0	0	0	0	0	0.174847	0.216258	0.319018	0.289877
16	0	0	0	0	0	0	0	0	0	0.162577	0.254601	0.243865	0.338957
17	0	0	0	0	0	0.00153374233128834	0	0	0	0.179448	0.306748	0.265337	0.248466
18	0	0	0	0	0	0	0	0	0	0.203988	0.185583	0.389571	0.220859
19	0	0	0	0	0	0.00153374233128834	0	0.00153374233128834	0	0.269939	0.205521	0.268405	0.256135
20	0	0	0	0	0.00153374233128834	0	0	0	0	0.265337	0.248466	0.305215	0.180982
21	0	0	0	0.00153374233128834	0	0	0	0.00153374233128834	0	0.179448	0.259202	0.366564	0.194785
22	0	0	0	0	0	0	0.00153374233128834	0.00153374233128834	0	0.205521	0.243865	0.305215	0.245399
23	0	0	0	0.00153374233128834	0	0	0	0.00153374233128834	0	0.219325	0.182515	0.395706	0.202454
24	0	0	0	0	0	0	0.00153374233128834	0	0	0.279141	0.165644	0.283742	0.271472
25	0	0	0	0.00153374233128834	0	0	0.00153374233128834	0	0	0.25	0.216258	0.305215	0.228528
26	0	0	0	0	0	0.00153374233128834	0.00306748466257669	0	0	0.266871	0.320552	0.197853	0.214724
27	0	0	0	0.00153374233128834	0	0	0.00153374233128834	0	0.00153374233128834	0.242331	0.185583	0.374233	0.197853
28	0	0	0	0	0	0.00153374233128834	0.00153374233128834	0	0	0.185583	0.22546	0.418712	0.170245
29	0	0	0	0	0	0	0	0	0	0.302147	0.18865	0.23773	0.271472
30	0	0	0	0	0	0	0	0	0.00153374233128834	0.226994	0.25	0.222393	0.300613
31	0	0	0	0	0	0	0	0	0.00153374233128834	0.187117	0.257669	0.320552	0.234663
32	0	0	0	0	0	0.00153374233128834	0	0	0	0.180982	0.231595	0.276074	0.31135
33	0	0	0	0	0	0	0	0	0	0.21319	0.254601	0.265337	0.266871
34	0	0	0	0	0	0	0	0.00153374233128834	0	0.211656	0.223926	0.282209	0.282209
35	0	0	0	0	0	0	0	0	0	0.222393	0.222393	0.292945	0.26227
36	0	0	0	0	0	0	0	0	0	0.22546	0.239264	0.263804	0.271472
37	0	0	0	0	0.00153374233128834	0	0.00153374233128834	0	0	0.199387	0.253067	0.277607	0.269939
38	0	0	0	0	0	0	0	0	0	0.193252	0.27454	0.268405	0.263804
39	0	0	0	0.00153374233128834	0	0	0.00153374233128834	0	0	0.191718	0.226994	0.271472	0.309816
40	0	0	0	0.00153374233128834	0	0	0	0	0	0.228528	0.243865	0.291411	0.236196
41	0	0	0	0	0	0	0	0	0	0.220859	0.243865	0.253067	0.282209
42	0	0	0	0.00306748466257669	0.00153374233128834	0	0	0	0.00153374233128834	0.203988	0.210123	0.29908	0.28681
43	0	0	0	0	0	0	0	0	0	0.217791	0.240798	0.269939	0.271472
44	0	0	0	0	0	0.00153374233128834	0	0	0	0.248466	0.219325	0.265337	0.266871
45	0	0	0	0	0	0.00153374233128834	0	0	0	0.239264	0.196319	0.277607	0.28681
46	0	0	0	0	0.00153374233128834	0	0	0	0	0.248466	0.220859	0.260736	0.269939
47	0	0	0	0.00306748466257669	0	0.00153374233128834	0	0	0	0.230061	0.219325	0.269939	0.280675
48	0	0	0	0	0	0	0	0	0	0.242331	0.216258	0.268405	0.273006
49	0	0	0	0.00153374233128834	0	0	0	0	0	0.223926	0.217791	0.268405	0.289877
50	0	0	0	0	0	0	0	0	0	0.246933	0.214724	0.273006	0.265337
51	0	0	0	0.00153374233128834	0	0	0	0	0	0.26227	0.230061	0.222393	0.285276
52	0	0	0	0	0	0.00153374233128834	0	0	0	0.254601	0.203988	0.248466	0.292945
53	0	0	0	0	0	0	0	0	0	0.26227	0.197853	0.23773	0.302147
54	0	0	0	0	0	0.00153374233128834	0	0	0	0.228528	0.217791	0.253067	0.300613
55	0	0	0	0	0	0	0	0	0	0.239264	0.205521	0.231595	0.32362
56	0	0	0	0.00153374233128834	0	0	0	0	0	0.265337	0.207055	0.233129	0.294479
57	0	0	0	0	0	0	0	0	0	0.268405	0.228528	0.240798	0.26227
58	0	0	0	0	0	0	0	0.00153374233128834	0	0.246933	0.231595	0.231595	0.289877
59	0	0	0	0.00153374233128834	0	0	0	0	0	0.239264	0.217791	0.240798	0.302147
60	0	0	0	0	0	0	0	0	0	0.26227	0.226994	0.220859	0.289877
61	0	0	0	0	0	0.00153374233128834	0	0	0	0.226994	0.208589	0.277607	0.28681
62	0	0	0	0	0.00153374233128834	0	0	0	0	0.236196	0.245399	0.233129	0.285276
63	0	0	0	0	0.00153374233128834	0	0.00153374233128834	0	0	0.277607	0.187117	0.240798	0.294479
64	0	0	0	0.00153374233128834	0	0.00153374233128834	0	0	0	0.234663	0.236196	0.239264	0.289877
65	0	0	0	0	0	0	0	0	0	0.280675	0.245399	0.217791	0.256135
66	0	0	0	0	0.00153374233128834	0	0	0	0	0.246933	0.208589	0.265337	0.279141
67	0	0	0	0.00153374233128834	0	0	0	0	0	0.239264	0.239264	0.210123	0.31135
68	0	0	0	0.00153374233128834	0	0	0	0	0	0.273006	0.217791	0.23773	0.271472
69	0	0	0	0	0	0.00153374233128834	0	0	0	0.22546	0.222393	0.263804	0.288344
70	0	0	0	0	0	0	0	0	0	0.248466	0.256135	0.216258	0.279141
71	0	0	0	0.00153374233128834	0	0	0	0	0	0.269939	0.25	0.23773	0.242331
72	0	0	0	0.00306748466257669	0	0	0	0	0	0.285276	0.210123	0.245399	0.259202
73	0	0	0	0	0	0	0	0	0	0.297546	0.230061	0.21319	0.259202
74	0	0	0	0	0	0	0	0	0	0.269939	0.230061	0.214724	0.285276
75	0	0	0	0	0	0	0	0	0	0.269939	0.21319	0.273006	0.243865
76	0	0	0	0	0.00306748466257669	0	0	0	0	0.259202	0.26227	0.233129	0.245399
77	0	0	0	0	0	0.00306748466257669	0	0	0	0.239264	0.22546	0.246933	0.288344
78	0	0	0	0	0	0	0	0	0	0.245399	0.16411	0.282209	0.308282
79	0	0.00153374233128834	0	0	0	0	0	0	0	0.263804	0.216258	0.228528	0.291411
80	0	0	0	0	0	0	0	0	0	0.265337	0.207055	0.239264	0.288344
81	0	0	0	0.00306748466257669	0	0	0	0	0	0.277607	0.236196	0.245399	0.240798
82	0	0	0	0	0	0	0	0	0	0.292945	0.21319	0.228528	0.265337
83	0	0	0	0	0.00153374233128834	0	0	0	0	0.280675	0.197853	0.240798	0.280675
84	0	0	0	0	0	0	0	0	0	0.259202	0.222393	0.236196	0.282209
85	0.00153374233128834	0	0	0	0	0	0	0	0	0.259202	0.234663	0.230061	0.276074
86	0	0	0	0	0.00153374233128834	0	0	0	0	0.28681	0.231595	0.214724	0.266871
87	0	0	0	0	0	0	0	0.00153374233128834	0	0.296012	0.214724	0.214724	0.27454
88	0	0	0	0.00153374233128834	0	0	0	0	0	0.27454	0.214724	0.216258	0.294479
89	0	0	0	0	0	0	0	0	0	0.306748	0.202454	0.199387	0.291411
90	0	0	0	0	0	0	0.00153374233128834	0	0	0.27454	0.214724	0.219325	0.291411
91	0	0	0	0.00153374233128834	0.00153374233128834	0	0	0	0	0.308282	0.193252	0.217791	0.280675
92	0	0	0	0	0	0	0.00153374233128834	0	0	0.269939	0.208589	0.233129	0.288344
93	0	0	0	0	0	0	0	0	0	0.251534	0.233129	0.25	0.265337
94	0	0	0	0.00153374233128834	0.00153374233128834	0	0	0	0	0.282209	0.217791	0.223926	0.276074
95	0	0	0	0.00153374233128834	0	0	0	0	0.00153374233128834	0.276074	0.211656	0.214724	0.297546
96	0	0	0	0.00153374233128834	0	0	0	0	0	0.276074	0.220859	0.239264	0.263804
97	0	0	0	0	0.00153374233128834	0	0	0	0	0.269939	0.240798	0.231595	0.257669
98	0	0	0	0	0	0	0	0	0	0.27454	0.194785	0.260736	0.269939
99	0	0	0	0.00153374233128834	0	0.00153374233128834	0	0	0	0.25	0.222393	0.21319	0.314417
100	0	0	0	0	0	0.00153374233128834	0	0	0	0.283742	0.211656	0.234663	0.269939
101	0	0	0	0	0	0	0	0	0	0.289877	0.199387	0.236196	0.27454
102	0	0	0	0.00153374233128834	0	0	0	0	0	0.305215	0.23773	0.202454	0.254601
103	0	0	0	0	0	0	0	0	0	0.283742	0.220859	0.211656	0.283742
104	0	0	0	0	0	0	0	0.00153374233128834	0	0.283742	0.205521	0.239264	0.271472
105	0	0	0	0.00153374233128834	0	0	0	0.00153374233128834	0	0.271472	0.236196	0.236196	0.256135
106	0	0	0	0	0	0	0	0	0	0.260736	0.222393	0.248466	0.268405
107	0	0	0	0	0	0	0.00153374233128834	0	0	0.285276	0.214724	0.226994	0.273006
108	0	0	0	0	0	0	0	0	0	0.280675	0.240798	0.216258	0.26227
109	0	0	0	0	0	0	0.00153374233128834	0	0	0.306748	0.236196	0.223926	0.233129
110	0	0	0	0	0	0.00153374233128834	0.00153374233128834	0	0	0.279141	0.208589	0.21319	0.29908
111	0	0	0	0	0.00153374233128834	0	0	0	0	0.282209	0.248466	0.219325	0.25
112	0	0	0	0	0	0	0	0.00153374233128834	0.00153374233128834	0.312883	0.21319	0.233129	0.240798
113	0	0	0	0	0	0	0	0	0	0.29908	0.217791	0.190184	0.292945
114	0	0	0	0	0	0	0	0	0	0.256135	0.243865	0.226994	0.273006
115	0	0	0	0	0.00153374233128834	0	0.00153374233128834	0	0	0.294479	0.216258	0.21319	0.276074
116	0	0	0	0.00153374233128834	0	0	0	0	0	0.300613	0.222393	0.207055	0.269939
117	0	0	0	0	0	0	0.00153374233128834	0.00153374233128834	0	0.306748	0.234663	0.233129	0.22546
118	0	0	0	0	0	0	0	0	0	0.276074	0.217791	0.228528	0.277607
119	0	0	0	0	0	0	0	0	0	0.276074	0.222393	0.21319	0.288344
120	0	0	0	0.00153374233128834	0	0	0.00153374233128834	0.00306748466257669	0.00153374233128834	0.309816	0.219325	0.222393	0.248466
121	0	0	0	0	0	0	0	0	0	0.273006	0.222393	0.231595	0.273006
122	0	0	0	0.00153374233128834	0	0	0.00153374233128834	0	0	0.266871	0.208589	0.208589	0.315951
123	0	0	0	0	0	0	0.00306748466257669	0	0	0.266871	0.228528	0.223926	0.280675
124	0	0	0	0	0	0	0	0	0	0.300613	0.233129	0.214724	0.251534
125	0	0.00153374233128834	0	0	0	0	0.00306748466257669	0	0.00153374233128834	0.28681	0.214724	0.210123	0.288344
126	0	0	0	0	0	0	0	0.00306748466257669	0	0.265337	0.202454	0.246933	0.285276
127	0	0	0	0	0	0.00153374233128834	0	0	0	0.296012	0.214724	0.219325	0.269939
128	0	0	0	0	0	0	0	0	0.00306748466257669	0.269939	0.208589	0.23773	0.283742
129	0	0	0	0	0	0	0.00306748466257669	0.00153374233128834	0	0.27454	0.202454	0.219325	0.303681
130	0	0	0	0	0.00306748466257669	0	0	0	0	0.248466	0.25	0.239264	0.26227
131	0.00153374233128834	0	0	0	0	0	0.00306748466257669	0	0	0.29908	0.220859	0.245399	0.234663
132	0	0	0	0	0	0	0.00153374233128834	0	0	0.273006	0.219325	0.208589	0.29908
133	0	0	0	0	0	0	0	0	0	0.285276	0.234663	0.222393	0.257669
134	0	0	0	0	0	0	0.00153374233128834	0	0.00306748466257669	0.291411	0.219325	0.203988	0.285276
135	0	0	0	0.00306748466257669	0	0	0	0.00153374233128834	0	0.302147	0.196319	0.245399	0.256135
136	0	0	0	0.00153374233128834	0.00153374233128834	0	0	0	0	0.314417	0.222393	0.180982	0.282209
137	0	0	0	0	0	0	0	0	0.00153374233128834	0.308282	0.199387	0.205521	0.28681
138	0	0	0	0	0	0	0	0.00153374233128834	0	0.279141	0.223926	0.222393	0.27454
139	0	0	0	0	0	0	0	0	0	0.266871	0.22546	0.263804	0.243865
140	0	0	0	0	0	0	0.00153374233128834	0	0	0.297546	0.222393	0.194785	0.285276
141	0	0	0	0.00153374233128834	0.00153374233128834	0.00153374233128834	0.00153374233128834	0	0	0.282209	0.208589	0.251534	0.257669
142	0	0	0	0.00306748466257669	0	0	0	0	0	0.312883	0.222393	0.211656	0.253067
143	0	0	0	0	0	0	0.00153374233128834	0	0	0.300613	0.236196	0.202454	0.260736
144	0	0	0	0	0	0	0	0	0	0.294479	0.21319	0.203988	0.288344
145	0	0	0	0	0	0	0	0	0	0.325153	0.174847	0.239264	0.260736
146	0	0	0	0.00153374233128834	0	0	0	0	0.00153374233128834	0.291411	0.208589	0.202454	0.297546
147	0	0	0	0	0	0.00306748466257669	0	0	0	0.308282	0.20092	0.226994	0.263804
148	0.00153374233128834	0	0	0	0	0	0	0	0	0.282209	0.228528	0.219325	0.269939
149	0	0	0	0	0	0	0	0	0	0.292945	0.231595	0.208589	0.266871
150	0	0	0	0.00153374233128834	0	0	0	0	0	0.26227	0.220859	0.216258	0.300613
151	0	0	0	0	0.00153374233128834	0	0	0	0	0.271472	0.208589	0.23773	0.282209
152	0	0	0	0	0	0	0	0	0	0.291411	0.197853	0.234663	0.276074
153	0	0	0	0	0	0	0	0	0	0.263804	0.214724	0.253067	0.268405
154	0	0	0.00153374233128834	0	0	0	0	0	0	0.280675	0.22546	0.208589	0.285276
155	0	0	0	0.00153374233128834	0	0.00153374233128834	0	0	0	0.273006	0.251534	0.220859	0.254601
156	0	0	0	0.00153374233128834	0	0	0	0.00153374233128834	0	0.312883	0.210123	0.223926	0.253067
157	0	0	0	0	0	0	0	0	0	0.282209	0.222393	0.207055	0.288344
158	0	0	0	0	0	0	0	0	0	0.296012	0.207055	0.228528	0.268405
159	0	0	0	0	0	0	0.00153374233128834	0	0	0.291411	0.240798	0.199387	0.268405
160	0	0	0	0	0	0.00153374233128834	0	0	0	0.291411	0.208589	0.222393	0.277607
161	0	0	0	0	0	0	0.00153374233128834	0	0	0.279141	0.219325	0.22546	0.276074
162	0	0	0	0	0	0	0	0	0	0.265337	0.265337	0.203988	0.265337
163	0	0	0	0	0	0	0	0	0	0.263804	0.193252	0.222393	0.320552
164	0	0	0	0	0.00153374233128834	0	0	0	0.00153374233128834	0.276074	0.21319	0.243865	0.266871
165	0	0	0	0	0	0	0	0.00153374233128834	0	0.29908	0.193252	0.242331	0.265337
166	0	0	0	0.00153374233128834	0.00153374233128834	0	0	0	0	0.27454	0.222393	0.22546	0.277607
167	0	0	0	0	0	0	0	0	0	0.305215	0.222393	0.196319	0.276074
168	0	0	0	0	0	0	0.00153374233128834	0	0	0.325153	0.196319	0.187117	0.291411
169	0	0	0	0.00306748466257669	0	0	0	0	0	0.300613	0.211656	0.194785	0.292945
170	0	0	0	0.00153374233128834	0	0	0.00153374233128834	0	0	0.305215	0.210123	0.208589	0.276074
171	0	0.00153374233128834	0	0.00153374233128834	0	0.00153374233128834	0	0	0	0.289877	0.222393	0.231595	0.256135
172	0	0	0	0	0.00153374233128834	0	0	0	0	0.317485	0.191718	0.234663	0.256135
173	0	0	0	0	0.00153374233128834	0	0	0	0.00153374233128834	0.294479	0.219325	0.251534	0.234663
174	0	0	0	0	0	0.00153374233128834	0	0	0	0.276074	0.216258	0.22546	0.282209
175	0	0	0	0	0	0.00153374233128834	0	0	0	0.289877	0.210123	0.230061	0.269939
176	0	0	0	0	0.00153374233128834	0	0	0	0	0.329755	0.180982	0.216258	0.273006
177	0.00153374233128834	0	0	0.00306748466257669	0	0	0	0	0	0.291411	0.220859	0.222393	0.265337
178	0	0	0	0.00306748466257669	0	0	0	0	0	0.27454	0.205521	0.228528	0.291411
179	0	0	0	0	0	0	0	0	0	0.328221	0.208589	0.196319	0.266871
180	0	0	0	0	0.00153374233128834	0	0	0	0	0.277607	0.210123	0.240798	0.271472
181	0	0	0	0.00153374233128834	0.00153374233128834	0	0	0	0	0.282209	0.223926	0.22546	0.268405
182	0	0	0	0.00153374233128834	0	0.00153374233128834	0	0	0	0.273006	0.210123	0.220859	0.296012
183	0	0	0	0.00153374233128834	0.00153374233128834	0.00153374233128834	0	0.00153374233128834	0	0.288344	0.222393	0.228528	0.260736
184	0	0	0	0	0	0	0	0	0	0.296012	0.217791	0.231595	0.254601
185	0	0	0	0.00153374233128834	0	0	0	0	0	0.302147	0.228528	0.202454	0.266871
186	0	0	0	0.00153374233128834	0.00153374233128834	0	0.00153374233128834	0	0	0.319018	0.214724	0.180982	0.285276
187	0	0	0	0	0	0.00153374233128834	0	0	0	0.303681	0.214724	0.236196	0.245399
188	0	0	0	0.00153374233128834	0.00153374233128834	0.00153374233128834	0.00153374233128834	0.00153374233128834	0	0.282209	0.216258	0.21319	0.288344
189	0	0	0	0.00153374233128834	0.00153374233128834	0	0	0	0	0.265337	0.230061	0.207055	0.297546
190	0	0	0	0.00153374233128834	0	0	0	0	0	0.27454	0.230061	0.210123	0.285276
191	0	0	0	0.00153374233128834	0	0	0.00153374233128834	0	0.00153374233128834	0.294479	0.211656	0.226994	0.266871
192	0	0	0	0	0	0	0	0	0	0.291411	0.202454	0.216258	0.289877
193	0	0	0	0.00153374233128834	0	0	0.00153374233128834	0	0	0.297546	0.210123	0.216258	0.276074
194	0	0	0	0.00306748466257669	0	0.00153374233128834	0.00153374233128834	0.00153374233128834	0	0.325153	0.226994	0.199387	0.248466
195	0	0	0	0	0	0.00153374233128834	0	0	0	0.308282	0.226994	0.211656	0.253067
196	0	0	0	0	0	0	0	0	0.00153374233128834	0.306748	0.234663	0.20092	0.257669
197	0	0	0	0	0	0	0.00153374233128834	0	0	0.315951	0.214724	0.216258	0.253067
198	0	0	0	0	0.00153374233128834	0	0	0	0	0.292945	0.211656	0.193252	0.302147
199	0	0	0	0	0	0.00153374233128834	0.00153374233128834	0	0.00153374233128834	0.283742	0.210123	0.217791	0.288344
200	0	0	0	0	0	0	0	0.00153374233128834	0	0.317485	0.194785	0.230061	0.257669
201	0	0	0	0	0	0	0	0.00153374233128834	0	0.282209	0.207055	0.223926	0.28681
202	0	0	0	0	0	0	0	0	0.00153374233128834	0.269939	0.23773	0.18865	0.303681
203	0	0	0	0.00306748466257669	0	0	0.00153374233128834	0	0	0.328221	0.196319	0.205521	0.269939
204	0	0	0	0.00306748466257669	0	0	0.00153374233128834	0	0	0.29908	0.236196	0.217791	0.246933
205	0	0.00153374233128834	0	0.00153374233128834	0	0	0.00153374233128834	0	0	0.296012	0.220859	0.202454	0.280675
206	0	0	0	0	0	0	0.00153374233128834	0.00153374233128834	0	0.296012	0.236196	0.205521	0.26227
207	0	0	0	0	0.00153374233128834	0	0	0	0	0.308282	0.219325	0.184049	0.288344
208	0	0	0	0	0	0.00153374233128834	0	0	0.00153374233128834	0.271472	0.211656	0.253067	0.263804
209	0	0	0	0	0	0.00306748466257669	0	0.00153374233128834	0.00153374233128834	0.276074	0.219325	0.219325	0.285276
210	0	0	0	0	0.00153374233128834	0.00153374233128834	0	0	0	0.277607	0.21319	0.197853	0.31135
211	0.00153374233128834	0	0	0	0	0	0.00153374233128834	0	0	0.276074	0.21319	0.236196	0.27454
212	0	0	0	0.00153374233128834	0	0	0.00153374233128834	0	0	0.265337	0.211656	0.210123	0.312883
213	0	0	0	0.00153374233128834	0	0	0	0	0	0.276074	0.208589	0.202454	0.312883
214	0	0	0	0	0.00153374233128834	0	0.00153374233128834	0.00153374233128834	0	0.254601	0.236196	0.236196	0.273006
215	0	0	0	0.00153374233128834	0	0	0	0	0	0.260736	0.230061	0.22546	0.283742
216	0	0	0	0	0	0	0	0.00153374233128834	0	0.309816	0.203988	0.20092	0.285276
217	0	0	0	0	0	0	0.00153374233128834	0	0.00153374233128834	0.296012	0.194785	0.231595	0.277607
218	0	0	0	0	0	0.00153374233128834	0	0	0	0.256135	0.228528	0.243865	0.271472
219	0	0	0	0.00153374233128834	0	0	0.00153374233128834	0	0	0.294479	0.240798	0.182515	0.282209
220	0	0	0	0.00153374233128834	0	0	0	0	0	0.308282	0.234663	0.223926	0.233129
221	0	0	0	0	0.00153374233128834	0	0.00153374233128834	0	0	0.26227	0.211656	0.256135	0.269939
222	0	0	0	0	0	0	0	0	0.00153374233128834	0.306748	0.226994	0.208589	0.257669
223	0	0	0	0	0	0	0	0.00153374233128834	0	0.325153	0.207055	0.18865	0.279141
224	0	0	0	0	0	0	0	0	0	0.283742	0.214724	0.23773	0.263804
225	0	0	0	0	0	0.00153374233128834	0	0.00153374233128834	0	0.27454	0.214724	0.20092	0.309816
226	0	0	0	0.00153374233128834	0	0	0.00153374233128834	0	0	0.33589	0.199387	0.207055	0.257669
227	0	0	0	0.00153374233128834	0	0	0	0	0	0.260736	0.211656	0.233129	0.294479
228	0	0	0	0	0	0	0.00153374233128834	0	0	0.297546	0.214724	0.20092	0.28681
229	0	0	0	0	0	0	0	0	0	0.302147	0.208589	0.211656	0.277607
230	0	0	0	0	0	0	0.00153374233128834	0	0	0.282209	0.220859	0.194785	0.302147
231	0	0	0	0	0	0	0	0	0.00153374233128834	0.292945	0.228528	0.219325	0.259202
232	0	0	0	0	0	0.00153374233128834	0	0	0	0.32362	0.205521	0.217791	0.253067
233	0	0	0	0	0	0	0	0	0	0.312883	0.18865	0.210123	0.288344
234	0	0	0	0	0	0	0	0	0	0.280675	0.184049	0.210123	0.325153
235	0	0	0	0.00153374233128834	0	0	0	0	0	0.288344	0.214724	0.207055	0.289877
236	0	0	0	0	0	0	0	0	0	0.325153	0.205521	0.180982	0.288344
237	0	0	0	0	0	0	0	0	0	0.300613	0.207055	0.202454	0.289877
238	0	0	0	0.00153374233128834	0.00153374233128834	0	0	0	0	0.308282	0.208589	0.199387	0.283742
239	0	0	0	0	0	0	0	0	0	0.317485	0.205521	0.20092	0.276074
240	0	0	0	0	0	0.00153374233128834	0	0	0	0.289877	0.21319	0.197853	0.29908
241	0	0	0	0	0	0	0	0	0	0.312883	0.223926	0.194785	0.268405
242	0	0	0	0	0	0	0	0	0	0.285276	0.223926	0.197853	0.292945
243	0	0	0	0.00153374233128834	0	0.00153374233128834	0	0	0	0.277607	0.210123	0.22546	0.28681
244	0	0	0	0	0.00153374233128834	0	0	0	0	0.319018	0.217791	0.203988	0.259202
245	0	0	0	0	0.00153374233128834	0	0	0	0	0.283742	0.199387	0.223926	0.292945
246	0	0	0	0	0.00306748466257669	0	0	0	0	0.292945	0.21319	0.223926	0.269939
247	0	0	0	0	0	0	0	0	0	0.351227	0.199387	0.20092	0.248466
248	0	0	0	0	0	0	0	0	0	0.294479	0.22546	0.182515	0.297546
249	0	0.00153374233128834	0	0.00153374233128834	0.00153374233128834	0	0	0	0	0.297546	0.203988	0.205521	0.292945
250	0	0	0	0.00460122699386503	0	0	0	0	0	0.28681	0.220859	0.205521	0.28681
251	0	0	0	0.00306748466257669	0	0	0	0	0	0.305215	0.231595	0.199387	0.263804
252	0	0	0	0.00153374233128834	0	0	0	0	0	0.265337	0.223926	0.202454	0.308282
253	0	0	0	0	0	0	0	0	0	0.309816	0.220859	0.22546	0.243865
254	0	0	0	0.00153374233128834	0	0	0	0	0	0.309816	0.216258	0.214724	0.259202
255	0.00153374233128834	0	0	0	0.00153374233128834	0.00306748466257669	0	0	0	0.28681	0.203988	0.242331	0.266871
256	0	0	0	0	0	0	0.00153374233128834	0	0	0.309816	0.21319	0.199387	0.277607
257	0	0	0	0	0	0.00153374233128834	0	0	0	0.263804	0.208589	0.22546	0.302147
258	0	0	0	0	0	0	0.00153374233128834	0	0	0.309816	0.220859	0.226994	0.242331
259	0	0	0	0	0	0	0	0	0	0.337423	0.208589	0.197853	0.256135
260	0	0	0	0.00153374233128834	0	0	0	0	0	0.271472	0.228528	0.191718	0.308282
261	0	0	0	0	0.00153374233128834	0	0	0	0.00153374233128834	0.329755	0.214724	0.203988	0.251534
262	0	0	0	0	0.00153374233128834	0	0	0	0	0.27454	0.22546	0.207055	0.292945
263	0	0	0	0	0	0	0	0	0.00153374233128834	0.291411	0.199387	0.210123	0.29908
264	0	0	0	0	0	0	0	0	0	0.276074	0.230061	0.214724	0.279141
265	0.00153374233128834	0	0	0.00153374233128834	0	0	0	0	0	0.292945	0.243865	0.194785	0.268405
266	0	0	0	0.00153374233128834	0	0	0	0	0	0.277607	0.217791	0.214724	0.289877
267	0	0	0	0.00306748466257669	0	0	0	0	0	0.292945	0.20092	0.219325	0.28681
268	0	0	0	0	0.00153374233128834	0	0	0	0	0.300613	0.194785	0.207055	0.297546
269	0	0	0	0.00153374233128834	0	0	0	0	0	0.32362	0.202454	0.174847	0.29908
270	0	0	0	0	0	0.00153374233128834	0	0	0	0.31135	0.22546	0.185583	0.277607
271	0	0	0.00153374233128834	0	0	0	0	0	0	0.276074	0.230061	0.220859	0.273006
272	0	0	0	0	0	0.00153374233128834	0	0	0	0.259202	0.210123	0.257669	0.273006
273	0	0	0	0.00153374233128834	0	0	0	0	0	0.305215	0.207055	0.223926	0.263804
274	0	0.00153374233128834	0	0.00153374233128834	0	0.00153374233128834	0	0	0	0.309816	0.21319	0.197853	0.279141
275	0	0	0	0	0	0	0	0	0	0.289877	0.223926	0.193252	0.292945
276	0	0	0	0	0	0	0	0.00153374233128834	0	0.306748	0.187117	0.22546	0.280675
277	0	0	0	0.00153374233128834	0	0	0	0	0	0.291411	0.223926	0.22546	0.259202
278	0	0	0	0	0	0	0	0.00153374233128834	0	0.291411	0.21319	0.219325	0.276074
279	0	0	0	0	0	0.00153374233128834	0.00153374233128834	0	0	0.306748	0.202454	0.202454	0.288344
280	0.00153374233128834	0	0	0.00153374233128834	0.00153374233128834	0	0	0	0	0.297546	0.207055	0.216258	0.279141
281	0	0	0	0	0.00153374233128834	0	0.00306748466257669	0	0	0.289877	0.208589	0.242331	0.259202
282	0	0	0	0	0	0.00153374233128834	0	0	0	0.269939	0.191718	0.239264	0.29908
283	0	0	0	0	0	0	0.00153374233128834	0	0	0.289877	0.234663	0.216258	0.259202
284	0	0	0	0.00153374233128834	0	0	0	0	0.00153374233128834	0.306748	0.193252	0.216258	0.283742
285	0	0	0	0.00306748466257669	0	0.00153374233128834	0	0	0	0.28681	0.211656	0.220859	0.280675
286	0	0	0	0.00153374233128834	0	0	0	0	0.00153374233128834	0.296012	0.216258	0.226994	0.260736
287	0	0	0	0	0	0	0	0	0	0.297546	0.182515	0.21319	0.306748
288	0	0	0	0	0	0	0	0	0	0.28681	0.193252	0.230061	0.289877
289	0	0	0	0	0	0.00153374233128834	0	0	0	0.302147	0.242331	0.187117	0.268405
290	0	0	0	0	0	0.00153374233128834	0	0	0	0.308282	0.207055	0.214724	0.269939
291	0	0	0	0	0	0	0	0	0	0.27454	0.240798	0.217791	0.266871
292	0	0	0	0	0	0	0.00153374233128834	0	0	0.296012	0.220859	0.20092	0.282209
293	0	0	0	0	0	0	0	0	0	0.289877	0.202454	0.211656	0.296012
294	0.00153374233128834	0	0	0	0	0	0	0	0	0.294479	0.228528	0.222393	0.254601
295	0	0	0	0	0	0	0	0	0	0.28681	0.208589	0.207055	0.297546
296	0	0	0	0	0	0	0	0	0	0.291411	0.205521	0.220859	0.282209
297	0	0	0	0	0	0	0	0	0.00153374233128834	0.29908	0.193252	0.222393	0.285276
298	0	0	0	0	0	0	0	0	0	0.326687	0.219325	0.214724	0.239264
299	0	0	0	0	0	0	0	0	0	0.26227	0.220859	0.231595	0.285276
300	0	0	0.00153374233128834	0	0	0	0	0	0	0.296012	0.208589	0.228528	0.266871
