## Supplementary material for "A single DPE core promoter motif contributes to *in vivo* transcriptional regulation and affects cardiac function": SupFile2: biocyc.txt

TermID	Term	Enrichment	logP	Genes in Term	Target Genes in Term	Fraction of Targets in Term	Total Target Genes	Total Genes	Entrez Gene IDs	Gene Symbols
FLY_PWY-5941	glycogen degradation II	0.0344827586206196	-3.36729582998851	1	1	1	1	29	37435	CG9485
FLY_GLYCOCAT-PWY	glycogen degradation I	0.103448275861578	-2.26868354132311	3	1	1	1	29	37435	CG9485
META_PWY-7321	ecdysteroid metabolism (arthropods)	0.999999999998713	-1.28687338563083e-12	2	0	0	1	29
META_PWY-5663	tetrahydrobiopterin biosynthesis I	0.999999999998713	-1.28687338563083e-12	2	0	0	1	29
META_PWY-7297	octopamine biosynthesis	0.999999999998713	-1.28687338563083e-12	2	0	0	1	29
META_PWY-7042	the visual cycle (insects)	0.999999999998713	-1.28687338563083e-12	2	0	0	1	29
FLY_PWY-5690	TCA cycle variation III (eukaryotic)	0.999999999998713	-1.28687338563083e-12	2	0	0	1	29
META_PWY-7300	ecdysone and 20-hydroxyecdysone biosynthesis	0.999999999999393	-6.06986683138189e-13	5	0	0	1	29
META_PWY-7442	drosopterin and aurodrosopterin biosynthesis	0.999999999999442	-5.58025847752219e-13	4	0	0	1	29
META_PWY-7043	11-cis-3-hydroxyretinal biosynthesis	0.999999999999522	-4.77798356435244e-13	3	0	0	1	29
FLY_PWY-5143	fatty acid activation	0.999999999999942	-5.82450754293973e-14	1	0	0	1	29
FLY_ARG+POLYAMINE-SYN	superpathway of arginine and polyamine biosynthesis	0.999999999999942	-5.82450754293973e-14	1	0	0	1	29
FLY_1CMET2-PWY	formylTHF biosynthesis I	0.999999999999942	-5.82450754293973e-14	1	0	0	1	29
FLY_LEU-DEG2-PWY	leucine degradation I	0.999999999999942	-5.82450754293973e-14	1	0	0	1	29
FLY_POLYAMINSYN3-PWY	superpathway of polyamine biosynthesis II	0.999999999999942	-5.82450754293973e-14	1	0	0	1	29
FLY_MANGDPMET-PWY	GDP-mannose metabolism	0.999999999999942	-5.82450754293973e-14	1	0	0	1	29
META_PWY-6575	juvenile hormone III biosynthesis I	0.999999999999942	-5.82450754293973e-14	1	0	0	1	29
FLY_GLUCOSE1PMETAB-PWY	glucose and glucose-1-phosphate degradation	0.999999999999942	-5.82450754293973e-14	1	0	0	1	29
FLY_ANAGLYCOLYSIS-PWY	glycolysis III (Thermotoga)	0.999999999999942	-5.82450754293973e-14	1	0	0	1	29
FLY_PWY-5136	fatty acid beta-oxidation II (core pathway)	0.999999999999942	-5.82450754293973e-14	1	0	0	1	29
FLY_PWY0-1182	trehalose degradation II (trehalase)	0.999999999999942	-5.82450754293973e-14	1	0	0	1	29
FLY_PWY-1801	formaldehyde oxidation II (glutathione-dependent)	0.999999999999942	-5.82450754293973e-14	1	0	0	1	29
FLY_PWY-5661	GDP-glucose biosynthesis	0.999999999999942	-5.82450754293973e-14	1	0	0	1	29
FLY_PWY-6000	gamma-linolenate biosynthesis II (animals)	0.999999999999942	-5.82450754293973e-14	1	0	0	1	29
META_PWY-6608	guanosine nucleotides degradation III	0.999999999999942	-5.82450754293973e-14	1	0	0	1	29
FLY_PWY0-166	de novo biosynthesis of pyrimidine deoxyribonucleotides	0.999999999999942	-5.82450754293973e-14	1	0	0	1	29
FLY_BSUBPOLYAMSYN-PWY	spermidine biosynthesis	0.999999999999942	-5.82450754293973e-14	1	0	0	1	29
FLY_FAO-PWY	fatty acid beta-oxidation I	0.999999999999942	-5.82450754293973e-14	1	0	0	1	29
FLY_POLYAMSYN-PWY	superpathway of polyamine biosynthesis I	0.999999999999942	-5.82450754293973e-14	1	0	0	1	29
FLY_PROPIONMET-PWY	methylmalonyl pathway	0.999999999999942	-5.82450754293973e-14	1	0	0	1	29
FLY_ANAEROFRUCAT-PWY	homolactic fermentation	0.999999999999942	-5.82450754293973e-14	1	0	0	1	29
FLY_PWY3DJ-11281	sphingomyelin metabolism	0.999999999999942	-5.82450754293973e-14	1	0	0	1	29
META_PWY-7404	ceramide phosphoethanolamine biosynthesis	0.999999999999942	-5.82450754293973e-14	1	0	0	1	29
