## Supplementary material for "A single DPE core promoter motif contributes to *in vivo* transcriptional regulation and affects cardiac function": SupFile2: knownResults.txt

Motif Name	Consensus	P-value	Log P-value	q-value (Benjamini)	# of Target Sequences with Motif(of 652)	% of Target Sequences with Motif	# of Background Sequences with Motif(of 26454)	% of Background Sequences with Motif
Unknown1(NR/Ini-like)/Drosophila-Promoters/Homer	MYGGTCACACTG	1e-11	-2.623e+01	0.0000	49.0	7.52%	629.6	2.38%
M1BP(Zf)/S2R+-M1BP-ChIP-Seq(GSE49842)/Homer	CAGTGTGACCGT	1e-10	-2.468e+01	0.0000	49.0	7.52%	658.2	2.49%
DREF/Drosophila-Promoters/Homer	AVYTATCGATAD	1e-6	-1.536e+01	0.0000	31.0	4.75%	431.2	1.63%
Initiator/Drosophila-Promoters/Homer	NTCAGTYG	1e-6	-1.454e+01	0.0000	209.0	32.06%	6225.3	23.56%
Trl(Zf)/S2-GAGAfactor-ChIP-Seq(GSE40646)/Homer	RGAGAGAG	1e-4	-1.105e+01	0.0001	182.0	27.91%	5544.4	20.98%
Unknown4/Drosophila-Promoters/Homer	AAAAATACCRMA	1e-4	-1.016e+01	0.0001	23.0	3.53%	355.7	1.35%
Unknown2/Drosophila-Promoters/Homer	CATCMCTA	1e-3	-7.158e+00	0.0019	61.0	9.36%	1617.2	6.12%
Unknown3/Drosophila-Promoters/Homer	ACVAKCTGGCAGCGC	1e-2	-5.861e+00	0.0061	18.0	2.76%	345.8	1.31%
Unknown5/Drosophila-Promoters/Homer	GCTGATAASV	1e-2	-5.786e+00	0.0061	76.0	11.66%	2236.5	8.46%
dHNF4(NR)/Fly-HNF4-ChIP-Seq(GSE73675)/Homer	GGTCCAAAGTCCAMT	1e0	-1.083e+00	0.5754	4.0	0.61%	119.7	0.45%
Unknown6/Drosophila-Promoters/Homer	AATTTTAAAA	1e0	-1.050e+00	0.5754	62.0	9.51%	2383.9	9.02%
Dorsal(RHD)/Embryo-dl-ChIP-Seq(GSE65441)/Homer	GGGAAAAMCCCG	1e0	-1.011e+00	0.5754	17.0	2.61%	620.6	2.35%
E-box/Drosophila-Promoters/Homer	AACAGCTGTTHN	1e0	-5.823e-01	0.7305	20.0	3.07%	823.1	3.12%
TATA-box/Drosophila-Promoters/Homer	CTATAAAAGCSV	1e0	-3.454e-01	0.8596	6.0	0.92%	286.0	1.08%
caudal(Homeobox)/Drosophila-Embryos-ChIP-Chip(modEncode)/Homer	GGYCATAAAW	1e0	-2.719e-01	0.8635	69.0	10.58%	3013.8	11.41%
Zelda(Zf)/Embryo-zld-ChIP-Seq(GSE65441)/Homer	KBCTACCTGW	1e0	-2.568e-01	0.8635	14.0	2.15%	672.4	2.54%
bcd(Homeobox)/Embryo-Bcd-ChIP-Seq(GSE86966)/Homer	VNNGGATTADNN	1e0	-6.440e-04	0.9994	42.0	6.44%	2624.2	9.93%
