## Supplementary material for "A single DPE core promoter motif contributes to *in vivo* transcriptional regulation and affects cardiac function": SupFile2: prints.txt

TermID	Term	Enrichment	logP	Genes in Term	Target Genes in Term	Fraction of Targets in Term	Total Target Genes	Total Genes	Entrez Gene IDs	Gene Symbols
PR00109	TYRKINASE	6.86626105661431e-08	-16.4940610279947	32	11	0.108910891089109	101	2185	37455,44355,36283,42160,40143,35524,42549,45821,43803,36445,3346209	Egfr,drl,otk,htl,wnd,Src42A,InR,Abl,Eph,Nrk,Ddr
PR00700	PRTYPHPHTASE	4.62323338271889e-05	-9.98183113827949	16	6	0.0594059405940594	101	2185	33882,39610,31425,41401,31907,33277	Pez,mop,Ptp4E,CG42327,Ptpmeg2,IA-2
PR00489	FRIZZLED	0.000896326358422789	-7.01720597199723	5	3	0.0297029702970297	101	2185	45307,40090,31023	fz,fz2,fz3
PR00305	1433ZETA	0.00211649525150432	-6.15799374156626	2	2	0.0198019801980198	101	2185	42186,36059	14-3-3epsilon,14-3-3zeta
PR00205	CADHERIN	0.00395996393492096	-5.53152036110041	15	4	0.0396039603960396	101	2185	33245,33627,37386,43824	ds,ft,shg,Cals
PR00935	BAND41	0.00657117633432413	-5.02506241619223	9	3	0.0297029702970297	101	2185	37205,41656,33882	cora,yrt,Pez
PR00619	GATAZNFINGER	0.0193091698063221	-3.94717517640628	5	2	0.0198019801980198	101	2185	40962,44849	grn,pnr
PR00028	POUDOMAIN	0.0193091698063221	-3.94717517640628	5	2	0.0198019801980198	101	2185	35813,34669	pdm3,nub
PR00193	MYOSINHEAVY	0.0240599518576685	-3.72720656936576	14	3	0.0297029702970297	101	2185	32028,42889,34179	Myo10A,jar,d
PR00661	ERMFAMILY	0.0280975017363869	-3.57207461277323	6	2	0.0198019801980198	101	2185	41656,37205	yrt,cora
PR00024	HOMEOBOX	0.0284829384416927	-3.55845002213937	38	5	0.0495049504950495	101	2185	32724,33841,40833,42037,47763	B-H1,H2.0,Scr,abd-A,Abd-B
PR00452	SH3DOMAIN	0.0332733476588692	-3.40299857306783	27	4	0.0396039603960396	101	2185	43654,33262,35524,45821	cindr,dock,Src42A,Abl
PR00065	TEADOMAIN	0.046224256292837	-3.07425059068993	1	1	0.0099009900990099	101	2185	32536	sd
PR01692	LIPOCALINIMR	0.046224256292837	-3.07425059068993	1	1	0.0099009900990099	101	2185	42956	lili
PR01640	PROFILINPLNT	0.046224256292837	-3.07425059068993	1	1	0.0099009900990099	101	2185	33834	chic
PR01452	LNOTCHREPEAT	0.046224256292837	-3.07425059068993	1	1	0.0099009900990099	101	2185	31293	N
PR00392	PROFILIN	0.046224256292837	-3.07425059068993	1	1	0.0099009900990099	101	2185	33834	chic
PR00550	HYPRGLYCEMIC	0.046224256292837	-3.07425059068993	1	1	0.0099009900990099	101	2185	37921	ITP
PR01869	BCATNINFAMLY	0.046224256292837	-3.07425059068993	1	1	0.0099009900990099	101	2185	31151	arm
PR00310	ANTIPRLFBTG1	0.046224256292837	-3.07425059068993	1	1	0.0099009900990099	101	2185	32574	Tob
PR00027	PAIREDBOX	0.049375172000785	-3.00830757220672	8	2	0.0198019801980198	101	2185	36741,43812	Poxn,ey
PR00405	REVINTRACTNG	0.049375172000785	-3.00830757220672	8	2	0.0198019801980198	101	2185	33263,42735	drongo,CenB1A
PR01262	INNEXIN	0.049375172000785	-3.00830757220672	8	2	0.0198019801980198	101	2185	45382,31646	ogre,Inx2
PR00401	SH2DOMAIN	0.0542214732289409	-2.91467826396129	19	3	0.0297029702970297	101	2185	33262,35524,45821	dock,Src42A,Abl
PR00464	EP450II	0.0903320173325145	-2.40426331515141	2	1	0.0099009900990099	101	2185	19836250	Cyp6a16
PR00928	GRAVESDC	0.0903320173325145	-2.40426331515141	2	1	0.0099009900990099	101	2185	42429	DPCoAC
PR00042	LEUZIPPRFOS	0.0903320173325145	-2.40426331515141	2	1	0.0099009900990099	101	2185	3772082	kay
PR00404	MADSDOMAIN	0.0903320173325145	-2.40426331515141	2	1	0.0099009900990099	101	2185	36032	Mef2
PR00296	CYCLINKINASE	0.0903320173325145	-2.40426331515141	2	1	0.0099009900990099	101	2185	34250	Cks30A
PR00050	COLDSHOCK	0.0903320173325145	-2.40426331515141	2	1	0.0099009900990099	101	2185	38639	lin-28
PR00477	PHGLYCKINASE	0.0903320173325145	-2.40426331515141	2	1	0.0099009900990099	101	2185	33461	Pgk
PR00031	HTHREPRESSR	0.103287369624185	-2.27024017921694	12	2	0.0198019801980198	101	2185	37364,33208	otp,al
PR00620	HISTONEH2A	0.132419267104273	-2.02178212413092	3	1	0.0099009900990099	101	2185	43229	His2Av
PR00622	HISTONEH3	0.132419267104273	-2.02178212413092	3	1	0.0099009900990099	101	2185	33736	His3.3A
PR01320	KIRCHANNEL	0.132419267104273	-2.02178212413092	3	1	0.0099009900990099	101	2185	35131	Irk3
PR01610	CD36ANTIGEN	0.132419267104273	-2.02178212413092	3	1	0.0099009900990099	101	2185	37999	emp
PR00406	CYTB5RDTASE	0.132419267104273	-2.02178212413092	3	1	0.0099009900990099	101	2185	32907	CG7914
PR00987	TRNASYNTHGLU	0.132419267104273	-2.02178212413092	3	1	0.0099009900990099	101	2185	42834	GluProRS
PR00025	ANTENNAPEDIA	0.132419267104273	-2.02178212413092	3	1	0.0099009900990099	101	2185	40833	Scr
PR01609	CD36FAMILY	0.13425458261562	-2.0080174112363	14	2	0.0198019801980198	101	2185	37999,34087	emp,pes
PR01415	ANKYRIN	0.136514591478187	-1.99132377279414	28	3	0.0297029702970297	101	2185	37344,34969,33732	Fem-1,cact,CG9121
PR00398	STRDHORMONER	0.166979290913162	-1.78988548076284	16	2	0.0198019801980198	101	2185	35398,31162	Hr39,Hr4
PR00784	MTUNCOUPLING	0.172577678663629	-1.75690783277683	4	1	0.0099009900990099	101	2185	33350	Rim2
PR00704	CALPAIN	0.172577678663629	-1.75690783277683	4	1	0.0099009900990099	101	2185	32597	CalpC
PR01163	BETATUBULIN	0.210894805878335	-1.55639582016326	5	1	0.0099009900990099	101	2185	37888	betaTub60D
PR01857	ADAMTSFAMILY	0.210894805878335	-1.55639582016326	5	1	0.0099009900990099	101	2185	43872	Ppn
PR00785	NCTRNSLOCATR	0.210894805878335	-1.55639582016326	5	1	0.0099009900990099	101	2185	41612	sim
PR00747	GLYHDRLASE47	0.210894805878335	-1.55639582016326	5	1	0.0099009900990099	101	2185	31957	alpha-Man-Ia
PR00926	MITOCARRIER	0.235537841617148	-1.44588369216193	20	2	0.0198019801980198	101	2185	42429,41316	DPCoAC,Tpc1
PR00047	STROIDFINGER	0.25299837073159	-1.37437223007144	21	2	0.0198019801980198	101	2185	35398,31162	Hr39,Hr4
PR00320	GPROTEINBRPT	0.268393717394788	-1.31530028177859	57	4	0.0396039603960396	101	2185	34955,33180,38994,326115	CG4935,CG3436,Pex7,Atg16
PR00376	IL1BCENZYME	0.282335918410932	-1.26465771692111	7	1	0.0099009900990099	101	2185	39173	Dronc
PR00961	HUDSXLRNA	0.282335918410932	-1.26465771692111	7	1	0.0099009900990099	101	2185	3772180	Sxl
PR00454	ETSDOMAIN	0.315616025041808	-1.15322891486791	8	1	0.0099009900990099	101	2185	33392	aop
PR00254	NICOTINICR	0.377659646781241	-0.973761894311564	10	1	0.0099009900990099	101	2185	40521	nAChRalpha4
PR00328	SAR1GTPBP	0.434129289872113	-0.834412886314864	12	1	0.0099009900990099	101	2185	40506	Arf79F
PR01161	TUBULIN	0.434129289872113	-0.834412886314864	12	1	0.0099009900990099	101	2185	37888	betaTub60D
PR00786	NEPRILYSIN	0.532287694138827	-0.630571157352026	16	1	0.0099009900990099	101	2185	43413	Nepl21
PR00503	BROMODOMAIN	0.554066828714623	-0.590469970061223	17	1	0.0099009900990099	101	2185	31722	fs(1)h
PR00756	ALADIPTASE	0.554066828714623	-0.590469970061223	17	1	0.0099009900990099	101	2185	38175	Psa
PR00053	FORKHEAD	0.574841390660697	-0.553661118565502	18	1	0.0099009900990099	101	2185	41265	jumu
PR00759	BASICPTASE	0.594657274161448	-0.519770049206584	19	1	0.0099009900990099	101	2185	43872	Ppn
PR00252	NRIONCHANNEL	0.613558296927345	-0.488479995829165	20	1	0.0099009900990099	101	2185	40521	nAChRalpha4
PR00259	TMFOUR	0.709967114183767	-0.342536628070523	26	1	0.0099009900990099	101	2185	43127	Tsp96F
PR00625	JDOMAIN	0.811710785351736	-0.208611177941282	35	1	0.0099009900990099	101	2185	246488	CG30156
PR00080	SDRFAMILY	0.877989414823563	-0.130120741429304	44	1	0.0099009900990099	101	2185	32582	Mfe2
PR00081	GDHRDH	0.894462243524579	-0.111532586511045	47	1	0.0099009900990099	101	2185	32582	Mfe2
PR00237	GPCRRHODOPSN	0.968743117805652	-0.0317558025404323	72	1	0.0099009900990099	101	2185	31168	moody
PR00385	P450	0.985045069770865	-0.0150678827442737	87	1	0.0099009900990099	101	2185	19836250	Cyp6a16
PR00722	CHYMOTRYPSIN	0.999985542941095	-1.44571634097418e-05	223	1	0.0099009900990099	101	2185	12798414	CG43336
PR00160	GLUTAREDOXIN	0.999999999993927	-6.07282843803625e-12	2	0	0	101	2185
PR01271	HISDACETLASE	0.999999999993927	-6.07282843803625e-12	2	0	0	101	2185
PR01182	ORNDCRBXLASE	0.999999999993927	-6.07282843803625e-12	2	0	0	101	2185
PR00593	MTABOTROPICR	0.999999999993927	-6.07282843803625e-12	2	0	0	101	2185
PR01576	PDEFORMYLASE	0.999999999993927	-6.07282843803625e-12	2	0	0	101	2185
PR00604	CYTCHRMECIAB	0.999999999993927	-6.07282843803625e-12	2	0	0	101	2185
PR02001	GCR1CAMPR	0.999999999993927	-6.07282843803625e-12	2	0	0	101	2185
PR00716	MPIPHPHTASE	0.999999999993927	-6.07282843803625e-12	2	0	0	101	2185
PR00502	NUDIXFAMILY	0.999999999993927	-6.07282843803625e-12	2	0	0	101	2185
PR00441	GPROTEINAI	0.999999999993927	-6.07282843803625e-12	2	0	0	101	2185
PR00862	PROLIGOPTASE	0.999999999993927	-6.07282843803625e-12	2	0	0	101	2185
PR00085	THFDHDRGNASE	0.999999999993927	-6.07282843803625e-12	2	0	0	101	2185
PR00165	ANIONEXCHNGR	0.999999999993927	-6.07282843803625e-12	2	0	0	101	2185
PR00355	ADRENODOXIN	0.999999999993927	-6.07282843803625e-12	2	0	0	101	2185
PR00255	NATPEPTIDER	0.999999999993927	-6.07282843803625e-12	2	0	0	101	2185
PR01160	GABAARBETA	0.999999999993927	-6.07282843803625e-12	2	0	0	101	2185
PR00297	CHAPERONIN10	0.999999999993927	-6.07282843803625e-12	2	0	0	101	2185
PR00302	LUPUSLA	0.999999999993927	-6.07282843803625e-12	2	0	0	101	2185
PR00052	FIBRILLARIN	0.999999999993927	-6.07282843803625e-12	2	0	0	101	2185
PR00370	FMOXYGENASE	0.999999999993927	-6.07282843803625e-12	2	0	0	101	2185
PR01822	CCYSTOKININR	0.999999999993927	-6.07282843803625e-12	2	0	0	101	2185
PR00244	NEUROKININR	0.999999999993927	-6.07282843803625e-12	2	0	0	101	2185
PR00685	TIFACTORIIB	0.999999999993927	-6.07282843803625e-12	2	0	0	101	2185
PR01630	LVDCCALPHA1	0.999999999993927	-6.07282843803625e-12	2	0	0	101	2185
PR00358	BOMBESINR	0.999999999993927	-6.07282843803625e-12	2	0	0	101	2185
PR00744	GLHYDRLASE37	0.999999999993927	-6.07282843803625e-12	2	0	0	101	2185
PR00927	ADPTRNSLCASE	0.999999999993927	-6.07282843803625e-12	2	0	0	101	2185
PR00074	LYSYLOXIDASE	0.999999999993927	-6.07282843803625e-12	2	0	0	101	2185
PR01103	ADRENERGICR	0.999999999993927	-6.07282843803625e-12	2	0	0	101	2185
PR00143	CITRTSNTHASE	0.999999999993927	-6.07282843803625e-12	2	0	0	101	2185
PR00789	OSIALOPTASE	0.999999999993927	-6.07282843803625e-12	2	0	0	101	2185
PR01186	INTEGRINB	0.999999999993927	-6.07282843803625e-12	2	0	0	101	2185
PR01130	DERENTRNSPRT	0.999999999993927	-6.07282843803625e-12	2	0	0	101	2185
PR01773	P38MAPKINASE	0.999999999993927	-6.07282843803625e-12	2	0	0	101	2185
PR01989	EUOM20RECPTR	0.999999999993927	-6.07282843803625e-12	2	0	0	101	2185
PR00246	SOMATOSTATNR	0.999999999993927	-6.07282843803625e-12	2	0	0	101	2185
PR01839	RAD23PROTEIN	0.999999999993927	-6.07282843803625e-12	2	0	0	101	2185
PR00086	LLDHDRGNASE	0.999999999993927	-6.07282843803625e-12	2	0	0	101	2185
PR00790	PAMONOXGNASE	0.999999999993927	-6.07282843803625e-12	2	0	0	101	2185
PR00727	LEADERPTASE	0.999999999993927	-6.07282843803625e-12	2	0	0	101	2185
PR00194	TROPOMYOSIN	0.999999999993927	-6.07282843803625e-12	2	0	0	101	2185
PR00351	OM20RECEPTOR	0.999999999993927	-6.07282843803625e-12	2	0	0	101	2185
PR01168	ALCDHDRGNASE	0.999999999993927	-6.07282843803625e-12	2	0	0	101	2185
PR00603	CYTOCHROMEC1	0.999999999993927	-6.07282843803625e-12	2	0	0	101	2185
PR00132	GLHYDRLASE2	0.999999999993927	-6.07282843803625e-12	2	0	0	101	2185
PR00990	RIBOKINASE	0.999999999993927	-6.07282843803625e-12	2	0	0	101	2185
PR01443	TFIID30KDSUB	0.999999999993927	-6.07282843803625e-12	2	0	0	101	2185
PR00321	GPROTEING	0.999999999993927	-6.07282843803625e-12	2	0	0	101	2185
PR01873	CYTCOXIDASE4	0.999999999993927	-6.07282843803625e-12	2	0	0	101	2185
PR00878	CHOLNESTRASE	0.999999999993927	-6.07282843803625e-12	2	0	0	101	2185
PR00742	GLHYDRLASE35	0.999999999993927	-6.07282843803625e-12	2	0	0	101	2185
PR00546	THYROIDHORMR	0.999999999993927	-6.07282843803625e-12	2	0	0	101	2185
PR00395	RIBOSOMALS2	0.999999999993927	-6.07282843803625e-12	2	0	0	101	2185
PR01908	ADSPHPHTASE	0.999999999993927	-6.07282843803625e-12	2	0	0	101	2185
PR00067	CATALASE	0.999999999993927	-6.07282843803625e-12	2	0	0	101	2185
PR00981	TRNASYNTHSER	0.999999999993927	-6.07282843803625e-12	2	0	0	101	2185
PR00242	DOPAMINER	0.999999999993927	-6.07282843803625e-12	2	0	0	101	2185
PR00373	GLYCHORMONER	0.999999999993927	-6.07282843803625e-12	2	0	0	101	2185
PR01350	CTRFAMILY	0.999999999993927	-6.07282843803625e-12	2	0	0	101	2185
PR00962	LETHAL2GIANT	0.999999999993927	-6.07282843803625e-12	2	0	0	101	2185
PR00980	TRNASYNTHALA	0.999999999993927	-6.07282843803625e-12	2	0	0	101	2185
PR00740	GLHYDRLASE27	0.999999999993927	-6.07282843803625e-12	2	0	0	101	2185
PR00720	MAMMALPTPASE	0.999999999993927	-6.07282843803625e-12	2	0	0	101	2185
PR00139	ASNGLNASE	0.999999999993927	-6.07282843803625e-12	2	0	0	101	2185
PR00799	TRANSAMINASE	0.999999999993927	-6.07282843803625e-12	2	0	0	101	2185
PR01164	GAMMATUBULIN	0.999999999993927	-6.07282843803625e-12	2	0	0	101	2185
PR01169	CERATITISADH	0.999999999993927	-6.07282843803625e-12	2	0	0	101	2185
PR00891	RABGDIREP	0.999999999993927	-6.07282843803625e-12	2	0	0	101	2185
PR00026	ENGRAILED	0.999999999993927	-6.07282843803625e-12	2	0	0	101	2185
PR00138	MATRIXIN	0.999999999993927	-6.07282843803625e-12	2	0	0	101	2185
PR00079	G6PDHDRGNASE	0.999999999993927	-6.07282843803625e-12	2	0	0	101	2185
PR00185	EUKARYTPORIN	0.999999999993927	-6.07282843803625e-12	2	0	0	101	2185
PR00417	PRTPISMRASEI	0.999999999993927	-6.07282843803625e-12	2	0	0	101	2185
PR00339	PCNACYCLIN	0.999999999993927	-6.07282843803625e-12	2	0	0	101	2185
PR01848	U2AUXFACTOR	0.999999999993927	-6.07282843803625e-12	2	0	0	101	2185
PR00167	CACHANNEL	0.999999999993927	-6.07282843803625e-12	2	0	0	101	2185
PR00989	ADENOKINASE	0.999999999993927	-6.07282843803625e-12	2	0	0	101	2185
PR00984	TRNASYNTHILE	0.999999999993927	-6.07282843803625e-12	2	0	0	101	2185
PR01739	RELAXINR	0.999999999993927	-6.07282843803625e-12	2	0	0	101	2185
PR01849	UBIQUITINACT	0.999999999993927	-6.07282843803625e-12	2	0	0	101	2185
PR01040	TRNASYNTHTYR	0.999999999993927	-6.07282843803625e-12	2	0	0	101	2185
PR01250	RIBOSOMALL34	0.999999999993927	-6.07282843803625e-12	2	0	0	101	2185
PR01095	TASKCHANNEL	0.999999999993927	-6.07282843803625e-12	2	0	0	101	2185
PR00627	GTPRANTC4	0.999999999993927	-6.07282843803625e-12	2	0	0	101	2185
PR01179	ODADCRBXLASE	0.999999999993927	-6.07282843803625e-12	2	0	0	101	2185
PR00679	PROHIBITIN	0.999999999993927	-6.07282843803625e-12	2	0	0	101	2185
PR01127	DIUHORMONER	0.999999999993927	-6.07282843803625e-12	2	0	0	101	2185
PR00082	GLFDHDRGNASE	0.999999999993927	-6.07282843803625e-12	2	0	0	101	2185
PR00545	RETINOIDXR	0.999999999993927	-6.07282843803625e-12	2	0	0	101	2185
PR00986	TRNASYNTHVAL	0.999999999993927	-6.07282843803625e-12	2	0	0	101	2185
PR00170	NACHANNEL	0.999999999993927	-6.07282843803625e-12	2	0	0	101	2185
PR01038	TRNASYNTHARG	0.999999999993927	-6.07282843803625e-12	2	0	0	101	2185
PR00509	PGMPMM	0.999999999993927	-6.07282843803625e-12	2	0	0	101	2185
PR00983	TRNASYNTHCYS	0.999999999993927	-6.07282843803625e-12	2	0	0	101	2185
PR01231	HCO3TRNSPORT	0.999999999993927	-6.07282843803625e-12	2	0	0	101	2185
PR01790	SMP30FAMILY	0.999999999993927	-6.07282843803625e-12	2	0	0	101	2185
PR01011	GLUTPROXDASE	0.999999999993927	-6.07282843803625e-12	2	0	0	101	2185
PR01039	TRNASYNTHTRP	0.999999999993927	-6.07282843803625e-12	2	0	0	101	2185
PR01862	BCL2FAMILY	0.999999999993927	-6.07282843803625e-12	2	0	0	101	2185
PR01498	SHAWCHANNEL	0.999999999993927	-6.07282843803625e-12	2	0	0	101	2185
PR01041	TRNASYNTHMET	0.999999999993927	-6.07282843803625e-12	2	0	0	101	2185
PR00104	CGMPKINASE	0.999999999993927	-6.07282843803625e-12	2	0	0	101	2185
PR00717	GPCRKINASE	0.999999999993927	-6.07282843803625e-12	2	0	0	101	2185
PR00415	ACONITASE	0.999999999995466	-4.53433773123598e-12	4	0	0	101	2185
PR00309	ARRESTIN	0.999999999995466	-4.53433773123598e-12	4	0	0	101	2185
PR01097	TRNSRECEPTRP	0.999999999995466	-4.53433773123598e-12	4	0	0	101	2185
PR00853	XPGRADSUPER	0.999999999995466	-4.53433773123598e-12	4	0	0	101	2185
PR00597	GELSOLIN	0.999999999995466	-4.53433773123598e-12	4	0	0	101	2185
PR00626	CALRETICULIN	0.999999999995466	-4.53433773123598e-12	4	0	0	101	2185
PR00238	OPSIN	0.999999999995466	-4.53433773123598e-12	4	0	0	101	2185
PR00298	CHAPERONIN60	0.999999999995466	-4.53433773123598e-12	4	0	0	101	2185
PR00872	MTDIPTERA	0.999999999995466	-4.53433773123598e-12	4	0	0	101	2185
PR00258	SPERACTRCPTR	0.999999999995466	-4.53433773123598e-12	4	0	0	101	2185
PR00967	ONCOGENEAML1	0.999999999995466	-4.53433773123598e-12	4	0	0	101	2185
PR00319	GPROTEINB	0.999999999995466	-4.53433773123598e-12	4	0	0	101	2185
PR00599	MAPEPTIDASE	0.999999999995466	-4.53433773123598e-12	4	0	0	101	2185
PR01625	GSTRNSFRASEO	0.999999999995466	-4.53433773123598e-12	4	0	0	101	2185
PR01042	TRNASYNTHASP	0.999999999995466	-4.53433773123598e-12	4	0	0	101	2185
PR00248	GPCRMGR	0.999999999995466	-4.53433773123598e-12	4	0	0	101	2185
PR01301	RGSPROTEIN	0.999999999995466	-4.53433773123598e-12	4	0	0	101	2185
PR01366	ROYALJELLY	0.999999999995466	-4.53433773123598e-12	4	0	0	101	2185
PR01035	TCRTETA	0.999999999995466	-4.53433773123598e-12	4	0	0	101	2185
PR00363	CYTOCHROMEB5	0.999999999995466	-4.53433773123598e-12	4	0	0	101	2185
PR00707	UBCTHYDRLASE	0.999999999995466	-4.53433773123598e-12	4	0	0	101	2185
PR01463	EAGCHANLFMLY	0.999999999995466	-4.53433773123598e-12	4	0	0	101	2185
PR00719	LMWPTPASE	0.999999999995466	-4.53433773123598e-12	4	0	0	101	2185
PR00072	MALOXRDTASE	0.999999999995841	-4.15855512265143e-12	5	0	0	101	2185
PR00504	CHROMODOMAIN	0.999999999995841	-4.15855512265143e-12	5	0	0	101	2185
PR00412	EPOXHYDRLASE	0.999999999995841	-4.15855512265143e-12	5	0	0	101	2185
PR00511	TEKTIN	0.999999999995841	-4.15855512265143e-12	5	0	0	101	2185
PR00094	ADENYLTKNASE	0.999999999995841	-4.15855512265143e-12	5	0	0	101	2185
PR01162	ALPHATUBULIN	0.999999999995841	-4.15855512265143e-12	5	0	0	101	2185
PR01491	KVCHANNEL	0.999999999995841	-4.15855512265143e-12	5	0	0	101	2185
PR01270	HDASUPER	0.999999999995841	-4.15855512265143e-12	5	0	0	101	2185
PR02008	RCMTFAMILY	0.999999999995841	-4.15855512265143e-12	5	0	0	101	2185
PR00371	FPNCR	0.999999999995841	-4.15855512265143e-12	5	0	0	101	2185
PR00276	INSULINFAMLY	0.999999999995841	-4.15855512265143e-12	5	0	0	101	2185
PR00724	CRBOXYPTASEC	0.999999999995841	-4.15855512265143e-12	5	0	0	101	2185
PR01185	INTEGRINA	0.999999999995841	-4.15855512265143e-12	5	0	0	101	2185
PR00837	V5TPXLIKE	0.999999999995841	-4.15855512265143e-12	5	0	0	101	2185
PR00723	SUBTILISIN	0.999999999995841	-4.15855512265143e-12	5	0	0	101	2185
PR00800	YHDCRBOXLASE	0.999999999995841	-4.15855512265143e-12	5	0	0	101	2185
PR00624	HISTONEH5	0.999999999995841	-4.15855512265143e-12	5	0	0	101	2185
PR00938	BRACHYURY	0.999999999995841	-4.15855512265143e-12	5	0	0	101	2185
PR01607	APYRASEFAMLY	0.999999999995841	-4.15855512265143e-12	5	0	0	101	2185
PR00189	TRNSTHYRETIN	0.999999999996521	-3.47944589806914e-12	1	0	0	101	2185
PR01850	GROUCHOFAMLY	0.999999999996521	-3.47944589806914e-12	1	0	0	101	2185
PR00745	GLHYDRLASE39	0.999999999996521	-3.47944589806914e-12	1	0	0	101	2185
PR00066	XRODRMPGMNTG	0.999999999996521	-3.47944589806914e-12	1	0	0	101	2185
PR01716	DEATHASSOCP3	0.999999999996521	-3.47944589806914e-12	1	0	0	101	2185
PR00621	HISTONEH2B	0.999999999996521	-3.47944589806914e-12	1	0	0	101	2185
PR00076	6PGDHDRGNASE	0.999999999996521	-3.47944589806914e-12	1	0	0	101	2185
PR00120	HATPASE	0.999999999996521	-3.47944589806914e-12	1	0	0	101	2185
PR01047	TRNASYNTHTHR	0.999999999996521	-3.47944589806914e-12	1	0	0	101	2185
PR01659	MCMPROTEIN3	0.999999999996521	-3.47944589806914e-12	1	0	0	101	2185
PR01743	SSDNABINDING	0.999999999996521	-3.47944589806914e-12	1	0	0	101	2185
PR00116	ARGINASE	0.999999999996521	-3.47944589806914e-12	1	0	0	101	2185
PR01875	ETOFAMILY	0.999999999996521	-3.47944589806914e-12	1	0	0	101	2185
PR00322	G10	0.999999999996521	-3.47944589806914e-12	1	0	0	101	2185
PR00852	XRODRMPGMNTD	0.999999999996521	-3.47944589806914e-12	1	0	0	101	2185
PR00776	HEMOGLOBNASE	0.999999999996521	-3.47944589806914e-12	1	0	0	101	2185
PR00868	DNAPOLI	0.999999999996521	-3.47944589806914e-12	1	0	0	101	2185
PR01436	NADHDHGNASE2	0.999999999996521	-3.47944589806914e-12	1	0	0	101	2185
PR00151	PORPHBDMNASE	0.999999999996521	-3.47944589806914e-12	1	0	0	101	2185
PR01459	KCNQCHANNEL	0.999999999996521	-3.47944589806914e-12	1	0	0	101	2185
PR01789	NUCFACTORATC	0.999999999996521	-3.47944589806914e-12	1	0	0	101	2185
PR01347	EPHRIN	0.999999999996521	-3.47944589806914e-12	1	0	0	101	2185
PR00056	HSFDOMAIN	0.999999999996521	-3.47944589806914e-12	1	0	0	101	2185
PR02092	HEPBVIRUSXIP	0.999999999996521	-3.47944589806914e-12	1	0	0	101	2185
PR01698	CYTOFMRPINTP	0.999999999996521	-3.47944589806914e-12	1	0	0	101	2185
PR00062	RIBOSOMALL20	0.999999999996521	-3.47944589806914e-12	1	0	0	101	2185
PR00108	THYMDSNTHASE	0.999999999996521	-3.47944589806914e-12	1	0	0	101	2185
PR01901	WIFPROTEIN	0.999999999996521	-3.47944589806914e-12	1	0	0	101	2185
PR00883	NUCLEARHMG	0.999999999996521	-3.47944589806914e-12	1	0	0	101	2185
PR00880	ACHEINSECT	0.999999999996521	-3.47944589806914e-12	1	0	0	101	2185
PR00985	TRNASYNTHLEU	0.999999999996521	-3.47944589806914e-12	1	0	0	101	2185
PR00660	ERLUMENR	0.999999999996521	-3.47944589806914e-12	1	0	0	101	2185
PR00971	RIBOSOMALS10	0.999999999996521	-3.47944589806914e-12	1	0	0	101	2185
PR01475	PARKIN	0.999999999996521	-3.47944589806914e-12	1	0	0	101	2185
PR01950	LANCSUPER	0.999999999996521	-3.47944589806914e-12	1	0	0	101	2185
PR02062	CENTROSOME78	0.999999999996521	-3.47944589806914e-12	1	0	0	101	2185
PR02064	DONSON	0.999999999996521	-3.47944589806914e-12	1	0	0	101	2185
PR00867	DNAPOLG	0.999999999996521	-3.47944589806914e-12	1	0	0	101	2185
PR01764	MAPKPHPHTASE	0.999999999996521	-3.47944589806914e-12	1	0	0	101	2185
PR01465	ELKCHANNEL	0.999999999996521	-3.47944589806914e-12	1	0	0	101	2185
PR01470	ERGCHANNEL	0.999999999996521	-3.47944589806914e-12	1	0	0	101	2185
PR00123	ATPASEA	0.999999999996521	-3.47944589806914e-12	1	0	0	101	2185
PR00677	PHOSDUCIN	0.999999999996521	-3.47944589806914e-12	1	0	0	101	2185
PR02049	PROTEINF36A	0.999999999996521	-3.47944589806914e-12	1	0	0	101	2185
PR01626	LCACHANNELB	0.999999999996521	-3.47944589806914e-12	1	0	0	101	2185
PR00600	PP2APR55	0.999999999996521	-3.47944589806914e-12	1	0	0	101	2185
PR00440	GPROTEINA12	0.999999999996521	-3.47944589806914e-12	1	0	0	101	2185
PR00381	KINESINLIGHT	0.999999999996521	-3.47944589806914e-12	1	0	0	101	2185
PR00342	RHESUSRHD	0.999999999996521	-3.47944589806914e-12	1	0	0	101	2185
PR01232	NAHCO3TRSPRT	0.999999999996521	-3.47944589806914e-12	1	0	0	101	2185
PR00889	CALPONIN	0.999999999996521	-3.47944589806914e-12	1	0	0	101	2185
PR01494	KV9CHANNEL	0.999999999996521	-3.47944589806914e-12	1	0	0	101	2185
PR00336	LYSASSOCTDMP	0.999999999996521	-3.47944589806914e-12	1	0	0	101	2185
PR00805	ALPHACATENIN	0.999999999996521	-3.47944589806914e-12	1	0	0	101	2185
PR02105	INTSUBUNIT2	0.999999999996521	-3.47944589806914e-12	1	0	0	101	2185
PR01368	SYNAPSIN	0.999999999996521	-3.47944589806914e-12	1	0	0	101	2185
PR00147	DNAPHOTLYASE	0.999999999996521	-3.47944589806914e-12	1	0	0	101	2185
PR01356	GFGPROTEIN	0.999999999996521	-3.47944589806914e-12	1	0	0	101	2185
PR01661	MCMPROTEIN5	0.999999999996521	-3.47944589806914e-12	1	0	0	101	2185
PR01760	DISHEVELLED	0.999999999996521	-3.47944589806914e-12	1	0	0	101	2185
PR00628	INSULINRSI	0.999999999996521	-3.47944589806914e-12	1	0	0	101	2185
PR00978	STARPROTEIN	0.999999999996521	-3.47944589806914e-12	1	0	0	101	2185
PR01170	ADHRELATED	0.999999999996521	-3.47944589806914e-12	1	0	0	101	2185
PR00527	GASTRINR	0.999999999996521	-3.47944589806914e-12	1	0	0	101	2185
PR01165	CYCOXIDASEI	0.999999999996521	-3.47944589806914e-12	1	0	0	101	2185
PR01797	SAPOSIN	0.999999999996521	-3.47944589806914e-12	1	0	0	101	2185
PR00887	SSRCOGNITION	0.999999999996521	-3.47944589806914e-12	1	0	0	101	2185
PR00192	FACTINCAPB	0.999999999996521	-3.47944589806914e-12	1	0	0	101	2185
PR00100	AOTCASE	0.999999999996521	-3.47944589806914e-12	1	0	0	101	2185
PR01283	ECDYSTEROIDR	0.999999999996521	-3.47944589806914e-12	1	0	0	101	2185
PR00773	GRPEPROTEIN	0.999999999996521	-3.47944589806914e-12	1	0	0	101	2185
PR01464	EAGCHANNEL	0.999999999996521	-3.47944589806914e-12	1	0	0	101	2185
PR00058	RIBOSOMALL5	0.999999999996521	-3.47944589806914e-12	1	0	0	101	2185
PR00653	ACTIVIN2R	0.999999999996521	-3.47944589806914e-12	1	0	0	101	2185
PR01660	MCMPROTEIN4	0.999999999996521	-3.47944589806914e-12	1	0	0	101	2185
PR00043	LEUZIPPRJUN	0.999999999996521	-3.47944589806914e-12	1	0	0	101	2185
PR00882	RIBOSOMALL7A	0.999999999996521	-3.47944589806914e-12	1	0	0	101	2185
PR01405	TETRPHPHTASE	0.999999999996521	-3.47944589806914e-12	1	0	0	101	2185
PR00795	RYANODINER	0.999999999996521	-3.47944589806914e-12	1	0	0	101	2185
PR00779	INSP3RECEPTR	0.999999999996521	-3.47944589806914e-12	1	0	0	101	2185
PR01546	YEAST73DUF	0.999999999996521	-3.47944589806914e-12	1	0	0	101	2185
PR01046	TRNASYNTHPRO	0.999999999996521	-3.47944589806914e-12	1	0	0	101	2185
PR01497	SHALCHANNEL	0.999999999996521	-3.47944589806914e-12	1	0	0	101	2185
PR00664	OCTOPAMINER	0.999999999996521	-3.47944589806914e-12	1	0	0	101	2185
PR01662	MCMPROTEIN6	0.999999999996521	-3.47944589806914e-12	1	0	0	101	2185
PR00144	DALDHYDRTASE	0.999999999996521	-3.47944589806914e-12	1	0	0	101	2185
PR01573	SUPERTUBBY	0.999999999996521	-3.47944589806914e-12	1	0	0	101	2185
PR00127	CLPPROTEASEP	0.999999999996521	-3.47944589806914e-12	1	0	0	101	2185
PR01251	AMPHIPHYSIN	0.999999999996521	-3.47944589806914e-12	1	0	0	101	2185
PR01653	TCTPROTEIN	0.999999999996521	-3.47944589806914e-12	1	0	0	101	2185
PR01748	AP2TNSCPFCT	0.999999999996521	-3.47944589806914e-12	1	0	0	101	2185
PR00041	LEUZIPPRCREB	0.999999999996521	-3.47944589806914e-12	1	0	0	101	2185
PR01772	JNKMAPKINASE	0.999999999996521	-3.47944589806914e-12	1	0	0	101	2185
PR00662	G6PISOMERASE	0.999999999996521	-3.47944589806914e-12	1	0	0	101	2185
PR00741	GLHYDRLASE29	0.999999999996521	-3.47944589806914e-12	1	0	0	101	2185
PR00896	VASOPRESSINR	0.999999999996521	-3.47944589806914e-12	1	0	0	101	2185
PR01550	TOP6AFAMILY	0.999999999996521	-3.47944589806914e-12	1	0	0	101	2185
PR00991	6PFRUCTKNASE	0.999999999996521	-3.47944589806914e-12	1	0	0	101	2185
PR01437	NUOXDRDTASE4	0.999999999996521	-3.47944589806914e-12	1	0	0	101	2185
PR02011	RCMTNCL1	0.999999999996521	-3.47944589806914e-12	1	0	0	101	2185
PR00629	SHCPIDOMAIN	0.999999999996521	-3.47944589806914e-12	1	0	0	101	2185
PR00973	RIBOSOMALS17	0.999999999996521	-3.47944589806914e-12	1	0	0	101	2185
PR01246	RAD1REPAIR	0.999999999996521	-3.47944589806914e-12	1	0	0	101	2185
PR01821	DAPIT	0.999999999996521	-3.47944589806914e-12	1	0	0	101	2185
PR00929	ATHOOK	0.999999999996521	-3.47944589806914e-12	1	0	0	101	2185
PR02059	JAGGEDFAMILY	0.999999999996521	-3.47944589806914e-12	1	0	0	101	2185
PR01995	UPF0595	0.999999999996521	-3.47944589806914e-12	1	0	0	101	2185
PR02031	CYSSERRICHNP	0.999999999996521	-3.47944589806914e-12	1	0	0	101	2185
PR00289	DISINTEGRIN	0.999999999996521	-3.47944589806914e-12	1	0	0	101	2185
PR01565	NEUROMEDINUR	0.999999999996521	-3.47944589806914e-12	1	0	0	101	2185
PR01703	MNSODISMTASE	0.999999999996521	-3.47944589806914e-12	1	0	0	101	2185
PR00162	RIESKE	0.999999999996521	-3.47944589806914e-12	1	0	0	101	2185
PR02094	HEXIMFAMILY	0.999999999996521	-3.47944589806914e-12	1	0	0	101	2185
PR01205	INEBRIATED	0.999999999996521	-3.47944589806914e-12	1	0	0	101	2185
PR01909	ADSPHPHTASEA	0.999999999996521	-3.47944589806914e-12	1	0	0	101	2185
PR01738	RNABINDINGM8	0.999999999996521	-3.47944589806914e-12	1	0	0	101	2185
PR01838	NCAMFAMILY	0.999999999996521	-3.47944589806914e-12	1	0	0	101	2185
PR01223	BRIDEOF7LESS	0.999999999996521	-3.47944589806914e-12	1	0	0	101	2185
PR01802	SYNEMBRYN	0.999999999996521	-3.47944589806914e-12	1	0	0	101	2185
PR01000	SREBPS2PTASE	0.999999999996521	-3.47944589806914e-12	1	0	0	101	2185
PR02065	PROTEINDPCD	0.999999999996521	-3.47944589806914e-12	1	0	0	101	2185
PR01846	TRHRFAMILY	0.999999999996521	-3.47944589806914e-12	1	0	0	101	2185
PR00178	FATTYACIDBP	0.999999999996521	-3.47944589806914e-12	1	0	0	101	2185
PR00623	HISTONEH4	0.999999999996521	-3.47944589806914e-12	1	0	0	101	2185
PR00492	RHOGDI	0.999999999996521	-3.47944589806914e-12	1	0	0	101	2185
PR00389	PHPHLIPASEA2	0.999999999996521	-3.47944589806914e-12	1	0	0	101	2185
PR02038	AURORABORA	0.999999999996521	-3.47944589806914e-12	1	0	0	101	2185
PR00263	HBGFFGF	0.999999999996521	-3.47944589806914e-12	1	0	0	101	2185
PR01577	KCNABCHANNEL	0.999999999996521	-3.47944589806914e-12	1	0	0	101	2185
PR00728	SIGNALPTASE	0.999999999996521	-3.47944589806914e-12	1	0	0	101	2185
PR01496	SHAKERCHANEL	0.999999999996521	-3.47944589806914e-12	1	0	0	101	2185
PR01508	KV11CHANNEL	0.999999999996521	-3.47944589806914e-12	1	0	0	101	2185
PR01629	TVDCCALPHA1	0.999999999996521	-3.47944589806914e-12	1	0	0	101	2185
PR00972	RIBSOMALS12E	0.999999999996521	-3.47944589806914e-12	1	0	0	101	2185
PR00125	ATPASEDELTA	0.999999999996521	-3.47944589806914e-12	1	0	0	101	2185
PR00892	RABGDI	0.999999999996521	-3.47944589806914e-12	1	0	0	101	2185
PR01552	TPISMRASE6A	0.999999999996521	-3.47944589806914e-12	1	0	0	101	2185
PR01049	PHOSPHBKNASE	0.999999999996521	-3.47944589806914e-12	1	0	0	101	2185
PR00632	SONICHHOG	0.999999999996521	-3.47944589806914e-12	1	0	0	101	2185
PR01245	RAD1REC1	0.999999999996521	-3.47944589806914e-12	1	0	0	101	2185
PR01658	MCMPROTEIN2	0.999999999996521	-3.47944589806914e-12	1	0	0	101	2185
PR00071	HMGCOARDTASE	0.999999999996521	-3.47944589806914e-12	1	0	0	101	2185
PR00476	PHFRCTKINASE	0.999999999996521	-3.47944589806914e-12	1	0	0	101	2185
PR02060	WOLFFAMILY	0.999999999996521	-3.47944589806914e-12	1	0	0	101	2185
PR00414	PPTHIESTRASE	0.999999999996521	-3.47944589806914e-12	1	0	0	101	2185
PR00332	HISTRIAD	0.999999999996521	-3.47944589806914e-12	1	0	0	101	2185
PR01079	GABAARALPHA	0.999999999996521	-3.47944589806914e-12	1	0	0	101	2185
PR00098	CPSASE	0.999999999996521	-3.47944589806914e-12	1	0	0	101	2185
PR01072	PRESENILIN	0.999999999996521	-3.47944589806914e-12	1	0	0	101	2185
PR01259	NACAEXCHNGR	0.999999999996521	-3.47944589806914e-12	1	0	0	101	2185
PR00982	TRNASYNTHLYS	0.999999999996521	-3.47944589806914e-12	1	0	0	101	2185
PR01348	ICLNCHANNEL	0.999999999996521	-3.47944589806914e-12	1	0	0	101	2185
PR00443	GPROTEINAS	0.999999999996521	-3.47944589806914e-12	1	0	0	101	2185
PR01951	LANCEUKARYTE	0.999999999996521	-3.47944589806914e-12	1	0	0	101	2185
PR01451	SKCHANNEL	0.999999999996521	-3.47944589806914e-12	1	0	0	101	2185
PR00105	C5METTRFRASE	0.999999999996521	-3.47944589806914e-12	1	0	0	101	2185
PR01315	BATTENIN	0.999999999996521	-3.47944589806914e-12	1	0	0	101	2185
PR00148	ENOLASE	0.999999999996521	-3.47944589806914e-12	1	0	0	101	2185
PR00663	GALANINR	0.999999999996521	-3.47944589806914e-12	1	0	0	101	2185
PR00975	RIBOSOMALS19	0.999999999996521	-3.47944589806914e-12	1	0	0	101	2185
PR01868	ABCEFAMILY	0.999999999996521	-3.47944589806914e-12	1	0	0	101	2185
PR00473	GALCTOKINASE	0.999999999996521	-3.47944589806914e-12	1	0	0	101	2185
PR00126	ATPASEGAMMA	0.999999999996521	-3.47944589806914e-12	1	0	0	101	2185
PR00447	NATRESASSCMP	0.999999999996521	-3.47944589806914e-12	1	0	0	101	2185
PR00714	MAN6PISMRASE	0.999999999996521	-3.47944589806914e-12	1	0	0	101	2185
PR02072	4JOINTEDBOX1	0.999999999996521	-3.47944589806914e-12	1	0	0	101	2185
PR00345	STATHMIN	0.999999999996521	-3.47944589806914e-12	1	0	0	101	2185
PR01273	INVTBRTCOLOR	0.999999999996521	-3.47944589806914e-12	1	0	0	101	2185
PR00828	FORMIN	0.999999999996521	-3.47944589806914e-12	1	0	0	101	2185
PR01663	MCMPROTEIN7	0.999999999996521	-3.47944589806914e-12	1	0	0	101	2185
PR00407	EUMOPTERIN	0.999999999996521	-3.47944589806914e-12	1	0	0	101	2185
PR01435	NPOXDRDTASE5	0.999999999996521	-3.47944589806914e-12	1	0	0	101	2185
PR02012	RCMTNOP2	0.999999999996521	-3.47944589806914e-12	1	0	0	101	2185
PR01088	NAHEXCHNGR6	0.999999999996521	-3.47944589806914e-12	1	0	0	101	2185
PR00093	URICASE	0.999999999996521	-3.47944589806914e-12	1	0	0	101	2185
PR01770	ERK1ERK2MAPK	0.999999999996521	-3.47944589806914e-12	1	0	0	101	2185
PR00904	FRATAXIN	0.999999999996521	-3.47944589806914e-12	1	0	0	101	2185
PR01183	RIBORDTASEM1	0.999999999996521	-3.47944589806914e-12	1	0	0	101	2185
PR00115	F16BPHPHTASE	0.999999999996521	-3.47944589806914e-12	1	0	0	101	2185
PR01207	NAKCLTRNSPRT	0.999999999996521	-3.47944589806914e-12	1	0	0	101	2185
PR00124	ATPASEC	0.999999999996521	-3.47944589806914e-12	1	0	0	101	2185
PR00073	COPRGNOXDASE	0.999999999996521	-3.47944589806914e-12	1	0	0	101	2185
PR00243	MUSCARINICR	0.999999999996521	-3.47944589806914e-12	1	0	0	101	2185
PR01081	KCLTRNSPORT	0.999999999996521	-3.47944589806914e-12	1	0	0	101	2185
PR00416	EUTPISMRASEI	0.999999999996521	-3.47944589806914e-12	1	0	0	101	2185
PR00191	FACTINCAPA	0.999999999996521	-3.47944589806914e-12	1	0	0	101	2185
PR00979	TAFAZZIN	0.999999999996521	-3.47944589806914e-12	1	0	0	101	2185
PR00131	GLHYDRLASE1	0.999999999996521	-3.47944589806914e-12	1	0	0	101	2185
PR01034	RIBOSOMALS12	0.999999999996521	-3.47944589806914e-12	1	0	0	101	2185
PR00063	RIBOSOMALL27	0.999999999996521	-3.47944589806914e-12	1	0	0	101	2185
PR01879	NERVYPROTEIN	0.999999999996521	-3.47944589806914e-12	1	0	0	101	2185
PR01043	TRNASYNTHGLY	0.999999999996521	-3.47944589806914e-12	1	0	0	101	2185
PR00834	PROTEASES2C	0.999999999996521	-3.47944589806914e-12	1	0	0	101	2185
PR01431	TUBERIN	0.999999999996521	-3.47944589806914e-12	1	0	0	101	2185
PR00448	NSFATTACHMNT	0.999999999996521	-3.47944589806914e-12	1	0	0	101	2185
PR00474	GLU5KINASE	0.999999999996521	-3.47944589806914e-12	1	0	0	101	2185
PR00299	ACRYSTALLIN	0.999999999996527	-3.47348055268195e-12	9	0	0	101	2185
PR00465	EP450IV	0.999999999996527	-3.47348055268195e-12	9	0	0	101	2185
PR00399	SYNAPTOTAGMN	0.999999999997622	-2.37788830326609e-12	6	0	0	101	2185
PR00791	PEPDIPTASEA	0.999999999997622	-2.37788830326609e-12	6	0	0	101	2185
PR00387	PDIESTERASE1	0.999999999997622	-2.37788830326609e-12	6	0	0	101	2185
PR00378	LIIMPHPHTASE	0.999999999997622	-2.37788830326609e-12	6	0	0	101	2185
PR01012	NRPEPTIDEYR	0.999999999997622	-2.37788830326609e-12	6	0	0	101	2185
PR00112	ACYLPHPHTASE	0.999999999997622	-2.37788830326609e-12	6	0	0	101	2185
PR00149	FUMRATELYASE	0.999999999997622	-2.37788830326609e-12	6	0	0	101	2185
PR00326	GTP1OBG	0.999999999997792	-2.20796038263739e-12	10	0	0	101	2185
PR00069	ALDKETRDTASE	0.999999999997792	-2.20796038263739e-12	10	0	0	101	2185
PR00190	ACTIN	0.999999999997792	-2.20796038263739e-12	10	0	0	101	2185
PR00481	LAMNOPPTDASE	0.999999999997792	-2.20796038263739e-12	10	0	0	101	2185
PR00633	RCCNDNSATION	0.999999999997792	-2.20796038263739e-12	10	0	0	101	2185
PR00457	ANPEROXIDASE	0.999999999997792	-2.20796038263739e-12	10	0	0	101	2185
PR00301	HEATSHOCK70	0.999999999998001	-1.99860786190862e-12	13	0	0	101	2185
PR00480	ASTACIN	0.999999999998001	-1.99860786190862e-12	13	0	0	101	2185
PR00177	NMDARECEPTOR	0.999999999998001	-1.99860786190862e-12	13	0	0	101	2185
PR00792	PEPSIN	0.999999999998001	-1.99860786190862e-12	13	0	0	101	2185
PR00472	CASNKINASEII	0.999999999998001	-1.99860786190862e-12	13	0	0	101	2185
PR00113	ALKPHPHTASE	0.999999999998001	-1.99860786190862e-12	13	0	0	101	2185
PR00141	PROTEASOME	0.999999999998436	-1.56358610207071e-12	7	0	0	101	2185
PR00187	HAEMOCYANIN	0.999999999998436	-1.56358610207071e-12	7	0	0	101	2185
PR00721	STOMATIN	0.999999999998436	-1.56358610207071e-12	7	0	0	101	2185
PR00348	UBIQUITIN	0.999999999998436	-1.56358610207071e-12	7	0	0	101	2185
PR00783	MINTRINSICP	0.999999999998436	-1.56358610207071e-12	7	0	0	101	2185
PR01349	WNTPROTEIN	0.999999999998436	-1.56358610207071e-12	7	0	0	101	2185
PR00825	DOLALLERGEN	0.999999999998436	-1.56358610207071e-12	7	0	0	101	2185
PR00377	IMPHPHTASES	0.999999999998436	-1.56358610207071e-12	7	0	0	101	2185
PR00075	FACDDSATRASE	0.999999999998436	-1.56358610207071e-12	7	0	0	101	2185
PR00122	VACATPASE	0.999999999998436	-1.56358610207071e-12	7	0	0	101	2185
PR01657	MCMFAMILY	0.999999999998436	-1.56358610207071e-12	7	0	0	101	2185
PR00253	GABAARECEPTR	0.999999999998675	-1.3246675782709e-12	12	0	0	101	2185
PR00135	LYZLACT	0.999999999998675	-1.3246675782709e-12	12	0	0	101	2185
PR00304	TCOMPLEXTCP1	0.999999999999409	-5.90992617102689e-13	8	0	0	101	2185
PR00937	TBOX	0.999999999999409	-5.90992617102689e-13	8	0	0	101	2185
PR00705	PAPAIN	0.999999999999409	-5.90992617102689e-13	8	0	0	101	2185
PR00689	ACOABINDINGP	0.999999999999409	-5.90992617102689e-13	8	0	0	101	2185
PR00008	DAGPEDOMAIN	0.999999999999409	-5.90992617102689e-13	8	0	0	101	2185
PR00249	GPCRSECRETIN	0.999999999999409	-5.90992617102689e-13	8	0	0	101	2185
PR00137	LYSOZYME	0.999999999999409	-5.90992617102689e-13	8	0	0	101	2185
PR00318	GPROTEINA	0.999999999999409	-5.90992617102689e-13	8	0	0	101	2185
PR00300	CLPPROTEASEA	0.999999999999593	-4.06535035127852e-13	3	0	0	101	2185
PR01050	PYRUVTKNASE	0.999999999999593	-4.06535035127852e-13	3	0	0	101	2185
PR00888	SM22CALPONIN	0.999999999999593	-4.06535035127852e-13	3	0	0	101	2185
PR00372	FYWHYDRXLASE	0.999999999999593	-4.06535035127852e-13	3	0	0	101	2185
PR00686	TIFACTORIID	0.999999999999593	-4.06535035127852e-13	3	0	0	101	2185
PR00196	ANNEXIN	0.999999999999593	-4.06535035127852e-13	3	0	0	101	2185
PR00391	PITRANSFER	0.999999999999593	-4.06535035127852e-13	3	0	0	101	2185
PR00576	OPSINRH1RH2	0.999999999999593	-4.06535035127852e-13	3	0	0	101	2185
PR00078	G3PDHDRGNASE	0.999999999999593	-4.06535035127852e-13	3	0	0	101	2185
PR00077	GPDHDRGNASE	0.999999999999593	-4.06535035127852e-13	3	0	0	101	2185
PR00219	SYNAPTOBREVN	0.999999999999593	-4.06535035127852e-13	3	0	0	101	2185
PR01084	NAHEXCHNGR	0.999999999999593	-4.06535035127852e-13	3	0	0	101	2185
PR00413	HADHALOGNASE	0.999999999999593	-4.06535035127852e-13	3	0	0	101	2185
PR00881	L7ARS6FAMILY	0.999999999999593	-4.06535035127852e-13	3	0	0	101	2185
PR00767	DBMONOXGNASE	0.999999999999593	-4.06535035127852e-13	3	0	0	101	2185
PR00068	CUZNDISMTASE	0.999999999999593	-4.06535035127852e-13	3	0	0	101	2185
PR00057	NFKBTNSCPFCT	0.999999999999593	-4.06535035127852e-13	3	0	0	101	2185
PR00110	ALPHAAMYLASE	0.999999999999593	-4.06535035127852e-13	3	0	0	101	2185
PR00369	FLAVODOXIN	0.999999999999593	-4.06535035127852e-13	3	0	0	101	2185
PR00442	GPROTEINAQ	0.999999999999593	-4.06535035127852e-13	3	0	0	101	2185
PR00422	TRANSFERRIN	0.999999999999593	-4.06535035127852e-13	3	0	0	101	2185
PR00111	ABHYDROLASE	0.999999999999593	-4.06535035127852e-13	3	0	0	101	2185
PR01001	FADG3PDH	0.999999999999593	-4.06535035127852e-13	3	0	0	101	2185
PR00106	DNAPOLB	0.999999999999593	-4.06535035127852e-13	3	0	0	101	2185
PR00762	CLCHANNEL	0.999999999999593	-4.06535035127852e-13	3	0	0	101	2185
PR00738	GLHYDRLASE20	0.999999999999593	-4.06535035127852e-13	3	0	0	101	2185
PR01433	POLYCYSTIN2	0.999999999999593	-4.06535035127852e-13	3	0	0	101	2185
PR02050	B14GALTRFASE	0.999999999999593	-4.06535035127852e-13	3	0	0	101	2185
PR00577	OPSINRH3RH4	0.999999999999593	-4.06535035127852e-13	3	0	0	101	2185
PR01243	NUCDPKINASE	0.999999999999593	-4.06535035127852e-13	3	0	0	101	2185
PR00683	SPECTRINPH	0.999999999999593	-4.06535035127852e-13	3	0	0	101	2185
PR00390	PHPHLIPASEC	0.999999999999593	-4.06535035127852e-13	3	0	0	101	2185
PR00775	HEATSHOCK90	0.999999999999593	-4.06535035127852e-13	3	0	0	101	2185
PR00314	CLATHRINADPT	0.999999999999593	-4.06535035127852e-13	3	0	0	101	2185
PR00838	V5ALLERGEN	0.999999999999593	-4.06535035127852e-13	3	0	0	101	2185
PR00195	DYNAMIN	0.999999999999593	-4.06535035127852e-13	3	0	0	101	2185
PR00171	SUGRTRNSPORT	0.999999999999945	-5.4951001302293e-14	14	0	0	101	2185
PR00153	CSAPPISMRASE	0.999999999999945	-5.4951001302293e-14	14	0	0	101	2185
PR01333	2POREKCHANEL	1.00000000000074	7.42282997570081e-13	11	0	0	101	2185
PR00360	C2DOMAIN	1.00000000000074	7.42282997570081e-13	11	0	0	101	2185
PR00261	LDLRECEPTOR	1.0000000000017	1.70388593920615e-12	16	0	0	101	2185
PR00114	STPHPHTASE	1.00000000000286	2.86368594528534e-12	19	0	0	101	2185
PR00315	ELONGATNFCT	1.000000000003	3.00198692472815e-12	15	0	0	101	2185
PR00765	CRBOXYPTASEA	1.00000000000329	3.28687809646465e-12	20	0	0	101	2185
PR00380	KINESINHEAVY	1.00000000000348	3.47990720192026e-12	24	0	0	101	2185
PR01078	AMINACHANNEL	1.00000000000512	5.1206144090647e-12	21	0	0	101	2185
PR00821	TAGLIPASE	1.00000000000516	5.16278403826236e-12	25	0	0	101	2185
PR00176	NANEUSMPORT	1.00000000000572	5.72472844278657e-12	22	0	0	101	2185
PR00947	CUTICLE	1.00000000001809	1.80907562230275e-11	62	0	0	101	2185
PR00463	EP450I	1.00000000002206	2.20596634434242e-11	77	0	0	101	2185
