## Supplementary material for "A single DPE core promoter motif contributes to *in vivo* transcriptional regulation and affects cardiac function": SupFile2: seq.autonorm.tsv

Oligo	TargetCounts	BackgroundCounts	NormalizationFactor
A	25.89%	25.79%	1.004
C	24.11%	24.21%	0.996
G	24.11%	24.21%	0.996
T	25.89%	25.79%	1.004
AA	8.23%	7.91%	1.041
CA	6.90%	7.21%	0.957
GA	6.34%	6.12%	1.036
TA	4.40%	4.55%	0.967
AC	5.97%	5.41%	1.104
CC	4.98%	5.78%	0.861
GC	6.83%	6.91%	0.989
TC	6.34%	6.12%	1.036
AG	5.78%	5.86%	0.986
CG	6.45%	5.35%	1.205
GG	4.98%	5.78%	0.861
TG	6.90%	7.21%	0.957
AT	5.91%	6.61%	0.894
CT	5.78%	5.86%	0.986
GT	5.97%	5.41%	1.104
TT	8.23%	7.91%	1.041
AAA	3.06%	2.65%	1.153
CAA	1.97%	2.06%	0.958
GAA	1.98%	1.85%	1.071
TAA	1.22%	1.36%	0.901
ACA	1.99%	1.69%	1.179
CCA	1.63%	2.00%	0.812
GCA	1.93%	2.00%	0.963
TCA	1.36%	1.52%	0.895
AGA	1.68%	1.43%	1.174
CGA	1.92%	1.52%	1.262
GGA	1.39%	1.65%	0.842
TGA	1.36%	1.52%	0.895
ATA	1.34%	1.37%	0.979
CTA	0.85%	0.85%	0.997
GTA	0.98%	0.97%	1.015
TTA	1.22%	1.36%	0.901
AAC	1.97%	1.59%	1.242
CAC	1.75%	1.66%	1.055
GAC	1.27%	1.20%	1.061
TAC	0.98%	0.97%	1.015
ACC	1.12%	1.21%	0.926
CCC	1.05%	1.20%	0.875
GCC	1.42%	1.72%	0.826
TCC	1.39%	1.65%	0.842
AGC	1.67%	1.74%	0.962
CGC	1.81%	1.44%	1.250
GGC	1.42%	1.72%	0.826
TGC	1.93%	2.00%	0.963
ATC	1.40%	1.58%	0.888
CTC	1.68%	1.49%	1.126
GTC	1.27%	1.20%	1.061
TTC	1.98%	1.85%	1.071
AAG	1.38%	1.67%	0.824
CAG	1.87%	1.85%	1.013
GAG	1.68%	1.49%	1.126
TAG	0.85%	0.85%	0.997
ACG	1.36%	1.11%	1.225
CCG	1.38%	1.29%	1.070
GCG	1.81%	1.44%	1.250
TCG	1.92%	1.52%	1.262
AGG	0.93%	1.29%	0.720
CGG	1.38%	1.29%	1.070
GGG	1.05%	1.20%	0.875
TGG	1.63%	2.00%	0.812
ATG	1.32%	1.65%	0.799
CTG	1.87%	1.85%	1.013
GTG	1.75%	1.66%	1.055
TTG	1.97%	2.06%	0.958
AAT	1.83%	2.00%	0.916
CAT	1.32%	1.65%	0.799
GAT	1.40%	1.58%	0.888
TAT	1.34%	1.37%	0.979
ACT	1.51%	1.41%	1.067
CCT	0.93%	1.29%	0.720
GCT	1.67%	1.74%	0.962
TCT	1.68%	1.43%	1.174
AGT	1.51%	1.41%	1.067
CGT	1.36%	1.11%	1.225
GGT	1.12%	1.21%	0.926
TGT	1.99%	1.69%	1.179
ATT	1.83%	2.00%	0.916
CTT	1.38%	1.67%	0.824
GTT	1.97%	1.59%	1.242
TTT	3.06%	2.65%	1.153
