## Supplementary material for "A single DPE core promoter motif contributes to *in vivo* transcriptional regulation and affects cardiac function": SupFile2: 18.cluster.txt

Merged-chrX-6986493-12	chrX	6986418	6986568	+
Merged-chr3L-7435186-11	chr3L	7435111	7435261	-
Merged-chr2R-7487065-11	chr2R	7486989	7487141	+
Merged-chr2L-10311222-8	chr2L	10311132	10311303	+
Merged-chrX-7000565-7	chrX	7000490	7000640	-
Merged-chr3R-28889472-4	chr3R	28889397	28889547	-
Merged-chr4-1031709-10	chr4	1031551	1031832	-
Merged-chr2R-8156538-11	chr2R	8156435	8156670	-
Merged-chr2R-16784945-10	chr2R	16784870	16785020	-
Merged-chrX-22456308-5	chrX	22456233	22456383	-
Merged-chr3L-7250655-8	chr3L	7250563	7250750	+
Merged-chr3R-25997538-3	chr3R	25997422	25997697	+
Merged-chr2L-7134068-8	chr2L	7133993	7134143	-
Merged-chr2R-8615193-6	chr2R	8614968	8615311	-
Merged-chrX-8213177-6	chrX	8213001	8213275	+
Merged-chr3R-29556388-10	chr3R	29556313	29556463	+
Merged-chr3L-15329924-9	chr3L	15329845	15330000	+
Merged-chr2L-7855278-9	chr2L	7855203	7855353	-
Merged-chr2L-5235166-9	chr2L	5235081	5235327	+
Merged-chr2R-4788965-10	chr2R	4788890	4789040	-
Merged-chr3L-263003-9	chr3L	262928	263078	+
Merged-chrX-176064-10	chrX	175902	176150	+
Merged-chr2R-13964481-1	chr2R	13964406	13964556	+
Merged-chr3L-20695374-12	chr3L	20695299	20695449	-
Merged-chr2R-18673394-6	chr2R	18673319	18673469	+
Merged-chr2L-2999286-10	chr2L	2999211	2999361	+
Merged-chr2R-4788764-10	chr2R	4788689	4788839	+
Merged-chr3R-3789987-7	chr3R	3789902	3790100	+
Merged-chr2L-18319902-6	chr2L	18319786	18320052	-
Merged-chr2L-15731780-12	chr2L	15731705	15731855	-
Merged-chr3R-28858614-11	chr3R	28858539	28858689	+
Merged-chr3R-7473740-11	chr3R	7473665	7473815	-
Merged-chrX-4412858-12	chrX	4412764	4412935	+
Merged-chr2L-2201637-9	chr2L	2201545	2201721	-
Merged-chr2R-10584805-6	chr2R	10584727	10584885	+
Merged-chr3R-4338180-8	chr3R	4338105	4338255	-
Merged-chrX-9284561-12	chrX	9284486	9284636	+
Merged-chr3L-14552445-7	chr3L	14552370	14552520	-
Merged-chr2R-17801608-3	chr2R	17801533	17801683	-
Merged-chr2L-6498667-10	chr2L	6498578	6498757	+
Merged-chr2L-17260732-10	chr2L	17260657	17260807	-
Merged-chr2R-25012088-12	chr2R	25012013	25012163	+
Merged-chr2R-10128380-9	chr2R	10128249	10128492	+
Merged-chr2R-8231643-10	chr2R	8231558	8231721	+
Merged-chr3R-18658761-7	chr3R	18658686	18658836	+
Merged-chrX-2387663-12	chrX	2387588	2387739	-
Merged-chrX-11348575-11	chrX	11348500	11348650	-
Merged-chr2L-9997022-12	chr2L	9996941	9997104	+
Merged-chr3R-24655185-11	chr3R	24655087	24655321	+
Merged-chr2R-24882849-12	chr2R	24882774	24882924	+
Merged-chrX-5899973-11	chrX	5899898	5900048	-
Merged-chr3R-22673989-10	chr3R	22673914	22674064	+
Merged-chrX-15857754-12	chrX	15857679	15857829	-
Merged-chr3L-16483646-12	chr3L	16483571	16483721	-
Merged-chr3R-16072054-12	chr3R	16071979	16072129	-
Merged-chr2L-11175656-7	chr2L	11175577	11175751	+
Merged-chr3R-26952938-7	chr3R	26952863	26953014	-
Merged-chr2R-21707814-8	chr2R	21707622	21707929	+
Merged-chrX-16553246-10	chrX	16553165	16553327	+
Merged-chr2L-15743369-3	chr2L	15743294	15743444	-
Merged-chr3R-28889008-9	chr3R	28888925	28889091	-
Merged-chr3R-15919725-12	chr3R	15919650	15919800	-
Merged-chrX-8411728-12	chrX	8411579	8411818	-
Merged-chr2L-3018301-10	chr2L	3018225	3018377	-
Merged-chr2R-25226615-11	chr2R	25226540	25226690	+
Merged-chr3L-21879930-8	chr3L	21879855	21880005	-
Merged-chr2R-19450695-5	chr2R	19450609	19450810	+
Merged-chr2R-17027679-4	chr2R	17027602	17027762	+
Merged-chr3R-17053725-10	chr3R	17053650	17053800	+
Merged-chr3R-18722711-9	chr3R	18722636	18722786	+
Merged-chr4-704647-12	chr4	704571	704723	+
Merged-chr2R-18141203-10	chr2R	18141047	18141288	-
Merged-chr3L-21832639-6	chr3L	21832564	21832716	-
Merged-chr2R-14256413-10	chr2R	14256311	14256521	-
Merged-chr2R-13342785-9	chr2R	13342594	13342982	-
Merged-chr3L-4227294-10	chr3L	4227219	4227374	-
Merged-chr3R-26798198-9	chr3R	26798123	26798276	-
Merged-chr3R-4641160-1	chr3R	4641085	4641235	+
Merged-chr2L-2181932-9	chr2L	2181857	2182010	+
Merged-chr3R-27272528-8	chr3R	27272437	27272638	+
Merged-chr3R-19627742-11	chr3R	19627661	19627834	-
Merged-chrX-5876782-12	chrX	5876688	5876938	-
Merged-chrX-1692732-12	chrX	1692657	1692814	-
Merged-chrX-4636332-10	chrX	4636257	4636408	+
Merged-chr3R-4397983-9	chr3R	4397908	4398058	+
Merged-chr2L-15457924-7	chr2L	15457833	15458074	-
Merged-chr3R-23819219-9	chr3R	23819139	23819307	-
Merged-chr2L-21618772-10	chr2L	21618697	21618847	-
Merged-chr2R-21702749-8	chr2R	21702674	21702824	-
Merged-chr3R-7128277-8	chr3R	7128196	7128367	+
Merged-chr2R-12916881-9	chr2R	12916804	12916976	-
Merged-chr2R-5980743-11	chr2R	5980664	5980853	-
Merged-chr4-60220-11	chr4	60137	60350	+
Merged-chr2R-18151344-10	chr2R	18151261	18151422	-
Merged-chrX-12012203-12	chrX	12012091	12012284	-
Merged-chr3R-29063322-10	chr3R	29063212	29063404	-
Merged-chr3L-14638356-10	chr3L	14638281	14638431	+
Merged-chr3L-25675796-11	chr3L	25675718	25675893	+
Merged-chr3R-21573528-11	chr3R	21573453	21573603	+
Merged-chr3R-3734184-10	chr3R	3734079	3734305	-
Merged-chr3R-28888709-5	chr3R	28888611	28888791	+
Merged-chr2R-21550455-6	chr2R	21550367	21550545	+
Merged-chr3R-5669589-1	chr3R	5669514	5669664	-
Merged-chr3R-26953027-10	chr3R	26952952	26953102	+
Merged-chr3R-27244815-5	chr3R	27244740	27244890	-
Merged-chrX-5737987-11	chrX	5737912	5738062	-
Merged-chr2L-6455929-11	chr2L	6455854	6456004	-
Merged-chr3L-17460042-8	chr3L	17459938	17460228	+
Merged-chr2L-7372686-9	chr2L	7372610	7372763	-
Merged-chr3R-20543479-11	chr3R	20543396	20543593	+
Merged-chrX-11696054-12	chrX	11695972	11696189	+
Merged-chr3L-2599574-11	chr3L	2599499	2599650	-
Merged-chr3L-640108-2	chr3L	640033	640183	+
Merged-chr2R-23925273-8	chr2R	23925192	23925351	+
Merged-chr2L-6536134-12	chr2L	6536059	6536209	-
Merged-chr2L-22982404-10	chr2L	22982329	22982479	-
Merged-chr2R-6741914-10	chr2R	6741839	6741989	+
Merged-chr2R-23925179-6	chr2R	23925031	23925292	-
Merged-chr3L-22871828-6	chr3L	22871730	22871939	+
Merged-chrX-14211451-9	chrX	14211376	14211526	-
Merged-chr3R-21097798-11	chr3R	21097698	21097900	-
Merged-chr2L-3165470-11	chr2L	3165393	3165546	-
Merged-chr3L-6125498-8	chr3L	6125309	6125726	+
Merged-chrX-15062732-5	chrX	15062627	15062824	-
Merged-chr3L-2466855-10	chr3L	2466732	2466969	+
Merged-chr3R-9630377-1	chr3R	9630302	9630452	-
Merged-chr2L-14689338-11	chr2L	14689263	14689413	-
Merged-chr2L-22134335-11	chr2L	22134260	22134410	+
Merged-chrX-23078768-12	chrX	23078693	23078843	+
Merged-chr3L-7157069-11	chr3L	7156994	7157146	-
Merged-chr2R-12970987-6	chr2R	12970912	12971062	+
Merged-chr2R-7106680-12	chr2R	7106605	7106755	+
Merged-chr3R-29457582-10	chr3R	29457507	29457657	+
Merged-chr3R-9628989-5	chr3R	9628887	9629140	+
Merged-chr3L-16004714-12	chr3L	16004639	16004789	-
Merged-chr3L-21285240-1	chr3L	21285165	21285315	+
Merged-chrX-11350453-6	chrX	11350348	11350590	-
Merged-chr2L-18831281-12	chr2L	18831206	18831356	+
Merged-chrX-5690471-10	chrX	5690396	5690546	+
Merged-chr2R-23851055-12	chr2R	23850980	23851130	-
Merged-chr2L-2862539-11	chr2L	2862464	2862614	+
Merged-chr2R-22681809-8	chr2R	22681710	22681925	-
Merged-chr3L-4018877-12	chr3L	4018802	4018952	+
Merged-chr3R-23346162-10	chr3R	23346087	23346237	-
Merged-chr3L-15729533-12	chr3L	15729458	15729608	+
Merged-chr3R-22666762-11	chr3R	22666687	22666837	+
Merged-chrX-10815624-11	chrX	10815549	10815699	-
Merged-chr2L-6004119-3	chr2L	6004044	6004194	+
Merged-chr3L-17042137-5	chr3L	17042058	17042230	+
Merged-chr3R-7530415-2	chr3R	7530340	7530490	+
Merged-chrX-12663498-12	chrX	12663423	12663576	-
Merged-chr2R-24986070-12	chr2R	24985995	24986145	-
Merged-chr3L-3052587-12	chr3L	3052397	3052720	+
Merged-chrX-5690043-11	chrX	5689967	5690128	+
Merged-chr2R-6605889-4	chr2R	6605783	6606052	-
Merged-chr2L-6473741-8	chr2L	6473581	6473829	+
Merged-chr2L-714982-12	chr2L	714907	715057	-
Merged-chr4-557182-9	chr4	557094	557326	-
Merged-chr3L-3374377-9	chr3L	3374234	3374479	+
Merged-chrX-18774028-10	chrX	18773953	18774103	-
Merged-chr2R-22403719-6	chr2R	22403643	22403795	+
Merged-chr3R-31936509-11	chr3R	31936409	31936647	+
Merged-chr3L-14108145-12	chr3L	14108070	14108220	-
Merged-chr3L-5563668-11	chr3L	5563591	5563747	-
Merged-chr3R-9342639-8	chr3R	9342564	9342714	+
Merged-chr2L-4221796-12	chr2L	4221721	4221871	-
Merged-chr4-867003-9	chr4	866914	867088	-
Merged-chr3R-25127348-11	chr3R	25127269	25127431	-
Merged-chr2R-8174165-12	chr2R	8174090	8174240	+
Merged-chr2R-12025270-11	chr2R	12025195	12025345	-
Merged-chr2L-14263027-12	chr2L	14262952	14263102	+
Merged-chrX-15593666-12	chrX	15593589	15593748	-
Merged-chrX-4206090-12	chrX	4206015	4206165	-
Merged-chr3R-17710214-8	chr3R	17710126	17710296	-
Merged-chr2L-1411348-2	chr2L	1411235	1411462	+
Merged-chr3R-17941449-4	chr3R	17941357	17941563	-
Merged-chr2R-13502289-11	chr2R	13502214	13502364	-
Merged-chr3R-4996811-8	chr3R	4996736	4996888	-
Merged-chr2L-13165946-12	chr2L	13165869	13166027	+
Merged-chr3L-18618384-9	chr3L	18618309	18618459	+
Merged-chr2L-10457660-10	chr2L	10457585	10457735	+
Merged-chr2R-18339076-7	chr2R	18339001	18339155	-
Merged-chr3L-22669770-8	chr3L	22669546	22670029	+
Merged-chr2R-22243964-12	chr2R	22243889	22244039	+
Merged-chr2L-2161522-12	chr2L	2161447	2161597	-
Merged-chr2L-18782700-12	chr2L	18782625	18782775	-
Merged-chrX-9500143-12	chrX	9500068	9500218	-
Merged-chr2R-15309368-11	chr2R	15309293	15309443	-
Merged-chr3R-27151032-12	chr3R	27150957	27151107	-
Merged-chr2L-11445613-11	chr2L	11445538	11445688	-
Merged-chr2R-7372630-8	chr2R	7372555	7372705	-
Merged-chr3R-23677876-9	chr3R	23677801	23677951	-
Merged-chr3L-21516811-9	chr3L	21516683	21516989	+
Merged-chr2R-24544370-9	chr2R	24544264	24544512	-
Merged-chrX-15709918-6	chrX	15709843	15709993	-
Merged-chrX-1478193-4	chrX	1478068	1478285	-
Merged-chrX-5770762-12	chrX	5770683	5770851	-
Merged-chr3L-1747312-7	chr3L	1747237	1747387	+
Merged-chr3R-28635062-12	chr3R	28634940	28635190	-
Merged-chr3R-27245246-9	chr3R	27245171	27245321	-
Merged-chr3R-15196106-11	chr3R	15196031	15196181	-
Merged-chrX-15499010-12	chrX	15498935	15499085	+
Merged-chr2R-15699889-11	chr2R	15699814	15699964	-
Merged-chr3L-9019240-12	chr3L	9019165	9019315	-
Merged-chr2R-13993264-5	chr2R	13993184	13993343	-
Merged-chr2L-21630054-12	chr2L	21629902	21630137	+
Merged-chr3L-18866094-8	chr3L	18866017	18866174	-
Merged-chr2L-3772129-2	chr2L	3771993	3772266	+
Merged-chr2L-17566112-11	chr2L	17566037	17566187	+
Merged-chr3L-13114273-12	chr3L	13114198	13114348	+
Merged-chr3R-18912919-12	chr3R	18912844	18912994	-
Merged-chr2L-6648110-11	chr2L	6648034	6648194	-
Merged-chr2R-18357775-9	chr2R	18357686	18357862	+
Merged-chrX-17507724-8	chrX	17507604	17507875	+
Merged-chr2R-6195688-9	chr2R	6195613	6195763	+
Merged-chr3R-5659507-4	chr3R	5659398	5659682	+
Merged-chr4-467983-6	chr4	467898	468066	-
Merged-chr3L-263945-8	chr3L	263870	264020	-
Merged-chr3L-14410365-10	chr3L	14410290	14410440	-
Merged-chr3L-7948189-10	chr3L	7948114	7948264	+
Merged-chr2R-14432335-11	chr2R	14432260	14432410	-
Merged-chr2R-18232767-12	chr2R	18232692	18232842	+
Merged-chr3L-22407861-12	chr3L	22407786	22407936	-
Merged-chr2L-18485454-11	chr2L	18485379	18485529	+
Merged-chr2R-19424094-11	chr2R	19424019	19424169	-
Merged-chr3R-23295423-12	chr3R	23295348	23295498	-
Merged-chr3L-4976169-12	chr3L	4976094	4976244	-
Merged-chr3L-9898978-3	chr3L	9898903	9899053	-
Merged-chr3R-7977606-10	chr3R	7977531	7977683	+
Merged-chr2R-15750941-10	chr2R	15750866	15751016	-
Merged-chr2R-6220387-11	chr2R	6220312	6220462	-
Merged-chr2R-22408650-10	chr2R	22408575	22408725	+
Merged-chrX-3836081-12	chrX	3836006	3836156	+
Merged-chrX-8141578-9	chrX	8141483	8141741	-
Merged-chr2R-14975943-9	chr2R	14975853	14976022	+
Merged-chr2R-7492395-9	chr2R	7492317	7492478	+
Merged-chr3R-6460904-7	chr3R	6460829	6460979	-
Merged-chr3R-24813377-7	chr3R	24813302	24813452	-
Merged-chr2L-21794833-11	chr2L	21794758	21794908	+
Merged-chr3L-2864809-8	chr3L	2864734	2864884	+
Merged-chr3R-29255617-9	chr3R	29255444	29255715	+
Merged-chr3L-5976830-11	chr3L	5976715	5976921	+
Merged-chr3L-16023483-12	chr3L	16023408	16023558	+
Merged-chrX-16216745-11	chrX	16216670	16216820	-
Merged-chr3R-13684283-12	chr3R	13684208	13684358	+
Merged-chrX-12938535-12	chrX	12938460	12938610	+
Merged-chrX-14653829-11	chrX	14653754	14653904	-
Merged-chr2L-21107777-11	chr2L	21107700	21107854	+
Merged-chr3L-8827507-12	chr3L	8827432	8827582	+
Merged-chr2L-16491261-8	chr2L	16491144	16491343	-
Merged-chr3L-14200994-10	chr3L	14200919	14201069	-
Merged-chr3R-29819498-11	chr3R	29819422	29819575	+
Merged-chr2R-8106688-9	chr2R	8106613	8106766	-
Merged-chr2R-21872032-11	chr2R	21871957	21872107	+
Merged-chr3R-21446345-12	chr3R	21446270	21446420	-
Merged-chr3R-6405867-12	chr3R	6405785	6405966	-
Merged-chrX-17507089-12	chrX	17507014	17507164	-
Merged-chr2L-21309486-10	chr2L	21309411	21309561	-
Merged-chr3R-13715209-11	chr3R	13715134	13715284	+
Merged-chr2R-9414344-11	chr2R	9414269	9414419	+
Merged-chr3R-11949117-12	chr3R	11949042	11949192	-
Merged-chr2R-24099469-6	chr2R	24099394	24099544	+
Merged-chrX-19153671-1	chrX	19153596	19153746	+
Merged-chr3R-21782534-11	chr3R	21782459	21782609	-
Merged-chr2L-22538704-8	chr2L	22538629	22538779	+
Merged-chr2R-19631501-12	chr2R	19631426	19631576	-
Merged-chrX-4427136-12	chrX	4427061	4427211	+
Merged-chr3L-5360765-8	chr3L	5360681	5360848	-
Merged-chrX-3742906-3	chrX	3742820	3743001	+
Merged-chr3L-7805398-1	chr3L	7805323	7805473	-
Merged-chr2R-19396491-11	chr2R	19396410	19396619	+
Merged-chr3R-23917575-7	chr3R	23917500	23917650	-
Merged-chr3R-16235795-12	chr3R	16235719	16235877	+
Merged-chr3R-31725781-11	chr3R	31725706	31725857	+
Merged-chr3R-7162891-10	chr3R	7162816	7162966	+
Merged-chr3L-22728147-12	chr3L	22728072	22728222	+
Merged-chr2R-18341719-5	chr2R	18341601	18341806	-
Merged-chr3L-8164244-4	chr3L	8164115	8164346	-
Merged-chr2R-6193945-2	chr2R	6193870	6194020	+
Merged-chrX-18516090-1	chrX	18516015	18516165	-
Merged-chr3R-16250641-11	chr3R	16250560	16250720	+
Merged-chr3R-16255317-9	chr3R	16255242	16255392	-
Merged-chr3L-13074386-11	chr3L	13074283	13074629	+
Merged-chr2R-20646109-9	chr2R	20646034	20646184	-
Merged-chrX-15732184-12	chrX	15732109	15732259	+
Merged-chr2L-18320107-11	chr2L	18320032	18320182	+
Merged-chrX-13211630-8	chrX	13211538	13211735	-
Merged-chr2L-6821938-12	chr2L	6821863	6822013	+
Merged-chr3R-8747666-12	chr3R	8747591	8747741	-
Merged-chr3L-10364019-11	chr3L	10363944	10364094	+
Merged-chrX-16943350-10	chrX	16943256	16943429	+
Merged-chr3R-11569230-10	chr3R	11569155	11569305	+
Merged-chr2L-5879495-12	chr2L	5879420	5879570	-
Merged-chr3L-14409677-12	chr3L	14409601	14409753	+
Merged-chr2R-19468335-5	chr2R	19468260	19468411	-
Merged-chr3L-642173-2	chr3L	642098	642248	-
Merged-chr3L-18890518-8	chr3L	18890443	18890593	+
Merged-chr3R-3843226-7	chr3R	3843147	3843308	+
Merged-chr3L-19446661-8	chr3L	19446583	19446741	-
Merged-chr2R-15931399-9	chr2R	15931248	15931545	-
Merged-chr2R-13472345-7	chr2R	13472219	13472446	+
Merged-chr2R-4012715-10	chr2R	4012593	4012840	-
Merged-chr2R-6501774-6	chr2R	6501682	6501938	-
Merged-chr2R-16186506-8	chr2R	16186431	16186581	-
Merged-chr2L-2885208-10	chr2L	2885133	2885283	-
Merged-chr3R-27194262-11	chr3R	27194187	27194337	-
Merged-chr3R-30160495-12	chr3R	30160420	30160570	-
Merged-chr3L-14427390-12	chr3L	14427315	14427465	-
Merged-chr3L-19861458-10	chr3L	19861383	19861533	+
Merged-chr2R-20582128-10	chr2R	20582053	20582203	-
Merged-chrX-6997096-2	chrX	6997021	6997171	-
Merged-chr3L-21516742-9	chr3L	21516592	21516877	-
Merged-chr2R-12591827-6	chr2R	12591752	12591902	+
Merged-chr2L-10842585-11	chr2L	10842510	10842660	-
Merged-chrX-2293411-12	chrX	2293336	2293486	-
Merged-chr3R-5716800-11	chr3R	5716725	5716875	-
Merged-chr3R-12648401-2	chr3R	12648326	12648476	+
Merged-chr3R-20327934-11	chr3R	20327859	20328009	-
Merged-chrX-15788899-10	chrX	15788824	15788974	+
Merged-chr3R-25637884-12	chr3R	25637809	25637959	+
Merged-chrX-11790261-6	chrX	11790186	11790336	-
Merged-chr2L-10220900-11	chr2L	10220825	10220975	-
Merged-chr2L-7220029-9	chr2L	7219954	7220104	-
Merged-chrX-4931191-11	chrX	4931116	4931266	-
Merged-chr3R-26915766-12	chr3R	26915691	26915841	+
Merged-chrX-5517261-11	chrX	5517186	5517336	+
Merged-chr3R-25473056-12	chr3R	25472981	25473131	-
Merged-chr3L-10516003-8	chr3L	10515928	10516078	+
Merged-chr2R-9871549-10	chr2R	9871474	9871624	+
Merged-chr2R-11198276-10	chr2R	11198201	11198351	+
Merged-chrX-17738413-12	chrX	17738338	17738488	+
Merged-chr3L-16411698-11	chr3L	16411616	16411774	+
Merged-chr3R-16923964-3	chr3R	16923839	16924110	+
Merged-chr4-807345-8	chr4	807270	807420	-
Merged-chr2R-8985900-12	chr2R	8985825	8985975	-
Merged-chr2R-7419350-11	chr2R	7419275	7419425	+
Merged-chr3R-11353152-12	chr3R	11353077	11353227	-
Merged-chr3R-13404868-12	chr3R	13404793	13404943	-
Merged-chr3L-54603-8	chr3L	54520	54687	+
Merged-chr2R-9683835-8	chr2R	9683758	9683926	-
Merged-chr3L-614209-9	chr3L	614134	614284	+
Merged-chr3L-11831306-2	chr3L	11831230	11831382	-
Merged-chr3L-3149133-11	chr3L	3149058	3149208	+
Merged-chr2R-15248784-10	chr2R	15248709	15248859	+
Merged-chr3R-7814379-10	chr3R	7814286	7814526	+
Merged-chr3L-3420532-7	chr3L	3420431	3420613	+
Merged-chr3R-24106336-10	chr3R	24106226	24106461	+
Merged-chrX-16319344-3	chrX	16319229	16319439	-
Merged-chr3L-10860546-9	chr3L	10860468	10860622	-
Merged-chrX-16426866-11	chrX	16426787	16426947	+
Merged-chr3L-5355303-10	chr3L	5355224	5355418	-
Merged-chrX-11349682-11	chrX	11349607	11349757	-
Merged-chrX-6352181-7	chrX	6352102	6352257	-
Merged-chrX-17314568-11	chrX	17314493	17314643	+
Merged-chr3L-4384444-11	chr3L	4384369	4384519	+
Merged-chr2L-6183511-8	chr2L	6183436	6183586	-
Merged-chr2R-21219253-9	chr2R	21219121	21219345	+
Merged-chrX-13131072-2	chrX	13130997	13131147	-
Merged-chr2L-9938284-12	chr2L	9938189	9938431	+
Merged-chr3R-23201093-11	chr3R	23201018	23201168	-
Merged-chr3R-17717996-10	chr3R	17717921	17718071	-
Merged-chr3R-21557106-12	chr3R	21557031	21557181	-
Merged-chr2L-523736-11	chr2L	523661	523811	+
Merged-chr2L-13513421-11	chr2L	13513346	13513496	-
Merged-chr2L-18484441-12	chr2L	18484363	18484550	-
Merged-chrX-494901-11	chrX	494826	494977	+
Merged-chr3L-12485059-11	chr3L	12484984	12485134	-
Merged-chr2L-18617259-12	chr2L	18617184	18617334	+
Merged-chr2R-7381896-12	chr2R	7381821	7381971	-
Merged-chrX-3140066-3	chrX	3139984	3140157	-
Merged-chr2R-18800609-9	chr2R	18800528	18800694	+
Merged-chr2L-8975436-12	chr2L	8975361	8975511	-
Merged-chr3L-7911872-10	chr3L	7911794	7911961	-
Merged-chr2R-7529285-11	chr2R	7529210	7529360	-
Merged-chrX-10930845-12	chrX	10930770	10930920	+
Merged-chr2L-6411325-12	chr2L	6411250	6411400	-
Merged-chr3R-5264944-11	chr3R	5264869	5265019	+
Merged-chr3R-28859211-12	chr3R	28859136	28859286	-
Merged-chr2R-10078366-12	chr2R	10078291	10078441	+
Merged-chr2R-12453195-12	chr2R	12453120	12453270	+
Merged-chr3L-9041387-12	chr3L	9041312	9041462	+
Merged-chrX-8805798-11	chrX	8805723	8805873	-
Merged-chr2R-5114122-3	chr2R	5114047	5114197	+
Merged-chrX-16783434-11	chrX	16783359	16783509	-
Merged-chr3R-19903435-5	chr3R	19903356	19903519	-
Merged-chr2L-1077152-1	chr2L	1077077	1077227	-
Merged-chr2R-5371227-8	chr2R	5371151	5371316	+
Merged-chr3L-5950655-9	chr3L	5950580	5950730	-
Merged-chr3L-11246330-2	chr3L	11246255	11246405	-
Merged-chr3L-12124646-5	chr3L	12124571	12124721	+
Merged-chrX-616426-1	chrX	616351	616501	-
Merged-chrX-13112434-12	chrX	13112359	13112509	-
Merged-chr3L-1746911-11	chr3L	1746836	1746986	+
Merged-chr2R-11604936-12	chr2R	11604861	11605011	-
Merged-chr3L-682059-11	chr3L	681984	682134	-
Merged-chr3L-699033-11	chr3L	698958	699108	-
Merged-chr3R-4806466-9	chr3R	4806391	4806541	-
Merged-chr2R-6131918-10	chr2R	6131843	6131993	-
Merged-chr2L-17752542-12	chr2L	17752467	17752617	-
Merged-chrX-17178881-11	chrX	17178806	17178956	+
Merged-chr2R-19826578-10	chr2R	19826503	19826653	+
Merged-chr3R-11778349-12	chr3R	11778274	11778424	-
Merged-chr2R-15033009-7	chr2R	15032929	15033085	+
Merged-chr2L-15060871-2	chr2L	15060795	15060948	+
Merged-chr4-247944-8	chr4	247861	248027	+
Merged-chrX-16610917-6	chrX	16610808	16611033	-
Merged-chr3R-11780604-8	chr3R	11780529	11780679	+
Merged-chr3L-543444-8	chr3L	543346	543535	+
Merged-chrX-8410217-3	chrX	8410141	8410293	+
Merged-chr2R-5717427-4	chr2R	5717325	5717578	+
Merged-chr2R-16103070-8	chr2R	16102995	16103145	-
Merged-chr2R-17004913-1	chr2R	17004838	17004988	-
Merged-chrX-7920628-6	chrX	7920530	7920751	-
Merged-chr2L-6795385-6	chr2L	6795304	6795466	+
Merged-chr3L-16860750-9	chr3L	16860625	16860854	-
Merged-chr2L-3372771-7	chr2L	3372678	3372886	+
Merged-chr2L-7194437-5	chr2L	7194353	7194515	+
Merged-chr2L-3827605-4	chr2L	3827516	3827709	-
Merged-chr4-458555-5	chr4	458428	458665	-
Merged-chr2R-19893265-7	chr2R	19893190	19893342	-
Merged-chr2R-14239552-6	chr2R	14239477	14239627	+
Merged-chr3L-14037691-8	chr3L	14037459	14037861	-
Merged-chrX-7200568-2	chrX	7200493	7200643	-
Merged-chr3L-14613468-3	chr3L	14613380	14613570	+
Merged-chrX-522595-12	chrX	522520	522670	+
Merged-chr2R-8666074-7	chr2R	8665998	8666152	-
Merged-chr3R-9880168-7	chr3R	9880093	9880249	+
Merged-chr2L-8029953-9	chr2L	8029851	8030163	-
Merged-chrX-15063429-4	chrX	15063354	15063504	-
Merged-chr3R-26024174-4	chr3R	26024099	26024250	-
Merged-chr3L-24205493-7	chr3L	24205387	24205629	+
Merged-chr2R-17458816-5	chr2R	17458741	17458893	+
Merged-chrX-12583144-11	chrX	12583069	12583219	-
Merged-chr2L-20638563-10	chr2L	20638476	20638647	-
Merged-chr3R-24295056-11	chr3R	24294981	24295131	+
Merged-chr2L-17588436-3	chr2L	17588314	17588539	-
Merged-chr2L-10339637-9	chr2L	10339528	10339746	-
Merged-chr2R-24187696-12	chr2R	24187610	24187777	+
Merged-chr3L-14599537-12	chr3L	14599462	14599612	-
Merged-chr2R-24581256-1	chr2R	24581181	24581331	-
Merged-chrX-20260540-1	chrX	20260465	20260615	+
Merged-chr2R-13030913-4	chr2R	13030814	13030997	-
Merged-chr3R-6647410-6	chr3R	6647335	6647485	-
Merged-chr3L-14205419-10	chr3L	14205344	14205494	+
Merged-chr4-482875-1	chr4	482800	482950	-
Merged-chrX-2043114-7	chrX	2043015	2043284	+
Merged-chrX-12659991-5	chrX	12659838	12660121	-
Merged-chr3R-20753194-9	chr3R	20753110	20753284	-
Merged-chr3R-16734728-8	chr3R	16734653	16734803	+
Merged-chrX-16751876-11	chrX	16751782	16751954	-
Merged-chr2R-19424162-6	chr2R	19424034	19424266	+
Merged-chr3L-23021377-9	chr3L	23021302	23021452	-
Merged-chrX-10825183-7	chrX	10825094	10825280	-
Merged-chr2R-12743348-11	chr2R	12743273	12743423	+
Merged-chr3R-12628746-9	chr3R	12628671	12628821	+
Merged-chr3L-589596-9	chr3L	589501	589720	+
Merged-chr3L-23250511-4	chr3L	23250374	23250632	-
Merged-chr3R-21378970-11	chr3R	21378850	21379054	+
Merged-chr2L-11207016-6	chr2L	11206933	11207097	-
Merged-chr3L-13041412-7	chr3L	13041257	13041511	-
Merged-chr2R-16150728-3	chr2R	16150630	16150845	+
Merged-chr3R-11779922-11	chr3R	11779839	11780037	+
Merged-chr2R-9231529-11	chr2R	9231452	9231623	+
Merged-chr3R-5463446-12	chr3R	5463369	5463524	+
Merged-chrX-17077552-3	chrX	17077477	17077627	+
Merged-chr3L-2881680-10	chr3L	2881605	2881755	-
Merged-chr2L-7533013-7	chr2L	7532922	7533102	+
Merged-chr2R-14993605-5	chr2R	14993529	14993687	+
Merged-chr2R-6194412-3	chr2R	6194333	6194489	+
Merged-chr2R-23048551-8	chr2R	23048448	23048633	-
Merged-chr2R-6132115-10	chr2R	6132008	6132230	+
Merged-chrX-22530019-11	chrX	22529912	22530098	+
Merged-chr3R-29088273-2	chr3R	29088198	29088348	+
Merged-chr2L-22249536-1	chr2L	22249461	22249611	+
Merged-chr3R-6893685-10	chr3R	6893610	6893762	+
Merged-chr4-261866-9	chr4	261789	261942	-
Merged-chrX-8650677-10	chrX	8650602	8650752	-
Merged-chrX-17828373-10	chrX	17828298	17828451	+
Merged-chr2R-5654074-4	chr2R	5653991	5654166	-
Merged-chrX-15788772-7	chrX	15788679	15788854	-
Merged-chr2R-20327233-9	chr2R	20327155	20327313	-
Merged-chr2R-6713734-10	chr2R	6713659	6713811	+
Merged-chr3L-14410029-7	chr3L	14409932	14410133	+
Merged-chr2R-5967914-10	chr2R	5967817	5968003	+
Merged-chr4-130847-6	chr4	130756	130938	+
Merged-chrX-16792873-9	chrX	16792798	16792948	-
Merged-chr3L-18622773-12	chr3L	18622698	18622848	+
Merged-chr3L-3038195-10	chr3L	3038120	3038272	-
Merged-chr3L-21605814-5	chr3L	21605739	21605889	-
Merged-chr3L-15517161-7	chr3L	15517005	15517268	+
Merged-chr3R-9417661-9	chr3R	9417579	9417738	-
Merged-chr3R-14652421-9	chr3R	14652286	14652569	+
Merged-chr2L-5724952-7	chr2L	5724718	5725206	-
Merged-chr2L-10278192-6	chr2L	10278110	10278278	+
Merged-chr2L-19576609-2	chr2L	19576518	19576701	+
Merged-chr3L-589846-1	chr3L	589771	589921	-
Merged-chr4-128979-3	chr4	128891	129061	+
Merged-chrX-11805726-10	chrX	11805567	11805811	+
Merged-chr3L-15554349-11	chr3L	15554274	15554427	-
Merged-chr3R-21606761-5	chr3R	21606641	21606941	-
Merged-chr3L-19636597-1	chr3L	19636522	19636672	-
Merged-chr3R-23142324-10	chr3R	23142110	23142419	+
Merged-chr3R-16453414-1	chr3R	16453339	16453489	+
Merged-chr3R-29319303-1	chr3R	29319228	29319378	-
Merged-chr3L-22603011-12	chr3L	22602936	22603087	-
Merged-chr3R-3735343-2	chr3R	3735242	3735444	+
Merged-chr2L-19341292-9	chr2L	19341051	19341430	-
Merged-chr3R-13016237-2	chr3R	13016162	13016312	-
Merged-chr4-181916-11	chr4	181731	182003	+
Merged-chr2L-2451240-11	chr2L	2451163	2451316	+
Merged-chr3R-9419379-11	chr3R	9419304	9419454	-
Merged-chr2L-66755-10	chr2L	66664	66894	-
Merged-chr3R-31794533-9	chr3R	31794391	31794705	-
Merged-chrX-5747205-11	chrX	5746914	5747425	+
Merged-chr2L-9912344-9	chr2L	9912267	9912420	+
Merged-chr3L-652910-10	chr3L	652833	652986	+
Merged-chr2R-13224176-9	chr2R	13224101	13224251	+
Merged-chr2R-12588291-8	chr2R	12588175	12588461	-
Merged-chrX-13625071-4	chrX	13624996	13625146	+
Merged-chrX-4911179-10	chrX	4911103	4911255	-
Merged-chr3L-11215176-9	chr3L	11215089	11215262	-
Merged-chrX-18093147-9	chrX	18093072	18093222	+
Merged-chr3R-6810943-10	chr3R	6810865	6811020	+
Merged-chr3L-640382-10	chr3L	640285	640541	-
Merged-chr3R-27112614-10	chr3R	27112533	27112693	+
Merged-chrX-15583935-9	chrX	15583837	15584129	+
Merged-chr2L-6004841-9	chr2L	6004685	6004939	-
Merged-chr3L-21727657-10	chr3L	21727582	21727732	-
Merged-chr3L-22878767-9	chr3L	22878665	22878881	+
Merged-chr2L-160585-9	chr2L	160352	160923	-
Merged-chr3R-19332887-7	chr3R	19332812	19332962	+
Merged-chr3L-14064236-11	chr3L	14064161	14064311	+
Merged-chr3R-24333303-12	chr3R	24333223	24333389	-
Merged-chrX-3776652-1	chrX	3776577	3776727	+
Merged-chrX-19715194-8	chrX	19715088	19715310	+
Merged-chr2L-6000232-9	chr2L	6000156	6000316	+
Merged-chr4-1050782-6	chr4	1050707	1050857	-
Merged-chrX-3861489-9	chrX	3861353	3861643	+
Merged-chr2R-17501680-10	chr2R	17501602	17501756	-
Merged-chr3L-8997308-9	chr3L	8997229	8997385	+
Merged-chr3L-1558456-11	chr3L	1558378	1558555	-
Merged-chrX-23083161-3	chrX	23083080	23083239	-
Merged-chr2L-12544464-3	chr2L	12544377	12544551	+
Merged-chrX-17739016-8	chrX	17738941	17739091	-
Merged-chr3R-4660087-7	chr3R	4660006	4660200	-
Merged-chr3L-12773473-9	chr3L	12773398	12773548	+
Merged-chrX-6590484-7	chrX	6590404	6590588	-
Merged-chrX-5421040-7	chrX	5420961	5421116	+
Merged-chr3L-14977626-10	chr3L	14977551	14977701	-
Merged-chr3R-4389326-4	chr3R	4389180	4389440	-
Merged-chr3L-11045173-5	chr3L	11045098	11045248	+
Merged-chr3R-25647525-2	chr3R	25647449	25647602	-
Merged-chrX-19766017-8	chrX	19765886	19766193	+
Merged-chr3L-347480-10	chr3L	347405	347555	+
Merged-chr3R-6424473-9	chr3R	6424398	6424548	+
Merged-chr2R-14140354-9	chr2R	14140248	14140453	-
Merged-chr3R-23890487-9	chr3R	23890303	23890694	+
Merged-chr2L-13783414-11	chr2L	13783339	13783489	-
Merged-chr3L-3074986-1	chr3L	3074911	3075061	+
Merged-chr2L-21345330-8	chr2L	21345255	21345405	-
Merged-chr3L-11237418-6	chr3L	11237341	11237496	-
Merged-chr2R-18135925-7	chr2R	18135850	18136000	-
Merged-chr3L-11092318-5	chr3L	11092217	11092404	-
Merged-chr2R-24881973-2	chr2R	24881898	24882048	-
Merged-chr2R-21646725-10	chr2R	21646650	21646800	-
Merged-chrX-2073605-12	chrX	2073451	2073721	+
Merged-chr2R-24114661-11	chr2R	24114582	24114780	+
Merged-chr3L-23279258-8	chr3L	23279164	23279399	+
Merged-chrX-3140971-5	chrX	3140867	3141066	+
Merged-chr2R-9068521-3	chr2R	9068437	9068606	-
Merged-chrX-10729788-5	chrX	10729697	10729874	-
Merged-chrX-14747830-4	chrX	14747694	14747926	+
Merged-chr2L-14486193-3	chr2L	14486118	14486268	-
Merged-chr3L-1094716-5	chr3L	1094640	1094795	-
Merged-chr3R-22023208-6	chr3R	22023133	22023283	+
