## Supplementary material for "A single DPE core promoter motif contributes to *in vivo* transcriptional regulation and affects cardiac function": SupFile2: 18.cluster.txt.annStats.txt

Annotation	Number of peaks	Total size (bp)	Log2 Ratio (obs/exp)	LogP enrichment (+values depleted)
3UTR	0.0	2388933	-3.520	10.375
miscRNA	0.0	3400	-0.021	0.015
miRNA	0.0	50209	-0.282	0.216
ncRNA	11.0	1033899	1.306	-5.124
TTS	20.0	13506242	-1.539	20.191
Exon	22.0	15309863	-1.583	23.688
Intron	92.0	49836373	-1.221	66.108
Intergenic	24.0	30898088	-2.470	82.672
Promoter	387.0	19071735	2.237	-422.170
5UTR	19.0	1504173	1.553	-10.078
Annotation	Number of peaks	Total size (bp)	Log2 Ratio (obs/exp)	LogP enrichment (+values depleted)
3UTR	0.0	2388933	-3.515	10.338
miscRNA	0.0	3400	-0.021	0.015
Other	0.0	23517	-0.139	0.101
RNA	0.0	2863	-0.018	0.012
miRNA	0.0	50209	-0.281	0.215
ncRNA	11.0	1033899	1.311	-5.149
TTS	20.0	13506242	-1.534	20.042
LINE	2.0	4663084	-3.322	14.891
RC	2.0	737729	-0.662	0.950
DNA	1.0	1392347	-2.578	4.052
Exon	22.0	15309863	-1.578	23.515
Intron	74.0	38494123	-1.158	43.712
Intergenic	16.0	19522571	-2.388	47.833
Promoter	387.0	19071735	2.242	-423.409
5UTR	19.0	1504173	1.558	-10.123
CpG-Island	9.0	2934757	-0.484	1.651
Low_complexity	0.0	297603	-1.189	1.278
LTR	6.0	10301252	-2.880	29.234
Simple_repeat	6.0	2145817	-0.617	1.678
ARTEFACT	0.0	52	-0.000	0.000
Unknown	0.0	45020	-0.255	0.193
Satellite	0.0	620794	-1.878	2.669
rRNA	0.0	18662	-0.111	0.080
