## Supplementary material for "A single DPE core promoter motif contributes to *in vivo* transcriptional regulation and affects cardiac function": SupFile2: 18.cluster.txt.mfreq.txt

Distance from Center (cmd=annotatePeaks.pl ./cluster.allRlog.c300.t8//18.cluster.txt dm6 -size 600 -hist 1 -m /home/private/software/packages/Homer-v4.11/motifs/sp1.motif /home/private/software/packages/Homer-v4.11/motifs/nfy.motif /home/private/software/packages/Homer-v4.11/motifs/ap1.motif)	Sp1(Zf)/Promoter/Homer total sites	Sp1(Zf)/Promoter/Homer + sites	Sp1(Zf)/Promoter/Homer - sites	NFY(CCAAT)/Promoter/Homer total sites	NFY(CCAAT)/Promoter/Homer + sites	NFY(CCAAT)/Promoter/Homer - sites	AP-1(bZIP)/ThioMac-PU.1-ChIP-Seq(GSE21512)/Homer total sites	AP-1(bZIP)/ThioMac-PU.1-ChIP-Seq(GSE21512)/Homer + sites	AP-1(bZIP)/ThioMac-PU.1-ChIP-Seq(GSE21512)/Homer - sites	A frequency	C frequency	G frequency	T frequency
-300	0	0	0	0	0.00173913043478261	0	0	0	0	0.347826	0.158261	0.193043	0.30087
-299	0	0	0	0	0	0	0	0.00173913043478261	0	0.271304	0.18087	0.198261	0.349565
-298	0	0	0	0	0	0	0	0	0	0.30087	0.198261	0.201739	0.29913
-297	0	0	0	0	0	0	0	0	0	0.295652	0.205217	0.206957	0.292174
-296	0	0	0	0	0	0	0.00173913043478261	0.00173913043478261	0	0.293913	0.215652	0.201739	0.288696
-295	0	0	0	0.00173913043478261	0	0	0	0	0	0.307826	0.189565	0.215652	0.286957
-294	0	0	0	0	0	0	0.00173913043478261	0	0	0.290435	0.210435	0.187826	0.311304
-293	0	0	0	0.00173913043478261	0	0	0.00173913043478261	0.00173913043478261	0	0.285217	0.205217	0.212174	0.297391
-292	0	0	0	0	0	0	0	0	0	0.332174	0.182609	0.203478	0.281739
-291	0	0	0	0	0	0	0.00173913043478261	0	0.00173913043478261	0.314783	0.203478	0.187826	0.293913
-290	0	0	0	0	0	0	0.00173913043478261	0	0	0.306087	0.191304	0.184348	0.318261
-289	0	0	0	0	0	0	0	0	0	0.346087	0.16	0.198261	0.295652
-288	0	0	0	0	0	0.00173913043478261	0.00173913043478261	0	0.00173913043478261	0.323478	0.234783	0.18087	0.26087
-287	0	0	0	0	0	0	0	0	0	0.302609	0.170435	0.208696	0.318261
-286	0	0	0	0	0	0	0	0	0	0.285217	0.213913	0.212174	0.288696
-285	0	0	0	0	0	0	0	0	0.00173913043478261	0.302609	0.2	0.198261	0.29913
-284	0	0	0	0.00173913043478261	0	0	0	0	0	0.297391	0.198261	0.191304	0.313043
-283	0	0	0	0	0	0	0	0	0	0.273043	0.238261	0.175652	0.313043
-282	0	0	0	0	0.00173913043478261	0	0	0	0	0.290435	0.2	0.194783	0.314783
-281	0	0	0	0.00173913043478261	0	0	0	0	0	0.316522	0.182609	0.198261	0.302609
-280	0	0	0	0	0.00173913043478261	0	0	0.00173913043478261	0	0.313043	0.18087	0.191304	0.314783
-279	0	0	0	0	0	0.00173913043478261	0	0	0	0.276522	0.213913	0.203478	0.306087
-278	0	0	0	0	0	0	0	0	0	0.332174	0.17913	0.196522	0.292174
-277	0	0	0	0.00173913043478261	0	0	0.00173913043478261	0.00173913043478261	0	0.304348	0.194783	0.187826	0.313043
-276	0	0	0	0	0	0.00173913043478261	0	0	0	0.30087	0.206957	0.2	0.292174
-275	0	0	0	0.00173913043478261	0	0	0.00173913043478261	0	0	0.281739	0.201739	0.201739	0.314783
-274	0	0	0	0	0	0	0.00173913043478261	0	0	0.295652	0.229565	0.187826	0.286957
-273	0	0	0	0	0	0	0	0	0	0.326957	0.196522	0.198261	0.278261
-272	0	0	0	0.00173913043478261	0	0	0.00173913043478261	0	0.00173913043478261	0.304348	0.217391	0.191304	0.286957
-271	0	0	0	0	0	0	0	0	0	0.309565	0.184348	0.198261	0.307826
-270	0	0	0	0.00173913043478261	0	0	0	0	0	0.288696	0.194783	0.193043	0.323478
-269	0	0	0	0.00173913043478261	0.00173913043478261	0	0	0	0.00173913043478261	0.288696	0.21913	0.191304	0.30087
-268	0	0	0	0	0	0	0	0	0	0.271304	0.193043	0.22087	0.314783
-267	0	0	0	0.00173913043478261	0	0.00173913043478261	0	0	0	0.304348	0.17913	0.213913	0.302609
-266	0	0	0	0	0	0	0	0	0	0.306087	0.194783	0.226087	0.273043
-265	0	0	0	0	0.00173913043478261	0.00173913043478261	0	0	0	0.346087	0.196522	0.182609	0.274783
-264	0	0	0	0.00173913043478261	0	0.00173913043478261	0	0	0	0.292174	0.187826	0.21913	0.30087
-263	0	0	0	0	0	0	0	0	0	0.307826	0.206957	0.17913	0.306087
-262	0	0	0	0	0	0.00173913043478261	0	0	0	0.269565	0.189565	0.224348	0.316522
-261	0	0	0	0.00173913043478261	0	0	0	0	0	0.266087	0.210435	0.186087	0.337391
-260	0	0	0	0.00173913043478261	0	0	0	0.00173913043478261	0	0.297391	0.189565	0.206957	0.306087
-259	0	0	0	0.00173913043478261	0	0	0	0	0	0.306087	0.21913	0.217391	0.257391
-258	0	0	0	0	0	0	0	0	0	0.316522	0.168696	0.215652	0.29913
-257	0	0	0	0	0.00173913043478261	0	0.00173913043478261	0	0	0.306087	0.206957	0.18087	0.306087
-256	0	0	0	0	0	0.00173913043478261	0	0	0	0.302609	0.189565	0.201739	0.306087
-255	0	0.00173913043478261	0	0	0	0	0.00173913043478261	0	0	0.304348	0.215652	0.206957	0.273043
-254	0	0	0	0.00173913043478261	0.00347826086956522	0.00173913043478261	0	0	0	0.257391	0.208696	0.229565	0.304348
-253	0	0	0	0	0	0	0	0	0	0.330435	0.182609	0.212174	0.274783
-252	0	0	0	0.00173913043478261	0	0	0	0	0.00173913043478261	0.28	0.212174	0.194783	0.313043
-251	0	0	0	0	0	0	0	0.00173913043478261	0	0.273043	0.213913	0.196522	0.316522
-250	0	0	0	0	0	0	0	0	0	0.335652	0.227826	0.168696	0.267826
-249	0.00173913043478261	0	0	0.00347826086956522	0.00173913043478261	0.00173913043478261	0	0	0	0.292174	0.189565	0.215652	0.302609
-248	0	0	0	0	0.00173913043478261	0	0.00173913043478261	0	0	0.295652	0.208696	0.191304	0.304348
-247	0	0	0	0	0.00347826086956522	0	0	0	0	0.295652	0.22087	0.186087	0.297391
-246	0	0	0	0.00173913043478261	0	0	0.00347826086956522	0	0	0.304348	0.184348	0.226087	0.285217
-245	0	0	0	0	0	0	0	0	0	0.304348	0.22087	0.175652	0.29913
-244	0	0	0	0.00347826086956522	0	0	0	0	0	0.306087	0.213913	0.191304	0.288696
-243	0	0	0	0.00347826086956522	0.00173913043478261	0	0	0	0.00173913043478261	0.271304	0.215652	0.203478	0.309565
-242	0	0	0	0.00347826086956522	0	0	0	0	0	0.332174	0.187826	0.170435	0.309565
-241	0	0	0	0	0	0.00173913043478261	0	0	0.00173913043478261	0.292174	0.205217	0.2	0.302609
-240	0	0	0	0	0	0	0	0	0	0.297391	0.222609	0.18087	0.29913
-239	0	0	0	0	0	0.00173913043478261	0	0	0	0.311304	0.21913	0.205217	0.264348
-238	0	0	0	0.00173913043478261	0.00173913043478261	0.00173913043478261	0	0.00173913043478261	0	0.313043	0.193043	0.198261	0.295652
-237	0	0	0	0	0	0	0	0	0	0.250435	0.273043	0.196522	0.28
-236	0	0	0	0	0	0	0	0	0	0.293913	0.22087	0.186087	0.29913
-235	0	0	0	0	0	0	0	0	0	0.32	0.189565	0.184348	0.306087
-234	0	0	0	0.00173913043478261	0	0	0	0	0	0.281739	0.231304	0.186087	0.30087
-233	0	0	0	0.00347826086956522	0	0	0.00173913043478261	0	0	0.326957	0.210435	0.17913	0.283478
-232	0.00173913043478261	0	0	0.00173913043478261	0	0	0	0	0	0.344348	0.18087	0.17913	0.295652
-231	0	0	0	0	0	0	0	0	0	0.286957	0.208696	0.189565	0.314783
-230	0	0	0	0	0	0	0	0.00173913043478261	0	0.283478	0.205217	0.210435	0.30087
-229	0	0	0	0	0	0.00173913043478261	0	0	0	0.286957	0.201739	0.198261	0.313043
-228	0	0	0	0	0	0.00173913043478261	0	0.00173913043478261	0	0.276522	0.213913	0.193043	0.316522
-227	0	0	0	0	0	0.00173913043478261	0.00173913043478261	0.00173913043478261	0	0.278261	0.212174	0.213913	0.295652
-226	0	0	0.00173913043478261	0	0	0	0	0.00173913043478261	0	0.306087	0.205217	0.189565	0.29913
-225	0	0	0	0.00173913043478261	0	0	0.00347826086956522	0	0	0.269565	0.243478	0.210435	0.276522
-224	0	0	0	0	0	0	0	0.00173913043478261	0	0.278261	0.24	0.193043	0.288696
-223	0	0.00173913043478261	0	0	0	0	0.00173913043478261	0	0	0.325217	0.182609	0.201739	0.290435
-222	0	0	0	0	0	0	0.00173913043478261	0	0.00173913043478261	0.30087	0.191304	0.2	0.307826
-221	0	0	0	0.00173913043478261	0	0	0.00347826086956522	0	0	0.283478	0.194783	0.17913	0.342609
-220	0	0	0	0.00173913043478261	0	0.00173913043478261	0	0	0.00173913043478261	0.314783	0.203478	0.184348	0.297391
-219	0	0	0	0	0	0	0.00173913043478261	0	0	0.30087	0.187826	0.201739	0.309565
-218	0	0	0	0	0	0	0	0	0	0.333913	0.193043	0.196522	0.276522
-217	0.00173913043478261	0	0	0	0	0	0.00173913043478261	0	0	0.290435	0.208696	0.206957	0.293913
-216	0	0	0	0	0	0.00173913043478261	0	0	0.00173913043478261	0.266087	0.213913	0.173913	0.346087
-215	0	0	0	0	0	0.00173913043478261	0	0	0	0.286957	0.203478	0.189565	0.32
-214	0	0	0	0	0	0	0	0.00173913043478261	0	0.286957	0.208696	0.196522	0.307826
-213	0	0	0	0	0.00173913043478261	0	0	0	0	0.286957	0.203478	0.196522	0.313043
-212	0	0.00173913043478261	0	0	0	0	0	0	0.00173913043478261	0.257391	0.193043	0.213913	0.335652
-211	0	0	0	0.00173913043478261	0	0	0	0	0	0.25913	0.203478	0.227826	0.309565
-210	0	0	0	0	0.00173913043478261	0	0	0	0	0.238261	0.201739	0.227826	0.332174
-209	0.00173913043478261	0	0	0	0	0	0.00173913043478261	0	0	0.314783	0.201739	0.191304	0.292174
-208	0	0	0	0.00173913043478261	0.00173913043478261	0	0	0	0	0.306087	0.172174	0.212174	0.309565
-207	0	0	0	0	0	0	0	0	0	0.314783	0.203478	0.191304	0.290435
-206	0.00173913043478261	0	0	0	0.00347826086956522	0.00173913043478261	0	0	0	0.295652	0.193043	0.193043	0.318261
-205	0	0	0	0.00173913043478261	0	0	0	0	0	0.262609	0.222609	0.224348	0.290435
-204	0	0	0	0	0	0	0	0.00173913043478261	0	0.313043	0.186087	0.189565	0.311304
-203	0	0	0.00173913043478261	0.00173913043478261	0	0	0	0	0	0.257391	0.241739	0.193043	0.307826
-202	0	0	0	0	0	0	0	0	0	0.276522	0.193043	0.205217	0.325217
-201	0	0	0	0.00521739130434783	0	0	0.00173913043478261	0	0	0.290435	0.196522	0.212174	0.30087
-200	0	0	0	0	0	0	0	0	0	0.306087	0.194783	0.191304	0.307826
-199	0	0	0	0.00173913043478261	0	0	0.00173913043478261	0	0	0.290435	0.222609	0.222609	0.264348
-198	0	0	0	0	0	0	0	0.00173913043478261	0	0.273043	0.182609	0.217391	0.326957
-197	0	0	0	0	0	0	0	0	0	0.26087	0.226087	0.222609	0.290435
-196	0	0	0	0	0	0.00173913043478261	0.00173913043478261	0	0.00173913043478261	0.28	0.234783	0.168696	0.316522
-195	0	0	0	0.00173913043478261	0	0	0.00173913043478261	0	0	0.283478	0.212174	0.222609	0.281739
-194	0	0	0	0	0	0.00173913043478261	0	0	0	0.255652	0.201739	0.210435	0.332174
-193	0	0	0	0	0	0	0.00173913043478261	0	0	0.273043	0.217391	0.201739	0.307826
-192	0	0	0	0.00173913043478261	0	0	0	0	0	0.285217	0.198261	0.217391	0.29913
-191	0	0	0	0	0	0	0	0	0.00173913043478261	0.309565	0.191304	0.194783	0.304348
-190	0	0	0	0	0	0.00173913043478261	0	0	0.00173913043478261	0.278261	0.233043	0.168696	0.32
-189	0	0	0	0	0	0	0.00173913043478261	0	0	0.309565	0.187826	0.2	0.302609
-188	0	0	0	0	0	0	0.00173913043478261	0	0	0.293913	0.205217	0.198261	0.302609
-187	0	0	0	0	0	0.00173913043478261	0	0	0	0.30087	0.198261	0.2	0.30087
-186	0	0	0	0.00173913043478261	0	0	0	0	0	0.309565	0.206957	0.194783	0.288696
-185	0	0	0	0	0	0	0	0	0	0.250435	0.227826	0.229565	0.292174
-184	0	0	0	0	0	0	0	0.00173913043478261	0.00173913043478261	0.309565	0.206957	0.203478	0.28
-183	0	0	0	0	0	0	0	0	0.00173913043478261	0.292174	0.191304	0.217391	0.29913
-182	0	0	0	0	0	0	0	0	0	0.290435	0.226087	0.213913	0.269565
-181	0	0	0	0	0	0.00173913043478261	0.00173913043478261	0	0	0.295652	0.2	0.194783	0.309565
-180	0	0	0	0	0	0	0	0	0	0.278261	0.213913	0.205217	0.302609
-179	0	0	0	0	0	0	0.00173913043478261	0	0	0.269565	0.224348	0.194783	0.311304
-178	0	0	0	0	0	0	0	0	0	0.330435	0.191304	0.212174	0.266087
-177	0	0	0	0	0	0	0	0	0	0.266087	0.234783	0.189565	0.309565
-176	0	0	0	0	0.00173913043478261	0	0	0	0.00173913043478261	0.302609	0.229565	0.189565	0.278261
-175	0	0	0	0	0	0	0	0	0	0.314783	0.194783	0.198261	0.292174
-174	0	0	0	0	0.00173913043478261	0	0	0.00173913043478261	0	0.288696	0.213913	0.213913	0.283478
-173	0	0	0	0	0	0	0	0	0	0.257391	0.236522	0.213913	0.292174
-172	0.00173913043478261	0	0	0	0	0	0	0	0	0.283478	0.224348	0.193043	0.29913
-171	0	0	0	0.00347826086956522	0	0	0.00173913043478261	0	0	0.273043	0.222609	0.205217	0.29913
-170	0	0	0	0	0	0	0	0	0	0.295652	0.215652	0.186087	0.302609
-169	0	0	0	0.00521739130434783	0.00347826086956522	0	0.00173913043478261	0.00173913043478261	0	0.29913	0.2	0.213913	0.286957
-168	0	0	0	0	0	0	0.00173913043478261	0	0	0.285217	0.172174	0.213913	0.328696
-167	0.00173913043478261	0	0	0.00173913043478261	0	0	0	0	0	0.306087	0.201739	0.193043	0.29913
-166	0	0	0.00173913043478261	0	0	0.00173913043478261	0.00173913043478261	0	0.00173913043478261	0.250435	0.21913	0.234783	0.295652
-165	0	0	0	0	0	0	0	0	0	0.290435	0.208696	0.233043	0.267826
-164	0	0	0	0.00347826086956522	0	0.00347826086956522	0.00173913043478261	0	0	0.25913	0.229565	0.227826	0.283478
-163	0	0	0	0	0	0	0	0	0.00173913043478261	0.314783	0.194783	0.193043	0.297391
-162	0	0	0	0.00347826086956522	0.00173913043478261	0.00173913043478261	0	0	0	0.286957	0.21913	0.196522	0.297391
-161	0	0	0.00173913043478261	0.00173913043478261	0	0	0	0	0.00173913043478261	0.285217	0.201739	0.2	0.313043
-160	0	0	0	0.00173913043478261	0	0	0	0	0	0.28	0.234783	0.212174	0.273043
-159	0	0	0	0	0	0	0	0	0	0.267826	0.201739	0.222609	0.307826
-158	0	0	0	0	0	0	0	0	0	0.290435	0.208696	0.227826	0.273043
-157	0	0	0	0.00173913043478261	0	0.00347826086956522	0	0	0	0.293913	0.222609	0.198261	0.285217
-156	0	0	0	0	0	0.00173913043478261	0	0	0	0.281739	0.22087	0.203478	0.293913
-155	0	0	0	0	0	0.00173913043478261	0	0	0	0.262609	0.201739	0.24	0.295652
-154	0	0	0	0	0	0	0	0	0	0.288696	0.227826	0.196522	0.286957
-153	0	0	0	0	0.00173913043478261	0	0	0	0	0.295652	0.203478	0.224348	0.276522
-152	0	0	0	0.00173913043478261	0	0	0	0	0	0.293913	0.212174	0.203478	0.290435
-151	0	0	0	0	0	0	0	0	0	0.28	0.205217	0.215652	0.29913
-150	0	0	0	0	0.00173913043478261	0	0	0	0	0.318261	0.231304	0.182609	0.267826
-149	0	0	0	0.00173913043478261	0.00173913043478261	0	0	0	0	0.26087	0.245217	0.217391	0.276522
-148	0	0	0	0.00173913043478261	0	0	0	0	0	0.288696	0.227826	0.193043	0.290435
-147	0	0	0	0	0	0.00173913043478261	0	0	0	0.276522	0.193043	0.229565	0.30087
-146	0	0	0	0	0.00173913043478261	0	0	0	0	0.25913	0.227826	0.217391	0.295652
-145	0	0	0	0.00173913043478261	0	0	0	0	0	0.288696	0.212174	0.2	0.29913
-144	0	0	0	0.00173913043478261	0.00173913043478261	0.00173913043478261	0	0	0	0.269565	0.226087	0.203478	0.30087
-143	0	0	0	0	0.00173913043478261	0	0	0	0	0.255652	0.226087	0.238261	0.28
-142	0	0	0	0	0	0	0	0	0	0.286957	0.229565	0.222609	0.26087
-141	0	0	0	0.00173913043478261	0	0	0	0	0	0.288696	0.226087	0.193043	0.292174
-140	0	0	0	0.00173913043478261	0.00173913043478261	0	0	0.00173913043478261	0	0.293913	0.22087	0.206957	0.278261
-139	0	0	0	0.00173913043478261	0	0	0	0	0	0.267826	0.22087	0.215652	0.295652
-138	0	0	0	0.00173913043478261	0	0	0	0	0	0.274783	0.246957	0.184348	0.293913
-137	0	0	0	0	0	0	0.00173913043478261	0	0	0.257391	0.205217	0.245217	0.292174
-136	0	0	0	0	0.00173913043478261	0	0	0	0	0.285217	0.208696	0.246957	0.25913
-135	0	0	0	0.00173913043478261	0	0.00173913043478261	0.00173913043478261	0	0	0.276522	0.213913	0.208696	0.30087
-134	0	0	0	0	0	0	0	0	0	0.250435	0.229565	0.226087	0.293913
-133	0	0	0	0	0	0	0.00173913043478261	0	0	0.285217	0.245217	0.198261	0.271304
-132	0	0	0	0	0	0	0	0	0.00173913043478261	0.241739	0.217391	0.21913	0.321739
-131	0	0	0	0.00173913043478261	0	0	0	0	0	0.253913	0.227826	0.198261	0.32
-130	0	0	0	0	0	0	0	0	0	0.285217	0.213913	0.205217	0.295652
-129	0	0	0	0	0	0	0	0	0	0.253913	0.266087	0.194783	0.285217
-128	0	0	0	0	0.00173913043478261	0	0	0	0.00173913043478261	0.271304	0.22087	0.21913	0.288696
-127	0	0	0	0	0	0	0	0	0	0.262609	0.236522	0.215652	0.285217
-126	0	0	0	0	0	0	0	0.00173913043478261	0	0.292174	0.233043	0.205217	0.269565
-125	0	0	0	0	0	0	0	0	0	0.267826	0.252174	0.203478	0.276522
-124	0	0	0	0	0.00173913043478261	0	0	0	0	0.288696	0.226087	0.22087	0.264348
-123	0	0	0	0.00173913043478261	0	0	0.00173913043478261	0	0	0.276522	0.269565	0.227826	0.226087
-122	0	0	0	0	0	0	0	0	0	0.278261	0.227826	0.229565	0.264348
-121	0	0	0	0	0	0	0.00173913043478261	0	0	0.309565	0.241739	0.17913	0.269565
-120	0	0	0	0	0	0	0	0	0	0.250435	0.22087	0.234783	0.293913
-119	0	0	0	0.00173913043478261	0	0	0	0.00173913043478261	0	0.245217	0.243478	0.226087	0.285217
-118	0	0	0	0	0	0	0	0	0.00173913043478261	0.29913	0.205217	0.208696	0.286957
-117	0	0	0	0	0	0	0	0	0	0.26087	0.241739	0.215652	0.281739
-116	0	0	0	0.00173913043478261	0	0	0.00173913043478261	0	0	0.25913	0.208696	0.22087	0.311304
-115	0	0	0	0	0	0	0	0	0	0.262609	0.213913	0.241739	0.281739
-114	0	0	0	0	0	0	0.00173913043478261	0	0	0.253913	0.234783	0.2	0.311304
-113	0	0	0	0	0.00173913043478261	0	0	0	0	0.243478	0.22087	0.222609	0.313043
-112	0	0	0	0.00173913043478261	0	0	0	0	0	0.250435	0.217391	0.262609	0.269565
-111	0	0	0	0	0	0.00173913043478261	0	0	0.00173913043478261	0.271304	0.25913	0.212174	0.257391
-110	0	0	0	0	0	0	0	0	0	0.273043	0.24	0.246957	0.24
-109	0	0	0	0	0.00173913043478261	0	0	0	0	0.267826	0.233043	0.234783	0.264348
-108	0	0	0	0.00173913043478261	0	0	0	0	0	0.271304	0.227826	0.212174	0.288696
-107	0	0	0	0	0	0.00173913043478261	0	0	0	0.257391	0.238261	0.26087	0.243478
-106	0	0	0	0	0	0	0	0	0	0.245217	0.248696	0.24	0.266087
-105	0	0	0	0	0	0	0	0.00173913043478261	0	0.273043	0.229565	0.229565	0.267826
-104	0	0	0	0.00347826086956522	0	0	0	0	0	0.257391	0.234783	0.234783	0.273043
-103	0	0	0	0.00173913043478261	0	0	0	0.00173913043478261	0	0.266087	0.24	0.193043	0.30087
-102	0	0	0	0.00173913043478261	0	0	0.00173913043478261	0.00173913043478261	0	0.250435	0.246957	0.238261	0.264348
-101	0	0	0	0	0	0	0	0	0	0.295652	0.252174	0.208696	0.243478
-100	0	0	0	0	0.00173913043478261	0	0.00347826086956522	0	0	0.267826	0.212174	0.252174	0.267826
-99	0	0	0	0	0	0.00173913043478261	0.00173913043478261	0	0	0.252174	0.246957	0.210435	0.290435
-98	0	0	0	0	0	0.00173913043478261	0.00173913043478261	0	0	0.264348	0.264348	0.198261	0.273043
-97	0	0	0	0	0	0.00173913043478261	0.00173913043478261	0	0.00173913043478261	0.262609	0.236522	0.241739	0.25913
-96	0	0	0	0	0.00173913043478261	0	0	0	0	0.276522	0.243478	0.245217	0.234783
-95	0	0	0	0.00173913043478261	0	0	0	0	0.00173913043478261	0.295652	0.210435	0.246957	0.246957
-94	0	0	0	0	0	0	0	0	0.00173913043478261	0.231304	0.250435	0.246957	0.271304
-93	0	0	0	0	0	0	0	0	0	0.241739	0.231304	0.236522	0.290435
-92	0	0	0	0	0	0	0	0	0	0.276522	0.245217	0.226087	0.252174
-91	0	0	0	0.00347826086956522	0	0	0	0	0	0.262609	0.206957	0.241739	0.288696
-90	0	0	0	0	0	0	0	0	0	0.267826	0.222609	0.234783	0.274783
-89	0	0	0	0	0	0	0	0	0	0.267826	0.227826	0.229565	0.274783
-88	0	0	0	0	0	0	0	0	0	0.255652	0.241739	0.236522	0.266087
-87	0	0	0	0	0.00173913043478261	0	0	0	0	0.273043	0.210435	0.248696	0.267826
-86	0	0	0	0	0.00347826086956522	0.00173913043478261	0	0	0	0.273043	0.266087	0.22087	0.24
-85	0	0	0	0	0	0	0	0	0	0.273043	0.246957	0.206957	0.273043
-84	0	0	0	0	0	0	0	0	0	0.292174	0.243478	0.234783	0.229565
-83	0	0	0	0	0	0	0	0	0	0.25913	0.253913	0.212174	0.274783
-82	0	0	0	0.00173913043478261	0	0	0	0	0	0.25913	0.255652	0.233043	0.252174
-81	0	0	0	0.00347826086956522	0	0	0	0	0	0.273043	0.226087	0.238261	0.262609
-80	0	0	0	0	0	0	0	0	0	0.224348	0.271304	0.226087	0.278261
-79	0	0	0	0	0	0	0	0	0	0.257391	0.245217	0.224348	0.273043
-78	0	0	0	0	0	0	0	0	0	0.22087	0.269565	0.24	0.269565
-77	0	0	0	0	0	0	0	0	0	0.245217	0.269565	0.236522	0.248696
-76	0	0	0	0.00173913043478261	0.00173913043478261	0	0	0	0	0.25913	0.267826	0.2	0.273043
-75	0	0	0	0	0	0	0.00173913043478261	0	0	0.227826	0.24	0.262609	0.269565
-74	0	0	0	0.00173913043478261	0	0	0	0	0	0.229565	0.264348	0.236522	0.269565
-73	0	0	0	0	0	0	0	0	0	0.233043	0.245217	0.241739	0.28
-72	0	0	0	0	0	0	0	0	0	0.253913	0.248696	0.215652	0.281739
-71	0	0	0	0.00173913043478261	0	0.00173913043478261	0	0	0	0.243478	0.248696	0.233043	0.274783
-70	0	0	0	0	0	0	0	0	0.00173913043478261	0.25913	0.238261	0.238261	0.264348
-69	0	0	0	0	0	0.00173913043478261	0	0.00173913043478261	0	0.252174	0.229565	0.255652	0.262609
-68	0	0	0	0	0	0	0	0	0	0.28	0.236522	0.243478	0.24
-67	0	0	0	0	0	0	0.00173913043478261	0	0	0.245217	0.250435	0.226087	0.278261
-66	0	0	0	0.00173913043478261	0	0	0.00173913043478261	0	0	0.243478	0.224348	0.236522	0.295652
-65	0	0	0	0	0	0	0	0	0	0.264348	0.227826	0.24	0.267826
-64	0	0	0	0	0	0	0.00173913043478261	0	0	0.248696	0.245217	0.227826	0.278261
-63	0	0	0	0.00173913043478261	0	0	0	0	0	0.253913	0.252174	0.236522	0.257391
-62	0	0	0	0.00173913043478261	0	0	0	0	0.00173913043478261	0.281739	0.246957	0.253913	0.217391
-61	0	0	0	0	0	0.00173913043478261	0	0	0.00173913043478261	0.267826	0.231304	0.252174	0.248696
-60	0	0	0	0	0	0	0	0	0	0.229565	0.246957	0.252174	0.271304
-59	0	0	0	0	0	0	0	0	0	0.28	0.217391	0.246957	0.255652
-58	0	0	0	0	0	0.00173913043478261	0	0	0	0.267826	0.246957	0.250435	0.234783
-57	0	0	0	0	0	0.00173913043478261	0	0	0	0.22087	0.267826	0.267826	0.243478
-56	0	0	0	0	0	0	0	0	0	0.243478	0.233043	0.236522	0.286957
-55	0	0	0	0.00173913043478261	0	0	0	0	0	0.252174	0.212174	0.264348	0.271304
-54	0	0	0	0	0	0	0	0	0	0.271304	0.26087	0.226087	0.241739
-53	0	0	0	0	0.00347826086956522	0	0	0	0	0.226087	0.252174	0.283478	0.238261
-52	0	0	0	0	0	0	0	0	0	0.213913	0.276522	0.266087	0.243478
-51	0	0	0	0	0	0	0	0	0	0.236522	0.253913	0.241739	0.267826
-50	0	0	0	0	0	0.00173913043478261	0	0	0	0.205217	0.290435	0.245217	0.25913
-49	0	0	0	0	0	0	0	0	0	0.246957	0.231304	0.246957	0.274783
-48	0	0	0	0.00347826086956522	0	0	0	0	0	0.233043	0.255652	0.262609	0.248696
-47	0	0	0	0	0	0	0	0.00173913043478261	0	0.245217	0.255652	0.245217	0.253913
-46	0	0	0	0.00173913043478261	0	0	0	0	0	0.250435	0.233043	0.266087	0.250435
-45	0	0	0	0	0	0	0	0.00173913043478261	0	0.267826	0.212174	0.26087	0.25913
-44	0	0	0	0	0	0	0.00173913043478261	0	0	0.206957	0.269565	0.241739	0.281739
-43	0	0	0	0	0	0	0	0.00173913043478261	0	0.269565	0.250435	0.215652	0.264348
-42	0	0	0	0	0	0	0.00347826086956522	0	0	0.245217	0.227826	0.26087	0.266087
-41	0	0	0	0	0	0.00173913043478261	0	0	0	0.229565	0.283478	0.226087	0.26087
-40	0	0	0	0	0	0	0.00347826086956522	0	0	0.253913	0.264348	0.24	0.241739
-39	0	0	0	0	0	0	0	0	0.00173913043478261	0.252174	0.229565	0.234783	0.283478
-38	0	0	0	0	0	0	0.00173913043478261	0	0	0.276522	0.264348	0.186087	0.273043
-37	0	0	0	0	0	0	0	0	0.00173913043478261	0.226087	0.233043	0.274783	0.266087
-36	0	0	0	0	0	0	0	0	0	0.257391	0.255652	0.246957	0.24
-35	0	0	0	0	0	0	0	0	0.00173913043478261	0.286957	0.226087	0.227826	0.25913
-34	0	0	0	0	0	0	0	0	0	0.222609	0.245217	0.316522	0.215652
-33	0	0	0	0	0	0	0	0	0	0.22087	0.252174	0.274783	0.252174
-32	0	0	0	0	0.00173913043478261	0	0	0	0	0.212174	0.266087	0.24	0.281739
-31	0	0	0	0	0	0	0	0	0	0.250435	0.245217	0.229565	0.274783
-30	0	0	0	0	0	0	0	0	0	0.257391	0.245217	0.243478	0.253913
-29	0	0	0	0	0	0	0	0	0	0.281739	0.217391	0.21913	0.281739
-28	0	0	0	0.00173913043478261	0	0	0	0	0	0.295652	0.206957	0.243478	0.253913
-27	0	0	0	0.00173913043478261	0	0	0	0	0	0.257391	0.22087	0.227826	0.293913
-26	0	0	0	0	0	0	0	0	0	0.248696	0.26087	0.255652	0.234783
-25	0	0	0	0	0	0	0	0	0	0.238261	0.227826	0.250435	0.283478
-24	0	0	0	0	0	0	0	0.00173913043478261	0	0.267826	0.250435	0.191304	0.290435
-23	0	0	0	0	0	0.00173913043478261	0.00173913043478261	0	0	0.236522	0.231304	0.276522	0.255652
-22	0	0	0	0	0	0	0	0	0	0.193043	0.269565	0.248696	0.288696
-21	0	0	0	0	0	0	0.00173913043478261	0	0	0.250435	0.238261	0.241739	0.269565
-20	0	0	0	0	0.00173913043478261	0	0	0	0	0.198261	0.236522	0.252174	0.313043
-19	0	0	0	0.00173913043478261	0	0	0.00347826086956522	0	0	0.246957	0.231304	0.262609	0.25913
-18	0	0	0	0.00173913043478261	0	0	0	0	0.00173913043478261	0.253913	0.269565	0.201739	0.274783
-17	0	0	0	0.00173913043478261	0	0	0	0	0	0.238261	0.234783	0.25913	0.267826
-16	0.00173913043478261	0	0	0	0	0	0	0	0.00173913043478261	0.210435	0.241739	0.248696	0.29913
-15	0	0	0	0.00173913043478261	0	0	0	0	0	0.21913	0.264348	0.252174	0.264348
-14	0	0	0	0	0	0.00173913043478261	0	0	0.00173913043478261	0.26087	0.217391	0.226087	0.295652
-13	0	0	0	0	0.00173913043478261	0.00173913043478261	0	0	0	0.255652	0.236522	0.252174	0.255652
-12	0	0	0	0	0	0.00173913043478261	0	0	0	0.236522	0.233043	0.273043	0.257391
-11	0	0	0	0	0	0	0	0	0	0.236522	0.238261	0.234783	0.290435
-10	0	0	0.00173913043478261	0	0	0	0	0	0	0.264348	0.227826	0.236522	0.271304
-9	0	0	0	0	0	0	0	0	0	0.245217	0.222609	0.243478	0.288696
-8	0	0	0	0.00173913043478261	0	0	0	0	0	0.208696	0.234783	0.243478	0.313043
-7	0	0	0	0	0	0	0	0.00173913043478261	0	0.203478	0.26087	0.233043	0.302609
-6	0	0	0	0	0	0	0	0	0	0.24	0.222609	0.271304	0.266087
-5	0	0	0	0.00347826086956522	0	0	0	0	0	0.252174	0.213913	0.246957	0.286957
-4	0	0	0	0.00173913043478261	0	0	0.00347826086956522	0	0	0.24	0.231304	0.245217	0.283478
-3	0	0	0	0	0	0	0	0	0	0.21913	0.17913	0.257391	0.344348
-2	0	0	0	0	0	0	0.00173913043478261	0	0	0.163478	0.210435	0.166957	0.45913
-1	0	0	0	0.00173913043478261	0	0	0	0	0	0.149565	0.473043	0.118261	0.25913
0	0	0	0	0	0	0.00347826086956522	0	0	0	0.573913	0.130435	0.154783	0.14087
1	0	0	0	0.00173913043478261	0.00173913043478261	0.00173913043478261	0	0	0.00347826086956522	0.175652	0.147826	0.424348	0.252174
2	0	0	0	0	0	0	0	0	0	0.206957	0.118261	0.13913	0.535652
3	0	0	0	0	0	0	0	0	0	0.196522	0.241739	0.210435	0.351304
4	0	0	0	0	0	0.00173913043478261	0	0	0	0.170435	0.231304	0.248696	0.349565
5	0	0	0	0	0	0	0	0	0	0.147826	0.248696	0.311304	0.292174
6	0	0	0	0.00173913043478261	0.00173913043478261	0.00173913043478261	0	0	0	0.226087	0.215652	0.255652	0.302609
7	0	0	0	0	0	0	0	0	0	0.22087	0.212174	0.262609	0.304348
8	0	0	0	0	0	0	0	0	0	0.222609	0.161739	0.278261	0.337391
9	0	0	0	0	0	0	0	0	0	0.212174	0.21913	0.222609	0.346087
10	0	0	0	0	0	0	0	0	0	0.186087	0.246957	0.306087	0.26087
11	0	0	0	0.00173913043478261	0	0	0	0.00173913043478261	0	0.26087	0.137391	0.363478	0.238261
12	0	0	0	0	0	0	0	0	0	0.290435	0.163478	0.311304	0.234783
13	0	0	0	0	0	0	0	0	0	0.278261	0.267826	0.250435	0.203478
14	0	0	0	0	0.00173913043478261	0	0.00173913043478261	0	0	0.213913	0.250435	0.264348	0.271304
15	0	0	0	0	0	0	0	0.00173913043478261	0	0.189565	0.224348	0.304348	0.281739
16	0	0	0	0	0	0	0.00173913043478261	0	0	0.149565	0.234783	0.222609	0.393043
17	0	0	0	0	0	0	0	0	0	0.172174	0.286957	0.28	0.26087
18	0	0	0	0	0	0	0.00173913043478261	0	0	0.21913	0.18087	0.391304	0.208696
19	0	0	0	0.00173913043478261	0	0	0	0	0.00173913043478261	0.276522	0.205217	0.243478	0.274783
20	0	0	0	0	0	0	0.00173913043478261	0	0	0.236522	0.255652	0.269565	0.238261
21	0	0	0	0	0	0	0	0	0	0.170435	0.252174	0.328696	0.248696
22	0	0	0	0	0	0	0	0	0	0.208696	0.266087	0.30087	0.224348
23	0	0	0	0	0	0	0	0.00173913043478261	0.00173913043478261	0.213913	0.175652	0.387826	0.222609
24	0	0	0	0	0	0	0	0	0	0.252174	0.172174	0.29913	0.276522
25	0	0	0	0	0	0	0	0	0	0.257391	0.198261	0.309565	0.234783
26	0	0	0	0	0	0	0.00173913043478261	0	0	0.281739	0.309565	0.21913	0.189565
27	0	0	0	0	0	0	0	0	0	0.246957	0.158261	0.375652	0.21913
28	0	0	0	0	0	0	0.00173913043478261	0	0	0.172174	0.229565	0.38087	0.217391
29	0	0	0	0	0	0	0	0	0	0.328696	0.133913	0.201739	0.335652
30	0	0	0	0	0.00347826086956522	0	0	0	0	0.208696	0.278261	0.212174	0.30087
31	0	0	0	0	0	0	0	0	0.00173913043478261	0.161739	0.274783	0.311304	0.252174
32	0	0	0	0	0	0	0	0	0	0.177391	0.213913	0.264348	0.344348
33	0	0	0	0	0	0	0	0	0	0.226087	0.224348	0.267826	0.281739
34	0	0	0	0	0	0	0	0	0	0.24	0.236522	0.248696	0.274783
35	0	0	0	0.00347826086956522	0	0	0	0	0	0.231304	0.273043	0.233043	0.262609
36	0	0	0	0.00173913043478261	0	0	0.00173913043478261	0	0	0.233043	0.229565	0.245217	0.292174
37	0	0	0	0	0	0	0	0.00173913043478261	0	0.212174	0.266087	0.25913	0.262609
38	0	0	0	0	0	0	0	0	0	0.226087	0.24	0.248696	0.285217
39	0	0	0	0.00173913043478261	0	0	0.00173913043478261	0	0	0.208696	0.266087	0.24	0.285217
40	0	0	0	0.00173913043478261	0	0	0.00173913043478261	0	0	0.224348	0.236522	0.252174	0.286957
41	0	0	0	0	0	0.00173913043478261	0	0	0.00173913043478261	0.22087	0.238261	0.267826	0.273043
42	0	0	0	0	0	0	0.00173913043478261	0.00173913043478261	0	0.274783	0.191304	0.250435	0.283478
43	0	0	0	0.00347826086956522	0.00173913043478261	0	0	0.00173913043478261	0	0.250435	0.212174	0.21913	0.318261
44	0	0	0	0	0	0.00173913043478261	0	0	0.00173913043478261	0.276522	0.248696	0.21913	0.255652
45	0	0	0	0	0	0.00173913043478261	0	0	0.00173913043478261	0.262609	0.212174	0.241739	0.283478
46	0	0	0	0	0	0	0	0	0	0.246957	0.25913	0.231304	0.262609
47	0	0	0	0	0	0	0.00173913043478261	0	0	0.246957	0.213913	0.285217	0.253913
48	0	0	0	0.00173913043478261	0	0.00347826086956522	0.00173913043478261	0	0	0.245217	0.267826	0.212174	0.274783
49	0	0	0	0	0	0	0	0	0	0.243478	0.231304	0.233043	0.292174
50	0	0	0	0	0	0	0	0	0	0.292174	0.201739	0.253913	0.252174
51	0	0	0	0	0.00173913043478261	0	0	0	0	0.253913	0.24	0.21913	0.286957
52	0	0	0	0	0	0	0.00173913043478261	0	0	0.292174	0.213913	0.252174	0.241739
53	0	0	0	0	0	0	0	0	0	0.26087	0.227826	0.255652	0.255652
54	0	0	0	0	0	0	0	0	0	0.283478	0.213913	0.233043	0.269565
55	0	0	0	0	0	0	0	0	0	0.25913	0.210435	0.241739	0.288696
56	0	0	0	0.00173913043478261	0	0	0	0	0	0.28	0.222609	0.234783	0.262609
57	0	0	0	0	0	0	0	0	0.00173913043478261	0.26087	0.226087	0.243478	0.269565
58	0	0	0	0	0	0	0	0	0	0.269565	0.226087	0.215652	0.288696
59	0	0	0	0	0	0	0	0	0	0.243478	0.215652	0.233043	0.307826
60	0	0	0	0	0	0	0	0	0	0.264348	0.210435	0.252174	0.273043
61	0	0	0	0	0	0	0	0	0	0.306087	0.206957	0.233043	0.253913
62	0	0	0	0	0	0	0	0	0	0.28	0.222609	0.213913	0.283478
63	0	0	0	0	0	0	0	0	0	0.295652	0.205217	0.226087	0.273043
64	0	0	0	0	0	0	0	0.00173913043478261	0	0.281739	0.203478	0.229565	0.285217
65	0	0	0	0	0	0	0	0	0	0.293913	0.212174	0.198261	0.295652
66	0	0	0	0	0	0	0	0	0	0.28	0.203478	0.205217	0.311304
67	0	0	0	0	0	0	0	0.00173913043478261	0	0.252174	0.227826	0.227826	0.292174
68	0	0	0	0	0	0	0	0	0	0.26087	0.2	0.24	0.29913
69	0	0	0	0	0	0	0.00173913043478261	0	0	0.253913	0.238261	0.215652	0.292174
70	0	0	0	0	0	0	0	0	0	0.286957	0.227826	0.203478	0.281739
71	0	0	0	0	0	0	0	0	0	0.281739	0.203478	0.231304	0.283478
72	0	0	0	0	0	0	0.00173913043478261	0	0	0.28	0.231304	0.250435	0.238261
73	0	0	0	0	0	0	0	0	0	0.276522	0.229565	0.22087	0.273043
74	0	0	0	0	0.00173913043478261	0	0	0	0	0.313043	0.191304	0.215652	0.28
75	0	0	0	0	0	0	0	0	0	0.297391	0.191304	0.208696	0.302609
76	0	0	0	0	0	0	0	0	0	0.269565	0.233043	0.212174	0.285217
77	0	0	0	0	0	0	0.00173913043478261	0	0	0.250435	0.233043	0.252174	0.264348
78	0	0	0	0	0	0	0	0	0	0.309565	0.193043	0.231304	0.266087
79	0	0	0	0.00173913043478261	0	0	0	0	0	0.311304	0.226087	0.17913	0.283478
80	0	0	0	0	0	0	0	0	0	0.285217	0.208696	0.236522	0.269565
81	0	0	0	0	0	0	0	0	0	0.285217	0.217391	0.215652	0.281739
82	0	0	0	0	0	0	0	0	0.00173913043478261	0.290435	0.182609	0.22087	0.306087
83	0	0	0	0	0	0	0	0	0	0.278261	0.18087	0.227826	0.313043
84	0	0	0	0	0	0	0	0.00347826086956522	0	0.271304	0.246957	0.208696	0.273043
85	0.00173913043478261	0	0	0	0	0	0	0	0	0.26087	0.217391	0.208696	0.313043
86	0	0	0	0	0.00173913043478261	0	0	0	0	0.274783	0.238261	0.22087	0.266087
87	0.00173913043478261	0	0	0	0	0	0.00173913043478261	0	0	0.306087	0.196522	0.233043	0.264348
88	0	0	0	0.00173913043478261	0	0	0	0	0	0.295652	0.208696	0.234783	0.26087
89	0	0	0	0	0	0	0.00347826086956522	0	0	0.281739	0.222609	0.213913	0.281739
90	0	0	0	0	0	0	0	0	0	0.28	0.217391	0.245217	0.257391
91	0	0	0.00173913043478261	0.00173913043478261	0	0	0	0	0	0.269565	0.234783	0.208696	0.286957
92	0	0	0	0	0	0	0	0	0.00173913043478261	0.293913	0.205217	0.205217	0.295652
93	0	0	0.00173913043478261	0	0	0.00173913043478261	0.00173913043478261	0	0	0.271304	0.233043	0.234783	0.26087
94	0	0	0	0	0.00173913043478261	0	0	0.00173913043478261	0	0.276522	0.208696	0.262609	0.252174
95	0	0	0	0	0	0	0	0	0	0.269565	0.22087	0.229565	0.28
96	0	0	0	0	0	0	0	0	0	0.278261	0.212174	0.212174	0.297391
97	0	0	0	0	0	0	0.00173913043478261	0	0	0.25913	0.224348	0.222609	0.293913
98	0	0	0	0.00173913043478261	0.00173913043478261	0	0	0	0.00173913043478261	0.267826	0.203478	0.213913	0.314783
99	0	0	0	0.00347826086956522	0	0	0.00173913043478261	0	0	0.267826	0.233043	0.226087	0.273043
100	0	0	0	0	0	0	0	0	0	0.245217	0.210435	0.227826	0.316522
101	0	0	0	0	0	0	0	0	0	0.285217	0.191304	0.233043	0.290435
102	0	0	0	0.00347826086956522	0	0	0	0	0.00173913043478261	0.267826	0.17913	0.222609	0.330435
103	0	0	0	0.00173913043478261	0	0.00173913043478261	0	0	0	0.283478	0.215652	0.222609	0.278261
104	0	0	0	0	0	0.00173913043478261	0	0	0	0.267826	0.229565	0.215652	0.286957
105	0	0	0	0	0	0	0	0	0	0.306087	0.22087	0.226087	0.246957
106	0	0	0	0	0.00173913043478261	0	0	0	0	0.325217	0.210435	0.193043	0.271304
107	0	0	0	0	0	0.00347826086956522	0	0	0	0.28	0.206957	0.205217	0.307826
108	0	0	0	0	0.00173913043478261	0	0	0.00173913043478261	0	0.314783	0.198261	0.210435	0.276522
109	0	0	0	0	0	0	0	0	0	0.274783	0.212174	0.215652	0.297391
110	0	0	0	0.00173913043478261	0	0	0	0	0	0.321739	0.191304	0.206957	0.28
111	0	0	0	0.00173913043478261	0	0	0.00173913043478261	0	0	0.307826	0.22087	0.206957	0.264348
112	0	0	0	0	0	0	0	0	0	0.335652	0.208696	0.205217	0.250435
113	0	0	0	0.00173913043478261	0	0	0.00173913043478261	0	0	0.330435	0.198261	0.206957	0.264348
114	0	0	0	0.00173913043478261	0	0	0	0.00173913043478261	0	0.313043	0.21913	0.215652	0.252174
115	0	0	0	0	0	0.00173913043478261	0	0	0	0.285217	0.205217	0.227826	0.281739
116	0	0	0	0	0	0	0	0	0.00173913043478261	0.325217	0.208696	0.2	0.266087
117	0	0	0	0	0	0	0.00173913043478261	0	0	0.292174	0.22087	0.210435	0.276522
118	0	0	0	0	0	0	0	0	0	0.290435	0.215652	0.210435	0.283478
119	0	0	0	0	0	0.00173913043478261	0.00173913043478261	0	0	0.293913	0.196522	0.208696	0.30087
120	0	0	0	0	0	0	0	0	0	0.316522	0.198261	0.203478	0.281739
121	0	0	0	0	0	0	0	0	0	0.285217	0.224348	0.203478	0.286957
122	0	0	0	0	0.00173913043478261	0	0	0	0.00173913043478261	0.311304	0.201739	0.213913	0.273043
123	0	0	0	0.00173913043478261	0.00173913043478261	0	0	0	0	0.28	0.203478	0.222609	0.293913
124	0	0	0	0	0.00173913043478261	0	0	0	0	0.306087	0.206957	0.227826	0.25913
125	0	0	0	0	0	0	0	0	0	0.283478	0.203478	0.210435	0.302609
126	0	0	0	0	0	0	0	0	0	0.302609	0.22087	0.21913	0.257391
127	0	0	0	0.00173913043478261	0	0	0	0.00173913043478261	0	0.266087	0.227826	0.203478	0.302609
128	0	0	0	0.00347826086956522	0	0.00173913043478261	0	0	0	0.29913	0.189565	0.227826	0.283478
129	0	0	0	0.00173913043478261	0.00173913043478261	0	0	0	0	0.231304	0.215652	0.236522	0.316522
130	0	0	0	0	0.00173913043478261	0	0.00173913043478261	0	0	0.28	0.222609	0.231304	0.266087
131	0	0.00173913043478261	0	0	0	0	0	0	0	0.28	0.224348	0.213913	0.281739
132	0	0	0	0	0	0	0.00173913043478261	0	0	0.318261	0.212174	0.196522	0.273043
133	0	0	0	0	0	0.00173913043478261	0	0	0	0.297391	0.213913	0.210435	0.278261
134	0	0	0	0.00173913043478261	0.00173913043478261	0	0	0	0	0.307826	0.193043	0.21913	0.28
135	0	0	0	0.00173913043478261	0	0	0	0	0.00173913043478261	0.29913	0.201739	0.215652	0.283478
136	0	0	0	0	0	0	0	0	0	0.29913	0.212174	0.215652	0.273043
137	0.00173913043478261	0	0	0	0	0	0	0	0	0.306087	0.217391	0.212174	0.264348
138	0	0	0	0.00173913043478261	0	0	0	0	0	0.271304	0.243478	0.217391	0.267826
139	0	0	0	0.00173913043478261	0	0	0	0	0	0.302609	0.227826	0.198261	0.271304
140	0	0	0	0	0	0	0	0	0	0.281739	0.184348	0.24	0.293913
141	0	0	0	0	0	0	0	0	0	0.28	0.222609	0.222609	0.274783
142	0	0	0	0	0	0	0	0.00173913043478261	0	0.297391	0.21913	0.205217	0.278261
143	0	0	0	0	0	0.00173913043478261	0	0	0	0.266087	0.201739	0.210435	0.321739
144	0	0	0	0	0	0	0	0.00173913043478261	0	0.257391	0.22087	0.236522	0.285217
145	0	0	0	0	0	0	0.00173913043478261	0	0	0.28	0.224348	0.233043	0.262609
146	0	0	0	0.00173913043478261	0	0	0	0	0	0.297391	0.210435	0.215652	0.276522
147	0.00173913043478261	0	0	0	0	0	0.00347826086956522	0	0	0.316522	0.21913	0.206957	0.257391
148	0	0	0	0.00173913043478261	0.00173913043478261	0	0	0	0	0.288696	0.173913	0.229565	0.307826
149	0	0	0	0	0.00173913043478261	0	0.00173913043478261	0	0	0.323478	0.206957	0.201739	0.267826
150	0	0	0	0	0	0	0	0	0.00173913043478261	0.318261	0.208696	0.206957	0.266087
151	0	0	0	0.00173913043478261	0.00173913043478261	0.00173913043478261	0	0	0	0.297391	0.198261	0.215652	0.288696
152	0	0	0	0	0	0	0	0	0.00173913043478261	0.295652	0.222609	0.187826	0.293913
153	0	0	0.00173913043478261	0.00173913043478261	0.00173913043478261	0.00173913043478261	0	0	0	0.306087	0.206957	0.210435	0.276522
154	0	0	0	0.00173913043478261	0	0	0	0	0	0.302609	0.222609	0.193043	0.281739
155	0	0	0	0.00173913043478261	0	0	0	0	0	0.290435	0.193043	0.222609	0.293913
156	0	0	0	0.00173913043478261	0	0.00173913043478261	0	0	0	0.29913	0.212174	0.212174	0.276522
157	0	0	0	0	0.00173913043478261	0	0	0	0	0.30087	0.201739	0.203478	0.293913
158	0	0	0	0.00173913043478261	0.00173913043478261	0	0	0	0	0.290435	0.205217	0.210435	0.293913
159	0	0	0	0	0	0	0	0	0	0.29913	0.205217	0.210435	0.285217
160	0	0	0	0	0	0.00173913043478261	0	0	0	0.293913	0.226087	0.206957	0.273043
161	0	0	0	0	0	0	0	0.00173913043478261	0	0.285217	0.231304	0.201739	0.281739
162	0	0	0	0.00173913043478261	0	0	0	0	0	0.290435	0.222609	0.208696	0.278261
163	0	0	0	0.00173913043478261	0	0	0	0	0	0.318261	0.208696	0.222609	0.250435
164	0	0	0	0	0	0	0.00173913043478261	0	0	0.262609	0.222609	0.212174	0.302609
165	0	0	0	0	0	0	0	0	0	0.330435	0.203478	0.194783	0.271304
166	0	0	0	0	0	0	0.00173913043478261	0	0	0.302609	0.196522	0.205217	0.295652
167	0	0	0	0	0	0	0	0	0	0.307826	0.205217	0.203478	0.283478
168	0	0	0	0	0	0	0	0	0	0.273043	0.186087	0.22087	0.32
169	0	0	0	0	0	0	0	0	0.00173913043478261	0.283478	0.24	0.231304	0.245217
170	0	0	0	0	0	0	0	0	0	0.285217	0.213913	0.215652	0.285217
171	0	0	0	0	0	0	0	0	0	0.306087	0.213913	0.203478	0.276522
172	0	0	0	0	0	0	0	0	0	0.283478	0.21913	0.233043	0.264348
173	0	0	0	0	0	0	0	0	0	0.283478	0.2	0.215652	0.30087
174	0	0	0	0	0	0	0.00173913043478261	0	0	0.283478	0.227826	0.189565	0.29913
175	0	0	0	0	0.00173913043478261	0	0	0	0	0.32	0.212174	0.226087	0.241739
176	0	0	0	0	0.00173913043478261	0	0	0	0	0.283478	0.227826	0.22087	0.267826
177	0	0	0	0	0.00173913043478261	0	0	0	0	0.293913	0.215652	0.236522	0.253913
178	0	0	0	0	0.00347826086956522	0	0	0	0	0.285217	0.212174	0.196522	0.306087
179	0	0	0	0	0	0	0	0	0.00173913043478261	0.311304	0.21913	0.21913	0.250435
180	0	0	0	0.00173913043478261	0	0	0	0	0	0.302609	0.217391	0.203478	0.276522
181	0	0	0	0.00521739130434783	0	0	0	0	0	0.304348	0.222609	0.215652	0.257391
182	0	0	0	0.00347826086956522	0.00173913043478261	0	0	0	0	0.295652	0.201739	0.229565	0.273043
183	0	0	0	0.00521739130434783	0	0	0	0	0	0.288696	0.217391	0.224348	0.269565
184	0	0	0	0	0	0	0	0.00173913043478261	0	0.288696	0.201739	0.243478	0.266087
185	0	0	0	0	0	0	0	0	0	0.293913	0.22087	0.222609	0.262609
186	0	0	0	0.00173913043478261	0	0.00347826086956522	0	0	0	0.30087	0.210435	0.222609	0.266087
187	0	0	0	0.00173913043478261	0.00173913043478261	0.00173913043478261	0.00173913043478261	0	0	0.290435	0.217391	0.189565	0.302609
188	0	0	0	0	0	0.00173913043478261	0	0	0	0.311304	0.182609	0.217391	0.288696
189	0	0	0	0	0	0	0.00173913043478261	0.00173913043478261	0	0.264348	0.224348	0.215652	0.295652
190	0	0	0	0	0	0	0	0	0	0.276522	0.236522	0.208696	0.278261
191	0	0	0	0	0.00173913043478261	0.00173913043478261	0	0	0	0.29913	0.201739	0.206957	0.292174
192	0	0	0	0.00173913043478261	0.00173913043478261	0	0.00173913043478261	0	0.00173913043478261	0.295652	0.184348	0.234783	0.285217
193	0	0	0	0.00173913043478261	0	0	0	0	0	0.285217	0.193043	0.217391	0.304348
194	0	0	0	0	0	0	0.00173913043478261	0	0	0.333913	0.186087	0.205217	0.274783
195	0	0	0	0	0.00173913043478261	0	0	0	0	0.292174	0.206957	0.210435	0.290435
196	0	0	0	0.00173913043478261	0	0	0	0	0	0.316522	0.189565	0.203478	0.290435
197	0	0	0	0.00173913043478261	0	0	0	0	0.00173913043478261	0.283478	0.189565	0.227826	0.29913
198	0	0	0	0	0.00173913043478261	0.00173913043478261	0	0	0	0.285217	0.213913	0.222609	0.278261
199	0	0	0	0	0	0	0	0	0	0.309565	0.205217	0.208696	0.276522
200	0	0	0	0.00173913043478261	0	0	0	0	0	0.302609	0.206957	0.205217	0.285217
201	0	0	0	0	0	0	0	0	0	0.290435	0.191304	0.212174	0.306087
202	0	0	0	0	0	0	0	0.00173913043478261	0	0.306087	0.215652	0.241739	0.236522
203	0	0	0	0.00173913043478261	0	0	0	0	0	0.304348	0.189565	0.24	0.266087
204	0.00173913043478261	0.00173913043478261	0	0	0.00173913043478261	0	0	0	0	0.25913	0.226087	0.210435	0.304348
205	0	0.00347826086956522	0	0	0	0	0.00173913043478261	0.00173913043478261	0	0.313043	0.186087	0.203478	0.297391
206	0	0	0	0	0	0	0	0	0	0.304348	0.210435	0.229565	0.255652
207	0	0	0	0.00347826086956522	0	0	0.00173913043478261	0.00173913043478261	0	0.262609	0.22087	0.22087	0.295652
208	0	0	0	0.00173913043478261	0	0	0	0	0	0.288696	0.184348	0.224348	0.302609
209	0	0	0	0.00347826086956522	0	0	0	0	0	0.271304	0.208696	0.2	0.32
210	0.00173913043478261	0	0.00173913043478261	0	0	0	0.00347826086956522	0	0.00173913043478261	0.290435	0.203478	0.243478	0.262609
211	0.00347826086956522	0	0	0.00173913043478261	0.00173913043478261	0	0	0	0	0.290435	0.203478	0.226087	0.28
212	0	0	0	0	0	0.00347826086956522	0.00173913043478261	0.00173913043478261	0	0.321739	0.206957	0.215652	0.255652
213	0	0	0	0	0	0.00173913043478261	0	0	0	0.269565	0.203478	0.193043	0.333913
214	0	0	0	0	0	0.00173913043478261	0	0	0	0.316522	0.196522	0.229565	0.257391
215	0	0	0	0	0	0	0	0	0.00173913043478261	0.302609	0.210435	0.196522	0.290435
216	0	0	0	0.00173913043478261	0	0.00173913043478261	0	0	0	0.293913	0.210435	0.231304	0.264348
217	0	0	0	0	0	0	0.00173913043478261	0	0	0.318261	0.193043	0.198261	0.290435
218	0	0	0	0	0	0	0	0.00173913043478261	0	0.297391	0.196522	0.213913	0.292174
219	0	0	0	0	0	0	0	0	0	0.30087	0.206957	0.21913	0.273043
220	0	0	0	0.00173913043478261	0	0	0	0	0	0.266087	0.210435	0.248696	0.274783
221	0	0	0	0	0	0	0.00173913043478261	0	0	0.293913	0.193043	0.24	0.273043
222	0	0	0	0	0.00347826086956522	0	0	0	0	0.285217	0.208696	0.208696	0.297391
223	0	0	0	0	0	0	0.00173913043478261	0	0	0.306087	0.201739	0.205217	0.286957
224	0	0	0	0	0	0	0	0	0	0.314783	0.182609	0.22087	0.281739
225	0	0	0	0	0	0.00173913043478261	0	0	0	0.281739	0.212174	0.213913	0.292174
226	0	0	0	0	0	0	0	0	0.00173913043478261	0.25913	0.231304	0.253913	0.255652
227	0	0	0	0.00347826086956522	0	0	0	0	0	0.293913	0.201739	0.234783	0.269565
228	0	0	0	0	0	0	0	0	0	0.281739	0.236522	0.184348	0.297391
229	0	0	0	0	0	0	0	0	0	0.281739	0.24	0.227826	0.250435
230	0	0	0	0	0	0	0	0.00173913043478261	0	0.323478	0.215652	0.194783	0.266087
231	0	0	0	0	0	0	0	0	0	0.314783	0.215652	0.201739	0.267826
232	0	0	0	0.00173913043478261	0	0	0	0	0	0.307826	0.243478	0.205217	0.243478
233	0	0	0	0	0	0	0.00173913043478261	0	0	0.32	0.212174	0.201739	0.266087
234	0	0	0	0	0.00173913043478261	0	0	0	0	0.306087	0.241739	0.182609	0.269565
235	0	0	0	0	0	0	0.00173913043478261	0	0	0.293913	0.187826	0.233043	0.285217
236	0	0	0	0	0.00173913043478261	0	0	0	0	0.290435	0.17913	0.231304	0.29913
237	0	0	0	0	0	0.00173913043478261	0	0	0	0.297391	0.201739	0.231304	0.269565
238	0	0	0	0	0	0	0	0	0.00173913043478261	0.285217	0.21913	0.217391	0.278261
239	0	0	0	0.00173913043478261	0.00173913043478261	0	0	0	0	0.330435	0.226087	0.201739	0.241739
240	0	0	0	0.00173913043478261	0	0	0	0	0	0.285217	0.201739	0.205217	0.307826
241	0	0	0	0.00347826086956522	0	0	0	0	0	0.252174	0.231304	0.241739	0.274783
242	0	0	0	0	0	0	0	0	0	0.273043	0.22087	0.24	0.266087
243	0	0	0	0	0	0	0	0.00173913043478261	0	0.267826	0.233043	0.233043	0.266087
244	0	0	0	0.00173913043478261	0	0	0	0.00173913043478261	0	0.288696	0.215652	0.21913	0.276522
245	0	0	0	0	0	0.00173913043478261	0	0	0	0.313043	0.206957	0.210435	0.269565
246	0	0	0	0	0	0.00173913043478261	0.00173913043478261	0.00173913043478261	0	0.29913	0.213913	0.198261	0.288696
247	0	0	0	0.00173913043478261	0.00173913043478261	0	0.00173913043478261	0	0	0.283478	0.205217	0.222609	0.288696
248	0	0	0	0	0	0	0.00173913043478261	0	0	0.28	0.213913	0.22087	0.285217
249	0	0	0	0	0	0	0.00347826086956522	0	0	0.325217	0.201739	0.203478	0.269565
250	0	0	0	0	0	0	0	0	0	0.30087	0.231304	0.217391	0.250435
251	0	0	0	0	0	0	0.00173913043478261	0.00173913043478261	0.00173913043478261	0.281739	0.226087	0.217391	0.274783
252	0	0	0	0.00173913043478261	0	0.00173913043478261	0	0	0.00173913043478261	0.311304	0.194783	0.215652	0.278261
253	0	0	0	0	0	0	0	0	0	0.29913	0.194783	0.191304	0.314783
254	0	0	0	0	0	0	0.00173913043478261	0	0.00173913043478261	0.302609	0.213913	0.229565	0.253913
255	0	0	0	0	0	0	0	0	0	0.281739	0.210435	0.227826	0.28
256	0	0	0	0	0	0	0.00173913043478261	0	0	0.273043	0.203478	0.229565	0.293913
257	0	0	0	0	0	0	0	0	0	0.28	0.222609	0.205217	0.292174
258	0	0	0	0	0	0	0	0	0	0.306087	0.210435	0.208696	0.274783
259	0	0	0	0	0	0	0	0	0.00173913043478261	0.286957	0.233043	0.217391	0.262609
260	0	0	0	0.00173913043478261	0	0	0	0	0	0.326957	0.186087	0.205217	0.281739
261	0	0	0	0	0	0	0	0	0	0.314783	0.236522	0.198261	0.250435
262	0	0	0	0	0	0	0	0	0	0.297391	0.168696	0.243478	0.290435
263	0	0	0	0	0	0	0	0	0	0.29913	0.217391	0.224348	0.25913
264	0	0	0	0	0	0	0	0	0	0.28	0.201739	0.213913	0.304348
265	0	0	0	0	0.00173913043478261	0.00173913043478261	0	0	0	0.276522	0.2	0.234783	0.288696
266	0	0	0	0.00173913043478261	0	0	0	0	0	0.304348	0.208696	0.187826	0.29913
267	0	0	0	0	0	0	0	0	0	0.281739	0.217391	0.213913	0.286957
268	0	0	0	0.00173913043478261	0	0	0	0	0	0.264348	0.22087	0.213913	0.30087
269	0	0	0	0	0	0	0	0	0	0.297391	0.227826	0.193043	0.281739
270	0	0	0	0.00173913043478261	0	0	0	0	0	0.307826	0.186087	0.233043	0.273043
271	0	0	0	0	0	0.00173913043478261	0	0.00173913043478261	0	0.285217	0.186087	0.229565	0.29913
272	0	0	0	0	0	0	0	0	0	0.276522	0.253913	0.215652	0.253913
273	0	0	0	0	0	0.00173913043478261	0	0	0	0.286957	0.212174	0.22087	0.28
274	0	0	0	0	0	0	0	0	0	0.292174	0.187826	0.227826	0.292174
275	0	0	0	0	0	0	0	0	0	0.306087	0.177391	0.201739	0.314783
276	0	0	0	0	0	0	0.00173913043478261	0.00173913043478261	0	0.295652	0.208696	0.203478	0.292174
277	0	0	0	0	0	0	0	0	0	0.28	0.210435	0.213913	0.295652
278	0	0	0	0	0	0	0	0	0	0.313043	0.196522	0.215652	0.274783
279	0	0	0	0	0	0	0.00173913043478261	0	0	0.321739	0.203478	0.213913	0.26087
280	0	0	0	0	0	0	0	0	0	0.271304	0.243478	0.21913	0.266087
281	0	0	0	0	0	0	0.00173913043478261	0	0	0.278261	0.22087	0.208696	0.292174
282	0	0	0	0	0	0	0	0	0	0.30087	0.212174	0.213913	0.273043
283	0	0	0	0	0	0	0	0	0	0.344348	0.212174	0.194783	0.248696
284	0	0	0	0	0	0	0	0	0.00173913043478261	0.309565	0.193043	0.206957	0.290435
285	0	0	0	0	0	0	0	0	0	0.292174	0.2	0.206957	0.30087
286	0	0	0	0.00173913043478261	0.00173913043478261	0	0	0	0	0.28	0.241739	0.213913	0.264348
287	0	0	0	0	0	0	0	0	0	0.293913	0.224348	0.210435	0.271304
288	0	0	0	0	0	0	0	0	0	0.28	0.226087	0.193043	0.30087
289	0	0	0	0	0	0	0	0	0	0.281739	0.215652	0.210435	0.292174
290	0	0	0	0	0	0	0	0	0	0.292174	0.206957	0.212174	0.288696
291	0	0	0	0.00347826086956522	0.00173913043478261	0.00173913043478261	0	0	0	0.325217	0.203478	0.203478	0.267826
292	0	0	0	0.00173913043478261	0	0	0	0	0	0.330435	0.201739	0.222609	0.245217
293	0	0	0	0.00173913043478261	0	0	0	0	0	0.32	0.187826	0.198261	0.293913
294	0	0	0	0	0	0	0	0	0	0.288696	0.21913	0.215652	0.276522
295	0	0	0	0	0	0	0	0	0	0.281739	0.222609	0.227826	0.267826
296	0	0	0	0.00173913043478261	0	0.00173913043478261	0	0	0	0.321739	0.210435	0.203478	0.264348
297	0	0	0	0	0	0.00173913043478261	0	0	0	0.271304	0.213913	0.198261	0.316522
298	0	0	0	0	0	0.00173913043478261	0	0	0	0.286957	0.234783	0.210435	0.267826
299	0	0	0	0	0	0	0	0	0	0.276522	0.208696	0.213913	0.30087
300	0	0	0	0	0	0	0	0	0	0.32	0.210435	0.21913	0.250435
