## Supplementary material for "A single DPE core promoter motif contributes to *in vivo* transcriptional regulation and affects cardiac function": SupFile2: knownResults.txt

Motif Name	Consensus	P-value	Log P-value	q-value (Benjamini)	# of Target Sequences with Motif(of 575)	% of Target Sequences with Motif	# of Background Sequences with Motif(of 26054)	% of Background Sequences with Motif
Trl(Zf)/S2-GAGAfactor-ChIP-Seq(GSE40646)/Homer	RGAGAGAG	1e-11	-2.595e+01	0.0000	194.0	33.74%	5570.4	21.38%
DREF/Drosophila-Promoters/Homer	AVYTATCGATAD	1e-8	-2.046e+01	0.0000	35.0	6.09%	477.7	1.83%
Initiator/Drosophila-Promoters/Homer	NTCAGTYG	1e-8	-1.982e+01	0.0000	196.0	34.09%	6056.3	23.24%
M1BP(Zf)/S2R+-M1BP-ChIP-Seq(GSE49842)/Homer	CAGTGTGACCGT	1e-8	-1.848e+01	0.0000	41.0	7.13%	672.6	2.58%
Unknown1(NR/Ini-like)/Drosophila-Promoters/Homer	MYGGTCACACTG	1e-6	-1.545e+01	0.0000	37.0	6.43%	641.1	2.46%
Unknown2/Drosophila-Promoters/Homer	CATCMCTA	1e-5	-1.162e+01	0.0000	63.0	10.96%	1605.2	6.16%
Unknown4/Drosophila-Promoters/Homer	AAAAATACCRMA	1e-3	-7.693e+00	0.0011	21.0	3.65%	413.4	1.59%
Zelda(Zf)/Embryo-zld-ChIP-Seq(GSE65441)/Homer	KBCTACCTGW	1e-2	-5.872e+00	0.0060	27.0	4.70%	678.6	2.60%
Unknown6/Drosophila-Promoters/Homer	AATTTTAAAA	1e-2	-4.731e+00	0.0166	74.0	12.87%	2539.4	9.75%
Unknown3/Drosophila-Promoters/Homer	ACVAKCTGGCAGCGC	1e-1	-3.064e+00	0.0794	13.0	2.26%	346.3	1.33%
Unknown5/Drosophila-Promoters/Homer	GCTGATAASV	1e0	-1.726e+00	0.2751	57.0	9.91%	2278.7	8.75%
Dorsal(RHD)/Embryo-dl-ChIP-Seq(GSE65441)/Homer	GGGAAAAMCCCG	1e0	-1.117e+00	0.4638	14.0	2.43%	548.1	2.10%
E-box/Drosophila-Promoters/Homer	AACAGCTGTTHN	1e0	-1.079e+00	0.4638	21.0	3.65%	855.7	3.28%
TATA-box/Drosophila-Promoters/Homer	CTATAAAAGCSV	1e0	-8.128e-01	0.5386	8.0	1.39%	331.0	1.27%
caudal(Homeobox)/Drosophila-Embryos-ChIP-Chip(modEncode)/Homer	GGYCATAAAW	1e0	-1.340e-01	0.9912	60.0	10.43%	3098.6	11.89%
bcd(Homeobox)/Embryo-Bcd-ChIP-Seq(GSE86966)/Homer	VNNGGATTADNN	1e0	-2.412e-02	1.0000	43.0	7.48%	2546.7	9.77%
dHNF4(NR)/Fly-HNF4-ChIP-Seq(GSE73675)/Homer	GGTCCAAAGTCCAMT	1e0	0.000e+00	1.0000	0.0	0.00%	116.3	0.45%
