## Supplementary material for "A single DPE core promoter motif contributes to *in vivo* transcriptional regulation and affects cardiac function": SupFile2: 1365.cluster.txt

Merged-chr2L-21908898-1	chr2L	21908823	21908973	-
Merged-chr3R-20865599-1	chr3R	20865524	20865674	+
Merged-chrX-3491139-1	chrX	3491064	3491214	+
Merged-chr2R-3109972-1	chr2R	3109897	3110047	-
Merged-chr2R-3155424-1	chr2R	3155349	3155499	+
Merged-chr3R-14555676-1	chr3R	14555601	14555751	+
Merged-chr2R-5503430-1	chr2R	5503355	5503505	+
Merged-chr3R-18873417-1	chr3R	18873342	18873492	-
Merged-chr3L-16061397-1	chr3L	16061322	16061472	-
Merged-chr2L-12875192-1	chr2L	12875117	12875267	+
Merged-chr2L-15346947-1	chr2L	15346872	15347022	+
Merged-chr3R-25575998-1	chr3R	25575923	25576073	+
Merged-chr3R-8987133-1	chr3R	8987058	8987208	+
Merged-chr2L-6738613-1	chr2L	6738538	6738688	-
Merged-chr3L-10973874-1	chr3L	10973799	10973949	+
Merged-chr3L-7139975-1	chr3L	7139900	7140050	-
Merged-chr3R-2165096-1	chr3R	2165021	2165171	+
Merged-chrX-4860560-1	chrX	4860485	4860635	+
Merged-chr3L-24512207-1	chr3L	24512132	24512282	-
Merged-chr3L-17813390-1	chr3L	17813315	17813465	+
Merged-chrX-11690441-1	chrX	11690366	11690516	-
Merged-chr3R-12005157-1	chr3R	12005082	12005232	-
Merged-chr2R-10722490-1	chr2R	10722415	10722565	+
Merged-chr3R-23549727-1	chr3R	23549652	23549802	-
Merged-chr2L-12830201-1	chr2L	12830126	12830276	-
Merged-chr2L-16293516-1	chr2L	16293441	16293591	-
Merged-chr2R-6551442-1	chr2R	6551367	6551517	+
Merged-chr3L-2785191-1	chr3L	2785116	2785266	-
Merged-chr3R-19140802-1	chr3R	19140727	19140877	+
Merged-chrX-4516432-1	chrX	4516357	4516507	-
Merged-chr2R-21045063-1	chr2R	21044988	21045138	+
Merged-chrX-13904047-1	chrX	13903972	13904122	+
Merged-chr3R-21261822-1	chr3R	21261747	21261897	-
Merged-chr3L-9301471-1	chr3L	9301396	9301546	-
Merged-chrX-2980857-1	chrX	2980782	2980932	+
Merged-chr2R-11868759-1	chr2R	11868684	11868834	-
Merged-chr3L-8745152-1	chr3L	8745077	8745227	+
Merged-chrX-21229492-1	chrX	21229417	21229567	-
Merged-chrX-13421343-1	chrX	13421268	13421418	+
Merged-chrX-22515091-1	chrX	22515016	22515166	-
Merged-chr2R-5178311-1	chr2R	5178236	5178386	+
Merged-chr2L-8913965-1	chr2L	8913890	8914040	-
Merged-chr3R-4248642-1	chr3R	4248567	4248717	+
Merged-chr3L-6336571-1	chr3L	6336496	6336646	-
Merged-chr2R-12417429-1	chr2R	12417354	12417504	+
Merged-chr2R-22067411-1	chr2R	22067336	22067486	-
Merged-chr2R-19240270-1	chr2R	19240195	19240345	+
Merged-chr3L-9120923-1	chr3L	9120848	9120998	+
Merged-chr3R-18788814-1	chr3R	18788739	18788889	-
Merged-chrX-11998705-1	chrX	11998630	11998780	+
Merged-chr2R-5798115-1	chr2R	5798040	5798190	+
Merged-chr3R-6521456-1	chr3R	6521381	6521531	-
Merged-chr3L-14896361-1	chr3L	14896286	14896436	-
Merged-chr3R-18989125-1	chr3R	18989050	18989200	+
Merged-chr3L-285596-1	chr3L	285521	285671	-
Merged-chr2L-14730132-1	chr2L	14730057	14730207	+
Merged-chr2L-5316004-1	chr2L	5315929	5316079	-
Merged-chr3R-22679846-1	chr3R	22679771	22679921	+
Merged-chr3R-14132656-1	chr3R	14132581	14132731	-
Merged-chr3L-6838917-1	chr3L	6838842	6838992	+
Merged-chr2R-5389974-1	chr2R	5389899	5390049	+
Merged-chr2L-12227729-1	chr2L	12227654	12227804	+
Merged-chr3R-30980116-1	chr3R	30980041	30980191	+
Merged-chr2L-23055089-1	chr2L	23055014	23055164	+
Merged-chr3R-6041954-1	chr3R	6041879	6042029	+
Merged-chr3R-21093402-1	chr3R	21093327	21093477	+
Merged-chr2L-5899415-1	chr2L	5899340	5899490	-
Merged-chr2R-20716200-1	chr2R	20716125	20716275	-
Merged-chr3R-30250605-1	chr3R	30250530	30250680	-
Merged-chr3R-24117664-1	chr3R	24117589	24117739	+
Merged-chrX-15047231-1	chrX	15047156	15047306	-
Merged-chr3L-12071175-1	chr3L	12071100	12071250	+
Merged-chr2L-13009198-1	chr2L	13009123	13009273	-
Merged-chr3L-8146681-1	chr3L	8146606	8146756	-
Merged-chr2R-18429022-1	chr2R	18428947	18429097	+
Merged-chr3R-4853853-1	chr3R	4853778	4853928	-
Merged-chr2L-11399659-1	chr2L	11399584	11399734	-
Merged-chr3L-9553402-1	chr3L	9553327	9553477	+
Merged-chr3L-16593899-1	chr3L	16593824	16593974	+
Merged-chr3L-19502138-1	chr3L	19502063	19502213	-
Merged-chr2L-11685759-1	chr2L	11685684	11685834	-
Merged-chr2R-1427621-1	chr2R	1427546	1427696	+
Merged-chr2L-15405535-1	chr2L	15405460	15405610	-
Merged-chr3L-24861752-1	chr3L	24861677	24861827	+
Merged-chr2R-8831013-1	chr2R	8830938	8831088	+
Merged-chr2R-16277868-1	chr2R	16277793	16277943	+
Merged-chrX-22541460-1	chrX	22541385	22541535	+
Merged-chr2R-9082027-1	chr2R	9081952	9082102	+
Merged-chr3R-2723904-1	chr3R	2723829	2723979	+
Merged-chr2R-22755496-1	chr2R	22755421	22755571	+
Merged-chr3R-2448634-1	chr3R	2448559	2448709	-
Merged-chr3L-3313493-1	chr3L	3313418	3313568	+
Merged-chr2R-4968198-1	chr2R	4968123	4968273	+
Merged-chr2R-11443957-1	chr2R	11443882	11444032	+
Merged-chr3R-25876048-1	chr3R	25875973	25876123	-
Merged-chr2R-3128170-1	chr2R	3128095	3128245	+
Merged-chrX-1492180-1	chrX	1492105	1492255	+
Merged-chr3R-31684438-1	chr3R	31684363	31684513	-
Merged-chrX-6562230-1	chrX	6562155	6562305	+
Merged-chr2R-23650124-1	chr2R	23650049	23650199	-
Merged-chr2L-6255603-1	chr2L	6255528	6255678	-
Merged-chr3R-1980086-1	chr3R	1980011	1980161	-
Merged-chr2R-1907249-1	chr2R	1907174	1907324	-
Merged-chr3R-12964375-1	chr3R	12964300	12964450	+
Merged-chrX-17027214-1	chrX	17027139	17027289	-
Merged-chr2R-3576132-1	chr2R	3576057	3576207	-
Merged-chr2L-19456871-1	chr2L	19456796	19456946	+
Merged-chrX-10025017-1	chrX	10024942	10025092	+
Merged-chrX-21003488-1	chrX	21003413	21003563	-
Merged-chrX-17869779-1	chrX	17869704	17869854	+
Merged-chr2R-6732466-1	chr2R	6732391	6732541	-
Merged-chr3L-5249358-1	chr3L	5249283	5249433	+
Merged-chr2L-2187826-1	chr2L	2187751	2187901	+
Merged-chr3R-2394789-1	chr3R	2394714	2394864	+
Merged-chr3R-20045604-1	chr3R	20045529	20045679	-
Merged-chr2R-2142900-1	chr2R	2142825	2142975	-
Merged-chr2R-8887351-1	chr2R	8887276	8887426	+
Merged-chr2L-5211390-1	chr2L	5211315	5211465	-
Merged-chr3R-25718584-1	chr3R	25718509	25718659	+
Merged-chr2L-17326712-1	chr2L	17326637	17326787	-
Merged-chrX-3314042-1	chrX	3313967	3314117	+
Merged-chr3R-3175238-1	chr3R	3175163	3175313	+
Merged-chr3R-26942913-1	chr3R	26942838	26942988	+
Merged-chr3R-24803072-1	chr3R	24802997	24803147	+
Merged-chr2R-21329428-1	chr2R	21329353	21329503	-
Merged-chrX-20916871-1	chrX	20916796	20916946	+
Merged-chr3L-10876034-1	chr3L	10875959	10876109	+
Merged-chr2L-6984923-1	chr2L	6984848	6984998	-
Merged-chr3R-6445839-1	chr3R	6445764	6445914	+
Merged-chr2L-18614741-1	chr2L	18614666	18614816	-
Merged-chr3R-12989248-1	chr3R	12989173	12989323	-
Merged-chr2L-4275784-1	chr2L	4275709	4275859	+
Merged-chr3L-18352189-1	chr3L	18352114	18352264	+
Merged-chr3L-23683890-1	chr3L	23683815	23683965	-
Merged-chr2R-4324417-1	chr2R	4324342	4324492	+
Merged-chr3R-17365260-1	chr3R	17365185	17365335	-
Merged-chr3R-22315477-1	chr3R	22315402	22315552	+
Merged-chr2R-21300761-1	chr2R	21300686	21300836	-
Merged-chrX-859750-1	chrX	859675	859825	+
Merged-chr3R-16539376-1	chr3R	16539301	16539451	-
Merged-chr3R-8329228-1	chr3R	8329153	8329303	+
Merged-chr3L-18829250-1	chr3L	18829175	18829325	-
Merged-chr2L-1120502-1	chr2L	1120427	1120577	+
Merged-chr2R-21823451-1	chr2R	21823376	21823526	-
Merged-chr3L-2142802-1	chr3L	2142727	2142877	-
Merged-chr3R-13882677-1	chr3R	13882602	13882752	-
Merged-chr3R-2937140-1	chr3R	2937065	2937215	+
Merged-chr2R-11749045-1	chr2R	11748970	11749120	+
Merged-chr2L-21400232-1	chr2L	21400157	21400307	+
Merged-chr2R-387348-1	chr2R	387273	387423	+
Merged-chrY-1449990-1	chrY	1449915	1450065	+
Merged-chr3R-5830297-1	chr3R	5830222	5830372	-
Merged-chr2L-5078731-1	chr2L	5078656	5078806	-
Merged-chr2R-12260014-1	chr2R	12259939	12260089	-
Merged-chr2R-1744751-1	chr2R	1744676	1744826	+
Merged-chr3L-20639629-1	chr3L	20639554	20639704	-
Merged-chr3R-28046702-1	chr3R	28046627	28046777	+
Merged-chrX-21014562-1	chrX	21014487	21014637	-
Merged-chrX-14859570-1	chrX	14859495	14859645	-
Merged-chrX-7660533-1	chrX	7660458	7660608	-
Merged-chr2R-11976795-1	chr2R	11976720	11976870	-
Merged-chrX-5292005-1	chrX	5291930	5292080	+
Merged-chr2R-19333303-1	chr2R	19333228	19333378	-
Merged-chr3L-1393250-1	chr3L	1393175	1393325	+
Merged-chr2L-13711855-1	chr2L	13711780	13711930	-
Merged-chr3L-19683387-1	chr3L	19683312	19683462	+
Merged-chr2R-20079085-1	chr2R	20079010	20079160	+
Merged-chrX-11163741-1	chrX	11163666	11163816	+
Merged-chr2L-15021706-1	chr2L	15021631	15021781	+
Merged-chrX-2468454-1	chrX	2468379	2468529	+
Merged-chr3R-12568029-1	chr3R	12567954	12568104	-
Merged-chr3R-27183828-1	chr3R	27183753	27183903	+
Merged-chr2R-23114292-1	chr2R	23114217	23114367	-
Merged-chr2R-2102492-1	chr2R	2102417	2102567	-
Merged-chr2R-1318628-1	chr2R	1318553	1318703	+
Merged-chr3R-25956154-1	chr3R	25956079	25956229	-
Merged-chr2R-23391530-1	chr2R	23391455	23391605	-
Merged-chr2R-15659489-1	chr2R	15659414	15659564	-
Merged-chr2L-15785406-1	chr2L	15785331	15785481	-
Merged-chr2R-16927988-1	chr2R	16927913	16928063	-
Merged-chr2R-3464511-1	chr2R	3464436	3464586	-
Merged-chr2L-1662376-1	chr2L	1662301	1662451	+
Merged-chr3L-25513041-1	chr3L	25512966	25513116	-
Merged-chrY-113055-1	chrY	112980	113130	+
Merged-chr2L-23066168-1	chr2L	23066093	23066243	+
Merged-chr3R-18767236-1	chr3R	18767161	18767311	+
Merged-chr3L-21037848-1	chr3L	21037773	21037923	-
Merged-chr3R-21796679-1	chr3R	21796604	21796754	+
Merged-chr2L-17694512-1	chr2L	17694437	17694587	-
Merged-chrX-4084603-1	chrX	4084528	4084678	+
Merged-chr2L-8138644-1	chr2L	8138569	8138719	-
Merged-chr2R-15672558-1	chr2R	15672483	15672633	+
Merged-chr3L-5535584-1	chr3L	5535509	5535659	-
Merged-chr3L-4781898-1	chr3L	4781823	4781973	-
Merged-chr3R-31240627-1	chr3R	31240552	31240702	-
Merged-chrX-3431388-1	chrX	3431313	3431463	+
Merged-chr2R-23264623-1	chr2R	23264548	23264698	-
Merged-chrX-3580223-1	chrX	3580148	3580298	-
Merged-chr2R-17856131-1	chr2R	17856056	17856206	+
Merged-chr2R-15303329-1	chr2R	15303254	15303404	-
Merged-chr2R-11234703-1	chr2R	11234628	11234778	+
Merged-chrX-16798302-1	chrX	16798227	16798377	+
Merged-chr2L-6280167-1	chr2L	6280092	6280242	+
Merged-chr2L-15949675-1	chr2L	15949600	15949750	+
Merged-chr3L-21545263-1	chr3L	21545188	21545338	+
Merged-chr3L-4837698-1	chr3L	4837623	4837773	-
Merged-chr3R-16012131-1	chr3R	16012056	16012206	-
Merged-chr2R-7521342-1	chr2R	7521267	7521417	+
Merged-chr2R-13971895-1	chr2R	13971820	13971970	+
Merged-chr3R-5731123-1	chr3R	5731048	5731198	+
Merged-chr2L-17559753-1	chr2L	17559678	17559828	-
Merged-chr3R-20987618-1	chr3R	20987543	20987693	-
Merged-chr3R-28909084-1	chr3R	28909009	28909159	-
Merged-chr3L-14228529-1	chr3L	14228454	14228604	+
Merged-chrX-10398035-1	chrX	10397960	10398110	+
Merged-chr2R-14228549-1	chr2R	14228474	14228624	-
Merged-chr2R-23162650-1	chr2R	23162575	23162725	-
Merged-chrX-266808-1	chrX	266733	266883	-
Merged-chr3R-18434710-1	chr3R	18434635	18434785	-
Merged-chr3R-22219178-1	chr3R	22219103	22219253	-
Merged-chr2R-19103007-1	chr2R	19102932	19103082	-
Merged-chr3R-3398708-1	chr3R	3398633	3398783	+
Merged-chr3L-13878662-1	chr3L	13878587	13878737	+
Merged-chr3R-16149521-1	chr3R	16149446	16149596	+
Merged-chr3L-14466018-1	chr3L	14465943	14466093	+
Merged-chr2L-12177194-1	chr2L	12177119	12177269	-
Merged-chr3R-13848146-1	chr3R	13848071	13848221	-
Merged-chr2R-16783656-1	chr2R	16783581	16783731	-
Merged-chr2R-23661997-1	chr2R	23661922	23662072	-
Merged-chr3L-10034534-1	chr3L	10034459	10034609	-
Merged-chr3R-10584094-1	chr3R	10584019	10584169	-
Merged-chrX-14106396-1	chrX	14106321	14106471	-
Merged-chr3L-2048395-1	chr3L	2048320	2048470	-
Merged-chr3R-12145383-1	chr3R	12145308	12145458	-
Merged-chr3R-11153863-1	chr3R	11153788	11153938	-
Merged-chr3R-18993157-1	chr3R	18993082	18993232	+
Merged-chr3L-24820114-1	chr3L	24820039	24820189	-
Merged-chrX-18601522-1	chrX	18601447	18601597	-
Merged-chr3L-13506266-1	chr3L	13506191	13506341	-
Merged-chrX-19675169-1	chrX	19675094	19675244	+
Merged-chr3L-10224191-1	chr3L	10224116	10224266	-
Merged-chr3R-30369577-1	chr3R	30369502	30369652	+
Merged-chr2R-24256770-1	chr2R	24256695	24256845	-
Merged-chr3L-12448692-1	chr3L	12448617	12448767	-
Merged-chr3L-16421404-1	chr3L	16421329	16421479	-
Merged-chr3R-29190384-1	chr3R	29190309	29190459	-
Merged-chr2L-4526481-1	chr2L	4526406	4526556	-
Merged-chr3L-10590759-1	chr3L	10590684	10590834	-
Merged-chr3L-23755815-1	chr3L	23755740	23755890	-
Merged-chr3L-23577966-1	chr3L	23577891	23578041	-
Merged-chr2R-6715570-1	chr2R	6715495	6715645	+
Merged-chr3L-21670722-1	chr3L	21670647	21670797	+
Merged-chrX-18458564-1	chrX	18458489	18458639	+
Merged-chr3R-10771598-1	chr3R	10771523	10771673	-
Merged-chr2L-17084893-1	chr2L	17084818	17084968	-
Merged-chr3R-9497318-1	chr3R	9497243	9497393	-
Merged-chrX-19365674-1	chrX	19365599	19365749	+
Merged-chr2R-4367501-1	chr2R	4367426	4367576	+
Merged-chr3R-12859243-1	chr3R	12859168	12859318	-
Merged-chr2L-9540754-1	chr2L	9540679	9540829	+
Merged-chr2L-14344864-1	chr2L	14344789	14344939	+
Merged-chr2L-9459325-1	chr2L	9459250	9459400	+
Merged-chr3R-1616600-1	chr3R	1616525	1616675	-
Merged-chr3L-10816615-1	chr3L	10816540	10816690	-
Merged-chr3R-16902187-1	chr3R	16902112	16902262	-
Merged-chr3R-1247458-1	chr3R	1247383	1247533	-
Merged-chr2L-13605727-1	chr2L	13605652	13605802	+
Merged-chr2R-20422257-1	chr2R	20422182	20422332	-
Merged-chrX-6725581-1	chrX	6725506	6725656	+
Merged-chr2L-5385565-1	chr2L	5385490	5385640	-
Merged-chrX-4574083-1	chrX	4574008	4574158	+
Merged-chrX-21731851-1	chrX	21731776	21731926	+
Merged-chr3R-11776245-1	chr3R	11776170	11776320	+
Merged-chr3L-21182946-1	chr3L	21182871	21183021	-
Merged-chr3R-19815303-1	chr3R	19815228	19815378	-
Merged-chr3L-21116678-1	chr3L	21116603	21116753	+
Merged-chrX-14240485-1	chrX	14240410	14240560	-
Merged-chr3R-27969383-1	chr3R	27969308	27969458	+
Merged-chr3R-27616472-1	chr3R	27616397	27616547	+
Merged-chr3L-7424202-1	chr3L	7424127	7424277	-
Merged-chrX-16735006-1	chrX	16734931	16735081	-
Merged-chr3R-11836465-1	chr3R	11836390	11836540	-
Merged-chrX-6056480-1	chrX	6056405	6056555	+
Merged-chr2L-11089472-1	chr2L	11089397	11089547	+
Merged-chrX-2102348-1	chrX	2102273	2102423	-
Merged-chr3R-24462509-1	chr3R	24462434	24462584	-
Merged-chrX-13729420-1	chrX	13729345	13729495	-
Merged-chr3R-27258958-1	chr3R	27258883	27259033	-
Merged-chr2R-9856628-1	chr2R	9856553	9856703	+
Merged-chr3R-14767141-1	chr3R	14767066	14767216	+
Merged-chr3R-31825076-1	chr3R	31825001	31825151	-
Merged-chr2R-9065081-1	chr2R	9065006	9065156	-
Merged-chr3L-15889143-1	chr3L	15889068	15889218	+
Merged-chr2R-9127147-1	chr2R	9127072	9127222	-
Merged-chr3R-2275511-1	chr3R	2275436	2275586	-
Merged-chr3L-18994837-1	chr3L	18994762	18994912	+
Merged-chrX-2662989-1	chrX	2662914	2663064	-
Merged-chr3L-13428308-1	chr3L	13428233	13428383	+
Merged-chr3L-20273270-1	chr3L	20273195	20273345	-
Merged-chr3L-12825303-1	chr3L	12825228	12825378	-
Merged-chr3R-17206232-1	chr3R	17206157	17206307	-
Merged-chr2L-17810818-1	chr2L	17810743	17810893	-
Merged-chrX-16815500-1	chrX	16815425	16815575	+
Merged-chr2L-17193059-1	chr2L	17192984	17193134	+
Merged-chr3R-14054453-1	chr3R	14054378	14054528	+
Merged-chr2L-17893035-1	chr2L	17892960	17893110	-
Merged-chr2R-23898093-1	chr2R	23898018	23898168	+
Merged-chrX-2035421-1	chrX	2035346	2035496	+
Merged-chr2L-16783623-1	chr2L	16783548	16783698	+
Merged-chr3L-8291942-1	chr3L	8291867	8292017	+
Merged-chr4-189698-1	chr4	189623	189773	+
Merged-chr3R-6958361-1	chr3R	6958286	6958436	-
Merged-chr2R-23914275-1	chr2R	23914200	23914350	+
Merged-chrX-8899815-1	chrX	8899740	8899890	+
Merged-chr3R-21381915-1	chr3R	21381840	21381990	+
Merged-chrX-14453757-1	chrX	14453682	14453832	+
Merged-chrX-17282374-1	chrX	17282299	17282449	-
Merged-chr3L-6854682-1	chr3L	6854607	6854757	+
Merged-chrX-11310994-1	chrX	11310919	11311069	-
Merged-chr3R-27502317-1	chr3R	27502242	27502392	-
Merged-chrX-5217469-1	chrX	5217394	5217544	+
Merged-chr3L-23972326-1	chr3L	23972251	23972401	+
Merged-chr3L-25256246-1	chr3L	25256171	25256321	-
Merged-chr4-887469-1	chr4	887394	887544	-
Merged-chrX-2483092-1	chrX	2483017	2483167	+
Merged-chr3L-27110162-1	chr3L	27110087	27110237	+
Merged-chr2R-16558048-1	chr2R	16557973	16558123	-
Merged-chr3L-2287605-1	chr3L	2287530	2287680	+
Merged-chr3L-19980554-1	chr3L	19980479	19980629	+
Merged-chr3R-30658890-1	chr3R	30658815	30658965	+
Merged-chrX-21962772-1	chrX	21962697	21962847	-
Merged-chr2L-5934828-1	chr2L	5934753	5934903	+
Merged-chr3L-1218684-1	chr3L	1218609	1218759	-
Merged-chr2L-17039411-1	chr2L	17039336	17039486	+
Merged-chr3L-24921096-1	chr3L	24921021	24921171	-
Merged-chrX-2102223-1	chrX	2102148	2102298	+
Merged-chrX-9050814-1	chrX	9050739	9050889	-
Merged-chr3L-11545015-1	chr3L	11544940	11545090	+
Merged-chr3R-29367363-1	chr3R	29367288	29367438	+
Merged-chr3R-16056181-1	chr3R	16056106	16056256	+
Merged-chr3L-19967839-1	chr3L	19967764	19967914	+
Merged-chr2L-5453176-1	chr2L	5453101	5453251	-
Merged-chr3L-11016546-1	chr3L	11016471	11016621	+
Merged-chrX-23164316-1	chrX	23164241	23164391	+
Merged-chr3L-7131753-1	chr3L	7131678	7131828	-
Merged-chr3L-4533175-1	chr3L	4533100	4533250	+
Merged-chr3R-22825603-1	chr3R	22825528	22825678	+
Merged-chr2L-2001744-1	chr2L	2001669	2001819	+
Merged-chr3R-24102632-1	chr3R	24102557	24102707	-
Merged-chr2L-20644003-1	chr2L	20643928	20644078	-
Merged-chr2R-22416817-1	chr2R	22416742	22416892	-
Merged-chr3R-25068011-1	chr3R	25067936	25068086	-
Merged-chr3L-16762092-1	chr3L	16762017	16762167	+
Merged-chr3L-16923313-1	chr3L	16923238	16923388	-
Merged-chr3R-19557643-1	chr3R	19557568	19557718	+
Merged-chr3R-29040509-1	chr3R	29040434	29040584	-
Merged-chr2L-10155257-1	chr2L	10155182	10155332	+
Merged-chr3R-8775383-1	chr3R	8775308	8775458	-
Merged-chr2R-5957152-1	chr2R	5957077	5957227	+
Merged-chr3R-29197562-1	chr3R	29197487	29197637	+
Merged-chr3R-9470553-1	chr3R	9470478	9470628	+
Merged-chr3R-6396860-1	chr3R	6396785	6396935	-
Merged-chr3L-25457968-1	chr3L	25457893	25458043	+
Merged-chr2L-805904-1	chr2L	805829	805979	+
Merged-chrX-17315617-1	chrX	17315542	17315692	-
Merged-chrX-4644086-1	chrX	4644011	4644161	-
Merged-chr3R-30326108-1	chr3R	30326033	30326183	+
Merged-chr3L-26127939-1	chr3L	26127864	26128014	-
Merged-chr2L-21736846-1	chr2L	21736771	21736921	+
Merged-chr3R-22342269-1	chr3R	22342194	22342344	-
Merged-chr4-144909-1	chr4	144834	144984	-
Merged-chr3L-12904943-1	chr3L	12904868	12905018	+
Merged-chrY-994289-1	chrY	994214	994364	-
Merged-chr2R-6758771-1	chr2R	6758696	6758846	+
Merged-chr2L-1200831-1	chr2L	1200756	1200906	+
Merged-chr2L-7758997-1	chr2L	7758922	7759072	+
Merged-chrX-7112930-1	chrX	7112855	7113005	+
Merged-chr2L-15787586-1	chr2L	15787511	15787661	-
Merged-chr3R-7282038-1	chr3R	7281963	7282113	-
Merged-chr3R-31696390-1	chr3R	31696315	31696465	+
Merged-chr3L-16923236-1	chr3L	16923161	16923311	+
Merged-chr2L-18787745-1	chr2L	18787670	18787820	+
Merged-chr2R-4886176-1	chr2R	4886101	4886251	-
Merged-chr2R-16086529-1	chr2R	16086454	16086604	-
Merged-chr3R-9652425-1	chr3R	9652350	9652500	+
Merged-chr2L-1792213-1	chr2L	1792138	1792288	+
Merged-chr3R-4162231-1	chr3R	4162156	4162306	-
Merged-chrX-11557293-1	chrX	11557218	11557368	+
Merged-chrX-13321445-1	chrX	13321370	13321520	-
Merged-chrX-10111690-1	chrX	10111615	10111765	-
Merged-chr3L-22843550-1	chr3L	22843475	22843625	-
Merged-chr2R-23305410-1	chr2R	23305335	23305485	-
Merged-chr3L-2739312-1	chr3L	2739237	2739387	-
Merged-chr2L-19298938-1	chr2L	19298863	19299013	-
Merged-chr2R-7115627-1	chr2R	7115552	7115702	+
Merged-chr2L-3331546-1	chr2L	3331471	3331621	-
Merged-chr3R-2196763-1	chr3R	2196688	2196838	-
Merged-chr3L-11602101-1	chr3L	11602026	11602176	-
Merged-chr2L-6797275-1	chr2L	6797200	6797350	+
Merged-chr3L-5407939-1	chr3L	5407864	5408014	-
Merged-chr3L-10110738-1	chr3L	10110663	10110813	-
Merged-chrX-19414370-1	chrX	19414295	19414445	-
Merged-chr3R-9540806-1	chr3R	9540731	9540881	+
Merged-chrX-1155909-1	chrX	1155834	1155984	+
Merged-chr2R-3481769-1	chr2R	3481694	3481844	+
Merged-chr2L-6034258-1	chr2L	6034183	6034333	-
Merged-chr2L-1977418-1	chr2L	1977343	1977493	+
Merged-chr2R-23667905-1	chr2R	23667830	23667980	-
Merged-chr3L-23471000-1	chr3L	23470925	23471075	+
Merged-chr2R-22282274-1	chr2R	22282199	22282349	-
Merged-chrX-20560078-1	chrX	20560003	20560153	+
Merged-chrX-10948100-1	chrX	10948025	10948175	-
Merged-chr2R-4919424-1	chr2R	4919349	4919499	-
Merged-chr3R-8752917-1	chr3R	8752842	8752992	+
Merged-chr2R-15989498-12	chr2R	15989423	15989573	-
Merged-chr3L-24263365-1	chr3L	24263290	24263440	+
Merged-chr4-597318-1	chr4	597243	597393	+
Merged-chr4-491443-1	chr4	491368	491518	+
Merged-chr3R-27964420-1	chr3R	27964345	27964495	+
Merged-chr3R-16710073-1	chr3R	16709998	16710148	+
Merged-chrX-1298768-1	chrX	1298693	1298843	+
Merged-chr2R-2913858-1	chr2R	2913783	2913933	-
Merged-chr2R-14595774-1	chr2R	14595699	14595849	-
Merged-chr3R-2691217-1	chr3R	2691142	2691292	+
Merged-chr3R-9445575-1	chr3R	9445500	9445650	+
Merged-chr3R-24970475-1	chr3R	24970400	24970550	+
Merged-chr2R-13325093-1	chr2R	13325018	13325168	+
Merged-chrX-19254678-1	chrX	19254603	19254753	+
Merged-chrX-16628150-1	chrX	16628075	16628225	-
Merged-chr2R-492770-1	chr2R	492695	492845	-
Merged-chr2R-24489087-1	chr2R	24489012	24489162	+
Merged-chr3R-19046778-1	chr3R	19046703	19046853	-
Merged-chr2R-4672932-1	chr2R	4672857	4673007	-
Merged-chr2L-1560344-1	chr2L	1560269	1560419	-
Merged-chr3R-24099473-1	chr3R	24099398	24099548	-
Merged-chr3L-6513784-1	chr3L	6513709	6513859	+
Merged-chr2R-6844734-1	chr2R	6844659	6844809	-
Merged-chrX-4962798-1	chrX	4962723	4962873	-
Merged-chr3L-4213127-1	chr3L	4213052	4213202	-
Merged-chr3L-25600622-1	chr3L	25600547	25600697	-
Merged-chr4-117410-1	chr4	117335	117485	+
Merged-chr3L-24217072-1	chr3L	24216997	24217147	+
Merged-chrX-15719871-1	chrX	15719796	15719946	+
Merged-chr2R-23414113-1	chr2R	23414038	23414188	+
Merged-chr2R-10618414-1	chr2R	10618339	10618489	-
Merged-chr3R-12608422-1	chr3R	12608347	12608497	+
Merged-chrX-13216723-1	chrX	13216648	13216798	-
Merged-chr2R-18478866-1	chr2R	18478791	18478941	+
Merged-chrX-1616206-1	chrX	1616131	1616281	+
Merged-chr2R-19802207-1	chr2R	19802132	19802282	-
Merged-chr3L-11534459-1	chr3L	11534384	11534534	+
Merged-chr2R-4988995-1	chr2R	4988920	4989070	+
Merged-chr3R-15207767-1	chr3R	15207692	15207842	+
Merged-chr3R-7926671-1	chr3R	7926596	7926746	-
Merged-chrX-2100447-1	chrX	2100372	2100522	+
Merged-chrX-15125131-1	chrX	15125056	15125206	-
Merged-chr2L-21227913-1	chr2L	21227838	21227988	+
Merged-chr3L-26167165-1	chr3L	26167090	26167240	-
Merged-chr2R-318800-1	chr2R	318725	318875	-
Merged-chr2R-6000449-1	chr2R	6000374	6000524	+
Merged-chr3R-3253314-1	chr3R	3253239	3253389	+
Merged-chr3R-14057525-1	chr3R	14057450	14057600	-
Merged-chr3R-10285829-1	chr3R	10285754	10285904	+
Merged-chr2L-18756929-1	chr2L	18756854	18757004	-
Merged-chrX-2254210-1	chrX	2254135	2254285	-
Merged-chr3L-7749375-1	chr3L	7749300	7749450	+
Merged-chr3R-7596754-1	chr3R	7596679	7596829	+
Merged-chr3R-30634067-1	chr3R	30633992	30634142	+
Merged-chr3L-17978999-1	chr3L	17978924	17979074	+
Merged-chr2R-24781495-1	chr2R	24781420	24781570	+
Merged-chr3R-15537509-1	chr3R	15537434	15537584	+
Merged-chr3L-26718354-3	chr3L	26718277	26718431	-
Merged-chr2R-20614960-1	chr2R	20614885	20615035	+
Merged-chr2R-8174973-1	chr2R	8174898	8175048	-
Merged-chr2R-12731421-1	chr2R	12731346	12731496	-
Merged-chr2R-20873329-1	chr2R	20873254	20873404	+
Merged-chr2L-1194799-1	chr2L	1194724	1194874	+
Merged-chr3R-25209097-1	chr3R	25209022	25209172	+
Merged-chr2R-1535306-1	chr2R	1535231	1535381	-
Merged-chr2R-18187711-1	chr2R	18187636	18187786	+
Merged-chr2R-21993312-1	chr2R	21993237	21993387	-
Merged-chr3R-18144942-1	chr3R	18144867	18145017	-
Merged-chr2L-2840452-2	chr2L	2840306	2840598	+
Merged-chr2R-24541338-1	chr2R	24541263	24541413	+
Merged-chrX-14025196-1	chrX	14025121	14025271	-
Merged-chr3R-21869680-1	chr3R	21869605	21869755	-
Merged-chr2L-19510082-1	chr2L	19510007	19510157	-
Merged-chr2R-5313822-1	chr2R	5313747	5313897	+
Merged-chr3R-16753539-1	chr3R	16753464	16753614	+
Merged-chr2R-12665312-1	chr2R	12665237	12665387	+
Merged-chr3R-31204732-1	chr3R	31204657	31204807	-
Merged-chr3L-2723040-1	chr3L	2722965	2723115	-
Merged-chr2R-7476735-1	chr2R	7476660	7476810	+
Merged-chr2L-21897971-1	chr2L	21897896	21898046	-
Merged-chr2L-22268354-1	chr2L	22268279	22268429	+
Merged-chr3L-4767803-1	chr3L	4767728	4767878	-
Merged-chr3R-30276413-1	chr3R	30276338	30276488	-
Merged-chr3L-6724544-1	chr3L	6724469	6724619	+
Merged-chr3R-8495712-1	chr3R	8495637	8495787	-
Merged-chr2L-18715077-1	chr2L	18715002	18715152	-
Merged-chr3L-22824791-1	chr3L	22824716	22824866	+
Merged-chr3R-27925897-1	chr3R	27925822	27925972	-
Merged-chr3L-16401343-1	chr3L	16401268	16401418	-
Merged-chrX-9229837-1	chrX	9229762	9229912	-
Merged-chr2R-24551501-1	chr2R	24551426	24551576	+
Merged-chr3L-4376570-1	chr3L	4376495	4376645	+
Merged-chrX-4408743-1	chrX	4408668	4408818	-
Merged-chr3R-30243431-1	chr3R	30243356	30243506	+
Merged-chr3R-29000292-1	chr3R	29000217	29000367	-
Merged-chrX-23432932-1	chrX	23432857	23433007	-
Merged-chr3R-14685468-1	chr3R	14685393	14685543	-
Merged-chr2L-12671497-1	chr2L	12671422	12671572	-
Merged-chr3L-14098430-1	chr3L	14098355	14098505	+
Merged-chr2R-19330917-1	chr2R	19330842	19330992	+
Merged-chr2L-3865374-1	chr2L	3865299	3865449	-
Merged-chrX-3504628-1	chrX	3504553	3504703	-
Merged-chr2L-14280807-1	chr2L	14280732	14280882	+
Merged-chr3R-6485040-2	chr3R	6484964	6485116	+
Merged-chr2L-21280179-1	chr2L	21280104	21280254	-
Merged-chr2R-12624217-1	chr2R	12624142	12624292	-
Merged-chrX-13359233-2	chrX	13359141	13359325	+
Merged-chr2L-21594712-1	chr2L	21594637	21594787	-
Merged-chr3R-25903891-1	chr3R	25903816	25903966	+
Merged-chr2R-18776936-1	chr2R	18776861	18777011	+
Merged-chr3R-14610621-1	chr3R	14610546	14610696	-
Merged-chr2R-575833-1	chr2R	575758	575908	-
Merged-chr3R-28751659-2	chr3R	28751584	28751734	-
Merged-chr3R-7115237-1	chr3R	7115162	7115312	-
Merged-chrX-19431160-1	chrX	19431085	19431235	-
Merged-chr2L-7234341-1	chr2L	7234266	7234416	+
Merged-chrX-7004264-1	chrX	7004189	7004339	+
Merged-chr3R-25637060-1	chr3R	25636985	25637135	-
Merged-chr2R-22772408-1	chr2R	22772333	22772483	+
Merged-chrX-11259394-1	chrX	11259319	11259469	+
Merged-chrX-6809492-1	chrX	6809417	6809567	+
Merged-chr3R-11499969-1	chr3R	11499894	11500044	+
Merged-chr3L-2940783-1	chr3L	2940708	2940858	-
Merged-chr2R-12638752-1	chr2R	12638677	12638827	+
Merged-chrX-7959370-1	chrX	7959295	7959445	+
Merged-chrX-4120403-1	chrX	4120328	4120478	-
Merged-chr2L-14502957-1	chr2L	14502882	14503032	+
Merged-chr2L-19732819-1	chr2L	19732744	19732894	+
Merged-chr2R-25175927-1	chr2R	25175852	25176002	-
Merged-chrX-5613479-2	chrX	5613334	5613624	+
Merged-chr2R-6974101-1	chr2R	6974026	6974176	+
Merged-chr2L-13747032-1	chr2L	13746957	13747107	-
Merged-chr3L-20515491-1	chr3L	20515416	20515566	-
Merged-chrX-17845158-1	chrX	17845083	17845233	+
Merged-chr3R-16847915-1	chr3R	16847840	16847990	+
Merged-chr3L-7731999-1	chr3L	7731924	7732074	-
Merged-chr3R-21297118-1	chr3R	21297043	21297193	-
Merged-chrX-16063747-1	chrX	16063672	16063822	+
Merged-chr2L-6870389-1	chr2L	6870314	6870464	-
Merged-chr2L-18511323-1	chr2L	18511248	18511398	-
Merged-chrX-8486122-1	chrX	8486047	8486197	+
Merged-chr3L-7716418-1	chr3L	7716343	7716493	-
Merged-chr2R-7444626-1	chr2R	7444551	7444701	-
Merged-chr3R-23433202-1	chr3R	23433127	23433277	-
Merged-chr3R-27502017-1	chr3R	27501942	27502092	-
Merged-chr2R-8570502-1	chr2R	8570427	8570577	+
Merged-chr2R-16895295-2	chr2R	16895220	16895370	-
Merged-chrX-14894540-1	chrX	14894465	14894615	+
Merged-chr3L-15546532-1	chr3L	15546457	15546607	+
Merged-chr2L-956667-1	chr2L	956592	956742	+
Merged-chr3L-913001-1	chr3L	912926	913076	-
Merged-chr2R-23995768-1	chr2R	23995693	23995843	-
Merged-chr2R-1730221-1	chr2R	1730146	1730296	-
Merged-chrX-2092043-1	chrX	2091968	2092118	+
Merged-chr3L-23434835-1	chr3L	23434760	23434910	+
Merged-chr3L-18884129-1	chr3L	18884054	18884204	+
Merged-chr3L-528442-1	chr3L	528367	528517	+
Merged-chr3R-2940727-1	chr3R	2940652	2940802	-
Merged-chr3L-23678400-1	chr3L	23678325	23678475	-
Merged-chr2R-16084884-1	chr2R	16084809	16084959	-
Merged-chr2L-19404018-1	chr2L	19403943	19404093	-
Merged-chrX-9621036-1	chrX	9620961	9621111	+
Merged-chr3L-14703823-1	chr3L	14703748	14703898	+
Merged-chr2R-6108862-1	chr2R	6108787	6108937	-
Merged-chr2L-2136040-1	chr2L	2135965	2136115	+
Merged-chr3R-3774799-1	chr3R	3774724	3774874	-
Merged-chrX-15645224-1	chrX	15645149	15645299	+
Merged-chrX-2555587-1	chrX	2555512	2555662	+
Merged-chrX-17667656-1	chrX	17667581	17667731	+
Merged-chr3L-25950924-1	chr3L	25950849	25950999	-
Merged-chr2L-11308242-1	chr2L	11308167	11308317	+
Merged-chr2R-392950-1	chr2R	392875	393025	-
Merged-chr3L-3684553-1	chr3L	3684478	3684628	+
Merged-chr3L-17555412-1	chr3L	17555337	17555487	+
Merged-chr2R-18250382-1	chr2R	18250307	18250457	+
Merged-chr2R-15543121-1	chr2R	15543046	15543196	-
Merged-chr3R-17909598-1	chr3R	17909523	17909673	-
Merged-chr3R-25912368-1	chr3R	25912293	25912443	+
Merged-chr2L-22353831-2	chr2L	22353756	22353906	-
Merged-chr3L-9495572-1	chr3L	9495497	9495647	-
Merged-chr3L-23871067-1	chr3L	23870992	23871142	-
Merged-chr3L-16565732-1	chr3L	16565657	16565807	-
Merged-chr3R-3916551-1	chr3R	3916476	3916626	+
Merged-chr2L-21304466-1	chr2L	21304391	21304541	+
Merged-chr2L-11077060-1	chr2L	11076985	11077135	-
Merged-chrX-6233434-1	chrX	6233359	6233509	+
Merged-chr3L-6880564-1	chr3L	6880489	6880639	-
Merged-chr2R-12862039-1	chr2R	12861964	12862114	-
Merged-chr2L-5159232-1	chr2L	5159157	5159307	+
Merged-chrX-10225479-1	chrX	10225404	10225554	-
Merged-chr2L-12469520-1	chr2L	12469445	12469595	-
Merged-chrX-16405664-1	chrX	16405589	16405739	+
Merged-chr2L-434534-1	chr2L	434459	434609	-
Merged-chrX-130544-1	chrX	130469	130619	-
Merged-chr3R-20287647-1	chr3R	20287572	20287722	-
Merged-chr3R-3920503-1	chr3R	3920428	3920578	+
Merged-chr2L-12504598-2	chr2L	12504523	12504674	-
Merged-chr2L-6909738-1	chr2L	6909663	6909813	+
Merged-chr3L-24669504-1	chr3L	24669429	24669579	-
Merged-chr2L-20382293-2	chr2L	20382218	20382368	-
Merged-chr3R-18447210-1	chr3R	18447135	18447285	-
Merged-chr2R-3491324-1	chr2R	3491249	3491399	+
Merged-chr2L-12604-1	chr2L	12529	12679	+
Merged-chr2R-11458367-1	chr2R	11458292	11458442	+
Merged-chr2R-14674833-1	chr2R	14674758	14674908	+
Merged-chr2R-7071149-1	chr2R	7071074	7071224	+
Merged-chr3L-8762879-2	chr3L	8762804	8762954	-
Merged-chr2R-25184925-1	chr2R	25184850	25185000	-
Merged-chrX-13207552-1	chrX	13207477	13207627	+
Merged-chr2L-11892090-1	chr2L	11892015	11892165	+
Merged-chrX-6341748-2	chrX	6341673	6341823	-
Merged-chr4-483842-1	chr4	483767	483917	-
Merged-chr3L-20866816-1	chr3L	20866741	20866891	-
Merged-chr3R-25346915-1	chr3R	25346840	25346990	-
Merged-chrX-10498054-6	chrX	10497976	10498133	+
Merged-chrX-12869545-1	chrX	12869470	12869620	-
Merged-chr2R-11172194-8	chr2R	11172086	11172281	-
Merged-chrX-1324220-1	chrX	1324145	1324295	+
Merged-chrX-1388615-2	chrX	1388540	1388690	+
Merged-chr2R-19786509-1	chr2R	19786434	19786584	-
Merged-chrX-8911863-1	chrX	8911788	8911938	+
Merged-chrX-18277009-1	chrX	18276934	18277084	+
Merged-chr3L-10267618-1	chr3L	10267543	10267693	-
Merged-chr2R-16529487-1	chr2R	16529412	16529562	+
Merged-chr3R-773858-1	chr3R	773783	773933	-
Merged-chrX-19146213-1	chrX	19146138	19146288	-
Merged-chr2R-5818916-1	chr2R	5818841	5818991	-
Merged-chrX-15876275-1	chrX	15876200	15876350	+
Merged-chr2L-5101473-1	chr2L	5101398	5101548	-
Merged-chr2R-464644-1	chr2R	464569	464719	+
Merged-chr2R-17709087-1	chr2R	17709012	17709162	-
Merged-chr3R-18654173-1	chr3R	18654098	18654248	-
Merged-chr2L-10583832-1	chr2L	10583757	10583907	-
Merged-chr2L-23164178-1	chr2L	23164103	23164253	+
Merged-chr3R-8122453-1	chr3R	8122378	8122528	+
Merged-chr3L-2238284-1	chr3L	2238209	2238359	-
Merged-chr3R-18011375-1	chr3R	18011300	18011450	+
Merged-chr3L-6548402-1	chr3L	6548327	6548477	-
Merged-chr2L-3869030-1	chr2L	3868955	3869105	+
Merged-chr2R-12032797-1	chr2R	12032722	12032872	-
Merged-chr2R-5001239-1	chr2R	5001164	5001314	+
Merged-chr3L-3842997-1	chr3L	3842922	3843072	+
Merged-chrX-19903776-1	chrX	19903701	19903851	+
Merged-chr3R-22125875-1	chr3R	22125800	22125950	-
Merged-chr3R-30881087-1	chr3R	30881012	30881162	-
Merged-chr3R-30614105-1	chr3R	30614030	30614180	+
Merged-chr3L-3308801-1	chr3L	3308726	3308876	-
Merged-chr3R-21922365-2	chr3R	21922290	21922440	-
Merged-chr2R-21632196-1	chr2R	21632121	21632271	+
Merged-chr3L-20466951-1	chr3L	20466876	20467026	+
Merged-chr3L-18918253-1	chr3L	18918178	18918328	+
Merged-chrX-12085799-4	chrX	12085717	12085883	-
Merged-chr2R-18831111-4	chr2R	18831001	18831293	+
Merged-chr3L-71172-5	chr3L	71077	71256	-
Merged-chr3L-6557361-2	chr3L	6557286	6557437	-
Merged-chr2L-10757068-3	chr2L	10756993	10757143	-
Merged-chr2L-779173-1	chr2L	779098	779248	+
Merged-chr3R-29230240-1	chr3R	29230165	29230315	+
Merged-chr3L-3529628-1	chr3L	3529553	3529703	+
Merged-chr3R-16653337-1	chr3R	16653262	16653412	+
Merged-chr2R-4568018-1	chr2R	4567943	4568093	-
Merged-chr3L-25026122-1	chr3L	25026047	25026197	-
Merged-chr2L-7973567-1	chr2L	7973492	7973642	-
Merged-chr4-1319783-1	chr4	1319713	1319853	+
Merged-chr2L-5218260-1	chr2L	5218185	5218335	+
Merged-chr2L-9226226-1	chr2L	9226151	9226301	-
Merged-chrX-11356120-1	chrX	11356045	11356195	-
Merged-chrX-2545425-2	chrX	2545350	2545500	-
Merged-chr2L-9460626-1	chr2L	9460551	9460701	+
Merged-chr3R-17405809-1	chr3R	17405734	17405884	+
Merged-chr3R-12944373-1	chr3R	12944298	12944448	+
Merged-chr3R-27605523-1	chr3R	27605448	27605598	-
Merged-chr2R-18702650-1	chr2R	18702575	18702725	+
Merged-chr3R-15234676-1	chr3R	15234601	15234751	-
Merged-chr2L-18954626-1	chr2L	18954551	18954701	+
Merged-chr2R-7756911-1	chr2R	7756836	7756986	-
Merged-chr2R-17606004-1	chr2R	17605929	17606079	-
Merged-chr2R-4269496-1	chr2R	4269421	4269571	+
Merged-chr2L-6940037-1	chr2L	6939962	6940112	+
Merged-chr3R-8324678-1	chr3R	8324603	8324753	+
Merged-chr2L-20884030-1	chr2L	20883955	20884105	-
Merged-chr3L-13070057-1	chr3L	13069982	13070132	-
Merged-chr2R-20632838-1	chr2R	20632763	20632913	-
Merged-chr2L-11807129-1	chr2L	11807054	11807204	+
Merged-chr3L-20211679-1	chr3L	20211604	20211754	-
Merged-chr2R-13634626-1	chr2R	13634551	13634701	-
Merged-chr2L-20952046-1	chr2L	20951971	20952121	+
Merged-chr2L-19900436-1	chr2L	19900361	19900511	-
Merged-chr3R-8171181-1	chr3R	8171106	8171256	-
Merged-chr3L-168711-1	chr3L	168636	168786	+
Merged-chr3L-21432864-1	chr3L	21432789	21432939	+
Merged-chrX-14948001-1	chrX	14947926	14948076	+
Merged-chrX-14929786-1	chrX	14929711	14929861	-
Merged-chr3R-19164918-1	chr3R	19164843	19164993	-
Merged-chr3R-13423883-1	chr3R	13423808	13423958	-
Merged-chr2R-4799665-1	chr2R	4799590	4799740	-
Merged-chr3R-30820614-2	chr3R	30820475	30820754	-
Merged-chrX-7193855-1	chrX	7193780	7193930	-
Merged-chr3L-14613739-1	chr3L	14613664	14613814	-
Merged-chrX-2545516-1	chrX	2545441	2545591	+
Merged-chr3R-7217106-1	chr3R	7217031	7217181	-
Merged-chr2R-9982783-1	chr2R	9982708	9982858	-
Merged-chr3L-1349337-1	chr3L	1349262	1349412	+
Merged-chr2R-6245138-1	chr2R	6245063	6245213	-
Merged-chr2R-5377510-1	chr2R	5377435	5377585	-
Merged-chr2R-9237861-5	chr2R	9237786	9237936	+
Merged-chr2L-17843692-3	chr2L	17843580	17843815	-
Merged-chr2R-1649639-3	chr2R	1649516	1649739	+
Merged-chr3L-19901503-1	chr3L	19901428	19901578	-
Merged-chr2R-21505913-1	chr2R	21505838	21505988	-
Merged-chrX-6311971-4	chrX	6311896	6312046	-
Merged-chrX-18368110-2	chrX	18368035	18368185	-
Merged-chr3L-4014861-1	chr3L	4014786	4014936	+
Merged-chr3L-19496016-8	chr3L	19495941	19496091	-
Merged-chr3R-29771049-1	chr3R	29770974	29771124	+
Merged-chr2L-22181958-1	chr2L	22181883	22182033	+
Merged-chr2R-8146484-4	chr2R	8146407	8146567	+
Merged-chrX-2580415-5	chrX	2580340	2580490	-
Merged-chr2R-16289325-10	chr2R	16289250	16289400	+
Merged-chr3R-23012310-1	chr3R	23012235	23012385	-
Merged-chr4-937261-1	chr4	937186	937336	-
Merged-chr2L-5207328-1	chr2L	5207253	5207403	+
Merged-chrX-16704066-2	chrX	16703989	16704144	+
Merged-chr2R-21662263-1	chr2R	21662188	21662338	-
Merged-chrX-2142833-2	chrX	2142758	2142908	+
Merged-chr2L-322101-2	chr2L	322026	322176	+
Merged-chrX-16405014-1	chrX	16404939	16405089	-
Merged-chr3L-2762196-8	chr3L	2762121	2762271	-
Merged-chr2L-4813014-12	chr2L	4812939	4813089	+
Merged-chrX-16406939-1	chrX	16406864	16407014	+
Merged-chr3R-31115317-3	chr3R	31115242	31115392	+
Merged-chr2R-18390627-1	chr2R	18390552	18390702	-
Merged-chrX-18186157-4	chrX	18186082	18186232	+
Merged-chr2L-2564827-2	chr2L	2564752	2564902	-
Merged-chr2R-19268716-1	chr2R	19268641	19268791	+
Merged-chr2R-1668189-1	chr2R	1668114	1668264	-
Merged-chr3L-781652-1	chr3L	781577	781727	+
Merged-chr3R-26574649-1	chr3R	26574574	26574724	+
Merged-chr3L-19232535-1	chr3L	19232460	19232610	+
Merged-chr2L-8714622-1	chr2L	8714547	8714697	-
Merged-chr3L-25452846-1	chr3L	25452771	25452921	-
Merged-chr3R-4323978-1	chr3R	4323903	4324053	-
Merged-chr2L-12508838-1	chr2L	12508763	12508913	-
Merged-chr2R-3168750-1	chr2R	3168675	3168825	-
Merged-chrX-18391610-1	chrX	18391535	18391685	-
Merged-chr2L-2280903-1	chr2L	2280828	2280978	-
Merged-chr2L-23307386-1	chr2L	23307311	23307461	+
Merged-chrX-2030808-1	chrX	2030733	2030883	-
Merged-chr3L-20461968-1	chr3L	20461893	20462043	+
Merged-chr2R-16690424-1	chr2R	16690349	16690499	-
Merged-chr2L-12738073-1	chr2L	12737998	12738148	+
Merged-chr3R-15101662-1	chr3R	15101587	15101737	-
Merged-chrX-15297801-1	chrX	15297726	15297876	-
Merged-chr2L-23233248-1	chr2L	23233173	23233323	-
Merged-chr2R-14418161-1	chr2R	14418086	14418236	+
Merged-chr3L-671181-1	chr3L	671106	671256	-
Merged-chr3L-23027852-1	chr3L	23027777	23027927	+
Merged-chr2R-17601606-1	chr2R	17601531	17601681	+
Merged-chr3R-19811479-1	chr3R	19811404	19811554	-
Merged-chr2L-773550-1	chr2L	773475	773625	+
Merged-chr3R-16872112-1	chr3R	16872037	16872187	-
Merged-chr3R-15443386-1	chr3R	15443311	15443461	+
Merged-chr3R-8293471-1	chr3R	8293396	8293546	+
Merged-chrX-10498243-1	chrX	10498168	10498318	-
Merged-chr2R-18503810-1	chr2R	18503735	18503885	-
Merged-chr2L-11337349-1	chr2L	11337274	11337424	-
Merged-chr3R-11175421-1	chr3R	11175346	11175496	-
Merged-chr2R-1638463-1	chr2R	1638388	1638538	-
Merged-chr3R-4922661-1	chr3R	4922586	4922736	+
Merged-chr3L-11114067-1	chr3L	11113992	11114142	+
Merged-chrX-17990679-1	chrX	17990604	17990754	-
Merged-chr3R-2567049-1	chr3R	2566974	2567124	-
Merged-chr3R-4282176-1	chr3R	4282101	4282251	+
Merged-chr2L-8683510-1	chr2L	8683435	8683585	+
Merged-chr3R-25025467-1	chr3R	25025392	25025542	-
Merged-chr2L-11738952-1	chr2L	11738877	11739027	+
Merged-chr2L-6779886-1	chr2L	6779811	6779961	-
Merged-chr2R-19710951-2	chr2R	19710866	19711037	-
Merged-chr3R-24024235-2	chr3R	24024160	24024310	-
Merged-chr3L-5367472-1	chr3L	5367397	5367547	-
Merged-chrX-17133540-1	chrX	17133465	17133615	-
Merged-chr3R-25195178-2	chr3R	25195073	25195284	-
Merged-chr3R-4788263-1	chr3R	4788188	4788338	-
Merged-chr2R-11116376-2	chr2R	11116301	11116451	-
Merged-chr3L-4733597-1	chr3L	4733522	4733672	-
Merged-chr2R-21084338-1	chr2R	21084263	21084413	+
Merged-chr2R-4278184-1	chr2R	4278109	4278259	+
Merged-chr2L-15047591-1	chr2L	15047516	15047666	-
Merged-chr4-872304-1	chr4	872229	872379	-
Merged-chr3L-1784937-1	chr3L	1784862	1785012	-
Merged-chr2L-13415433-1	chr2L	13415358	13415508	+
Merged-chr2L-13419228-1	chr2L	13419153	13419303	+
Merged-chr3R-24746509-1	chr3R	24746434	24746584	-
Merged-chr2R-17686732-1	chr2R	17686657	17686807	+
Merged-chr2R-5061581-1	chr2R	5061506	5061656	+
Merged-chrX-16956641-1	chrX	16956566	16956716	-
Merged-chr3L-5872418-1	chr3L	5872343	5872493	+
Merged-chr3L-26097524-1	chr3L	26097449	26097599	+
Merged-chr4-552736-1	chr4	552661	552811	-
Merged-chr3L-25508502-1	chr3L	25508427	25508577	-
Merged-chr3L-21600557-1	chr3L	21600482	21600632	-
Merged-chr3L-10224192-1	chr3L	10224117	10224267	+
Merged-chr2R-17565855-1	chr2R	17565780	17565930	-
Merged-chr2L-12876835-1	chr2L	12876760	12876910	+
Merged-chr3L-16723181-1	chr3L	16723106	16723256	+
Merged-chr2R-4528923-1	chr2R	4528848	4528998	+
Merged-chr2L-16535229-1	chr2L	16535154	16535304	+
Merged-chr2L-20790715-1	chr2L	20790640	20790790	-
Merged-chr2R-22667843-1	chr2R	22667768	22667918	-
Merged-chrX-18844876-1	chrX	18844801	18844951	+
Merged-chr3R-29598692-1	chr3R	29598617	29598767	+
Merged-chr3R-13829031-1	chr3R	13828956	13829106	+
Merged-chr2L-9453353-1	chr2L	9453278	9453428	-
Merged-chr2R-14611396-1	chr2R	14611321	14611471	+
Merged-chrX-23410329-1	chrX	23410254	23410404	+
Merged-chr2L-20544951-1	chr2L	20544876	20545026	+
Merged-chr2R-1976887-1	chr2R	1976812	1976962	-
Merged-chrX-2598591-1	chrX	2598516	2598666	+
Merged-chr2R-11007491-1	chr2R	11007416	11007566	+
Merged-chrY-823331-1	chrY	823256	823406	-
Merged-chr3L-18461787-1	chr3L	18461712	18461862	+
Merged-chr3L-4815956-1	chr3L	4815881	4816031	-
Merged-chr2L-2431309-1	chr2L	2431234	2431384	-
Merged-chr3L-3767362-1	chr3L	3767287	3767437	+
Merged-chr3R-1274958-1	chr3R	1274883	1275033	-
Merged-chrX-10466258-1	chrX	10466183	10466333	-
Merged-chr3L-24040630-1	chr3L	24040555	24040705	-
Merged-chr3R-17392160-1	chr3R	17392085	17392235	+
Merged-chr2R-14226497-1	chr2R	14226422	14226572	+
Merged-chr2L-7722834-1	chr2L	7722759	7722909	-
Merged-chr2R-1374446-1	chr2R	1374371	1374521	-
Merged-chr3R-11009151-1	chr3R	11009076	11009226	-
Merged-chr2R-11931956-1	chr2R	11931881	11932031	+
Merged-chr3L-631241-1	chr3L	631166	631316	+
Merged-chrX-6317413-1	chrX	6317338	6317488	+
Merged-chrX-11435643-1	chrX	11435568	11435718	-
Merged-chrX-2193617-1	chrX	2193542	2193692	-
Merged-chr2L-4056516-1	chr2L	4056441	4056591	-
Merged-chr3L-14139983-1	chr3L	14139908	14140058	+
Merged-chr3R-13908805-1	chr3R	13908730	13908880	+
Merged-chrX-9216885-1	chrX	9216810	9216960	+
Merged-chr2R-24140456-1	chr2R	24140381	24140531	+
Merged-chr3R-29440735-1	chr3R	29440660	29440810	+
Merged-chrX-13280073-1	chrX	13279998	13280148	-
Merged-chr2L-4945163-1	chr2L	4945088	4945238	-
Merged-chr2R-24131626-1	chr2R	24131551	24131701	-
Merged-chr3L-2487970-1	chr3L	2487895	2488045	-
Merged-chr2L-21095679-1	chr2L	21095604	21095754	-
Merged-chr3R-22905339-1	chr3R	22905264	22905414	+
Merged-chr3L-8802445-2	chr3L	8802370	8802520	+
Merged-chr3R-23173745-2	chr3R	23173658	23173832	+
Merged-chr3L-17147984-1	chr3L	17147909	17148059	-
Merged-chr3R-1431509-1	chr3R	1431434	1431584	+
Merged-chr3R-8314823-1	chr3R	8314748	8314898	-
Merged-chr3R-28478861-1	chr3R	28478786	28478936	-
Merged-chrX-22242494-1	chrX	22242419	22242569	+
Merged-chr2R-5769361-1	chr2R	5769286	5769436	+
Merged-chr2R-15424807-1	chr2R	15424732	15424882	+
Merged-chrX-6747552-2	chrX	6747474	6747630	+
Merged-chr2L-11894261-1	chr2L	11894186	11894336	+
Merged-chr3L-16327891-2	chr3L	16327816	16327966	-
Merged-chr2R-16280016-6	chr2R	16279940	16280097	+
Merged-chrX-18158047-1	chrX	18157972	18158122	+
Merged-chr4-799797-1	chr4	799722	799872	+
Merged-chrX-15299106-2	chrX	15299031	15299181	-
Merged-chr3R-28654867-1	chr3R	28654792	28654942	+
Merged-chr2R-2196849-1	chr2R	2196774	2196924	-
Merged-chr2R-1666936-1	chr2R	1666861	1667011	-
Merged-chr2L-2200396-1	chr2L	2200321	2200471	-
Merged-chr2L-20881257-1	chr2L	20881182	20881332	-
Merged-chr3R-7693904-1	chr3R	7693829	7693979	+
Merged-chrX-1490107-2	chrX	1490032	1490182	-
Merged-chrX-6860367-2	chrX	6860292	6860442	+
Merged-chr2R-18761758-4	chr2R	18761683	18761833	+
Merged-chr3L-26030467-1	chr3L	26030392	26030542	-
Merged-chr4-918542-1	chr4	918467	918617	-
Merged-chr3L-18140715-2	chr3L	18140640	18140790	-
Merged-chr3R-10089799-2	chr3R	10089724	10089874	+
Merged-chr3L-315317-1	chr3L	315242	315392	+
Merged-chr2R-8004793-1	chr2R	8004718	8004868	+
Merged-chr3R-180089-1	chr3R	180014	180164	-
Merged-chr2L-18081461-3	chr2L	18081386	18081536	-
Merged-chr3R-26588440-1	chr3R	26588365	26588515	-
Merged-chr3L-17576609-4	chr3L	17576507	17576694	-
Merged-chr3R-28007589-3	chr3R	28007514	28007664	-
Merged-chr2L-19439013-1	chr2L	19438938	19439088	+
Merged-chrX-2259863-1	chrX	2259788	2259938	-
Merged-chr3R-11574745-1	chr3R	11574670	11574820	-
Merged-chrX-6328281-1	chrX	6328206	6328356	-
Merged-chr2L-14343029-1	chr2L	14342954	14343104	+
Merged-chr3R-4077921-1	chr3R	4077846	4077996	+
Merged-chr2R-14495429-1	chr2R	14495354	14495504	+
Merged-chrX-21365446-1	chrX	21365371	21365521	-
Merged-chr3R-29390788-1	chr3R	29390713	29390863	-
Merged-chr2L-18184630-2	chr2L	18184555	18184705	-
Merged-chrX-8193208-9	chrX	8193133	8193283	+
Merged-chrX-2187281-1	chrX	2187206	2187356	-
Merged-chr3L-13079852-1	chr3L	13079777	13079927	-
Merged-chr3L-3964769-1	chr3L	3964694	3964844	-
Merged-chr3L-10890000-1	chr3L	10889925	10890075	+
Merged-chr2L-12855742-1	chr2L	12855667	12855817	-
Merged-chr3L-27267998-1	chr3L	27267923	27268073	+
Merged-chr3R-3156455-1	chr3R	3156380	3156530	-
Merged-chr2L-19426479-10	chr2L	19426333	19426680	-
Merged-chr2L-12434495-11	chr2L	12434379	12434580	+
Merged-chr3R-2337330-1	chr3R	2337255	2337405	-
Merged-chr3R-5771895-1	chr3R	5771820	5771970	-
Merged-chr3L-16986636-11	chr3L	16986561	16986711	+
Merged-chrX-12497220-11	chrX	12497145	12497295	+
Merged-chr2R-16271622-1	chr2R	16271547	16271697	-
Merged-chr3L-7869044-12	chr3L	7868969	7869119	+
Merged-chr2L-4444736-11	chr2L	4444639	4444893	+
Merged-chrX-15299009-10	chrX	15298934	15299084	+
Merged-chr2L-8939599-5	chr2L	8939524	8939676	-
Merged-chr3L-12259090-3	chr3L	12259015	12259165	+
Merged-chr3R-19412695-3	chr3R	19412620	19412770	+
Merged-chr3R-14289274-10	chr3R	14289199	14289349	+
Merged-chr3L-3801193-2	chr3L	3801118	3801268	-
Merged-chr2L-6874942-3	chr2L	6874867	6875017	+
Merged-chr3R-6354097-11	chr3R	6354020	6354195	+
Merged-chr2L-914090-1	chr2L	914015	914165	+
Merged-chr2L-11203584-1	chr2L	11203509	11203659	-
Merged-chrX-2297531-5	chrX	2297456	2297606	+
Merged-chr2R-18618013-4	chr2R	18617938	18618088	-
Merged-chrX-2094641-1	chrX	2094566	2094716	+
Merged-chr3L-895953-9	chr3L	895878	896028	+
Merged-chr2R-24532326-8	chr2R	24532251	24532401	+
