## Supplementary material for "A single DPE core promoter motif contributes to *in vivo* transcriptional regulation and affects cardiac function": SupFile2: 1365.cluster.txt.annStats.txt

Annotation	Number of peaks	Total size (bp)	Log2 Ratio (obs/exp)	LogP enrichment (+values depleted)
3UTR	10.0	2389423	-0.712	2.754
miscRNA	0.0	3400	-0.033	0.023
miRNA	0.0	50209	-0.427	0.344
ncRNA	8.0	1067154	0.129	-0.802
TTS	84.0	13564945	-0.147	1.730
Exon	168.0	15373407	0.673	-20.673
Intron	282.0	50828426	-0.305	12.668
Intergenic	147.0	33352314	-0.637	23.699
Promoter	223.0	19137300	0.765	-34.674
5UTR	19.0	1504265	0.882	-4.676
Annotation	Number of peaks	Total size (bp)	Log2 Ratio (obs/exp)	LogP enrichment (+values depleted)
3UTR	10.0	2389423	-0.707	2.728
miscRNA	0.0	3400	-0.033	0.023
Other	0.0	23677	-0.216	0.162
RNA	0.0	2863	-0.028	0.020
miRNA	0.0	50209	-0.426	0.343
ncRNA	8.0	1067154	0.134	-0.810
TTS	84.0	13564945	-0.142	1.680
LINE	33.0	5238620	-0.117	1.031
RC	2.0	756483	-1.370	2.203
DNA	4.0	1536489	-1.392	3.881
Exon	168.0	15373407	0.678	-20.917
Intron	205.0	38833547	-0.372	12.315
Intergenic	91.0	20114148	-0.595	12.399
Promoter	223.0	19137300	0.770	-35.040
5UTR	19.0	1504265	0.887	-4.709
CpG-Island	28.0	2951028	0.474	-2.906
Low_complexity	2.0	300133	-0.036	0.411
LTR	50.0	12031689	-0.717	9.944
Simple_repeat	13.0	2173265	-0.192	0.977
ARTEFACT	0.0	52	-0.001	0.000
Unknown	0.0	45020	-0.387	0.308
Satellite	0.0	620794	-2.395	4.251
rRNA	1.0	18662	2.971	-2.123
