## Supplementary material for "A single DPE core promoter motif contributes to *in vivo* transcriptional regulation and affects cardiac function": SupFile2: knownResults.txt

Motif Name	Consensus	P-value	Log P-value	q-value (Benjamini)	# of Target Sequences with Motif(of 939)	% of Target Sequences with Motif	# of Background Sequences with Motif(of 28699)	% of Background Sequences with Motif
TATA-box/Drosophila-Promoters/Homer	CTATAAAAGCSV	1e-1	-2.572e+00	1.0000	17.0	1.81%	353.0	1.23%
Unknown5/Drosophila-Promoters/Homer	GCTGATAASV	1e0	-2.181e+00	1.0000	92.0	9.78%	2474.5	8.61%
caudal(Homeobox)/Drosophila-Embryos-ChIP-Chip(modEncode)/Homer	GGYCATAAAW	1e0	-1.743e+00	1.0000	141.0	14.98%	3988.1	13.88%
Initiator/Drosophila-Promoters/Homer	NTCAGTYG	1e0	-1.238e+00	1.0000	216.0	22.95%	6367.2	22.16%
Trl(Zf)/S2-GAGAfactor-ChIP-Seq(GSE40646)/Homer	RGAGAGAG	1e0	-1.110e+00	1.0000	151.0	16.05%	4449.3	15.48%
Dorsal(RHD)/Embryo-dl-ChIP-Seq(GSE65441)/Homer	GGGAAAAMCCCG	1e0	-5.161e-01	1.0000	18.0	1.91%	572.0	1.99%
Unknown3/Drosophila-Promoters/Homer	ACVAKCTGGCAGCGC	1e0	-4.770e-01	1.0000	10.0	1.06%	326.0	1.13%
Unknown4/Drosophila-Promoters/Homer	AAAAATACCRMA	1e0	-2.697e-01	1.0000	15.0	1.59%	536.6	1.87%
E-box/Drosophila-Promoters/Homer	AACAGCTGTTHN	1e0	-2.669e-01	1.0000	23.0	2.44%	801.4	2.79%
bcd(Homeobox)/Embryo-Bcd-ChIP-Seq(GSE86966)/Homer	VNNGGATTADNN	1e0	-2.362e-01	1.0000	105.0	11.16%	3437.1	11.96%
M1BP(Zf)/S2R+-M1BP-ChIP-Seq(GSE49842)/Homer	CAGTGTGACCGT	1e0	-2.172e-01	1.0000	17.0	1.81%	622.2	2.17%
Unknown6/Drosophila-Promoters/Homer	AATTTTAAAA	1e0	-2.154e-01	1.0000	114.0	12.11%	3739.6	13.01%
DREF/Drosophila-Promoters/Homer	AVYTATCGATAD	1e0	-2.017e-01	1.0000	12.0	1.28%	458.7	1.60%
dHNF4(NR)/Fly-HNF4-ChIP-Seq(GSE73675)/Homer	GGTCCAAAGTCCAMT	1e0	-7.478e-02	1.0000	2.0	0.21%	131.9	0.46%
Unknown2/Drosophila-Promoters/Homer	CATCMCTA	1e0	-3.783e-02	1.0000	44.0	4.68%	1714.9	5.97%
Zelda(Zf)/Embryo-zld-ChIP-Seq(GSE65441)/Homer	KBCTACCTGW	1e0	-4.795e-03	1.0000	13.0	1.38%	735.3	2.56%
Unknown1(NR/Ini-like)/Drosophila-Promoters/Homer	MYGGTCACACTG	1e0	-2.785e-03	1.0000	9.0	0.96%	593.1	2.06%
