## Supplementary material for "A single DPE core promoter motif contributes to *in vivo* transcriptional regulation and affects cardiac function": SupFile2: prints.txt

TermID	Term	Enrichment	logP	Genes in Term	Target Genes in Term	Fraction of Targets in Term	Total Target Genes	Total Genes	Entrez Gene IDs	Gene Symbols
PR00387	PDIESTERASE1	6.1666768945314e-06	-11.9963504559768	6	5	0.0352112676056338	142	2185	31309,41760,32233,37741,34594	dnc,Pde6,Pde9,Pde8,Pde1c
PR00700	PRTYPHPHTASE	0.0168408477284453	-4.08394793126602	16	4	0.028169014084507	142	2185	35091,38160,45278,43469	Ptp36E,Ptp61F,csw,Ptp99A
PR00261	LDLRECEPTOR	0.0168408477284453	-4.08394793126602	16	4	0.028169014084507	142	2185	35799,43105,45320,40310	LRP1,LpR2,trol,CG32432
PR00360	C2DOMAIN	0.0301398915664978	-3.50190568345125	11	3	0.0211267605633803	142	2185	43841,48311,37165	unc-13,Pkc53E,Mctp
PR00619	GATAZNFINGER	0.0368281228683358	-3.3014935172871	5	2	0.0140845070422535	142	2185	40962,41945	grn,GATAe
PR00489	FRIZZLED	0.0368281228683358	-3.3014935172871	5	2	0.0140845070422535	142	2185	31659,40090	fz4,fz2
PR00177	NMDARECEPTOR	0.0474968321002863	-3.04709226279114	13	3	0.0211267605633803	142	2185	33275,42473,31107	GluRIIC,KaiR1D,Nmdar2
PR00171	SUGRTRNSPORT	0.0576540514269094	-2.8532947584673	14	3	0.0211267605633803	142	2185	38109,35520,39458	Glut1,CG7882,CG10960
PR00463	EP450I	0.0584111727218533	-2.84024809371573	77	9	0.0633802816901408	142	2185	41586,42294,33749,39592,5740359,35608,35837,33438,35946	Cyp304a1,Cyp12a4,Cyp28d1,shd,spok,Cyp6u1,Cyp6a13,Cyp309a1,Cyp4p2
PR01821	DAPIT	0.0649885583522968	-2.73354404993006	1	1	0.00704225352112676	142	2185	50417	Neb-cGP
PR01496	SHAKERCHANEL	0.0649885583522968	-2.73354404993006	1	1	0.00704225352112676	142	2185	32780	Sh
PR01748	AP2TNSCPFCT	0.0649885583522968	-2.73354404993006	1	1	0.00704225352112676	142	2185	40398	TfAP-2
PR01283	ECDYSTEROIDR	0.0649885583522968	-2.73354404993006	1	1	0.00704225352112676	142	2185	35540	EcR
PR00663	GALANINR	0.0649885583522968	-2.73354404993006	1	1	0.00704225352112676	142	2185	44126	AstA-R1
PR00041	LEUZIPPRCREB	0.0649885583522968	-2.73354404993006	1	1	0.00704225352112676	142	2185	32817	CrebB
PR01081	KCLTRNSPORT	0.0649885583522968	-2.73354404993006	1	1	0.00704225352112676	142	2185	37800	kcc
PR01508	KV11CHANNEL	0.0649885583522968	-2.73354404993006	1	1	0.00704225352112676	142	2185	32780	Sh
PR01205	INEBRIATED	0.0649885583522968	-2.73354404993006	1	1	0.00704225352112676	142	2185	33659	ine
PR01315	BATTENIN	0.0649885583522968	-2.73354404993006	1	1	0.00704225352112676	142	2185	39981	Cln3
PR02059	JAGGEDFAMILY	0.0649885583522968	-2.73354404993006	1	1	0.00704225352112676	142	2185	43275	Ser
PR01760	DISHEVELLED	0.0649885583522968	-2.73354404993006	1	1	0.00704225352112676	142	2185	32078	dsh
PR00263	HBGFFGF	0.0649885583522968	-2.73354404993006	1	1	0.00704225352112676	142	2185	42356	bnl
PR01626	LCACHANNELB	0.0649885583522968	-2.73354404993006	1	1	0.00704225352112676	142	2185	34557	Ca-beta
PR00550	HYPRGLYCEMIC	0.0649885583522968	-2.73354404993006	1	1	0.00704225352112676	142	2185	37921	ITP
PR01049	PHOSPHBKNASE	0.0649885583522968	-2.73354404993006	1	1	0.00704225352112676	142	2185	32120	PhKgamma
PR00896	VASOPRESSINR	0.0649885583522968	-2.73354404993006	1	1	0.00704225352112676	142	2185	2768688	CCAP-R
PR00315	ELONGATNFCT	0.0687454292637018	-2.67734502808264	15	3	0.0211267605633803	142	2185	34658,43358,39834	eRF3,CG4849,CG33158
PR00249	GPCRSECRETIN	0.0907086337462663	-2.40010273624508	8	2	0.0140845070422535	142	2185	43678,31234	CG11318,Pdfr
PR00008	DAGPEDOMAIN	0.0907086337462663	-2.40010273624508	8	2	0.0140845070422535	142	2185	43428,48311	Pkc98E,Pkc53E
PR01262	INNEXIN	0.0907086337462663	-2.40010273624508	8	2	0.0140845070422535	142	2185	33062,31646	shakB,Inx2
PR00937	TBOX	0.0907086337462663	-2.40010273624508	8	2	0.0140845070422535	142	2185	31379,33770	bi,mid
PR01415	ANKYRIN	0.103998410088127	-2.26337966757178	28	4	0.028169014084507	142	2185	3355072,43770,38863,41816	CG41099,Ank,Ank2,CG6966
PR00053	FORKHEAD	0.107124420311404	-2.23376431340762	18	3	0.0211267605633803	142	2185	38471,317817,41709	FoxL1,CG32006,foxo
PR00385	P450	0.107558342201255	-2.22972186048144	87	9	0.0633802816901408	142	2185	41586,42294,33749,39592,35946,33748,35608,33438,35837	Cyp304a1,Cyp12a4,Cyp28d1,shd,Cyp4p2,Cyp28d2,Cyp6u1,Cyp309a1,Cyp6a13
PR00042	LEUZIPPRFOS	0.12578142680878	-2.07320958624548	2	1	0.00704225352112676	142	2185	3772082	kay
PR00067	CATALASE	0.12578142680878	-2.07320958624548	2	1	0.00704225352112676	142	2185	40048	Cat
PR00744	GLHYDRLASE37	0.12578142680878	-2.07320958624548	2	1	0.00704225352112676	142	2185	45368	Treh
PR01179	ODADCRBXLASE	0.12578142680878	-2.07320958624548	2	1	0.00704225352112676	142	2185	35766	Odc1
PR00593	MTABOTROPICR	0.12578142680878	-2.07320958624548	2	1	0.00704225352112676	142	2185	43838	mGluR
PR01182	ORNDCRBXLASE	0.12578142680878	-2.07320958624548	2	1	0.00704225352112676	142	2185	35766	Odc1
PR00717	GPCRKINASE	0.12578142680878	-2.07320958624548	2	1	0.00704225352112676	142	2185	3355013	Gprk1
PR00190	ACTIN	0.134001600820744	-2.00990353267912	10	2	0.0140845070422535	142	2185	41885,48632	Act88F,Act87E
PR00135	LYZLACT	0.180835449763914	-1.71016777854054	12	2	0.0140845070422535	142	2185	38866,38129	CG8492,LysP
PR01001	FADG3PDH	0.182647683059738	-1.70019621095824	3	1	0.00704225352112676	142	2185	34776	Gpo3
PR00422	TRANSFERRIN	0.182647683059738	-1.70019621095824	3	1	0.00704225352112676	142	2185	32821	Tsf1
PR00025	ANTENNAPEDIA	0.182647683059738	-1.70019621095824	3	1	0.00704225352112676	142	2185	40835	Antp
PR00442	GPROTEINAQ	0.182647683059738	-1.70019621095824	3	1	0.00704225352112676	142	2185	246420	CG30054
PR01320	KIRCHANNEL	0.182647683059738	-1.70019621095824	3	1	0.00704225352112676	142	2185	35131	Irk3
PR00068	CUZNDISMTASE	0.182647683059738	-1.70019621095824	3	1	0.00704225352112676	142	2185	39251	Sod1
PR00472	CASNKINASEII	0.205078834793653	-1.58436081379892	13	2	0.0140845070422535	142	2185	2768904,7354447	Ste:CG33247,SteXh:CG42398
PR00024	HOMEOBOX	0.230849238363122	-1.46599042930631	38	4	0.028169014084507	142	2185	42034,32723,40835,3355151	Ubx,B-H2,Antp,scro
PR00784	MTUNCOUPLING	0.235839263721887	-1.44460479192512	4	1	0.00704225352112676	142	2185	32764	Ucp4A
PR00248	GPCRMGR	0.235839263721887	-1.44460479192512	4	1	0.00704225352112676	142	2185	43838	mGluR
PR00452	SH3DOMAIN	0.2543990916688	-1.36885101800682	27	3	0.0211267605633803	142	2185	35524,43654,5740318	Src42A,cindr,Stacl
PR00205	CADHERIN	0.254404124754894	-1.36883123398844	15	2	0.0140845070422535	142	2185	35071,37386	CadN2,shg
PR01491	KVCHANNEL	0.285592048936151	-1.25319088876366	5	1	0.00704225352112676	142	2185	32780	Sh
PR01607	APYRASEFAMLY	0.285592048936151	-1.25319088876366	5	1	0.00704225352112676	142	2185	36121	CG11883
PR01270	HDASUPER	0.285592048936151	-1.25319088876366	5	1	0.00704225352112676	142	2185	32278	HDAC4
PR00785	NCTRNSLOCATR	0.285592048936151	-1.25319088876366	5	1	0.00704225352112676	142	2185	32457	gce
PR00149	FUMRATELYASE	0.332126878777011	-1.10223821808109	6	1	0.00704225352112676	142	2185	3771738	Argl
PR00661	ERMFAMILY	0.332126878777011	-1.10223821808109	6	1	0.00704225352112676	142	2185	40608	Cdep
PR00112	ACYLPHPHTASE	0.332126878777011	-1.10223821808109	6	1	0.00704225352112676	142	2185	5740441	CG34161
PR00401	SH2DOMAIN	0.352949414775638	-1.04143053323627	19	2	0.0140845070422535	142	2185	35524,45278	Src42A,csw
PR00376	IL1BCENZYME	0.375650505768677	-0.979096073785133	7	1	0.00704225352112676	142	2185	36266	Damm
PR00075	FACDDSATRASE	0.375650505768677	-0.979096073785133	7	1	0.00704225352112676	142	2185	44006	Fad2
PR00961	HUDSXLRNA	0.375650505768677	-0.979096073785133	7	1	0.00704225352112676	142	2185	38605	shep
PR00141	PROTEASOME	0.375650505768677	-0.979096073785133	7	1	0.00704225352112676	142	2185	37690	Prosbeta5R1
PR00047	STROIDFINGER	0.400700999599364	-0.914539766710347	21	2	0.0140845070422535	142	2185	42993,35540	Hr96,EcR
PR00318	GPROTEINA	0.41635648748598	-0.876213444613178	8	1	0.00704225352112676	142	2185	246420	CG30054
PR00689	ACOABINDINGP	0.41635648748598	-0.876213444613178	8	1	0.00704225352112676	142	2185	38784	Acbp2
PR00454	ETSDOMAIN	0.41635648748598	-0.876213444613178	8	1	0.00704225352112676	142	2185	39962	Eip74EF
PR00027	PAIREDBOX	0.41635648748598	-0.876213444613178	8	1	0.00704225352112676	142	2185	40990	Poxm
PR00137	LYSOZYME	0.41635648748598	-0.876213444613178	8	1	0.00704225352112676	142	2185	38129	LysP
PR00176	NANEUSMPORT	0.423966316197318	-0.858101269836789	22	2	0.0140845070422535	142	2185	33659,34048	ine,CG13794
PR00935	BAND41	0.454426022982612	-0.788720144327205	9	1	0.00704225352112676	142	2185	40608	Cdep
PR00465	EP450IV	0.454426022982612	-0.788720144327205	9	1	0.00704225352112676	142	2185	33748	Cyp28d2
PR00481	LAMNOPPTDASE	0.490028736557362	-0.713291243561644	10	1	0.00704225352112676	142	2185	36847	loopin-1
PR00069	ALDKETRDTASE	0.490028736557362	-0.713291243561644	10	1	0.00704225352112676	142	2185	35586	CG9436
PR00237	GPCRRHODOPSN	0.507746738553729	-0.677772501873186	72	5	0.0352112676056338	142	2185	41549,2768688,38296,36168,44126	Octbeta2R,CCAP-R,MsR2,CG13229,AstA-R1
PR00113	ALKPHPHTASE	0.583573668678456	-0.538584582134021	13	1	0.00704225352112676	142	2185	35218	Alp12
PR00480	ASTACIN	0.583573668678456	-0.538584582134021	13	1	0.00704225352112676	142	2185	42945	tld
PR01609	CD36FAMILY	0.610798594577385	-0.492988006594163	14	1	0.00704225352112676	142	2185	326160	ninaD
PR00193	MYOSINHEAVY	0.610798594577385	-0.492988006594163	14	1	0.00704225352112676	142	2185	26067052	Myo81F
PR00786	NEPRILYSIN	0.66005798821802	-0.415427586884819	16	1	0.00704225352112676	142	2185	34671	Nepl7
PR00398	STRDHORMONER	0.66005798821802	-0.415427586884819	16	1	0.00704225352112676	142	2185	35540	EcR
PR00503	BROMODOMAIN	0.682313297427213	-0.382266346229736	17	1	0.00704225352112676	142	2185	42954	polybromo
PR00756	ALADIPTASE	0.682313297427213	-0.382266346229736	17	1	0.00704225352112676	142	2185	3355093	CG40470
PR00114	STPHPHTASE	0.722575177839635	-0.324933812035425	19	1	0.00704225352112676	142	2185	44289	flw
PR00759	BASICPTASE	0.722575177839635	-0.324933812035425	19	1	0.00704225352112676	142	2185	42259	CG14298
PR00320	GPROTEINBRPT	0.728686508904675	-0.316511668399785	57	3	0.0211267605633803	142	2185	43482,45432,37126	CG7568,can,CG30116
PR00380	KINESINHEAVY	0.802410108393084	-0.220135444715502	24	1	0.00704225352112676	142	2185	36810	Khc
PR00081	GDHRDH	0.821791013836726	-0.196269157325241	47	2	0.0140845070422535	142	2185	31576,33679	CG3842,CG15629
PR00259	TMFOUR	0.827529951383153	-0.189309977360984	26	1	0.00704225352112676	142	2185	43127	Tsp96F
PR00109	TYRKINASE	0.885390551699112	-0.121726429964084	32	1	0.00704225352112676	142	2185	35524	Src42A
PR00625	JDOMAIN	0.906613998747115	-0.0980384996646237	35	1	0.00704225352112676	142	2185	3354941	CG40178
PR00947	CUTICLE	0.920610463754693	-0.0827182814299471	62	2	0.0140845070422535	142	2185	39223,38510	Cpr67Fa1,Cpr64Ac
PR00080	SDRFAMILY	0.949569489974846	-0.0517465655469333	44	1	0.00704225352112676	142	2185	33679	CG15629
PR00722	CHYMOTRYPSIN	0.993576995021263	-0.00644372122991533	223	7	0.0492957746478873	142	2185	34836,3354965,318893,37615,43600,318071,32650	Send2,CG40160,CG33127,CG13527,CG9737,CG32523,CG4653
PR01186	INTEGRINB	0.99999999999292	-7.08032157209493e-12	2	0	0	142	2185
PR00799	TRANSAMINASE	0.99999999999292	-7.08032157209493e-12	2	0	0	142	2185
PR00139	ASNGLNASE	0.99999999999292	-7.08032157209493e-12	2	0	0	142	2185
PR00545	RETINOIDXR	0.99999999999292	-7.08032157209493e-12	2	0	0	142	2185
PR00464	EP450II	0.99999999999292	-7.08032157209493e-12	2	0	0	142	2185
PR00104	CGMPKINASE	0.99999999999292	-7.08032157209493e-12	2	0	0	142	2185
PR00980	TRNASYNTHALA	0.99999999999292	-7.08032157209493e-12	2	0	0	142	2185
PR01127	DIUHORMONER	0.99999999999292	-7.08032157209493e-12	2	0	0	142	2185
PR00085	THFDHDRGNASE	0.99999999999292	-7.08032157209493e-12	2	0	0	142	2185
PR01739	RELAXINR	0.99999999999292	-7.08032157209493e-12	2	0	0	142	2185
PR00079	G6PDHDRGNASE	0.99999999999292	-7.08032157209493e-12	2	0	0	142	2185
PR01103	ADRENERGICR	0.99999999999292	-7.08032157209493e-12	2	0	0	142	2185
PR00685	TIFACTORIIB	0.99999999999292	-7.08032157209493e-12	2	0	0	142	2185
PR00603	CYTOCHROMEC1	0.99999999999292	-7.08032157209493e-12	2	0	0	142	2185
PR00790	PAMONOXGNASE	0.99999999999292	-7.08032157209493e-12	2	0	0	142	2185
PR01576	PDEFORMYLASE	0.99999999999292	-7.08032157209493e-12	2	0	0	142	2185
PR01038	TRNASYNTHARG	0.99999999999292	-7.08032157209493e-12	2	0	0	142	2185
PR01250	RIBOSOMALL34	0.99999999999292	-7.08032157209493e-12	2	0	0	142	2185
PR00185	EUKARYTPORIN	0.99999999999292	-7.08032157209493e-12	2	0	0	142	2185
PR00167	CACHANNEL	0.99999999999292	-7.08032157209493e-12	2	0	0	142	2185
PR00370	FMOXYGENASE	0.99999999999292	-7.08032157209493e-12	2	0	0	142	2185
PR00679	PROHIBITIN	0.99999999999292	-7.08032157209493e-12	2	0	0	142	2185
PR00627	GTPRANTC4	0.99999999999292	-7.08032157209493e-12	2	0	0	142	2185
PR00086	LLDHDRGNASE	0.99999999999292	-7.08032157209493e-12	2	0	0	142	2185
PR00321	GPROTEING	0.99999999999292	-7.08032157209493e-12	2	0	0	142	2185
PR01231	HCO3TRNSPORT	0.99999999999292	-7.08032157209493e-12	2	0	0	142	2185
PR00441	GPROTEINAI	0.99999999999292	-7.08032157209493e-12	2	0	0	142	2185
PR00604	CYTCHRMECIAB	0.99999999999292	-7.08032157209493e-12	2	0	0	142	2185
PR00358	BOMBESINR	0.99999999999292	-7.08032157209493e-12	2	0	0	142	2185
PR00742	GLHYDRLASE35	0.99999999999292	-7.08032157209493e-12	2	0	0	142	2185
PR00170	NACHANNEL	0.99999999999292	-7.08032157209493e-12	2	0	0	142	2185
PR01498	SHAWCHANNEL	0.99999999999292	-7.08032157209493e-12	2	0	0	142	2185
PR01908	ADSPHPHTASE	0.99999999999292	-7.08032157209493e-12	2	0	0	142	2185
PR01041	TRNASYNTHMET	0.99999999999292	-7.08032157209493e-12	2	0	0	142	2185
PR00138	MATRIXIN	0.99999999999292	-7.08032157209493e-12	2	0	0	142	2185
PR00132	GLHYDRLASE2	0.99999999999292	-7.08032157209493e-12	2	0	0	142	2185
PR01168	ALCDHDRGNASE	0.99999999999292	-7.08032157209493e-12	2	0	0	142	2185
PR01873	CYTCOXIDASE4	0.99999999999292	-7.08032157209493e-12	2	0	0	142	2185
PR00509	PGMPMM	0.99999999999292	-7.08032157209493e-12	2	0	0	142	2185
PR01164	GAMMATUBULIN	0.99999999999292	-7.08032157209493e-12	2	0	0	142	2185
PR00026	ENGRAILED	0.99999999999292	-7.08032157209493e-12	2	0	0	142	2185
PR00989	ADENOKINASE	0.99999999999292	-7.08032157209493e-12	2	0	0	142	2185
PR00255	NATPEPTIDER	0.99999999999292	-7.08032157209493e-12	2	0	0	142	2185
PR01271	HISDACETLASE	0.99999999999292	-7.08032157209493e-12	2	0	0	142	2185
PR01040	TRNASYNTHTYR	0.99999999999292	-7.08032157209493e-12	2	0	0	142	2185
PR01350	CTRFAMILY	0.99999999999292	-7.08032157209493e-12	2	0	0	142	2185
PR00050	COLDSHOCK	0.99999999999292	-7.08032157209493e-12	2	0	0	142	2185
PR00297	CHAPERONIN10	0.99999999999292	-7.08032157209493e-12	2	0	0	142	2185
PR00477	PHGLYCKINASE	0.99999999999292	-7.08032157209493e-12	2	0	0	142	2185
PR00417	PRTPISMRASEI	0.99999999999292	-7.08032157209493e-12	2	0	0	142	2185
PR00981	TRNASYNTHSER	0.99999999999292	-7.08032157209493e-12	2	0	0	142	2185
PR00395	RIBOSOMALS2	0.99999999999292	-7.08032157209493e-12	2	0	0	142	2185
PR01989	EUOM20RECPTR	0.99999999999292	-7.08032157209493e-12	2	0	0	142	2185
PR00878	CHOLNESTRASE	0.99999999999292	-7.08032157209493e-12	2	0	0	142	2185
PR00986	TRNASYNTHVAL	0.99999999999292	-7.08032157209493e-12	2	0	0	142	2185
PR00160	GLUTAREDOXIN	0.99999999999292	-7.08032157209493e-12	2	0	0	142	2185
PR01822	CCYSTOKININR	0.99999999999292	-7.08032157209493e-12	2	0	0	142	2185
PR00862	PROLIGOPTASE	0.99999999999292	-7.08032157209493e-12	2	0	0	142	2185
PR00242	DOPAMINER	0.99999999999292	-7.08032157209493e-12	2	0	0	142	2185
PR00546	THYROIDHORMR	0.99999999999292	-7.08032157209493e-12	2	0	0	142	2185
PR01095	TASKCHANNEL	0.99999999999292	-7.08032157209493e-12	2	0	0	142	2185
PR00502	NUDIXFAMILY	0.99999999999292	-7.08032157209493e-12	2	0	0	142	2185
PR00404	MADSDOMAIN	0.99999999999292	-7.08032157209493e-12	2	0	0	142	2185
PR02001	GCR1CAMPR	0.99999999999292	-7.08032157209493e-12	2	0	0	142	2185
PR00074	LYSYLOXIDASE	0.99999999999292	-7.08032157209493e-12	2	0	0	142	2185
PR01630	LVDCCALPHA1	0.99999999999292	-7.08032157209493e-12	2	0	0	142	2185
PR00355	ADRENODOXIN	0.99999999999292	-7.08032157209493e-12	2	0	0	142	2185
PR00351	OM20RECEPTOR	0.99999999999292	-7.08032157209493e-12	2	0	0	142	2185
PR00194	TROPOMYOSIN	0.99999999999292	-7.08032157209493e-12	2	0	0	142	2185
PR01443	TFIID30KDSUB	0.99999999999292	-7.08032157209493e-12	2	0	0	142	2185
PR00296	CYCLINKINASE	0.99999999999292	-7.08032157209493e-12	2	0	0	142	2185
PR00983	TRNASYNTHCYS	0.99999999999292	-7.08032157209493e-12	2	0	0	142	2185
PR01773	P38MAPKINASE	0.99999999999292	-7.08032157209493e-12	2	0	0	142	2185
PR00891	RABGDIREP	0.99999999999292	-7.08032157209493e-12	2	0	0	142	2185
PR00928	GRAVESDC	0.99999999999292	-7.08032157209493e-12	2	0	0	142	2185
PR01848	U2AUXFACTOR	0.99999999999292	-7.08032157209493e-12	2	0	0	142	2185
PR00984	TRNASYNTHILE	0.99999999999292	-7.08032157209493e-12	2	0	0	142	2185
PR00990	RIBOKINASE	0.99999999999292	-7.08032157209493e-12	2	0	0	142	2185
PR00962	LETHAL2GIANT	0.99999999999292	-7.08032157209493e-12	2	0	0	142	2185
PR00165	ANIONEXCHNGR	0.99999999999292	-7.08032157209493e-12	2	0	0	142	2185
PR01130	DERENTRNSPRT	0.99999999999292	-7.08032157209493e-12	2	0	0	142	2185
PR00373	GLYCHORMONER	0.99999999999292	-7.08032157209493e-12	2	0	0	142	2185
PR00246	SOMATOSTATNR	0.99999999999292	-7.08032157209493e-12	2	0	0	142	2185
PR00052	FIBRILLARIN	0.99999999999292	-7.08032157209493e-12	2	0	0	142	2185
PR01039	TRNASYNTHTRP	0.99999999999292	-7.08032157209493e-12	2	0	0	142	2185
PR01169	CERATITISADH	0.99999999999292	-7.08032157209493e-12	2	0	0	142	2185
PR00302	LUPUSLA	0.99999999999292	-7.08032157209493e-12	2	0	0	142	2185
PR00727	LEADERPTASE	0.99999999999292	-7.08032157209493e-12	2	0	0	142	2185
PR01160	GABAARBETA	0.99999999999292	-7.08032157209493e-12	2	0	0	142	2185
PR01849	UBIQUITINACT	0.99999999999292	-7.08032157209493e-12	2	0	0	142	2185
PR00082	GLFDHDRGNASE	0.99999999999292	-7.08032157209493e-12	2	0	0	142	2185
PR00720	MAMMALPTPASE	0.99999999999292	-7.08032157209493e-12	2	0	0	142	2185
PR01862	BCL2FAMILY	0.99999999999292	-7.08032157209493e-12	2	0	0	142	2185
PR00740	GLHYDRLASE27	0.99999999999292	-7.08032157209493e-12	2	0	0	142	2185
PR00143	CITRTSNTHASE	0.99999999999292	-7.08032157209493e-12	2	0	0	142	2185
PR00789	OSIALOPTASE	0.99999999999292	-7.08032157209493e-12	2	0	0	142	2185
PR00716	MPIPHPHTASE	0.99999999999292	-7.08032157209493e-12	2	0	0	142	2185
PR01839	RAD23PROTEIN	0.99999999999292	-7.08032157209493e-12	2	0	0	142	2185
PR00305	1433ZETA	0.99999999999292	-7.08032157209493e-12	2	0	0	142	2185
PR00339	PCNACYCLIN	0.99999999999292	-7.08032157209493e-12	2	0	0	142	2185
PR01790	SMP30FAMILY	0.99999999999292	-7.08032157209493e-12	2	0	0	142	2185
PR01011	GLUTPROXDASE	0.99999999999292	-7.08032157209493e-12	2	0	0	142	2185
PR00927	ADPTRNSLCASE	0.99999999999292	-7.08032157209493e-12	2	0	0	142	2185
PR00244	NEUROKININR	0.99999999999292	-7.08032157209493e-12	2	0	0	142	2185
PR00626	CALRETICULIN	0.99999999999421	-5.78954281569991e-12	4	0	0	142	2185
PR00597	GELSOLIN	0.99999999999421	-5.78954281569991e-12	4	0	0	142	2185
PR00704	CALPAIN	0.99999999999421	-5.78954281569991e-12	4	0	0	142	2185
PR00319	GPROTEINB	0.99999999999421	-5.78954281569991e-12	4	0	0	142	2185
PR00238	OPSIN	0.99999999999421	-5.78954281569991e-12	4	0	0	142	2185
PR00967	ONCOGENEAML1	0.99999999999421	-5.78954281569991e-12	4	0	0	142	2185
PR00853	XPGRADSUPER	0.99999999999421	-5.78954281569991e-12	4	0	0	142	2185
PR00415	ACONITASE	0.99999999999421	-5.78954281569991e-12	4	0	0	142	2185
PR00258	SPERACTRCPTR	0.99999999999421	-5.78954281569991e-12	4	0	0	142	2185
PR01463	EAGCHANLFMLY	0.99999999999421	-5.78954281569991e-12	4	0	0	142	2185
PR01625	GSTRNSFRASEO	0.99999999999421	-5.78954281569991e-12	4	0	0	142	2185
PR01042	TRNASYNTHASP	0.99999999999421	-5.78954281569991e-12	4	0	0	142	2185
PR01366	ROYALJELLY	0.99999999999421	-5.78954281569991e-12	4	0	0	142	2185
PR00309	ARRESTIN	0.99999999999421	-5.78954281569991e-12	4	0	0	142	2185
PR01035	TCRTETA	0.99999999999421	-5.78954281569991e-12	4	0	0	142	2185
PR01097	TRNSRECEPTRP	0.99999999999421	-5.78954281569991e-12	4	0	0	142	2185
PR00599	MAPEPTIDASE	0.99999999999421	-5.78954281569991e-12	4	0	0	142	2185
PR00872	MTDIPTERA	0.99999999999421	-5.78954281569991e-12	4	0	0	142	2185
PR00298	CHAPERONIN60	0.99999999999421	-5.78954281569991e-12	4	0	0	142	2185
PR00363	CYTOCHROMEB5	0.99999999999421	-5.78954281569991e-12	4	0	0	142	2185
PR00707	UBCTHYDRLASE	0.99999999999421	-5.78954281569991e-12	4	0	0	142	2185
PR00719	LMWPTPASE	0.99999999999421	-5.78954281569991e-12	4	0	0	142	2185
PR01301	RGSPROTEIN	0.99999999999421	-5.78954281569991e-12	4	0	0	142	2185
PR00148	ENOLASE	0.999999999997272	-2.72769307141374e-12	1	0	0	142	2185
PR01348	ICLNCHANNEL	0.999999999997272	-2.72769307141374e-12	1	0	0	142	2185
PR00741	GLHYDRLASE29	0.999999999997272	-2.72769307141374e-12	1	0	0	142	2185
PR00065	TEADOMAIN	0.999999999997272	-2.72769307141374e-12	1	0	0	142	2185
PR01183	RIBORDTASEM1	0.999999999997272	-2.72769307141374e-12	1	0	0	142	2185
PR00629	SHCPIDOMAIN	0.999999999997272	-2.72769307141374e-12	1	0	0	142	2185
PR01660	MCMPROTEIN4	0.999999999997272	-2.72769307141374e-12	1	0	0	142	2185
PR01368	SYNAPSIN	0.999999999997272	-2.72769307141374e-12	1	0	0	142	2185
PR01850	GROUCHOFAMLY	0.999999999997272	-2.72769307141374e-12	1	0	0	142	2185
PR00058	RIBOSOMALL5	0.999999999997272	-2.72769307141374e-12	1	0	0	142	2185
PR00834	PROTEASES2C	0.999999999997272	-2.72769307141374e-12	1	0	0	142	2185
PR01951	LANCEUKARYTE	0.999999999997272	-2.72769307141374e-12	1	0	0	142	2185
PR01000	SREBPS2PTASE	0.999999999997272	-2.72769307141374e-12	1	0	0	142	2185
PR01550	TOP6AFAMILY	0.999999999997272	-2.72769307141374e-12	1	0	0	142	2185
PR01451	SKCHANNEL	0.999999999997272	-2.72769307141374e-12	1	0	0	142	2185
PR00063	RIBOSOMALL27	0.999999999997272	-2.72769307141374e-12	1	0	0	142	2185
PR00677	PHOSDUCIN	0.999999999997272	-2.72769307141374e-12	1	0	0	142	2185
PR00971	RIBOSOMALS10	0.999999999997272	-2.72769307141374e-12	1	0	0	142	2185
PR00144	DALDHYDRTASE	0.999999999997272	-2.72769307141374e-12	1	0	0	142	2185
PR00310	ANTIPRLFBTG1	0.999999999997272	-2.72769307141374e-12	1	0	0	142	2185
PR00416	EUTPISMRASEI	0.999999999997272	-2.72769307141374e-12	1	0	0	142	2185
PR02094	HEXIMFAMILY	0.999999999997272	-2.72769307141374e-12	1	0	0	142	2185
PR00071	HMGCOARDTASE	0.999999999997272	-2.72769307141374e-12	1	0	0	142	2185
PR01770	ERK1ERK2MAPK	0.999999999997272	-2.72769307141374e-12	1	0	0	142	2185
PR01640	PROFILINPLNT	0.999999999997272	-2.72769307141374e-12	1	0	0	142	2185
PR00776	HEMOGLOBNASE	0.999999999997272	-2.72769307141374e-12	1	0	0	142	2185
PR00600	PP2APR55	0.999999999997272	-2.72769307141374e-12	1	0	0	142	2185
PR01034	RIBOSOMALS12	0.999999999997272	-2.72769307141374e-12	1	0	0	142	2185
PR01475	PARKIN	0.999999999997272	-2.72769307141374e-12	1	0	0	142	2185
PR00660	ERLUMENR	0.999999999997272	-2.72769307141374e-12	1	0	0	142	2185
PR00473	GALCTOKINASE	0.999999999997272	-2.72769307141374e-12	1	0	0	142	2185
PR00623	HISTONEH4	0.999999999997272	-2.72769307141374e-12	1	0	0	142	2185
PR00805	ALPHACATENIN	0.999999999997272	-2.72769307141374e-12	1	0	0	142	2185
PR00868	DNAPOLI	0.999999999997272	-2.72769307141374e-12	1	0	0	142	2185
PR00795	RYANODINER	0.999999999997272	-2.72769307141374e-12	1	0	0	142	2185
PR01465	ELKCHANNEL	0.999999999997272	-2.72769307141374e-12	1	0	0	142	2185
PR00447	NATRESASSCMP	0.999999999997272	-2.72769307141374e-12	1	0	0	142	2185
PR00098	CPSASE	0.999999999997272	-2.72769307141374e-12	1	0	0	142	2185
PR01869	BCATNINFAMLY	0.999999999997272	-2.72769307141374e-12	1	0	0	142	2185
PR00151	PORPHBDMNASE	0.999999999997272	-2.72769307141374e-12	1	0	0	142	2185
PR00773	GRPEPROTEIN	0.999999999997272	-2.72769307141374e-12	1	0	0	142	2185
PR00887	SSRCOGNITION	0.999999999997272	-2.72769307141374e-12	1	0	0	142	2185
PR00892	RABGDI	0.999999999997272	-2.72769307141374e-12	1	0	0	142	2185
PR01464	EAGCHANNEL	0.999999999997272	-2.72769307141374e-12	1	0	0	142	2185
PR00345	STATHMIN	0.999999999997272	-2.72769307141374e-12	1	0	0	142	2185
PR00628	INSULINRSI	0.999999999997272	-2.72769307141374e-12	1	0	0	142	2185
PR01246	RAD1REPAIR	0.999999999997272	-2.72769307141374e-12	1	0	0	142	2185
PR00979	TAFAZZIN	0.999999999997272	-2.72769307141374e-12	1	0	0	142	2185
PR00975	RIBOSOMALS19	0.999999999997272	-2.72769307141374e-12	1	0	0	142	2185
PR00108	THYMDSNTHASE	0.999999999997272	-2.72769307141374e-12	1	0	0	142	2185
PR01663	MCMPROTEIN7	0.999999999997272	-2.72769307141374e-12	1	0	0	142	2185
PR00062	RIBOSOMALL20	0.999999999997272	-2.72769307141374e-12	1	0	0	142	2185
PR00189	TRNSTHYRETIN	0.999999999997272	-2.72769307141374e-12	1	0	0	142	2185
PR01738	RNABINDINGM8	0.999999999997272	-2.72769307141374e-12	1	0	0	142	2185
PR01772	JNKMAPKINASE	0.999999999997272	-2.72769307141374e-12	1	0	0	142	2185
PR01088	NAHEXCHNGR6	0.999999999997272	-2.72769307141374e-12	1	0	0	142	2185
PR01347	EPHRIN	0.999999999997272	-2.72769307141374e-12	1	0	0	142	2185
PR01789	NUCFACTORATC	0.999999999997272	-2.72769307141374e-12	1	0	0	142	2185
PR00043	LEUZIPPRJUN	0.999999999997272	-2.72769307141374e-12	1	0	0	142	2185
PR01437	NUOXDRDTASE4	0.999999999997272	-2.72769307141374e-12	1	0	0	142	2185
PR01245	RAD1REC1	0.999999999997272	-2.72769307141374e-12	1	0	0	142	2185
PR00443	GPROTEINAS	0.999999999997272	-2.72769307141374e-12	1	0	0	142	2185
PR00131	GLHYDRLASE1	0.999999999997272	-2.72769307141374e-12	1	0	0	142	2185
PR01459	KCNQCHANNEL	0.999999999997272	-2.72769307141374e-12	1	0	0	142	2185
PR02011	RCMTNCL1	0.999999999997272	-2.72769307141374e-12	1	0	0	142	2185
PR02092	HEPBVIRUSXIP	0.999999999997272	-2.72769307141374e-12	1	0	0	142	2185
PR00066	XRODRMPGMNTG	0.999999999997272	-2.72769307141374e-12	1	0	0	142	2185
PR01802	SYNEMBRYN	0.999999999997272	-2.72769307141374e-12	1	0	0	142	2185
PR01470	ERGCHANNEL	0.999999999997272	-2.72769307141374e-12	1	0	0	142	2185
PR00243	MUSCARINICR	0.999999999997272	-2.72769307141374e-12	1	0	0	142	2185
PR01629	TVDCCALPHA1	0.999999999997272	-2.72769307141374e-12	1	0	0	142	2185
PR00192	FACTINCAPB	0.999999999997272	-2.72769307141374e-12	1	0	0	142	2185
PR00123	ATPASEA	0.999999999997272	-2.72769307141374e-12	1	0	0	142	2185
PR01692	LIPOCALINIMR	0.999999999997272	-2.72769307141374e-12	1	0	0	142	2185
PR00389	PHPHLIPASEA2	0.999999999997272	-2.72769307141374e-12	1	0	0	142	2185
PR00073	COPRGNOXDASE	0.999999999997272	-2.72769307141374e-12	1	0	0	142	2185
PR01743	SSDNABINDING	0.999999999997272	-2.72769307141374e-12	1	0	0	142	2185
PR00115	F16BPHPHTASE	0.999999999997272	-2.72769307141374e-12	1	0	0	142	2185
PR01405	TETRPHPHTASE	0.999999999997272	-2.72769307141374e-12	1	0	0	142	2185
PR01047	TRNASYNTHTHR	0.999999999997272	-2.72769307141374e-12	1	0	0	142	2185
PR01703	MNSODISMTASE	0.999999999997272	-2.72769307141374e-12	1	0	0	142	2185
PR00093	URICASE	0.999999999997272	-2.72769307141374e-12	1	0	0	142	2185
PR01901	WIFPROTEIN	0.999999999997272	-2.72769307141374e-12	1	0	0	142	2185
PR00880	ACHEINSECT	0.999999999997272	-2.72769307141374e-12	1	0	0	142	2185
PR01662	MCMPROTEIN6	0.999999999997272	-2.72769307141374e-12	1	0	0	142	2185
PR01497	SHALCHANNEL	0.999999999997272	-2.72769307141374e-12	1	0	0	142	2185
PR01435	NPOXDRDTASE5	0.999999999997272	-2.72769307141374e-12	1	0	0	142	2185
PR01251	AMPHIPHYSIN	0.999999999997272	-2.72769307141374e-12	1	0	0	142	2185
PR01573	SUPERTUBBY	0.999999999997272	-2.72769307141374e-12	1	0	0	142	2185
PR00332	HISTRIAD	0.999999999997272	-2.72769307141374e-12	1	0	0	142	2185
PR01658	MCMPROTEIN2	0.999999999997272	-2.72769307141374e-12	1	0	0	142	2185
PR01846	TRHRFAMILY	0.999999999997272	-2.72769307141374e-12	1	0	0	142	2185
PR01546	YEAST73DUF	0.999999999997272	-2.72769307141374e-12	1	0	0	142	2185
PR00728	SIGNALPTASE	0.999999999997272	-2.72769307141374e-12	1	0	0	142	2185
PR01494	KV9CHANNEL	0.999999999997272	-2.72769307141374e-12	1	0	0	142	2185
PR01653	TCTPROTEIN	0.999999999997272	-2.72769307141374e-12	1	0	0	142	2185
PR00127	CLPPROTEASEP	0.999999999997272	-2.72769307141374e-12	1	0	0	142	2185
PR00474	GLU5KINASE	0.999999999997272	-2.72769307141374e-12	1	0	0	142	2185
PR01875	ETOFAMILY	0.999999999997272	-2.72769307141374e-12	1	0	0	142	2185
PR00124	ATPASEC	0.999999999997272	-2.72769307141374e-12	1	0	0	142	2185
PR01207	NAKCLTRNSPRT	0.999999999997272	-2.72769307141374e-12	1	0	0	142	2185
PR01698	CYTOFMRPINTP	0.999999999997272	-2.72769307141374e-12	1	0	0	142	2185
PR01452	LNOTCHREPEAT	0.999999999997272	-2.72769307141374e-12	1	0	0	142	2185
PR02031	CYSSERRICHNP	0.999999999997272	-2.72769307141374e-12	1	0	0	142	2185
PR00162	RIESKE	0.999999999997272	-2.72769307141374e-12	1	0	0	142	2185
PR01661	MCMPROTEIN5	0.999999999997272	-2.72769307141374e-12	1	0	0	142	2185
PR00116	ARGINASE	0.999999999997272	-2.72769307141374e-12	1	0	0	142	2185
PR01552	TPISMRASE6A	0.999999999997272	-2.72769307141374e-12	1	0	0	142	2185
PR00392	PROFILIN	0.999999999997272	-2.72769307141374e-12	1	0	0	142	2185
PR00883	NUCLEARHMG	0.999999999997272	-2.72769307141374e-12	1	0	0	142	2185
PR00985	TRNASYNTHLEU	0.999999999997272	-2.72769307141374e-12	1	0	0	142	2185
PR00972	RIBSOMALS12E	0.999999999997272	-2.72769307141374e-12	1	0	0	142	2185
PR01165	CYCOXIDASEI	0.999999999997272	-2.72769307141374e-12	1	0	0	142	2185
PR00126	ATPASEGAMMA	0.999999999997272	-2.72769307141374e-12	1	0	0	142	2185
PR02072	4JOINTEDBOX1	0.999999999997272	-2.72769307141374e-12	1	0	0	142	2185
PR00342	RHESUSRHD	0.999999999997272	-2.72769307141374e-12	1	0	0	142	2185
PR00852	XRODRMPGMNTD	0.999999999997272	-2.72769307141374e-12	1	0	0	142	2185
PR01273	INVTBRTCOLOR	0.999999999997272	-2.72769307141374e-12	1	0	0	142	2185
PR00889	CALPONIN	0.999999999997272	-2.72769307141374e-12	1	0	0	142	2185
PR01046	TRNASYNTHPRO	0.999999999997272	-2.72769307141374e-12	1	0	0	142	2185
PR02060	WOLFFAMILY	0.999999999997272	-2.72769307141374e-12	1	0	0	142	2185
PR00492	RHOGDI	0.999999999997272	-2.72769307141374e-12	1	0	0	142	2185
PR01659	MCMPROTEIN3	0.999999999997272	-2.72769307141374e-12	1	0	0	142	2185
PR01043	TRNASYNTHGLY	0.999999999997272	-2.72769307141374e-12	1	0	0	142	2185
PR00407	EUMOPTERIN	0.999999999997272	-2.72769307141374e-12	1	0	0	142	2185
PR00978	STARPROTEIN	0.999999999997272	-2.72769307141374e-12	1	0	0	142	2185
PR02064	DONSON	0.999999999997272	-2.72769307141374e-12	1	0	0	142	2185
PR02062	CENTROSOME78	0.999999999997272	-2.72769307141374e-12	1	0	0	142	2185
PR01072	PRESENILIN	0.999999999997272	-2.72769307141374e-12	1	0	0	142	2185
PR00621	HISTONEH2B	0.999999999997272	-2.72769307141374e-12	1	0	0	142	2185
PR00076	6PGDHDRGNASE	0.999999999997272	-2.72769307141374e-12	1	0	0	142	2185
PR00828	FORMIN	0.999999999997272	-2.72769307141374e-12	1	0	0	142	2185
PR00191	FACTINCAPA	0.999999999997272	-2.72769307141374e-12	1	0	0	142	2185
PR00178	FATTYACIDBP	0.999999999997272	-2.72769307141374e-12	1	0	0	142	2185
PR00105	C5METTRFRASE	0.999999999997272	-2.72769307141374e-12	1	0	0	142	2185
PR00745	GLHYDRLASE39	0.999999999997272	-2.72769307141374e-12	1	0	0	142	2185
PR00322	G10	0.999999999997272	-2.72769307141374e-12	1	0	0	142	2185
PR00476	PHFRCTKINASE	0.999999999997272	-2.72769307141374e-12	1	0	0	142	2185
PR01879	NERVYPROTEIN	0.999999999997272	-2.72769307141374e-12	1	0	0	142	2185
PR01838	NCAMFAMILY	0.999999999997272	-2.72769307141374e-12	1	0	0	142	2185
PR01079	GABAARALPHA	0.999999999997272	-2.72769307141374e-12	1	0	0	142	2185
PR00527	GASTRINR	0.999999999997272	-2.72769307141374e-12	1	0	0	142	2185
PR01797	SAPOSIN	0.999999999997272	-2.72769307141374e-12	1	0	0	142	2185
PR00120	HATPASE	0.999999999997272	-2.72769307141374e-12	1	0	0	142	2185
PR00882	RIBOSOMALL7A	0.999999999997272	-2.72769307141374e-12	1	0	0	142	2185
PR02038	AURORABORA	0.999999999997272	-2.72769307141374e-12	1	0	0	142	2185
PR01170	ADHRELATED	0.999999999997272	-2.72769307141374e-12	1	0	0	142	2185
PR00653	ACTIVIN2R	0.999999999997272	-2.72769307141374e-12	1	0	0	142	2185
PR01565	NEUROMEDINUR	0.999999999997272	-2.72769307141374e-12	1	0	0	142	2185
PR00381	KINESINLIGHT	0.999999999997272	-2.72769307141374e-12	1	0	0	142	2185
PR01436	NADHDHGNASE2	0.999999999997272	-2.72769307141374e-12	1	0	0	142	2185
PR01764	MAPKPHPHTASE	0.999999999997272	-2.72769307141374e-12	1	0	0	142	2185
PR00100	AOTCASE	0.999999999997272	-2.72769307141374e-12	1	0	0	142	2185
PR00440	GPROTEINA12	0.999999999997272	-2.72769307141374e-12	1	0	0	142	2185
PR00991	6PFRUCTKNASE	0.999999999997272	-2.72769307141374e-12	1	0	0	142	2185
PR00929	ATHOOK	0.999999999997272	-2.72769307141374e-12	1	0	0	142	2185
PR01259	NACAEXCHNGR	0.999999999997272	-2.72769307141374e-12	1	0	0	142	2185
PR00779	INSP3RECEPTR	0.999999999997272	-2.72769307141374e-12	1	0	0	142	2185
PR01868	ABCEFAMILY	0.999999999997272	-2.72769307141374e-12	1	0	0	142	2185
PR00904	FRATAXIN	0.999999999997272	-2.72769307141374e-12	1	0	0	142	2185
PR01232	NAHCO3TRSPRT	0.999999999997272	-2.72769307141374e-12	1	0	0	142	2185
PR02012	RCMTNOP2	0.999999999997272	-2.72769307141374e-12	1	0	0	142	2185
PR00714	MAN6PISMRASE	0.999999999997272	-2.72769307141374e-12	1	0	0	142	2185
PR00414	PPTHIESTRASE	0.999999999997272	-2.72769307141374e-12	1	0	0	142	2185
PR00867	DNAPOLG	0.999999999997272	-2.72769307141374e-12	1	0	0	142	2185
PR01716	DEATHASSOCP3	0.999999999997272	-2.72769307141374e-12	1	0	0	142	2185
PR01356	GFGPROTEIN	0.999999999997272	-2.72769307141374e-12	1	0	0	142	2185
PR00336	LYSASSOCTDMP	0.999999999997272	-2.72769307141374e-12	1	0	0	142	2185
PR00448	NSFATTACHMNT	0.999999999997272	-2.72769307141374e-12	1	0	0	142	2185
PR01995	UPF0595	0.999999999997272	-2.72769307141374e-12	1	0	0	142	2185
PR00982	TRNASYNTHLYS	0.999999999997272	-2.72769307141374e-12	1	0	0	142	2185
PR02049	PROTEINF36A	0.999999999997272	-2.72769307141374e-12	1	0	0	142	2185
PR01950	LANCSUPER	0.999999999997272	-2.72769307141374e-12	1	0	0	142	2185
PR00125	ATPASEDELTA	0.999999999997272	-2.72769307141374e-12	1	0	0	142	2185
PR01577	KCNABCHANNEL	0.999999999997272	-2.72769307141374e-12	1	0	0	142	2185
PR00973	RIBOSOMALS17	0.999999999997272	-2.72769307141374e-12	1	0	0	142	2185
PR00147	DNAPHOTLYASE	0.999999999997272	-2.72769307141374e-12	1	0	0	142	2185
PR02065	PROTEINDPCD	0.999999999997272	-2.72769307141374e-12	1	0	0	142	2185
PR01223	BRIDEOF7LESS	0.999999999997272	-2.72769307141374e-12	1	0	0	142	2185
PR01909	ADSPHPHTASEA	0.999999999997272	-2.72769307141374e-12	1	0	0	142	2185
PR01431	TUBERIN	0.999999999997272	-2.72769307141374e-12	1	0	0	142	2185
PR00664	OCTOPAMINER	0.999999999997272	-2.72769307141374e-12	1	0	0	142	2185
PR00662	G6PISOMERASE	0.999999999997272	-2.72769307141374e-12	1	0	0	142	2185
PR00632	SONICHHOG	0.999999999997272	-2.72769307141374e-12	1	0	0	142	2185
PR00056	HSFDOMAIN	0.999999999997272	-2.72769307141374e-12	1	0	0	142	2185
PR00289	DISINTEGRIN	0.999999999997272	-2.72769307141374e-12	1	0	0	142	2185
PR02105	INTSUBUNIT2	0.999999999997272	-2.72769307141374e-12	1	0	0	142	2185
PR00110	ALPHAAMYLASE	0.999999999997366	-2.63420128808825e-12	3	0	0	142	2185
PR00106	DNAPOLB	0.999999999997366	-2.63420128808825e-12	3	0	0	142	2185
PR00077	GPDHDRGNASE	0.999999999997366	-2.63420128808825e-12	3	0	0	142	2185
PR00219	SYNAPTOBREVN	0.999999999997366	-2.63420128808825e-12	3	0	0	142	2185
PR00111	ABHYDROLASE	0.999999999997366	-2.63420128808825e-12	3	0	0	142	2185
PR00775	HEATSHOCK90	0.999999999997366	-2.63420128808825e-12	3	0	0	142	2185
PR00406	CYTB5RDTASE	0.999999999997366	-2.63420128808825e-12	3	0	0	142	2185
PR00738	GLHYDRLASE20	0.999999999997366	-2.63420128808825e-12	3	0	0	142	2185
PR01050	PYRUVTKNASE	0.999999999997366	-2.63420128808825e-12	3	0	0	142	2185
PR00838	V5ALLERGEN	0.999999999997366	-2.63420128808825e-12	3	0	0	142	2185
PR02050	B14GALTRFASE	0.999999999997366	-2.63420128808825e-12	3	0	0	142	2185
PR00369	FLAVODOXIN	0.999999999997366	-2.63420128808825e-12	3	0	0	142	2185
PR00762	CLCHANNEL	0.999999999997366	-2.63420128808825e-12	3	0	0	142	2185
PR00888	SM22CALPONIN	0.999999999997366	-2.63420128808825e-12	3	0	0	142	2185
PR00078	G3PDHDRGNASE	0.999999999997366	-2.63420128808825e-12	3	0	0	142	2185
PR00881	L7ARS6FAMILY	0.999999999997366	-2.63420128808825e-12	3	0	0	142	2185
PR00413	HADHALOGNASE	0.999999999997366	-2.63420128808825e-12	3	0	0	142	2185
PR00391	PITRANSFER	0.999999999997366	-2.63420128808825e-12	3	0	0	142	2185
PR00767	DBMONOXGNASE	0.999999999997366	-2.63420128808825e-12	3	0	0	142	2185
PR00314	CLATHRINADPT	0.999999999997366	-2.63420128808825e-12	3	0	0	142	2185
PR01433	POLYCYSTIN2	0.999999999997366	-2.63420128808825e-12	3	0	0	142	2185
PR00372	FYWHYDRXLASE	0.999999999997366	-2.63420128808825e-12	3	0	0	142	2185
PR00686	TIFACTORIID	0.999999999997366	-2.63420128808825e-12	3	0	0	142	2185
PR01084	NAHEXCHNGR	0.999999999997366	-2.63420128808825e-12	3	0	0	142	2185
PR01610	CD36ANTIGEN	0.999999999997366	-2.63420128808825e-12	3	0	0	142	2185
PR00987	TRNASYNTHGLU	0.999999999997366	-2.63420128808825e-12	3	0	0	142	2185
PR00196	ANNEXIN	0.999999999997366	-2.63420128808825e-12	3	0	0	142	2185
PR00195	DYNAMIN	0.999999999997366	-2.63420128808825e-12	3	0	0	142	2185
PR00576	OPSINRH1RH2	0.999999999997366	-2.63420128808825e-12	3	0	0	142	2185
PR00620	HISTONEH2A	0.999999999997366	-2.63420128808825e-12	3	0	0	142	2185
PR00390	PHPHLIPASEC	0.999999999997366	-2.63420128808825e-12	3	0	0	142	2185
PR00683	SPECTRINPH	0.999999999997366	-2.63420128808825e-12	3	0	0	142	2185
PR00577	OPSINRH3RH4	0.999999999997366	-2.63420128808825e-12	3	0	0	142	2185
PR00300	CLPPROTEASEA	0.999999999997366	-2.63420128808825e-12	3	0	0	142	2185
PR00057	NFKBTNSCPFCT	0.999999999997366	-2.63420128808825e-12	3	0	0	142	2185
PR01243	NUCDPKINASE	0.999999999997366	-2.63420128808825e-12	3	0	0	142	2185
PR00622	HISTONEH3	0.999999999997366	-2.63420128808825e-12	3	0	0	142	2185
PR00072	MALOXRDTASE	0.999999999997832	-2.16768843484157e-12	5	0	0	142	2185
PR00511	TEKTIN	0.999999999997832	-2.16768843484157e-12	5	0	0	142	2185
PR01162	ALPHATUBULIN	0.999999999997832	-2.16768843484157e-12	5	0	0	142	2185
PR00276	INSULINFAMLY	0.999999999997832	-2.16768843484157e-12	5	0	0	142	2185
PR00800	YHDCRBOXLASE	0.999999999997832	-2.16768843484157e-12	5	0	0	142	2185
PR01857	ADAMTSFAMILY	0.999999999997832	-2.16768843484157e-12	5	0	0	142	2185
PR00724	CRBOXYPTASEC	0.999999999997832	-2.16768843484157e-12	5	0	0	142	2185
PR00747	GLYHDRLASE47	0.999999999997832	-2.16768843484157e-12	5	0	0	142	2185
PR00504	CHROMODOMAIN	0.999999999997832	-2.16768843484157e-12	5	0	0	142	2185
PR00723	SUBTILISIN	0.999999999997832	-2.16768843484157e-12	5	0	0	142	2185
PR01185	INTEGRINA	0.999999999997832	-2.16768843484157e-12	5	0	0	142	2185
PR00412	EPOXHYDRLASE	0.999999999997832	-2.16768843484157e-12	5	0	0	142	2185
PR00028	POUDOMAIN	0.999999999997832	-2.16768843484157e-12	5	0	0	142	2185
PR00837	V5TPXLIKE	0.999999999997832	-2.16768843484157e-12	5	0	0	142	2185
PR00094	ADENYLTKNASE	0.999999999997832	-2.16768843484157e-12	5	0	0	142	2185
PR00624	HISTONEH5	0.999999999997832	-2.16768843484157e-12	5	0	0	142	2185
PR00371	FPNCR	0.999999999997832	-2.16768843484157e-12	5	0	0	142	2185
PR01163	BETATUBULIN	0.999999999997832	-2.16768843484157e-12	5	0	0	142	2185
PR00938	BRACHYURY	0.999999999997832	-2.16768843484157e-12	5	0	0	142	2185
PR02008	RCMTFAMILY	0.999999999997832	-2.16768843484157e-12	5	0	0	142	2185
PR00122	VACATPASE	0.999999999997904	-2.09630328993044e-12	7	0	0	142	2185
PR00783	MINTRINSICP	0.999999999997904	-2.09630328993044e-12	7	0	0	142	2185
PR00721	STOMATIN	0.999999999997904	-2.09630328993044e-12	7	0	0	142	2185
PR00825	DOLALLERGEN	0.999999999997904	-2.09630328993044e-12	7	0	0	142	2185
PR00187	HAEMOCYANIN	0.999999999997904	-2.09630328993044e-12	7	0	0	142	2185
PR00377	IMPHPHTASES	0.999999999997904	-2.09630328993044e-12	7	0	0	142	2185
PR01657	MCMFAMILY	0.999999999997904	-2.09630328993044e-12	7	0	0	142	2185
PR01349	WNTPROTEIN	0.999999999997904	-2.09630328993044e-12	7	0	0	142	2185
PR00348	UBIQUITIN	0.999999999997904	-2.09630328993044e-12	7	0	0	142	2185
PR00457	ANPEROXIDASE	0.999999999998474	-1.52605525237999e-12	10	0	0	142	2185
PR00633	RCCNDNSATION	0.999999999998474	-1.52605525237999e-12	10	0	0	142	2185
PR00326	GTP1OBG	0.999999999998474	-1.52605525237999e-12	10	0	0	142	2185
PR00254	NICOTINICR	0.999999999998474	-1.52605525237999e-12	10	0	0	142	2185
PR00299	ACRYSTALLIN	0.999999999998495	-1.50545051479038e-12	9	0	0	142	2185
PR00791	PEPDIPTASEA	0.999999999999695	-3.04518375168257e-13	6	0	0	142	2185
PR01012	NRPEPTIDEYR	0.999999999999695	-3.04518375168257e-13	6	0	0	142	2185
PR00399	SYNAPTOTAGMN	0.999999999999695	-3.04518375168257e-13	6	0	0	142	2185
PR00378	LIIMPHPHTASE	0.999999999999695	-3.04518375168257e-13	6	0	0	142	2185
PR00304	TCOMPLEXTCP1	0.999999999999707	-2.93041507453745e-13	8	0	0	142	2185
PR00705	PAPAIN	0.999999999999707	-2.93041507453745e-13	8	0	0	142	2185
PR00405	REVINTRACTNG	0.999999999999707	-2.93041507453745e-13	8	0	0	142	2185
PR00031	HTHREPRESSR	1.00000000000091	9.07914126950801e-13	12	0	0	142	2185
PR00328	SAR1GTPBP	1.00000000000091	9.07914126950801e-13	12	0	0	142	2185
PR01161	TUBULIN	1.00000000000091	9.07914126950801e-13	12	0	0	142	2185
PR00253	GABAARECEPTR	1.00000000000091	9.07914126950801e-13	12	0	0	142	2185
PR00792	PEPSIN	1.00000000000109	1.08788795464e-12	13	0	0	142	2185
PR00301	HEATSHOCK70	1.00000000000109	1.08788795464e-12	13	0	0	142	2185
PR00153	CSAPPISMRASE	1.00000000000237	2.36758325478042e-12	14	0	0	142	2185
PR01333	2POREKCHANEL	1.00000000000295	2.95356838814619e-12	11	0	0	142	2185
PR00765	CRBOXYPTASEA	1.00000000000565	5.65478408740013e-12	20	0	0	142	2185
PR00252	NRIONCHANNEL	1.00000000000565	5.65478408740013e-12	20	0	0	142	2185
PR00926	MITOCARRIER	1.00000000000565	5.65478408740013e-12	20	0	0	142	2185
PR01078	AMINACHANNEL	1.00000000000798	7.98008369190555e-12	21	0	0	142	2185
PR00821	TAGLIPASE	1.00000000000871	8.71379469195054e-12	25	0	0	142	2185
