## Supplementary material for "A single DPE core promoter motif contributes to *in vivo* transcriptional regulation and affects cardiac function": SupFile2: seq.autonorm.tsv

Oligo	TargetCounts	BackgroundCounts	NormalizationFactor
A	27.12%	26.99%	1.005
C	22.88%	23.01%	0.994
G	22.88%	23.01%	0.994
T	27.12%	26.99%	1.005
AA	8.86%	8.75%	1.012
CA	6.90%	7.04%	0.981
GA	5.99%	5.92%	1.012
TA	5.37%	5.29%	1.014
AC	5.44%	5.35%	1.016
CC	5.15%	5.33%	0.966
GC	6.30%	6.41%	0.983
TC	5.99%	5.92%	1.012
AG	5.76%	5.70%	1.010
CG	5.08%	4.94%	1.029
GG	5.15%	5.33%	0.966
TG	6.90%	7.04%	0.981
AT	7.07%	7.20%	0.983
CT	5.76%	5.70%	1.010
GT	5.44%	5.35%	1.016
TT	8.86%	8.75%	1.012
AAA	3.21%	3.10%	1.034
CAA	2.07%	2.10%	0.990
GAA	1.89%	1.88%	1.006
TAA	1.69%	1.68%	1.006
ACA	1.77%	1.73%	1.024
CCA	1.78%	1.87%	0.950
GCA	1.81%	1.90%	0.953
TCA	1.55%	1.54%	1.005
AGA	1.48%	1.43%	1.034
CGA	1.51%	1.42%	1.066
GGA	1.45%	1.52%	0.948
TGA	1.55%	1.54%	1.005
ATA	1.70%	1.67%	1.013
CTA	0.95%	0.91%	1.043
GTA	1.04%	1.03%	1.001
TTA	1.69%	1.68%	1.006
AAC	1.69%	1.64%	1.028
CAC	1.53%	1.55%	0.986
GAC	1.18%	1.12%	1.055
TAC	1.04%	1.03%	1.001
ACC	1.13%	1.14%	0.994
CCC	1.04%	1.09%	0.952
GCC	1.53%	1.57%	0.975
TCC	1.45%	1.52%	0.948
AGC	1.67%	1.64%	1.018
CGC	1.31%	1.31%	0.999
GGC	1.53%	1.57%	0.975
TGC	1.81%	1.90%	0.953
ATC	1.53%	1.55%	0.990
CTC	1.39%	1.37%	1.009
GTC	1.18%	1.12%	1.055
TTC	1.89%	1.88%	1.006
AAG	1.68%	1.70%	0.993
CAG	1.74%	1.72%	1.010
GAG	1.39%	1.37%	1.009
TAG	0.95%	0.91%	1.043
ACG	1.08%	1.05%	1.028
CCG	1.18%	1.16%	1.018
GCG	1.31%	1.31%	0.999
TCG	1.51%	1.42%	1.066
AGG	1.15%	1.20%	0.957
CGG	1.18%	1.16%	1.018
GGG	1.04%	1.09%	0.952
TGG	1.78%	1.87%	0.950
ATG	1.56%	1.67%	0.937
CTG	1.74%	1.72%	1.010
GTG	1.53%	1.55%	0.986
TTG	2.07%	2.10%	0.990
AAT	2.28%	2.31%	0.984
CAT	1.56%	1.67%	0.937
GAT	1.53%	1.55%	0.990
TAT	1.70%	1.67%	1.013
ACT	1.46%	1.43%	1.018
CCT	1.15%	1.20%	0.957
GCT	1.67%	1.64%	1.018
TCT	1.48%	1.43%	1.034
AGT	1.46%	1.43%	1.018
CGT	1.08%	1.05%	1.028
GGT	1.13%	1.14%	0.994
TGT	1.77%	1.73%	1.024
ATT	2.28%	2.31%	0.984
CTT	1.68%	1.70%	0.993
GTT	1.69%	1.64%	1.028
TTT	3.21%	3.10%	1.034
