## Supplementary material for "A single DPE core promoter motif contributes to *in vivo* transcriptional regulation and affects cardiac function": SupFile2: 1480.cluster.txt.annStats.txt

Annotation	Number of peaks	Total size (bp)	Log2 Ratio (obs/exp)	LogP enrichment (+values depleted)
3UTR	24.0	2389423	0.264	-1.563
miscRNA	0.0	3400	-0.040	0.028
miRNA	1.0	50209	1.252	-1.070
ncRNA	6.0	1067154	-0.573	1.548
TTS	106.0	13564945	-0.098	1.393
Exon	168.0	15373407	0.386	-8.413
Intron	400.0	50828426	-0.088	2.717
Intergenic	311.0	33352314	0.157	-4.155
Promoter	119.0	19137300	-0.428	8.678
5UTR	13.0	1504265	0.047	-0.712
Annotation	Number of peaks	Total size (bp)	Log2 Ratio (obs/exp)	LogP enrichment (+values depleted)
3UTR	24.0	2389423	0.269	-1.584
miscRNA	0.0	3400	-0.040	0.028
Other	1.0	23677	2.341	-1.720
RNA	0.0	2863	-0.034	0.024
miRNA	1.0	50209	1.257	-1.073
ncRNA	6.0	1067154	-0.568	1.535
TTS	106.0	13564945	-0.093	1.346
LINE	129.0	5238620	1.563	-60.717
RC	10.0	756483	0.665	-2.245
DNA	24.0	1536489	0.906	-5.764
Exon	168.0	15373407	0.391	-8.574
Intron	217.0	38833547	-0.577	29.146
Intergenic	135.0	20114148	-0.312	5.829
Promoter	119.0	19137300	-0.423	8.509
5UTR	13.0	1504265	0.052	-0.722
CpG-Island	34.0	2951028	0.467	-3.222
Low_complexity	0.0	300133	-1.810	2.504
LTR	143.0	12031689	0.512	-11.170
Simple_repeat	15.0	2173265	-0.272	1.288
ARTEFACT	0.0	52	-0.001	0.000
Unknown	1.0	45020	1.414	-1.162
Satellite	1.0	620794	-2.371	3.362
rRNA	1.0	18662	2.685	-1.938
