## Supplementary material for "A single DPE core promoter motif contributes to *in vivo* transcriptional regulation and affects cardiac function": SupFile2: biocyc.txt

TermID	Term	Enrichment	logP	Genes in Term	Target Genes in Term	Fraction of Targets in Term	Total Target Genes	Total Genes	Entrez Gene IDs	Gene Symbols
META_PWY-7297	octopamine biosynthesis	0.135467980290747	-1.99901997440484	2	1	0.5	2	29	246620	Tdc2
META_PWY-7300	ecdysone and 20-hydroxyecdysone biosynthesis	0.32019704432876	-1.13881870916556	5	1	0.5	2	29	5740633	nvd
META_PWY-7442	drosopterin and aurodrosopterin biosynthesis	0.999999999994689	-5.31136419568146e-12	4	0	0	2	29
META_PWY-7321	ecdysteroid metabolism (arthropods)	0.999999999995201	-4.79878940404244e-12	2	0	0	2	29
FLY_PWY-5690	TCA cycle variation III (eukaryotic)	0.999999999995201	-4.79878940404244e-12	2	0	0	2	29
META_PWY-5663	tetrahydrobiopterin biosynthesis I	0.999999999995201	-4.79878940404244e-12	2	0	0	2	29
META_PWY-7042	the visual cycle (insects)	0.999999999995201	-4.79878940404244e-12	2	0	0	2	29
FLY_GLYCOCAT-PWY	glycogen degradation I	0.999999999995665	-4.33537841043607e-12	3	0	0	2	29
META_PWY-7043	11-cis-3-hydroxyretinal biosynthesis	0.999999999995665	-4.33537841043607e-12	3	0	0	2	29
META_PWY-6575	juvenile hormone III biosynthesis I	0.999999999998713	-1.28708155244794e-12	1	0	0	2	29
FLY_PWY-5661	GDP-glucose biosynthesis	0.999999999998713	-1.28708155244794e-12	1	0	0	2	29
FLY_PWY-5941	glycogen degradation II	0.999999999998713	-1.28708155244794e-12	1	0	0	2	29
FLY_ARG+POLYAMINE-SYN	superpathway of arginine and polyamine biosynthesis	0.999999999998713	-1.28708155244794e-12	1	0	0	2	29
FLY_PWY0-1182	trehalose degradation II (trehalase)	0.999999999998713	-1.28708155244794e-12	1	0	0	2	29
FLY_1CMET2-PWY	formylTHF biosynthesis I	0.999999999998713	-1.28708155244794e-12	1	0	0	2	29
FLY_LEU-DEG2-PWY	leucine degradation I	0.999999999998713	-1.28708155244794e-12	1	0	0	2	29
FLY_FAO-PWY	fatty acid beta-oxidation I	0.999999999998713	-1.28708155244794e-12	1	0	0	2	29
META_PWY-6608	guanosine nucleotides degradation III	0.999999999998713	-1.28708155244794e-12	1	0	0	2	29
FLY_MANGDPMET-PWY	GDP-mannose metabolism	0.999999999998713	-1.28708155244794e-12	1	0	0	2	29
FLY_ANAEROFRUCAT-PWY	homolactic fermentation	0.999999999998713	-1.28708155244794e-12	1	0	0	2	29
FLY_PWY3DJ-11281	sphingomyelin metabolism	0.999999999998713	-1.28708155244794e-12	1	0	0	2	29
FLY_BSUBPOLYAMSYN-PWY	spermidine biosynthesis	0.999999999998713	-1.28708155244794e-12	1	0	0	2	29
FLY_POLYAMSYN-PWY	superpathway of polyamine biosynthesis I	0.999999999998713	-1.28708155244794e-12	1	0	0	2	29
FLY_PWY-5143	fatty acid activation	0.999999999998713	-1.28708155244794e-12	1	0	0	2	29
META_PWY-7404	ceramide phosphoethanolamine biosynthesis	0.999999999998713	-1.28708155244794e-12	1	0	0	2	29
FLY_PROPIONMET-PWY	methylmalonyl pathway	0.999999999998713	-1.28708155244794e-12	1	0	0	2	29
FLY_PWY-1801	formaldehyde oxidation II (glutathione-dependent)	0.999999999998713	-1.28708155244794e-12	1	0	0	2	29
FLY_GLUCOSE1PMETAB-PWY	glucose and glucose-1-phosphate degradation	0.999999999998713	-1.28708155244794e-12	1	0	0	2	29
FLY_PWY-6000	gamma-linolenate biosynthesis II (animals)	0.999999999998713	-1.28708155244794e-12	1	0	0	2	29
FLY_ANAGLYCOLYSIS-PWY	glycolysis III (Thermotoga)	0.999999999998713	-1.28708155244794e-12	1	0	0	2	29
FLY_POLYAMINSYN3-PWY	superpathway of polyamine biosynthesis II	0.999999999998713	-1.28708155244794e-12	1	0	0	2	29
FLY_PWY0-166	de novo biosynthesis of pyrimidine deoxyribonucleotides	0.999999999998713	-1.28708155244794e-12	1	0	0	2	29
FLY_PWY-5136	fatty acid beta-oxidation II (core pathway)	0.999999999998713	-1.28708155244794e-12	1	0	0	2	29
