## Supplementary material for "A single DPE core promoter motif contributes to *in vivo* transcriptional regulation and affects cardiac function": SupFile2: knownResults.txt

Motif Name	Consensus	P-value	Log P-value	q-value (Benjamini)	# of Target Sequences with Motif(of 1154)	% of Target Sequences with Motif	# of Background Sequences with Motif(of 28128)	% of Background Sequences with Motif
dHNF4(NR)/Fly-HNF4-ChIP-Seq(GSE73675)/Homer	GGTCCAAAGTCCAMT	1e-1	-2.369e+00	1.0000	9.0	0.78%	132.2	0.47%
Unknown6/Drosophila-Promoters/Homer	AATTTTAAAA	1e0	-2.091e+00	1.0000	187.0	16.29%	4248.9	15.03%
bcd(Homeobox)/Embryo-Bcd-ChIP-Seq(GSE86966)/Homer	VNNGGATTADNN	1e0	-1.541e+00	1.0000	148.0	12.89%	3419.8	12.09%
Dorsal(RHD)/Embryo-dl-ChIP-Seq(GSE65441)/Homer	GGGAAAAMCCCG	1e0	-9.365e-01	1.0000	23.0	2.00%	527.6	1.87%
TATA-box/Drosophila-Promoters/Homer	CTATAAAAGCSV	1e0	-5.136e-01	1.0000	15.0	1.31%	386.0	1.36%
Unknown2/Drosophila-Promoters/Homer	CATCMCTA	1e0	-4.392e-01	1.0000	67.0	5.84%	1716.0	6.07%
Trl(Zf)/S2-GAGAfactor-ChIP-Seq(GSE40646)/Homer	RGAGAGAG	1e0	-4.032e-01	1.0000	169.0	14.72%	4283.1	15.15%
Initiator/Drosophila-Promoters/Homer	NTCAGTYG	1e0	-2.957e-01	1.0000	245.0	21.34%	6251.2	22.11%
caudal(Homeobox)/Drosophila-Embryos-ChIP-Chip(modEncode)/Homer	GGYCATAAAW	1e0	-2.119e-01	1.0000	161.0	14.02%	4214.6	14.90%
Unknown4/Drosophila-Promoters/Homer	AAAAATACCRMA	1e0	-7.618e-02	1.0000	18.0	1.57%	601.4	2.13%
DREF/Drosophila-Promoters/Homer	AVYTATCGATAD	1e0	-5.551e-02	1.0000	14.0	1.22%	503.1	1.78%
Unknown5/Drosophila-Promoters/Homer	GCTGATAASV	1e0	-5.523e-02	1.0000	85.0	7.40%	2454.9	8.68%
E-box/Drosophila-Promoters/Homer	AACAGCTGTTHN	1e0	-5.382e-02	1.0000	24.0	2.09%	796.2	2.82%
Unknown1(NR/Ini-like)/Drosophila-Promoters/Homer	MYGGTCACACTG	1e0	-2.026e-02	1.0000	15.0	1.31%	588.1	2.08%
M1BP(Zf)/S2R+-M1BP-ChIP-Seq(GSE49842)/Homer	CAGTGTGACCGT	1e0	-1.576e-02	1.0000	15.0	1.31%	601.5	2.13%
Zelda(Zf)/Embryo-zld-ChIP-Seq(GSE65441)/Homer	KBCTACCTGW	1e0	-6.465e-03	1.0000	18.0	1.57%	741.7	2.62%
Unknown3/Drosophila-Promoters/Homer	ACVAKCTGGCAGCGC	1e0	-5.470e-04	1.0000	3.0	0.26%	293.5	1.04%
