## Supplementary material for "A single DPE core promoter motif contributes to *in vivo* transcriptional regulation and affects cardiac function": SupFile2: prints.txt

TermID	Term	Enrichment	logP	Genes in Term	Target Genes in Term	Fraction of Targets in Term	Total Target Genes	Total Genes	Entrez Gene IDs	Gene Symbols
PR00171	SUGRTRNSPORT	0.0315504504538445	-3.45616741263742	14	3	0.0267857142857143	112	2185	36742,38109,40728	CG8249,Glut1,CG1213
PR00075	FACDDSATRASE	0.0461813867861921	-3.07517844548953	7	2	0.0178571428571429	112	2185	43591,43593	CG9747,CG9743
PR00961	HUDSXLRNA	0.0461813867861921	-3.07517844548953	7	2	0.0178571428571429	112	2185	33498,38605	Rbp9,shep
PR00440	GPROTEINA12	0.0512585812356228	-2.97087223623606	1	1	0.00892857142857143	112	2185	3355131	cta
PR01770	ERK1ERK2MAPK	0.0512585812356228	-2.97087223623606	1	1	0.00892857142857143	112	2185	3354888	rl
PR01459	KCNQCHANNEL	0.0512585812356228	-2.97087223623606	1	1	0.00892857142857143	112	2185	36071	KCNQ
PR00828	FORMIN	0.0512585812356228	-2.97087223623606	1	1	0.00892857142857143	112	2185	33611	capu
PR01451	SKCHANNEL	0.0512585812356228	-2.97087223623606	1	1	0.00892857142857143	112	2185	31456	SK
PR01950	LANCSUPER	0.0512585812356228	-2.97087223623606	1	1	0.00892857142857143	112	2185	32042	CG2061
PR00116	ARGINASE	0.0512585812356228	-2.97087223623606	1	1	0.00892857142857143	112	2185	46717	arg
PR00868	DNAPOLI	0.0512585812356228	-2.97087223623606	1	1	0.00892857142857143	112	2185	41571	mus308
PR01951	LANCEUKARYTE	0.0512585812356228	-2.97087223623606	1	1	0.00892857142857143	112	2185	32042	CG2061
PR00405	REVINTRACTNG	0.0595488729094899	-2.82095791015272	8	2	0.0178571428571429	112	2185	39417,36122	ArfGAP1,Git
PR00401	SH2DOMAIN	0.0698134885466873	-2.6619280422288	19	3	0.0267857142857143	112	2185	35524,3885637,32569	Src42A,CG33993,vap
PR00237	GPCRRHODOPSN	0.0722900958618843	-2.62706814589688	72	7	0.0625	112	2185	31463,41017,42398,40575,33812,42652,41549	SPR,5-HT2B,Rh3,5-HT2A,TrissinR,Octbeta1R,Octbeta2R
PR00252	NRIONCHANNEL	0.0791761373020168	-2.53608032225243	20	3	0.0267857142857143	112	2185	41426,40521,31767	HisCl1,nAChRalpha4,nAChRalpha3
PR00254	NICOTINICR	0.0895475073690239	-2.41298598593793	10	2	0.0178571428571429	112	2185	40521,31767	nAChRalpha4,nAChRalpha3
PR01182	ORNDCRBXLASE	0.0999119873243408	-2.3034656072896	2	1	0.00892857142857143	112	2185	35767	Odc2
PR00404	MADSDOMAIN	0.0999119873243408	-2.3034656072896	2	1	0.00892857142857143	112	2185	36032	Mef2
PR00167	CACHANNEL	0.0999119873243408	-2.3034656072896	2	1	0.00892857142857143	112	2185	34950	Ca-alpha1D
PR00104	CGMPKINASE	0.0999119873243408	-2.3034656072896	2	1	0.00892857142857143	112	2185	33253	Pkg21D
PR00026	ENGRAILED	0.0999119873243408	-2.3034656072896	2	1	0.00892857142857143	112	2185	36240	en
PR01103	ADRENERGICR	0.0999119873243408	-2.3034656072896	2	1	0.00892857142857143	112	2185	42652	Octbeta1R
PR01179	ODADCRBXLASE	0.0999119873243408	-2.3034656072896	2	1	0.00892857142857143	112	2185	35767	Odc2
PR00082	GLFDHDRGNASE	0.0999119873243408	-2.3034656072896	2	1	0.00892857142857143	112	2185	42832	Gdh
PR01630	LVDCCALPHA1	0.0999119873243408	-2.3034656072896	2	1	0.00892857142857143	112	2185	34950	Ca-alpha1D
PR00862	PROLIGOPTASE	0.0999119873243408	-2.3034656072896	2	1	0.00892857142857143	112	2185	35435	CG2528
PR00717	GPCRKINASE	0.0999119873243408	-2.3034656072896	2	1	0.00892857142857143	112	2185	3355013	Gprk1
PR00577	OPSINRH3RH4	0.14609149141156	-1.92352220003528	3	1	0.00892857142857143	112	2185	42398	Rh3
PR00738	GLHYDRLASE20	0.14609149141156	-1.92352220003528	3	1	0.00892857142857143	112	2185	250735	fdl
PR00110	ALPHAAMYLASE	0.14609149141156	-1.92352220003528	3	1	0.00892857142857143	112	2185	36863	Amyrel
PR01610	CD36ANTIGEN	0.14609149141156	-1.92352220003528	3	1	0.00892857142857143	112	2185	42017	CG10345
PR00838	V5ALLERGEN	0.14609149141156	-1.92352220003528	3	1	0.00892857142857143	112	2185	33408	CG4270
PR00068	CUZNDISMTASE	0.14609149141156	-1.92352220003528	3	1	0.00892857142857143	112	2185	39251	Sod1
PR00390	PHPHLIPASEC	0.14609149141156	-1.92352220003528	3	1	0.00892857142857143	112	2185	31376	norpA
PR00452	SH3DOMAIN	0.157621406162757	-1.84755928487604	27	3	0.0267857142857143	112	2185	35524,47260,36084	Src42A,l(3)05822,CAP
PR01609	CD36FAMILY	0.158820395789573	-1.83998130145438	14	2	0.0178571428571429	112	2185	3355123,42017	CG40006,CG10345
PR00193	MYOSINHEAVY	0.158820395789573	-1.83998130145438	14	2	0.0178571428571429	112	2185	26067052,34882	Myo81F,ck
PR00248	GPCRMGR	0.189921808992779	-1.66114282314098	4	1	0.00892857142857143	112	2185	33248	GABA-B-R3
PR01301	RGSPROTEIN	0.189921808992779	-1.66114282314098	4	1	0.00892857142857143	112	2185	32674	RSG7
PR00597	GELSOLIN	0.189921808992779	-1.66114282314098	4	1	0.00892857142857143	112	2185	38306	Svil
PR00415	ACONITASE	0.189921808992779	-1.66114282314098	4	1	0.00892857142857143	112	2185	42689	Irp-1A
PR00967	ONCOGENEAML1	0.189921808992779	-1.66114282314098	4	1	0.00892857142857143	112	2185	31883	lz
PR00700	PRTYPHPHTASE	0.196314385542458	-1.62803789692859	16	2	0.0178571428571429	112	2185	43469,33277	Ptp99A,IA-2
PR00109	TYRKINASE	0.223711320099472	-1.49739880783491	32	3	0.0267857142857143	112	2185	35524,35207,39659	Src42A,dnt,Tak1
PR00489	FRIZZLED	0.231521422653216	-1.46308287127845	5	1	0.00892857142857143	112	2185	40090	fz2
PR00800	YHDCRBOXLASE	0.231521422653216	-1.46308287127845	5	1	0.00892857142857143	112	2185	246620	Tdc2
PR00837	V5TPXLIKE	0.231521422653216	-1.46308287127845	5	1	0.00892857142857143	112	2185	33408	CG4270
PR00785	NCTRNSLOCATR	0.231521422653216	-1.46308287127845	5	1	0.00892857142857143	112	2185	38872	Clk
PR00053	FORKHEAD	0.234766336615243	-1.44916457176991	18	2	0.0178571428571429	112	2185	43010,317817	fd96Ca,CG32006
PR00399	SYNAPTOTAGMN	0.271002890847865	-1.30562579082403	6	1	0.00892857142857143	112	2185	43783	Syt7
PR00378	LIIMPHPHTASE	0.271002890847865	-1.30562579082403	6	1	0.00892857142857143	112	2185	40347	CG9389
PR00387	PDIESTERASE1	0.271002890847865	-1.30562579082403	6	1	0.00892857142857143	112	2185	31309	dnc
PR00765	CRBOXYPTASEA	0.273616600339331	-1.29602742131945	20	2	0.0178571428571429	112	2185	38754,38842	CG14820,CG8539
PR00047	STROIDFINGER	0.293044102541877	-1.22743216067142	21	2	0.0178571428571429	112	2185	40287,41491	kni,svp
PR00187	HAEMOCYANIN	0.308473141524735	-1.17612050093492	7	1	0.00892857142857143	112	2185	35910	PPO2
PR00376	IL1BCENZYME	0.308473141524735	-1.17612050093492	7	1	0.00892857142857143	112	2185	36266	Damm
PR00377	IMPHPHTASES	0.308473141524735	-1.17612050093492	7	1	0.00892857142857143	112	2185	40347	CG9389
PR00024	HOMEOBOX	0.308505146384529	-1.17601675381626	38	3	0.0267857142857143	112	2185	40828,3355151,36240	zen,scro,en
PR00689	ACOABINDINGP	0.344033751327446	-1.06701551209766	8	1	0.00892857142857143	112	2185	39005	Acbp5
PR00318	GPROTEINA	0.344033751327446	-1.06701551209766	8	1	0.00892857142857143	112	2185	3355131	cta
PR01262	INNEXIN	0.344033751327446	-1.06701551209766	8	1	0.00892857142857143	112	2185	33062	shakB
PR00027	PAIREDBOX	0.344033751327446	-1.06701551209766	8	1	0.00892857142857143	112	2185	43833	toy
PR00937	TBOX	0.344033751327446	-1.06701551209766	8	1	0.00892857142857143	112	2185	31379	bi
PR00380	KINESINHEAVY	0.350761947917347	-1.04764749666712	24	2	0.0178571428571429	112	2185	36718,37671	Khc-73,Klp59C
PR00821	TAGLIPASE	0.369681305516236	-0.995113980949852	25	2	0.0178571428571429	112	2185	35439,34094	CG6675,CG7367
PR00465	EP450IV	0.377781211066027	-0.973440057639446	9	1	0.00892857142857143	112	2185	36317	Cyp6g2
PR00935	BAND41	0.377781211066027	-0.973440057639446	9	1	0.00892857142857143	112	2185	5740668	CG34347
PR00190	ACTIN	0.409807178143789	-0.892068527118474	10	1	0.00892857142857143	112	2185	35526	Act42A
PR00633	RCCNDNSATION	0.409807178143789	-0.892068527118474	10	1	0.00892857142857143	112	2185	2768968	CG33288
PR00360	C2DOMAIN	0.440198716558091	-0.820529025482189	11	1	0.00892857142857143	112	2185	43783	Syt7
PR00385	P450	0.464104002143831	-0.767646609320711	87	5	0.0446428571428571	112	2185	36666,33438,38631,38840,36317	Cyp6a8,Cyp309a1,spo,Cyp316a1,Cyp6g2
PR00031	HTHREPRESSR	0.469038525088167	-0.757070370864282	12	1	0.00892857142857143	112	2185	36240	en
PR00253	GABAARECEPTR	0.469038525088167	-0.757070370864282	12	1	0.00892857142857143	112	2185	41426	HisCl1
PR00472	CASNKINASEII	0.496405154259842	-0.700362842426296	13	1	0.00892857142857143	112	2185	7354447	SteXh:CG42398
PR00480	ASTACIN	0.496405154259842	-0.700362842426296	13	1	0.00892857142857143	112	2185	42945	tld
PR00301	HEATSHOCK70	0.496405154259842	-0.700362842426296	13	1	0.00892857142857143	112	2185	32133	Hsc70-3
PR00205	CADHERIN	0.547013562763041	-0.60328168205394	15	1	0.00892857142857143	112	2185	35071	CadN2
PR00463	EP450I	0.564302331543874	-0.572165122270277	77	4	0.0357142857142857	112	2185	38631,36666,33438,5740359	spo,Cyp6a8,Cyp309a1,spok
PR00398	STRDHORMONER	0.570393507909782	-0.561428791591665	16	1	0.00892857142857143	112	2185	41491	svp
PR00786	NEPRILYSIN	0.570393507909782	-0.561428791591665	16	1	0.00892857142857143	112	2185	32234	Nep6
PR00503	BROMODOMAIN	0.592576969005514	-0.5232745089153	17	1	0.00892857142857143	112	2185	36241	tou
PR00759	BASICPTASE	0.633594214333451	-0.456346569941777	19	1	0.00892857142857143	112	2185	42259	CG14298
PR00114	STPHPHTASE	0.633594214333451	-0.456346569941777	19	1	0.00892857142857143	112	2185	40224	rdgC
PR00081	GDHRDH	0.704809548188661	-0.34982765707869	47	2	0.0178571428571429	112	2185	246651,35021	CG30495,CG13284
PR00259	TMFOUR	0.747462333378478	-0.291071365116047	26	1	0.00892857142857143	112	2185	31540	Tsp5D
PR01415	ANKYRIN	0.772989705161902	-0.257489548514576	28	1	0.00892857142857143	112	2185	3355072	CG41099
PR00625	JDOMAIN	0.84378753822529	-0.169854548036546	35	1	0.00892857142857143	112	2185	3354941	CG40178
PR00080	SDRFAMILY	0.903571272663733	-0.10140028698781	44	1	0.00892857142857143	112	2185	35021	CG13284
PR00722	CHYMOTRYPSIN	0.9510992947919	-0.0501368109598483	223	7	0.0625	112	2185	42347,3885587,41608,59145,3354965,39960,35409	CG7432,CG33465,CG11670,CG18754,CG40160,CG7542,CG17571
PR00320	GPROTEINBRPT	0.952139250807294	-0.0490439830310559	57	1	0.00892857142857143	112	2185	43734	CstF50
PR01041	TRNASYNTHMET	0.999999999995223	-4.77662917899857e-12	2	0	0	112	2185
PR00441	GPROTEINAI	0.999999999995223	-4.77662917899857e-12	2	0	0	112	2185
PR01350	CTRFAMILY	0.999999999995223	-4.77662917899857e-12	2	0	0	112	2185
PR00194	TROPOMYOSIN	0.999999999995223	-4.77662917899857e-12	2	0	0	112	2185
PR01160	GABAARBETA	0.999999999995223	-4.77662917899857e-12	2	0	0	112	2185
PR01443	TFIID30KDSUB	0.999999999995223	-4.77662917899857e-12	2	0	0	112	2185
PR00891	RABGDIREP	0.999999999995223	-4.77662917899857e-12	2	0	0	112	2185
PR00296	CYCLINKINASE	0.999999999995223	-4.77662917899857e-12	2	0	0	112	2185
PR01862	BCL2FAMILY	0.999999999995223	-4.77662917899857e-12	2	0	0	112	2185
PR00799	TRANSAMINASE	0.999999999995223	-4.77662917899857e-12	2	0	0	112	2185
PR00962	LETHAL2GIANT	0.999999999995223	-4.77662917899857e-12	2	0	0	112	2185
PR01739	RELAXINR	0.999999999995223	-4.77662917899857e-12	2	0	0	112	2185
PR00685	TIFACTORIIB	0.999999999995223	-4.77662917899857e-12	2	0	0	112	2185
PR00139	ASNGLNASE	0.999999999995223	-4.77662917899857e-12	2	0	0	112	2185
PR00255	NATPEPTIDER	0.999999999995223	-4.77662917899857e-12	2	0	0	112	2185
PR00042	LEUZIPPRFOS	0.999999999995223	-4.77662917899857e-12	2	0	0	112	2185
PR00052	FIBRILLARIN	0.999999999995223	-4.77662917899857e-12	2	0	0	112	2185
PR00395	RIBOSOMALS2	0.999999999995223	-4.77662917899857e-12	2	0	0	112	2185
PR01095	TASKCHANNEL	0.999999999995223	-4.77662917899857e-12	2	0	0	112	2185
PR00079	G6PDHDRGNASE	0.999999999995223	-4.77662917899857e-12	2	0	0	112	2185
PR00727	LEADERPTASE	0.999999999995223	-4.77662917899857e-12	2	0	0	112	2185
PR00358	BOMBESINR	0.999999999995223	-4.77662917899857e-12	2	0	0	112	2185
PR00086	LLDHDRGNASE	0.999999999995223	-4.77662917899857e-12	2	0	0	112	2185
PR00170	NACHANNEL	0.999999999995223	-4.77662917899857e-12	2	0	0	112	2185
PR00297	CHAPERONIN10	0.999999999995223	-4.77662917899857e-12	2	0	0	112	2185
PR00417	PRTPISMRASEI	0.999999999995223	-4.77662917899857e-12	2	0	0	112	2185
PR00986	TRNASYNTHVAL	0.999999999995223	-4.77662917899857e-12	2	0	0	112	2185
PR00720	MAMMALPTPASE	0.999999999995223	-4.77662917899857e-12	2	0	0	112	2185
PR00138	MATRIXIN	0.999999999995223	-4.77662917899857e-12	2	0	0	112	2185
PR01040	TRNASYNTHTYR	0.999999999995223	-4.77662917899857e-12	2	0	0	112	2185
PR01169	CERATITISADH	0.999999999995223	-4.77662917899857e-12	2	0	0	112	2185
PR00477	PHGLYCKINASE	0.999999999995223	-4.77662917899857e-12	2	0	0	112	2185
PR00132	GLHYDRLASE2	0.999999999995223	-4.77662917899857e-12	2	0	0	112	2185
PR01839	RAD23PROTEIN	0.999999999995223	-4.77662917899857e-12	2	0	0	112	2185
PR00604	CYTCHRMECIAB	0.999999999995223	-4.77662917899857e-12	2	0	0	112	2185
PR00627	GTPRANTC4	0.999999999995223	-4.77662917899857e-12	2	0	0	112	2185
PR01231	HCO3TRNSPORT	0.999999999995223	-4.77662917899857e-12	2	0	0	112	2185
PR00878	CHOLNESTRASE	0.999999999995223	-4.77662917899857e-12	2	0	0	112	2185
PR00464	EP450II	0.999999999995223	-4.77662917899857e-12	2	0	0	112	2185
PR00983	TRNASYNTHCYS	0.999999999995223	-4.77662917899857e-12	2	0	0	112	2185
PR00989	ADENOKINASE	0.999999999995223	-4.77662917899857e-12	2	0	0	112	2185
PR00085	THFDHDRGNASE	0.999999999995223	-4.77662917899857e-12	2	0	0	112	2185
PR00790	PAMONOXGNASE	0.999999999995223	-4.77662917899857e-12	2	0	0	112	2185
PR00789	OSIALOPTASE	0.999999999995223	-4.77662917899857e-12	2	0	0	112	2185
PR01849	UBIQUITINACT	0.999999999995223	-4.77662917899857e-12	2	0	0	112	2185
PR00603	CYTOCHROMEC1	0.999999999995223	-4.77662917899857e-12	2	0	0	112	2185
PR00355	ADRENODOXIN	0.999999999995223	-4.77662917899857e-12	2	0	0	112	2185
PR00509	PGMPMM	0.999999999995223	-4.77662917899857e-12	2	0	0	112	2185
PR00980	TRNASYNTHALA	0.999999999995223	-4.77662917899857e-12	2	0	0	112	2185
PR00370	FMOXYGENASE	0.999999999995223	-4.77662917899857e-12	2	0	0	112	2185
PR00074	LYSYLOXIDASE	0.999999999995223	-4.77662917899857e-12	2	0	0	112	2185
PR00679	PROHIBITIN	0.999999999995223	-4.77662917899857e-12	2	0	0	112	2185
PR01908	ADSPHPHTASE	0.999999999995223	-4.77662917899857e-12	2	0	0	112	2185
PR01989	EUOM20RECPTR	0.999999999995223	-4.77662917899857e-12	2	0	0	112	2185
PR01127	DIUHORMONER	0.999999999995223	-4.77662917899857e-12	2	0	0	112	2185
PR00143	CITRTSNTHASE	0.999999999995223	-4.77662917899857e-12	2	0	0	112	2185
PR01498	SHAWCHANNEL	0.999999999995223	-4.77662917899857e-12	2	0	0	112	2185
PR00546	THYROIDHORMR	0.999999999995223	-4.77662917899857e-12	2	0	0	112	2185
PR00185	EUKARYTPORIN	0.999999999995223	-4.77662917899857e-12	2	0	0	112	2185
PR01250	RIBOSOMALL34	0.999999999995223	-4.77662917899857e-12	2	0	0	112	2185
PR01168	ALCDHDRGNASE	0.999999999995223	-4.77662917899857e-12	2	0	0	112	2185
PR00339	PCNACYCLIN	0.999999999995223	-4.77662917899857e-12	2	0	0	112	2185
PR00351	OM20RECEPTOR	0.999999999995223	-4.77662917899857e-12	2	0	0	112	2185
PR01039	TRNASYNTHTRP	0.999999999995223	-4.77662917899857e-12	2	0	0	112	2185
PR00160	GLUTAREDOXIN	0.999999999995223	-4.77662917899857e-12	2	0	0	112	2185
PR00165	ANIONEXCHNGR	0.999999999995223	-4.77662917899857e-12	2	0	0	112	2185
PR01822	CCYSTOKININR	0.999999999995223	-4.77662917899857e-12	2	0	0	112	2185
PR00321	GPROTEING	0.999999999995223	-4.77662917899857e-12	2	0	0	112	2185
PR00302	LUPUSLA	0.999999999995223	-4.77662917899857e-12	2	0	0	112	2185
PR00502	NUDIXFAMILY	0.999999999995223	-4.77662917899857e-12	2	0	0	112	2185
PR00593	MTABOTROPICR	0.999999999995223	-4.77662917899857e-12	2	0	0	112	2185
PR01773	P38MAPKINASE	0.999999999995223	-4.77662917899857e-12	2	0	0	112	2185
PR01011	GLUTPROXDASE	0.999999999995223	-4.77662917899857e-12	2	0	0	112	2185
PR01130	DERENTRNSPRT	0.999999999995223	-4.77662917899857e-12	2	0	0	112	2185
PR00744	GLHYDRLASE37	0.999999999995223	-4.77662917899857e-12	2	0	0	112	2185
PR01848	U2AUXFACTOR	0.999999999995223	-4.77662917899857e-12	2	0	0	112	2185
PR01790	SMP30FAMILY	0.999999999995223	-4.77662917899857e-12	2	0	0	112	2185
PR01576	PDEFORMYLASE	0.999999999995223	-4.77662917899857e-12	2	0	0	112	2185
PR01271	HISDACETLASE	0.999999999995223	-4.77662917899857e-12	2	0	0	112	2185
PR00067	CATALASE	0.999999999995223	-4.77662917899857e-12	2	0	0	112	2185
PR01186	INTEGRINB	0.999999999995223	-4.77662917899857e-12	2	0	0	112	2185
PR00242	DOPAMINER	0.999999999995223	-4.77662917899857e-12	2	0	0	112	2185
PR00716	MPIPHPHTASE	0.999999999995223	-4.77662917899857e-12	2	0	0	112	2185
PR00984	TRNASYNTHILE	0.999999999995223	-4.77662917899857e-12	2	0	0	112	2185
PR02001	GCR1CAMPR	0.999999999995223	-4.77662917899857e-12	2	0	0	112	2185
PR00981	TRNASYNTHSER	0.999999999995223	-4.77662917899857e-12	2	0	0	112	2185
PR01038	TRNASYNTHARG	0.999999999995223	-4.77662917899857e-12	2	0	0	112	2185
PR00545	RETINOIDXR	0.999999999995223	-4.77662917899857e-12	2	0	0	112	2185
PR00990	RIBOKINASE	0.999999999995223	-4.77662917899857e-12	2	0	0	112	2185
PR00050	COLDSHOCK	0.999999999995223	-4.77662917899857e-12	2	0	0	112	2185
PR00742	GLHYDRLASE35	0.999999999995223	-4.77662917899857e-12	2	0	0	112	2185
PR00740	GLHYDRLASE27	0.999999999995223	-4.77662917899857e-12	2	0	0	112	2185
PR00927	ADPTRNSLCASE	0.999999999995223	-4.77662917899857e-12	2	0	0	112	2185
PR00244	NEUROKININR	0.999999999995223	-4.77662917899857e-12	2	0	0	112	2185
PR00305	1433ZETA	0.999999999995223	-4.77662917899857e-12	2	0	0	112	2185
PR00373	GLYCHORMONER	0.999999999995223	-4.77662917899857e-12	2	0	0	112	2185
PR00246	SOMATOSTATNR	0.999999999995223	-4.77662917899857e-12	2	0	0	112	2185
PR01164	GAMMATUBULIN	0.999999999995223	-4.77662917899857e-12	2	0	0	112	2185
PR00928	GRAVESDC	0.999999999995223	-4.77662917899857e-12	2	0	0	112	2185
PR01873	CYTCOXIDASE4	0.999999999995223	-4.77662917899857e-12	2	0	0	112	2185
PR01366	ROYALJELLY	0.999999999997203	-2.79682568049528e-12	4	0	0	112	2185
PR00872	MTDIPTERA	0.999999999997203	-2.79682568049528e-12	4	0	0	112	2185
PR00319	GPROTEINB	0.999999999997203	-2.79682568049528e-12	4	0	0	112	2185
PR01042	TRNASYNTHASP	0.999999999997203	-2.79682568049528e-12	4	0	0	112	2185
PR00258	SPERACTRCPTR	0.999999999997203	-2.79682568049528e-12	4	0	0	112	2185
PR00707	UBCTHYDRLASE	0.999999999997203	-2.79682568049528e-12	4	0	0	112	2185
PR01035	TCRTETA	0.999999999997203	-2.79682568049528e-12	4	0	0	112	2185
PR01625	GSTRNSFRASEO	0.999999999997203	-2.79682568049528e-12	4	0	0	112	2185
PR00599	MAPEPTIDASE	0.999999999997203	-2.79682568049528e-12	4	0	0	112	2185
PR01463	EAGCHANLFMLY	0.999999999997203	-2.79682568049528e-12	4	0	0	112	2185
PR01097	TRNSRECEPTRP	0.999999999997203	-2.79682568049528e-12	4	0	0	112	2185
PR00626	CALRETICULIN	0.999999999997203	-2.79682568049528e-12	4	0	0	112	2185
PR00719	LMWPTPASE	0.999999999997203	-2.79682568049528e-12	4	0	0	112	2185
PR00309	ARRESTIN	0.999999999997203	-2.79682568049528e-12	4	0	0	112	2185
PR00238	OPSIN	0.999999999997203	-2.79682568049528e-12	4	0	0	112	2185
PR00363	CYTOCHROMEB5	0.999999999997203	-2.79682568049528e-12	4	0	0	112	2185
PR00853	XPGRADSUPER	0.999999999997203	-2.79682568049528e-12	4	0	0	112	2185
PR00784	MTUNCOUPLING	0.999999999997203	-2.79682568049528e-12	4	0	0	112	2185
PR00298	CHAPERONIN60	0.999999999997203	-2.79682568049528e-12	4	0	0	112	2185
PR00704	CALPAIN	0.999999999997203	-2.79682568049528e-12	4	0	0	112	2185
PR01494	KV9CHANNEL	0.999999999997891	-2.10855638504981e-12	1	0	0	112	2185
PR00973	RIBOSOMALS17	0.999999999997891	-2.10855638504981e-12	1	0	0	112	2185
PR00867	DNAPOLG	0.999999999997891	-2.10855638504981e-12	1	0	0	112	2185
PR00127	CLPPROTEASEP	0.999999999997891	-2.10855638504981e-12	1	0	0	112	2185
PR00066	XRODRMPGMNTG	0.999999999997891	-2.10855638504981e-12	1	0	0	112	2185
PR00745	GLHYDRLASE39	0.999999999997891	-2.10855638504981e-12	1	0	0	112	2185
PR01692	LIPOCALINIMR	0.999999999997891	-2.10855638504981e-12	1	0	0	112	2185
PR01868	ABCEFAMILY	0.999999999997891	-2.10855638504981e-12	1	0	0	112	2185
PR00310	ANTIPRLFBTG1	0.999999999997891	-2.10855638504981e-12	1	0	0	112	2185
PR01497	SHALCHANNEL	0.999999999997891	-2.10855638504981e-12	1	0	0	112	2185
PR01496	SHAKERCHANEL	0.999999999997891	-2.10855638504981e-12	1	0	0	112	2185
PR01716	DEATHASSOCP3	0.999999999997891	-2.10855638504981e-12	1	0	0	112	2185
PR01232	NAHCO3TRSPRT	0.999999999997891	-2.10855638504981e-12	1	0	0	112	2185
PR01183	RIBORDTASEM1	0.999999999997891	-2.10855638504981e-12	1	0	0	112	2185
PR00389	PHPHLIPASEA2	0.999999999997891	-2.10855638504981e-12	1	0	0	112	2185
PR00100	AOTCASE	0.999999999997891	-2.10855638504981e-12	1	0	0	112	2185
PR01760	DISHEVELLED	0.999999999997891	-2.10855638504981e-12	1	0	0	112	2185
PR01743	SSDNABINDING	0.999999999997891	-2.10855638504981e-12	1	0	0	112	2185
PR01698	CYTOFMRPINTP	0.999999999997891	-2.10855638504981e-12	1	0	0	112	2185
PR00971	RIBOSOMALS10	0.999999999997891	-2.10855638504981e-12	1	0	0	112	2185
PR00263	HBGFFGF	0.999999999997891	-2.10855638504981e-12	1	0	0	112	2185
PR00289	DISINTEGRIN	0.999999999997891	-2.10855638504981e-12	1	0	0	112	2185
PR00660	ERLUMENR	0.999999999997891	-2.10855638504981e-12	1	0	0	112	2185
PR00714	MAN6PISMRASE	0.999999999997891	-2.10855638504981e-12	1	0	0	112	2185
PR00991	6PFRUCTKNASE	0.999999999997891	-2.10855638504981e-12	1	0	0	112	2185
PR00896	VASOPRESSINR	0.999999999997891	-2.10855638504981e-12	1	0	0	112	2185
PR01869	BCATNINFAMLY	0.999999999997891	-2.10855638504981e-12	1	0	0	112	2185
PR00978	STARPROTEIN	0.999999999997891	-2.10855638504981e-12	1	0	0	112	2185
PR00056	HSFDOMAIN	0.999999999997891	-2.10855638504981e-12	1	0	0	112	2185
PR00600	PP2APR55	0.999999999997891	-2.10855638504981e-12	1	0	0	112	2185
PR01901	WIFPROTEIN	0.999999999997891	-2.10855638504981e-12	1	0	0	112	2185
PR00191	FACTINCAPA	0.999999999997891	-2.10855638504981e-12	1	0	0	112	2185
PR00979	TAFAZZIN	0.999999999997891	-2.10855638504981e-12	1	0	0	112	2185
PR01046	TRNASYNTHPRO	0.999999999997891	-2.10855638504981e-12	1	0	0	112	2185
PR00972	RIBSOMALS12E	0.999999999997891	-2.10855638504981e-12	1	0	0	112	2185
PR00677	PHOSDUCIN	0.999999999997891	-2.10855638504981e-12	1	0	0	112	2185
PR01047	TRNASYNTHTHR	0.999999999997891	-2.10855638504981e-12	1	0	0	112	2185
PR01573	SUPERTUBBY	0.999999999997891	-2.10855638504981e-12	1	0	0	112	2185
PR01546	YEAST73DUF	0.999999999997891	-2.10855638504981e-12	1	0	0	112	2185
PR01088	NAHEXCHNGR6	0.999999999997891	-2.10855638504981e-12	1	0	0	112	2185
PR01838	NCAMFAMILY	0.999999999997891	-2.10855638504981e-12	1	0	0	112	2185
PR00322	G10	0.999999999997891	-2.10855638504981e-12	1	0	0	112	2185
PR00120	HATPASE	0.999999999997891	-2.10855638504981e-12	1	0	0	112	2185
PR00098	CPSASE	0.999999999997891	-2.10855638504981e-12	1	0	0	112	2185
PR02012	RCMTNOP2	0.999999999997891	-2.10855638504981e-12	1	0	0	112	2185
PR00834	PROTEASES2C	0.999999999997891	-2.10855638504981e-12	1	0	0	112	2185
PR01995	UPF0595	0.999999999997891	-2.10855638504981e-12	1	0	0	112	2185
PR00108	THYMDSNTHASE	0.999999999997891	-2.10855638504981e-12	1	0	0	112	2185
PR02049	PROTEINF36A	0.999999999997891	-2.10855638504981e-12	1	0	0	112	2185
PR00126	ATPASEGAMMA	0.999999999997891	-2.10855638504981e-12	1	0	0	112	2185
PR00662	G6PISOMERASE	0.999999999997891	-2.10855638504981e-12	1	0	0	112	2185
PR01659	MCMPROTEIN3	0.999999999997891	-2.10855638504981e-12	1	0	0	112	2185
PR00448	NSFATTACHMNT	0.999999999997891	-2.10855638504981e-12	1	0	0	112	2185
PR01508	KV11CHANNEL	0.999999999997891	-2.10855638504981e-12	1	0	0	112	2185
PR01081	KCLTRNSPORT	0.999999999997891	-2.10855638504981e-12	1	0	0	112	2185
PR01850	GROUCHOFAMLY	0.999999999997891	-2.10855638504981e-12	1	0	0	112	2185
PR01079	GABAARALPHA	0.999999999997891	-2.10855638504981e-12	1	0	0	112	2185
PR01577	KCNABCHANNEL	0.999999999997891	-2.10855638504981e-12	1	0	0	112	2185
PR00982	TRNASYNTHLYS	0.999999999997891	-2.10855638504981e-12	1	0	0	112	2185
PR02011	RCMTNCL1	0.999999999997891	-2.10855638504981e-12	1	0	0	112	2185
PR00058	RIBOSOMALL5	0.999999999997891	-2.10855638504981e-12	1	0	0	112	2185
PR01821	DAPIT	0.999999999997891	-2.10855638504981e-12	1	0	0	112	2185
PR00342	RHESUSRHD	0.999999999997891	-2.10855638504981e-12	1	0	0	112	2185
PR01435	NPOXDRDTASE5	0.999999999997891	-2.10855638504981e-12	1	0	0	112	2185
PR00889	CALPONIN	0.999999999997891	-2.10855638504981e-12	1	0	0	112	2185
PR00144	DALDHYDRTASE	0.999999999997891	-2.10855638504981e-12	1	0	0	112	2185
PR02064	DONSON	0.999999999997891	-2.10855638504981e-12	1	0	0	112	2185
PR01550	TOP6AFAMILY	0.999999999997891	-2.10855638504981e-12	1	0	0	112	2185
PR01437	NUOXDRDTASE4	0.999999999997891	-2.10855638504981e-12	1	0	0	112	2185
PR00381	KINESINLIGHT	0.999999999997891	-2.10855638504981e-12	1	0	0	112	2185
PR00443	GPROTEINAS	0.999999999997891	-2.10855638504981e-12	1	0	0	112	2185
PR00131	GLHYDRLASE1	0.999999999997891	-2.10855638504981e-12	1	0	0	112	2185
PR00332	HISTRIAD	0.999999999997891	-2.10855638504981e-12	1	0	0	112	2185
PR00473	GALCTOKINASE	0.999999999997891	-2.10855638504981e-12	1	0	0	112	2185
PR01245	RAD1REC1	0.999999999997891	-2.10855638504981e-12	1	0	0	112	2185
PR01552	TPISMRASE6A	0.999999999997891	-2.10855638504981e-12	1	0	0	112	2185
PR00882	RIBOSOMALL7A	0.999999999997891	-2.10855638504981e-12	1	0	0	112	2185
PR01764	MAPKPHPHTASE	0.999999999997891	-2.10855638504981e-12	1	0	0	112	2185
PR00192	FACTINCAPB	0.999999999997891	-2.10855638504981e-12	1	0	0	112	2185
PR00115	F16BPHPHTASE	0.999999999997891	-2.10855638504981e-12	1	0	0	112	2185
PR02065	PROTEINDPCD	0.999999999997891	-2.10855638504981e-12	1	0	0	112	2185
PR00628	INSULINRSI	0.999999999997891	-2.10855638504981e-12	1	0	0	112	2185
PR00416	EUTPISMRASEI	0.999999999997891	-2.10855638504981e-12	1	0	0	112	2185
PR01223	BRIDEOF7LESS	0.999999999997891	-2.10855638504981e-12	1	0	0	112	2185
PR00623	HISTONEH4	0.999999999997891	-2.10855638504981e-12	1	0	0	112	2185
PR00904	FRATAXIN	0.999999999997891	-2.10855638504981e-12	1	0	0	112	2185
PR00476	PHFRCTKINASE	0.999999999997891	-2.10855638504981e-12	1	0	0	112	2185
PR01368	SYNAPSIN	0.999999999997891	-2.10855638504981e-12	1	0	0	112	2185
PR00345	STATHMIN	0.999999999997891	-2.10855638504981e-12	1	0	0	112	2185
PR01464	EAGCHANNEL	0.999999999997891	-2.10855638504981e-12	1	0	0	112	2185
PR01475	PARKIN	0.999999999997891	-2.10855638504981e-12	1	0	0	112	2185
PR01431	TUBERIN	0.999999999997891	-2.10855638504981e-12	1	0	0	112	2185
PR01072	PRESENILIN	0.999999999997891	-2.10855638504981e-12	1	0	0	112	2185
PR01748	AP2TNSCPFCT	0.999999999997891	-2.10855638504981e-12	1	0	0	112	2185
PR01246	RAD1REPAIR	0.999999999997891	-2.10855638504981e-12	1	0	0	112	2185
PR01565	NEUROMEDINUR	0.999999999997891	-2.10855638504981e-12	1	0	0	112	2185
PR02059	JAGGEDFAMILY	0.999999999997891	-2.10855638504981e-12	1	0	0	112	2185
PR01640	PROFILINPLNT	0.999999999997891	-2.10855638504981e-12	1	0	0	112	2185
PR00883	NUCLEARHMG	0.999999999997891	-2.10855638504981e-12	1	0	0	112	2185
PR00071	HMGCOARDTASE	0.999999999997891	-2.10855638504981e-12	1	0	0	112	2185
PR00041	LEUZIPPRCREB	0.999999999997891	-2.10855638504981e-12	1	0	0	112	2185
PR01661	MCMPROTEIN5	0.999999999997891	-2.10855638504981e-12	1	0	0	112	2185
PR02092	HEPBVIRUSXIP	0.999999999997891	-2.10855638504981e-12	1	0	0	112	2185
PR01259	NACAEXCHNGR	0.999999999997891	-2.10855638504981e-12	1	0	0	112	2185
PR01043	TRNASYNTHGLY	0.999999999997891	-2.10855638504981e-12	1	0	0	112	2185
PR01626	LCACHANNELB	0.999999999997891	-2.10855638504981e-12	1	0	0	112	2185
PR01273	INVTBRTCOLOR	0.999999999997891	-2.10855638504981e-12	1	0	0	112	2185
PR01703	MNSODISMTASE	0.999999999997891	-2.10855638504981e-12	1	0	0	112	2185
PR00805	ALPHACATENIN	0.999999999997891	-2.10855638504981e-12	1	0	0	112	2185
PR01658	MCMPROTEIN2	0.999999999997891	-2.10855638504981e-12	1	0	0	112	2185
PR00492	RHOGDI	0.999999999997891	-2.10855638504981e-12	1	0	0	112	2185
PR00447	NATRESASSCMP	0.999999999997891	-2.10855638504981e-12	1	0	0	112	2185
PR00887	SSRCOGNITION	0.999999999997891	-2.10855638504981e-12	1	0	0	112	2185
PR01738	RNABINDINGM8	0.999999999997891	-2.10855638504981e-12	1	0	0	112	2185
PR00062	RIBOSOMALL20	0.999999999997891	-2.10855638504981e-12	1	0	0	112	2185
PR00124	ATPASEC	0.999999999997891	-2.10855638504981e-12	1	0	0	112	2185
PR02060	WOLFFAMILY	0.999999999997891	-2.10855638504981e-12	1	0	0	112	2185
PR00975	RIBOSOMALS19	0.999999999997891	-2.10855638504981e-12	1	0	0	112	2185
PR00162	RIESKE	0.999999999997891	-2.10855638504981e-12	1	0	0	112	2185
PR02062	CENTROSOME78	0.999999999997891	-2.10855638504981e-12	1	0	0	112	2185
PR01660	MCMPROTEIN4	0.999999999997891	-2.10855638504981e-12	1	0	0	112	2185
PR01629	TVDCCALPHA1	0.999999999997891	-2.10855638504981e-12	1	0	0	112	2185
PR00728	SIGNALPTASE	0.999999999997891	-2.10855638504981e-12	1	0	0	112	2185
PR01797	SAPOSIN	0.999999999997891	-2.10855638504981e-12	1	0	0	112	2185
PR02094	HEXIMFAMILY	0.999999999997891	-2.10855638504981e-12	1	0	0	112	2185
PR00407	EUMOPTERIN	0.999999999997891	-2.10855638504981e-12	1	0	0	112	2185
PR00880	ACHEINSECT	0.999999999997891	-2.10855638504981e-12	1	0	0	112	2185
PR00178	FATTYACIDBP	0.999999999997891	-2.10855638504981e-12	1	0	0	112	2185
PR01452	LNOTCHREPEAT	0.999999999997891	-2.10855638504981e-12	1	0	0	112	2185
PR01165	CYCOXIDASEI	0.999999999997891	-2.10855638504981e-12	1	0	0	112	2185
PR01879	NERVYPROTEIN	0.999999999997891	-2.10855638504981e-12	1	0	0	112	2185
PR00929	ATHOOK	0.999999999997891	-2.10855638504981e-12	1	0	0	112	2185
PR01436	NADHDHGNASE2	0.999999999997891	-2.10855638504981e-12	1	0	0	112	2185
PR00093	URICASE	0.999999999997891	-2.10855638504981e-12	1	0	0	112	2185
PR01205	INEBRIATED	0.999999999997891	-2.10855638504981e-12	1	0	0	112	2185
PR01909	ADSPHPHTASEA	0.999999999997891	-2.10855638504981e-12	1	0	0	112	2185
PR01662	MCMPROTEIN6	0.999999999997891	-2.10855638504981e-12	1	0	0	112	2185
PR01251	AMPHIPHYSIN	0.999999999997891	-2.10855638504981e-12	1	0	0	112	2185
PR01470	ERGCHANNEL	0.999999999997891	-2.10855638504981e-12	1	0	0	112	2185
PR00741	GLHYDRLASE29	0.999999999997891	-2.10855638504981e-12	1	0	0	112	2185
PR01405	TETRPHPHTASE	0.999999999997891	-2.10855638504981e-12	1	0	0	112	2185
PR01802	SYNEMBRYN	0.999999999997891	-2.10855638504981e-12	1	0	0	112	2185
PR01846	TRHRFAMILY	0.999999999997891	-2.10855638504981e-12	1	0	0	112	2185
PR00065	TEADOMAIN	0.999999999997891	-2.10855638504981e-12	1	0	0	112	2185
PR00125	ATPASEDELTA	0.999999999997891	-2.10855638504981e-12	1	0	0	112	2185
PR01207	NAKCLTRNSPRT	0.999999999997891	-2.10855638504981e-12	1	0	0	112	2185
PR00663	GALANINR	0.999999999997891	-2.10855638504981e-12	1	0	0	112	2185
PR00151	PORPHBDMNASE	0.999999999997891	-2.10855638504981e-12	1	0	0	112	2185
PR00629	SHCPIDOMAIN	0.999999999997891	-2.10855638504981e-12	1	0	0	112	2185
PR00664	OCTOPAMINER	0.999999999997891	-2.10855638504981e-12	1	0	0	112	2185
PR00985	TRNASYNTHLEU	0.999999999997891	-2.10855638504981e-12	1	0	0	112	2185
PR01348	ICLNCHANNEL	0.999999999997891	-2.10855638504981e-12	1	0	0	112	2185
PR01653	TCTPROTEIN	0.999999999997891	-2.10855638504981e-12	1	0	0	112	2185
PR00621	HISTONEH2B	0.999999999997891	-2.10855638504981e-12	1	0	0	112	2185
PR00123	ATPASEA	0.999999999997891	-2.10855638504981e-12	1	0	0	112	2185
PR00776	HEMOGLOBNASE	0.999999999997891	-2.10855638504981e-12	1	0	0	112	2185
PR01034	RIBOSOMALS12	0.999999999997891	-2.10855638504981e-12	1	0	0	112	2185
PR00336	LYSASSOCTDMP	0.999999999997891	-2.10855638504981e-12	1	0	0	112	2185
PR00076	6PGDHDRGNASE	0.999999999997891	-2.10855638504981e-12	1	0	0	112	2185
PR00147	DNAPHOTLYASE	0.999999999997891	-2.10855638504981e-12	1	0	0	112	2185
PR02105	INTSUBUNIT2	0.999999999997891	-2.10855638504981e-12	1	0	0	112	2185
PR01789	NUCFACTORATC	0.999999999997891	-2.10855638504981e-12	1	0	0	112	2185
PR00189	TRNSTHYRETIN	0.999999999997891	-2.10855638504981e-12	1	0	0	112	2185
PR02072	4JOINTEDBOX1	0.999999999997891	-2.10855638504981e-12	1	0	0	112	2185
PR00653	ACTIVIN2R	0.999999999997891	-2.10855638504981e-12	1	0	0	112	2185
PR00773	GRPEPROTEIN	0.999999999997891	-2.10855638504981e-12	1	0	0	112	2185
PR00632	SONICHHOG	0.999999999997891	-2.10855638504981e-12	1	0	0	112	2185
PR00063	RIBOSOMALL27	0.999999999997891	-2.10855638504981e-12	1	0	0	112	2185
PR02031	CYSSERRICHNP	0.999999999997891	-2.10855638504981e-12	1	0	0	112	2185
PR01283	ECDYSTEROIDR	0.999999999997891	-2.10855638504981e-12	1	0	0	112	2185
PR00795	RYANODINER	0.999999999997891	-2.10855638504981e-12	1	0	0	112	2185
PR00148	ENOLASE	0.999999999997891	-2.10855638504981e-12	1	0	0	112	2185
PR00392	PROFILIN	0.999999999997891	-2.10855638504981e-12	1	0	0	112	2185
PR01000	SREBPS2PTASE	0.999999999997891	-2.10855638504981e-12	1	0	0	112	2185
PR01356	GFGPROTEIN	0.999999999997891	-2.10855638504981e-12	1	0	0	112	2185
PR00474	GLU5KINASE	0.999999999997891	-2.10855638504981e-12	1	0	0	112	2185
PR00105	C5METTRFRASE	0.999999999997891	-2.10855638504981e-12	1	0	0	112	2185
PR00414	PPTHIESTRASE	0.999999999997891	-2.10855638504981e-12	1	0	0	112	2185
PR00243	MUSCARINICR	0.999999999997891	-2.10855638504981e-12	1	0	0	112	2185
PR00892	RABGDI	0.999999999997891	-2.10855638504981e-12	1	0	0	112	2185
PR00779	INSP3RECEPTR	0.999999999997891	-2.10855638504981e-12	1	0	0	112	2185
PR00043	LEUZIPPRJUN	0.999999999997891	-2.10855638504981e-12	1	0	0	112	2185
PR02038	AURORABORA	0.999999999997891	-2.10855638504981e-12	1	0	0	112	2185
PR00073	COPRGNOXDASE	0.999999999997891	-2.10855638504981e-12	1	0	0	112	2185
PR01347	EPHRIN	0.999999999997891	-2.10855638504981e-12	1	0	0	112	2185
PR00852	XRODRMPGMNTD	0.999999999997891	-2.10855638504981e-12	1	0	0	112	2185
PR01170	ADHRELATED	0.999999999997891	-2.10855638504981e-12	1	0	0	112	2185
PR01049	PHOSPHBKNASE	0.999999999997891	-2.10855638504981e-12	1	0	0	112	2185
PR01772	JNKMAPKINASE	0.999999999997891	-2.10855638504981e-12	1	0	0	112	2185
PR01465	ELKCHANNEL	0.999999999997891	-2.10855638504981e-12	1	0	0	112	2185
PR00527	GASTRINR	0.999999999997891	-2.10855638504981e-12	1	0	0	112	2185
PR01663	MCMPROTEIN7	0.999999999997891	-2.10855638504981e-12	1	0	0	112	2185
PR01315	BATTENIN	0.999999999997891	-2.10855638504981e-12	1	0	0	112	2185
PR01875	ETOFAMILY	0.999999999997891	-2.10855638504981e-12	1	0	0	112	2185
PR00550	HYPRGLYCEMIC	0.999999999997891	-2.10855638504981e-12	1	0	0	112	2185
PR00326	GTP1OBG	0.999999999998541	-1.45858195871586e-12	10	0	0	112	2185
PR00069	ALDKETRDTASE	0.999999999998541	-1.45858195871586e-12	10	0	0	112	2185
PR00481	LAMNOPPTDASE	0.999999999998541	-1.45858195871586e-12	10	0	0	112	2185
PR00457	ANPEROXIDASE	0.999999999998541	-1.45858195871586e-12	10	0	0	112	2185
PR00299	ACRYSTALLIN	0.99999999999949	-5.10220299198953e-13	9	0	0	112	2185
PR00825	DOLALLERGEN	0.999999999999736	-2.64256853108623e-13	7	0	0	112	2185
PR01349	WNTPROTEIN	0.999999999999736	-2.64256853108623e-13	7	0	0	112	2185
PR00783	MINTRINSICP	0.999999999999736	-2.64256853108623e-13	7	0	0	112	2185
PR00721	STOMATIN	0.999999999999736	-2.64256853108623e-13	7	0	0	112	2185
PR00141	PROTEASOME	0.999999999999736	-2.64256853108623e-13	7	0	0	112	2185
PR00122	VACATPASE	0.999999999999736	-2.64256853108623e-13	7	0	0	112	2185
PR01657	MCMFAMILY	0.999999999999736	-2.64256853108623e-13	7	0	0	112	2185
PR00348	UBIQUITIN	0.999999999999736	-2.64256853108623e-13	7	0	0	112	2185
PR00177	NMDARECEPTOR	0.999999999999926	-7.36920209125756e-14	13	0	0	112	2185
PR00792	PEPSIN	0.999999999999926	-7.36920209125756e-14	13	0	0	112	2185
PR00113	ALKPHPHTASE	0.999999999999926	-7.36920209125756e-14	13	0	0	112	2185
PR01162	ALPHATUBULIN	1.00000000000013	1.3291089690451e-13	5	0	0	112	2185
PR00723	SUBTILISIN	1.00000000000013	1.3291089690451e-13	5	0	0	112	2185
PR01857	ADAMTSFAMILY	1.00000000000013	1.3291089690451e-13	5	0	0	112	2185
PR00276	INSULINFAMLY	1.00000000000013	1.3291089690451e-13	5	0	0	112	2185
PR01607	APYRASEFAMLY	1.00000000000013	1.3291089690451e-13	5	0	0	112	2185
PR01163	BETATUBULIN	1.00000000000013	1.3291089690451e-13	5	0	0	112	2185
PR00504	CHROMODOMAIN	1.00000000000013	1.3291089690451e-13	5	0	0	112	2185
PR01491	KVCHANNEL	1.00000000000013	1.3291089690451e-13	5	0	0	112	2185
PR00072	MALOXRDTASE	1.00000000000013	1.3291089690451e-13	5	0	0	112	2185
PR00412	EPOXHYDRLASE	1.00000000000013	1.3291089690451e-13	5	0	0	112	2185
PR00094	ADENYLTKNASE	1.00000000000013	1.3291089690451e-13	5	0	0	112	2185
PR00511	TEKTIN	1.00000000000013	1.3291089690451e-13	5	0	0	112	2185
PR00619	GATAZNFINGER	1.00000000000013	1.3291089690451e-13	5	0	0	112	2185
PR00938	BRACHYURY	1.00000000000013	1.3291089690451e-13	5	0	0	112	2185
PR00724	CRBOXYPTASEC	1.00000000000013	1.3291089690451e-13	5	0	0	112	2185
PR01185	INTEGRINA	1.00000000000013	1.3291089690451e-13	5	0	0	112	2185
PR00747	GLYHDRLASE47	1.00000000000013	1.3291089690451e-13	5	0	0	112	2185
PR00371	FPNCR	1.00000000000013	1.3291089690451e-13	5	0	0	112	2185
PR00624	HISTONEH5	1.00000000000013	1.3291089690451e-13	5	0	0	112	2185
PR02008	RCMTFAMILY	1.00000000000013	1.3291089690451e-13	5	0	0	112	2185
PR01270	HDASUPER	1.00000000000013	1.3291089690451e-13	5	0	0	112	2185
PR00028	POUDOMAIN	1.00000000000013	1.3291089690451e-13	5	0	0	112	2185
PR00112	ACYLPHPHTASE	1.0000000000002	2.02891954216172e-13	6	0	0	112	2185
PR00149	FUMRATELYASE	1.0000000000002	2.02891954216172e-13	6	0	0	112	2185
PR01012	NRPEPTIDEYR	1.0000000000002	2.02891954216172e-13	6	0	0	112	2185
PR00661	ERMFAMILY	1.0000000000002	2.02891954216172e-13	6	0	0	112	2185
PR00791	PEPDIPTASEA	1.0000000000002	2.02891954216172e-13	6	0	0	112	2185
PR00328	SAR1GTPBP	1.00000000000066	6.58089823701681e-13	12	0	0	112	2185
PR00135	LYZLACT	1.00000000000066	6.58089823701681e-13	12	0	0	112	2185
PR01161	TUBULIN	1.00000000000066	6.58089823701681e-13	12	0	0	112	2185
PR00406	CYTB5RDTASE	1.00000000000113	1.13007753111891e-12	3	0	0	112	2185
PR00683	SPECTRINPH	1.00000000000113	1.13007753111891e-12	3	0	0	112	2185
PR00422	TRANSFERRIN	1.00000000000113	1.13007753111891e-12	3	0	0	112	2185
PR00767	DBMONOXGNASE	1.00000000000113	1.13007753111891e-12	3	0	0	112	2185
PR00881	L7ARS6FAMILY	1.00000000000113	1.13007753111891e-12	3	0	0	112	2185
PR00196	ANNEXIN	1.00000000000113	1.13007753111891e-12	3	0	0	112	2185
PR01320	KIRCHANNEL	1.00000000000113	1.13007753111891e-12	3	0	0	112	2185
PR00078	G3PDHDRGNASE	1.00000000000113	1.13007753111891e-12	3	0	0	112	2185
PR00686	TIFACTORIID	1.00000000000113	1.13007753111891e-12	3	0	0	112	2185
PR01433	POLYCYSTIN2	1.00000000000113	1.13007753111891e-12	3	0	0	112	2185
PR00219	SYNAPTOBREVN	1.00000000000113	1.13007753111891e-12	3	0	0	112	2185
PR00391	PITRANSFER	1.00000000000113	1.13007753111891e-12	3	0	0	112	2185
PR00620	HISTONEH2A	1.00000000000113	1.13007753111891e-12	3	0	0	112	2185
PR01243	NUCDPKINASE	1.00000000000113	1.13007753111891e-12	3	0	0	112	2185
PR01084	NAHEXCHNGR	1.00000000000113	1.13007753111891e-12	3	0	0	112	2185
PR00576	OPSINRH1RH2	1.00000000000113	1.13007753111891e-12	3	0	0	112	2185
PR00025	ANTENNAPEDIA	1.00000000000113	1.13007753111891e-12	3	0	0	112	2185
PR00372	FYWHYDRXLASE	1.00000000000113	1.13007753111891e-12	3	0	0	112	2185
PR00077	GPDHDRGNASE	1.00000000000113	1.13007753111891e-12	3	0	0	112	2185
PR02050	B14GALTRFASE	1.00000000000113	1.13007753111891e-12	3	0	0	112	2185
PR00888	SM22CALPONIN	1.00000000000113	1.13007753111891e-12	3	0	0	112	2185
PR00057	NFKBTNSCPFCT	1.00000000000113	1.13007753111891e-12	3	0	0	112	2185
PR00775	HEATSHOCK90	1.00000000000113	1.13007753111891e-12	3	0	0	112	2185
PR01001	FADG3PDH	1.00000000000113	1.13007753111891e-12	3	0	0	112	2185
PR00369	FLAVODOXIN	1.00000000000113	1.13007753111891e-12	3	0	0	112	2185
PR00987	TRNASYNTHGLU	1.00000000000113	1.13007753111891e-12	3	0	0	112	2185
PR00314	CLATHRINADPT	1.00000000000113	1.13007753111891e-12	3	0	0	112	2185
PR00762	CLCHANNEL	1.00000000000113	1.13007753111891e-12	3	0	0	112	2185
PR00300	CLPPROTEASEA	1.00000000000113	1.13007753111891e-12	3	0	0	112	2185
PR00106	DNAPOLB	1.00000000000113	1.13007753111891e-12	3	0	0	112	2185
PR00413	HADHALOGNASE	1.00000000000113	1.13007753111891e-12	3	0	0	112	2185
PR00622	HISTONEH3	1.00000000000113	1.13007753111891e-12	3	0	0	112	2185
PR00442	GPROTEINAQ	1.00000000000113	1.13007753111891e-12	3	0	0	112	2185
PR01050	PYRUVTKNASE	1.00000000000113	1.13007753111891e-12	3	0	0	112	2185
PR00195	DYNAMIN	1.00000000000113	1.13007753111891e-12	3	0	0	112	2185
PR00111	ABHYDROLASE	1.00000000000113	1.13007753111891e-12	3	0	0	112	2185
PR00153	CSAPPISMRASE	1.00000000000187	1.86836872473684e-12	14	0	0	112	2185
PR00705	PAPAIN	1.00000000000197	1.97303312736411e-12	8	0	0	112	2185
PR00249	GPCRSECRETIN	1.00000000000197	1.97303312736411e-12	8	0	0	112	2185
PR00137	LYSOZYME	1.00000000000197	1.97303312736411e-12	8	0	0	112	2185
PR00454	ETSDOMAIN	1.00000000000197	1.97303312736411e-12	8	0	0	112	2185
PR00304	TCOMPLEXTCP1	1.00000000000197	1.97303312736411e-12	8	0	0	112	2185
PR00008	DAGPEDOMAIN	1.00000000000197	1.97303312736411e-12	8	0	0	112	2185
PR01333	2POREKCHANEL	1.00000000000218	2.18014422680009e-12	11	0	0	112	2185
PR00261	LDLRECEPTOR	1.00000000000336	3.36079026647933e-12	16	0	0	112	2185
PR00756	ALADIPTASE	1.00000000000426	4.26328749758221e-12	17	0	0	112	2185
PR00315	ELONGATNFCT	1.00000000000508	5.07950154358811e-12	15	0	0	112	2185
PR00926	MITOCARRIER	1.00000000000586	5.86235795290311e-12	20	0	0	112	2185
PR01078	AMINACHANNEL	1.00000000000788	7.88318517480832e-12	21	0	0	112	2185
PR00176	NANEUSMPORT	1.00000000000816	8.16284365261134e-12	22	0	0	112	2185
PR00947	CUTICLE	1.00000000002127	2.12669548447107e-11	62	0	0	112	2185
