## Supplementary material for "A single DPE core promoter motif contributes to *in vivo* transcriptional regulation and affects cardiac function": SupFile2: seq.autonorm.tsv

Oligo	TargetCounts	BackgroundCounts	NormalizationFactor
A	28.01%	27.87%	1.005
C	21.99%	22.13%	0.994
G	21.99%	22.13%	0.994
T	28.01%	27.87%	1.005
AA	9.28%	9.36%	0.992
CA	6.86%	6.94%	0.990
GA	5.90%	5.80%	1.016
TA	5.97%	5.78%	1.032
AC	5.45%	5.32%	1.023
CC	4.80%	4.97%	0.966
GC	5.85%	6.03%	0.970
TC	5.90%	5.80%	1.016
AG	5.76%	5.60%	1.029
CG	4.56%	4.62%	0.988
GG	4.80%	4.97%	0.966
TG	6.86%	6.94%	0.990
AT	7.51%	7.59%	0.989
CT	5.76%	5.60%	1.029
GT	5.45%	5.32%	1.023
TT	9.28%	9.36%	0.992
AAA	3.46%	3.42%	1.010
CAA	2.10%	2.14%	0.982
GAA	1.88%	1.91%	0.984
TAA	1.84%	1.89%	0.977
ACA	1.83%	1.78%	1.032
CCA	1.67%	1.77%	0.945
GCA	1.77%	1.82%	0.975
TCA	1.58%	1.57%	1.008
AGA	1.56%	1.44%	1.087
CGA	1.36%	1.36%	0.995
GGA	1.40%	1.43%	0.977
TGA	1.58%	1.57%	1.008
ATA	1.95%	1.86%	1.044
CTA	1.04%	0.95%	1.093
GTA	1.14%	1.08%	1.053
TTA	1.84%	1.89%	0.977
AAC	1.67%	1.68%	0.992
CAC	1.48%	1.49%	0.992
GAC	1.16%	1.07%	1.086
TAC	1.14%	1.08%	1.053
ACC	1.11%	1.09%	1.016
CCC	0.96%	1.01%	0.946
GCC	1.34%	1.44%	0.933
TCC	1.40%	1.43%	0.977
AGC	1.59%	1.57%	1.017
CGC	1.14%	1.20%	0.948
GGC	1.34%	1.44%	0.933
TGC	1.77%	1.82%	0.975
ATC	1.53%	1.53%	0.998
CTC	1.34%	1.30%	1.028
GTC	1.16%	1.07%	1.086
TTC	1.88%	1.91%	0.984
AAG	1.75%	1.73%	1.011
CAG	1.64%	1.62%	1.013
GAG	1.34%	1.30%	1.028
TAG	1.04%	0.95%	1.093
ACG	1.03%	1.00%	1.029
CCG	1.04%	1.05%	0.989
GCG	1.14%	1.20%	0.948
TCG	1.36%	1.36%	0.995
AGG	1.13%	1.14%	0.992
CGG	1.04%	1.05%	0.989
GGG	0.96%	1.01%	0.946
TGG	1.67%	1.77%	0.945
ATG	1.64%	1.68%	0.977
CTG	1.64%	1.62%	1.013
GTG	1.48%	1.49%	0.992
TTG	2.10%	2.14%	0.982
AAT	2.40%	2.52%	0.951
CAT	1.64%	1.68%	0.977
GAT	1.53%	1.53%	0.998
TAT	1.95%	1.86%	1.044
ACT	1.48%	1.46%	1.016
CCT	1.13%	1.14%	0.992
GCT	1.59%	1.57%	1.017
TCT	1.56%	1.44%	1.087
AGT	1.48%	1.46%	1.016
CGT	1.03%	1.00%	1.029
GGT	1.11%	1.09%	1.016
TGT	1.83%	1.78%	1.032
ATT	2.40%	2.52%	0.951
CTT	1.75%	1.73%	1.011
GTT	1.67%	1.68%	0.992
TTT	3.46%	3.42%	1.010
