## Supplementary material for "A single DPE core promoter motif contributes to *in vivo* transcriptional regulation and affects cardiac function": SupFile2: 1573.cluster.txt.annStats.txt

Annotation	Number of peaks	Total size (bp)	Log2 Ratio (obs/exp)	LogP enrichment (+values depleted)
3UTR	2.0	2389423	-3.644	19.359
miscRNA	0.0	3400	-0.050	0.036
miRNA	0.0	50209	-0.609	0.525
ncRNA	3.0	1067154	-1.896	5.463
TTS	29.0	13564945	-2.291	74.033
Exon	26.0	15373407	-2.629	96.719
Intron	51.0	50828426	-3.382	473.693
Intergenic	14.0	33352314	-4.639	339.069
Promoter	1289.0	19137300	2.687	-2090.906
5UTR	22.0	1504265	0.483	-2.560
Annotation	Number of peaks	Total size (bp)	Log2 Ratio (obs/exp)	LogP enrichment (+values depleted)
3UTR	2.0	2389423	-3.639	19.279
miscRNA	0.0	3400	-0.050	0.035
Other	0.0	23677	-0.318	0.247
RNA	0.0	2863	-0.042	0.030
miRNA	0.0	50209	-0.608	0.524
ncRNA	3.0	1067154	-1.891	5.434
TTS	29.0	13564945	-2.286	73.609
LINE	4.0	5238620	-3.771	42.636
RC	1.0	756483	-2.979	5.719
DNA	1.0	1536489	-4.002	13.264
Exon	26.0	15373407	-2.624	96.205
Intron	43.0	38833547	-3.235	325.300
Intergenic	7.0	20114148	-4.905	196.678
Promoter	1289.0	19137300	2.692	-2095.191
5UTR	22.0	1504265	0.488	-2.587
CpG-Island	2.0	2951028	-3.943	24.835
Low_complexity	1.0	300133	-1.646	1.713
LTR	2.0	12031689	-5.971	122.092
Simple_repeat	3.0	2173265	-2.917	15.090
ARTEFACT	0.0	52	-0.001	0.001
Unknown	0.0	45020	-0.555	0.469
Satellite	0.0	620794	-2.907	6.487
rRNA	1.0	18662	2.362	-1.733
