## Supplementary material for "A single DPE core promoter motif contributes to *in vivo* transcriptional regulation and affects cardiac function": SupFile2: knownResults.txt

Motif Name	Consensus	P-value	Log P-value	q-value (Benjamini)	# of Target Sequences with Motif(of 1436)	% of Target Sequences with Motif	# of Background Sequences with Motif(of 45578)	% of Background Sequences with Motif
Unknown1(NR/Ini-like)/Drosophila-Promoters/Homer	MYGGTCACACTG	1e-134	-3.106e+02	0.0000	262.0	18.25%	1175.9	2.58%
M1BP(Zf)/S2R+-M1BP-ChIP-Seq(GSE49842)/Homer	CAGTGTGACCGT	1e-132	-3.044e+02	0.0000	261.0	18.18%	1196.2	2.62%
Unknown2/Drosophila-Promoters/Homer	CATCMCTA	1e-103	-2.375e+02	0.0000	335.0	23.33%	2703.0	5.92%
DREF/Drosophila-Promoters/Homer	AVYTATCGATAD	1e-98	-2.258e+02	0.0000	232.0	16.16%	1319.3	2.89%
E-box/Drosophila-Promoters/Homer	AACAGCTGTTHN	1e-62	-1.435e+02	0.0000	191.0	13.30%	1409.7	3.09%
Unknown3/Drosophila-Promoters/Homer	ACVAKCTGGCAGCGC	1e-47	-1.102e+02	0.0000	121.0	8.43%	725.5	1.59%
Unknown4/Drosophila-Promoters/Homer	AAAAATACCRMA	1e-28	-6.532e+01	0.0000	125.0	8.70%	1238.2	2.71%
Unknown5/Drosophila-Promoters/Homer	GCTGATAASV	1e-17	-3.935e+01	0.0000	238.0	16.57%	4275.7	9.37%
Initiator/Drosophila-Promoters/Homer	NTCAGTYG	1e-1	-4.548e+00	0.0200	364.0	25.35%	10374.1	22.74%
dHNF4(NR)/Fly-HNF4-ChIP-Seq(GSE73675)/Homer	GGTCCAAAGTCCAMT	1e0	-1.939e+00	0.2446	9.0	0.63%	188.1	0.41%
Unknown6/Drosophila-Promoters/Homer	AATTTTAAAA	1e0	-1.177e+00	0.4762	277.0	19.29%	8552.6	18.75%
Trl(Zf)/S2-GAGAfactor-ChIP-Seq(GSE40646)/Homer	RGAGAGAG	1e0	-8.993e-01	0.5764	220.0	15.32%	6876.4	15.07%
TATA-box/Drosophila-Promoters/Homer	CTATAAAAGCSV	1e0	-6.884e-01	0.6569	18.0	1.25%	562.4	1.23%
Dorsal(RHD)/Embryo-dl-ChIP-Seq(GSE65441)/Homer	GGGAAAAMCCCG	1e0	-3.158e-01	0.8855	27.0	1.88%	950.8	2.08%
bcd(Homeobox)/Embryo-Bcd-ChIP-Seq(GSE86966)/Homer	VNNGGATTADNN	1e0	-2.934e-01	0.8855	161.0	11.21%	5358.5	11.74%
Zelda(Zf)/Embryo-zld-ChIP-Seq(GSE65441)/Homer	KBCTACCTGW	1e0	-1.351e-01	0.9282	23.0	1.60%	905.0	1.98%
caudal(Homeobox)/Drosophila-Embryos-ChIP-Chip(modEncode)/Homer	GGYCATAAAW	1e0	-2.300e-05	1.0000	201.0	14.00%	8197.1	17.97%
