## Supplementary material for "A single DPE core promoter motif contributes to *in vivo* transcriptional regulation and affects cardiac function": SupFile2: prints.txt

TermID	Term	Enrichment	logP	Genes in Term	Target Genes in Term	Fraction of Targets in Term	Total Target Genes	Total Genes	Entrez Gene IDs	Gene Symbols
PR00700	PRTYPHPHTASE	0.000391656434549009	-7.8451255449511	16	7	0.0330188679245283	212	2185	38059,32115,31907,39443,38160,45278,39610	Ptpmeg,Ptp10D,Ptpmeg2,Ptp69D,Ptp61F,csw,mop
PR01243	NUCDPKINASE	0.000901736812996322	-7.01118786207871	3	3	0.0141509433962264	212	2185	41174,43739,32396	nmdyn-D7,awd,nmdyn-D6
PR01250	RIBOSOMALL34	0.00937376887031781	-4.66984003624839	2	2	0.00943396226415094	212	2185	41120,43169	RpL34b,RpL34a
PR00891	RABGDIREP	0.00937376887031781	-4.66984003624839	2	2	0.00943396226415094	212	2185	34264,37246	Gdi,Rep
PR00069	ALDKETRDTASE	0.0113106272572079	-4.48201252998456	10	4	0.0188679245283019	212	2185	35586,39424,40946,38463	CG9436,CG10638,CG2767,CG10863
PR00081	GDHRDH	0.0124270370332591	-4.38788077409841	47	10	0.0471698113207547	212	2185	31576,40690,318794,43043,35369,32789,31781,32880,31761,40689	CG3842,CG12171,CG31548,CG10425,CG9265,scu,Sptr,CG7322,sni,CG31549
PR00080	SDRFAMILY	0.0223035357168172	-3.80301006076051	44	9	0.0424528301886792	212	2185	3771877,32789,35369,31761,40689,39817,32880,318794,40690	Adh,scu,CG9265,sni,CG31549,CG4842,CG7322,CG31548,CG12171
PR00738	GLHYDRLASE20	0.0263178329849267	-3.63750850931404	3	2	0.00943396226415094	212	2185	38528,250735	Hexo1,fdl
PR00068	CUZNDISMTASE	0.0263178329849267	-3.63750850931404	3	2	0.00943396226415094	212	2185	39251,36232	Sod1,Sod3
PR00057	NFKBTNSCPFCT	0.0263178329849267	-3.63750850931404	3	2	0.00943396226415094	212	2185	35047,41087	dl,Rel
PR00881	L7ARS6FAMILY	0.0263178329849267	-3.63750850931404	3	2	0.00943396226415094	212	2185	44005,31588	NHP2,RpL7A
PR00114	STPHPHTASE	0.0307426344832552	-3.48210484242109	19	5	0.0235849056603774	212	2185	45959,31582,49779,8674098,32624	mts,PpV,PpD3,CanA-14F,Pp2B-14D
PR00304	TCOMPLEXTCP1	0.0349166289378732	-3.35479208938682	8	3	0.0141509433962264	212	2185	36308,32518,42029	CCT5,CCT6,CCT3
PR00707	UBCTHYDRLASE	0.0492878337420398	-3.01007800846904	4	2	0.00943396226415094	212	2185	39102,33397	Uch-L5,Uch
PR00599	MAPEPTIDASE	0.0492878337420398	-3.01007800846904	4	2	0.00943396226415094	212	2185	33017,42943	CG9581,CG13630
PR01162	ALPHATUBULIN	0.0769655788085769	-2.5643969855355	5	2	0.00943396226415094	212	2185	40848,39130	alphaTub84B,alphaTub67C
PR00747	GLYHDRLASE47	0.0769655788085769	-2.5643969855355	5	2	0.00943396226415094	212	2185	31154,31957	Edem1,alpha-Man-Ia
PR01081	KCLTRNSPORT	0.0970251716245383	-2.33278483285949	1	1	0.00471698113207547	212	2185	37800	kcc
PR01259	NACAEXCHNGR	0.0970251716245383	-2.33278483285949	1	1	0.00471698113207547	212	2185	42481	Calx
PR00492	RHOGDI	0.0970251716245383	-2.33278483285949	1	1	0.00471698113207547	212	2185	40179	RhoGDI
PR00982	TRNASYNTHLYS	0.0970251716245383	-2.33278483285949	1	1	0.00471698113207547	212	2185	31904	LysRS
PR00476	PHFRCTKINASE	0.0970251716245383	-2.33278483285949	1	1	0.00471698113207547	212	2185	36060	Pfk
PR01995	UPF0595	0.0970251716245383	-2.33278483285949	1	1	0.00471698113207547	212	2185	41031	CG11755
PR01000	SREBPS2PTASE	0.0970251716245383	-2.33278483285949	1	1	0.00471698113207547	212	2185	36262	S2P
PR00975	RIBOSOMALS19	0.0970251716245383	-2.33278483285949	1	1	0.00471698113207547	212	2185	36851	RpS15
PR00345	STATHMIN	0.0970251716245383	-2.33278483285949	1	1	0.00471698113207547	212	2185	33863	stai
PR01743	SSDNABINDING	0.0970251716245383	-2.33278483285949	1	1	0.00471698113207547	212	2185	42177	Ssdp
PR00773	GRPEPROTEIN	0.0970251716245383	-2.33278483285949	1	1	0.00471698113207547	212	2185	36508	Roe1
PR00991	6PFRUCTKNASE	0.0970251716245383	-2.33278483285949	1	1	0.00471698113207547	212	2185	32938	Pfrx
PR00600	PP2APR55	0.0970251716245383	-2.33278483285949	1	1	0.00471698113207547	212	2185	47877	tws
PR00407	EUMOPTERIN	0.0970251716245383	-2.33278483285949	1	1	0.00471698113207547	212	2185	32878	shop
PR01951	LANCEUKARYTE	0.0970251716245383	-2.33278483285949	1	1	0.00471698113207547	212	2185	32042	CG2061
PR01821	DAPIT	0.0970251716245383	-2.33278483285949	1	1	0.00471698113207547	212	2185	50417	Neb-cGP
PR00892	RABGDI	0.0970251716245383	-2.33278483285949	1	1	0.00471698113207547	212	2185	34264	Gdi
PR01283	ECDYSTEROIDR	0.0970251716245383	-2.33278483285949	1	1	0.00471698113207547	212	2185	35540	EcR
PR01770	ERK1ERK2MAPK	0.0970251716245383	-2.33278483285949	1	1	0.00471698113207547	212	2185	3354888	rl
PR01789	NUCFACTORATC	0.0970251716245383	-2.33278483285949	1	1	0.00471698113207547	212	2185	32321	NFAT
PR00125	ATPASEDELTA	0.0970251716245383	-2.33278483285949	1	1	0.00471698113207547	212	2185	41845	ATPsynO
PR00148	ENOLASE	0.0970251716245383	-2.33278483285949	1	1	0.00471698113207547	212	2185	33351	Eno
PR00098	CPSASE	0.0970251716245383	-2.33278483285949	1	1	0.00471698113207547	212	2185	32640	r
PR00100	AOTCASE	0.0970251716245383	-2.33278483285949	1	1	0.00471698113207547	212	2185	32640	r
PR00108	THYMDSNTHASE	0.0970251716245383	-2.33278483285949	1	1	0.00471698113207547	212	2185	33499	Ts
PR01475	PARKIN	0.0970251716245383	-2.33278483285949	1	1	0.00471698113207547	212	2185	40336	park
PR00416	EUTPISMRASEI	0.0970251716245383	-2.33278483285949	1	1	0.00471698113207547	212	2185	32458	Top1
PR01950	LANCSUPER	0.0970251716245383	-2.33278483285949	1	1	0.00471698113207547	212	2185	32042	CG2061
PR01034	RIBOSOMALS12	0.0970251716245383	-2.33278483285949	1	1	0.00471698113207547	212	2185	31228	tko
PR00882	RIBOSOMALL7A	0.0970251716245383	-2.33278483285949	1	1	0.00471698113207547	212	2185	31588	RpL7A
PR00243	MUSCARINICR	0.0970251716245383	-2.33278483285949	1	1	0.00471698113207547	212	2185	37892	mAChR-A
PR01161	TUBULIN	0.102846152500438	-2.27452107242648	12	3	0.0141509433962264	212	2185	39130,40848,35199	alphaTub67C,alphaTub84B,gammaTub37C
PR00348	UBIQUITIN	0.142131603121158	-1.95100186803529	7	2	0.00943396226415094	212	2185	34420,33629	RpS27A,RpL40
PR00377	IMPHPHTASES	0.142131603121158	-1.95100186803529	7	2	0.00943396226415094	212	2185	40346,43516	CG9391,CG7789
PR00705	PAPAIN	0.177869927849468	-1.72670273823115	8	2	0.00943396226415094	212	2185	36546,39547	Cp1,26-29-p
PR00962	LETHAL2GIANT	0.184676574375587	-1.68914923048881	2	1	0.00471698113207547	212	2185	32217	Tomosyn
PR00679	PROHIBITIN	0.184676574375587	-1.68914923048881	2	1	0.00471698113207547	212	2185	46038	Phb2
PR00194	TROPOMYOSIN	0.184676574375587	-1.68914923048881	2	1	0.00471698113207547	212	2185	41852	Tm1
PR00302	LUPUSLA	0.184676574375587	-1.68914923048881	2	1	0.00471698113207547	212	2185	44900	Larp7
PR00981	TRNASYNTHSER	0.184676574375587	-1.68914923048881	2	1	0.00471698113207547	212	2185	41862	SerRS-m
PR00509	PGMPMM	0.184676574375587	-1.68914923048881	2	1	0.00471698113207547	212	2185	44010	Pgm1
PR01873	CYTCOXIDASE4	0.184676574375587	-1.68914923048881	2	1	0.00471698113207547	212	2185	35279	COX4
PR00744	GLHYDRLASE37	0.184676574375587	-1.68914923048881	2	1	0.00471698113207547	212	2185	45368	Treh
PR00297	CHAPERONIN10	0.184676574375587	-1.68914923048881	2	1	0.00471698113207547	212	2185	39476	CG11267
PR00716	MPIPHPHTASE	0.184676574375587	-1.68914923048881	2	1	0.00471698113207547	212	2185	34954	twe
PR01849	UBIQUITINACT	0.184676574375587	-1.68914923048881	2	1	0.00471698113207547	212	2185	41532	Aos1
PR01164	GAMMATUBULIN	0.184676574375587	-1.68914923048881	2	1	0.00471698113207547	212	2185	35199	gammaTub37C
PR01039	TRNASYNTHTRP	0.184676574375587	-1.68914923048881	2	1	0.00471698113207547	212	2185	39989	TrpRS-m
PR00983	TRNASYNTHCYS	0.184676574375587	-1.68914923048881	2	1	0.00471698113207547	212	2185	36784	CysRS
PR01040	TRNASYNTHTYR	0.184676574375587	-1.68914923048881	2	1	0.00471698113207547	212	2185	39829	TyrRS
PR00727	LEADERPTASE	0.184676574375587	-1.68914923048881	2	1	0.00471698113207547	212	2185	37337	CG11110
PR00042	LEUZIPPRFOS	0.184676574375587	-1.68914923048881	2	1	0.00471698113207547	212	2185	43867	Atf3
PR00799	TRANSAMINASE	0.184676574375587	-1.68914923048881	2	1	0.00471698113207547	212	2185	36782	Got1
PR00050	COLDSHOCK	0.184676574375587	-1.68914923048881	2	1	0.00471698113207547	212	2185	39377	yps
PR01169	CERATITISADH	0.184676574375587	-1.68914923048881	2	1	0.00471698113207547	212	2185	39817	CG4842
PR01773	P38MAPKINASE	0.184676574375587	-1.68914923048881	2	1	0.00471698113207547	212	2185	42866	p38a
PR00160	GLUTAREDOXIN	0.184676574375587	-1.68914923048881	2	1	0.00471698113207547	212	2185	40053	Grx1
PR00545	RETINOIDXR	0.184676574375587	-1.68914923048881	2	1	0.00471698113207547	212	2185	44544	Hnf4
PR01790	SMP30FAMILY	0.184676574375587	-1.68914923048881	2	1	0.00471698113207547	212	2185	32165	regucalcin
PR01011	GLUTPROXDASE	0.184676574375587	-1.68914923048881	2	1	0.00471698113207547	212	2185	38413	PHGPx
PR00604	CYTCHRMECIAB	0.184676574375587	-1.68914923048881	2	1	0.00471698113207547	212	2185	34996	Cyt-c-p
PR01168	ALCDHDRGNASE	0.184676574375587	-1.68914923048881	2	1	0.00471698113207547	212	2185	3771877	Adh
PR01862	BCL2FAMILY	0.184676574375587	-1.68914923048881	2	1	0.00471698113207547	212	2185	53585	Debcl
PR00477	PHGLYCKINASE	0.184676574375587	-1.68914923048881	2	1	0.00471698113207547	212	2185	33461	Pgk
PR00464	EP450II	0.184676574375587	-1.68914923048881	2	1	0.00471698113207547	212	2185	36662	Cyp6a19
PR00740	GLHYDRLASE27	0.184676574375587	-1.68914923048881	2	1	0.00471698113207547	212	2185	36829	CG7997
PR00398	STRDHORMONER	0.197628714573539	-1.6213651875581	16	3	0.0141509433962264	212	2185	44544,35540,40378	Hnf4,EcR,Hr78
PR00935	BAND41	0.214773811169305	-1.53816984571112	9	2	0.00943396226415094	212	2185	31816,38059	Moe,Ptpmeg
PR00756	ALADIPTASE	0.223940286388661	-1.49637584128754	17	3	0.0141509433962264	212	2185	53473,41636,43444	SP1029,CG32473,CG14516
PR00259	TMFOUR	0.240922963004282	-1.42327805217611	26	4	0.0188679245283019	212	2185	39995,35615,39017,41310	Tsp74F,Tsp42Ef,Tsp66E,Tsp86D
PR00625	JDOMAIN	0.24790010205353	-1.39472942826891	35	5	0.0235849056603774	212	2185	40686,33220,41351,41646,34707	CG2911,shv,CG17187,Droj2,DnaJ-H
PR00481	LAMNOPPTDASE	0.252283996801001	-1.37719985459377	10	2	0.00943396226415094	212	2185	41587,48450	grsm,Dip-B
PR00686	TIFACTORIID	0.263855945074693	-1.33235198735969	3	1	0.00471698113207547	212	2185	31773	Trf2
PR00987	TRNASYNTHGLU	0.263855945074693	-1.33235198735969	3	1	0.00471698113207547	212	2185	39828	GluRS-m
PR01050	PYRUVTKNASE	0.263855945074693	-1.33235198735969	3	1	0.00471698113207547	212	2185	42620	PyK
PR00196	ANNEXIN	0.263855945074693	-1.33235198735969	3	1	0.00471698113207547	212	2185	33019	AnxB10
PR00078	G3PDHDRGNASE	0.263855945074693	-1.33235198735969	3	1	0.00471698113207547	212	2185	35728	Gapdh1
PR00106	DNAPOLB	0.263855945074693	-1.33235198735969	3	1	0.00471698113207547	212	2185	47186	mus205
PR00219	SYNAPTOBREVN	0.263855945074693	-1.33235198735969	3	1	0.00471698113207547	212	2185	36015	Vamp7
PR00888	SM22CALPONIN	0.263855945074693	-1.33235198735969	3	1	0.00471698113207547	212	2185	38490	Chd64
PR01320	KIRCHANNEL	0.263855945074693	-1.33235198735969	3	1	0.00471698113207547	212	2185	42742	Irk1
PR00328	SAR1GTPBP	0.327356249042543	-1.1167062544879	12	2	0.00943396226415094	212	2185	38931,36699	Arl5,Arf51F
PR00047	STROIDFINGER	0.333697727480843	-1.09751970331439	21	3	0.0141509433962264	212	2185	35540,40378,44544	EcR,Hr78,Hnf4
PR00597	GELSOLIN	0.335378648852926	-1.09249509037626	4	1	0.00471698113207547	212	2185	38306	Svil
PR00704	CALPAIN	0.335378648852926	-1.09249509037626	4	1	0.00471698113207547	212	2185	44014	sol
PR00853	XPGRADSUPER	0.335378648852926	-1.09249509037626	4	1	0.00471698113207547	212	2185	35119	tos
PR00415	ACONITASE	0.335378648852926	-1.09249509037626	4	1	0.00471698113207547	212	2185	41269	Irp-1B
PR00872	MTDIPTERA	0.335378648852926	-1.09249509037626	4	1	0.00471698113207547	212	2185	41202	MtnA
PR00724	CRBOXYPTASEC	0.399981916365786	-0.916335941981652	5	1	0.00471698113207547	212	2185	42360	CG4572
PR00785	NCTRNSLOCATR	0.399981916365786	-0.916335941981652	5	1	0.00471698113207547	212	2185	40162	cyc
PR01270	HDASUPER	0.399981916365786	-0.916335941981652	5	1	0.00471698113207547	212	2185	32461	HDAC6
PR00412	EPOXHYDRLASE	0.399981916365786	-0.916335941981652	5	1	0.00471698113207547	212	2185	37181	Jheh2
PR00504	CHROMODOMAIN	0.399981916365786	-0.916335941981652	5	1	0.00471698113207547	212	2185	42696	HP1c
PR00489	FRIZZLED	0.399981916365786	-0.916335941981652	5	1	0.00471698113207547	212	2185	31659	fz4
PR00723	SUBTILISIN	0.399981916365786	-0.916335941981652	5	1	0.00471698113207547	212	2185	32604	Fur2
PR00153	CSAPPISMRASE	0.400317088952537	-0.915498323531247	14	2	0.00943396226415094	212	2185	32595,37926	Cyp1,CG3511
PR00315	ELONGATNFCT	0.435419544852272	-0.831445241771937	15	2	0.00943396226415094	212	2185	35681,44438	mEFTu2,mEFTu1
PR00661	ERMFAMILY	0.458332298811286	-0.780160814691135	6	1	0.00471698113207547	212	2185	31816	Moe
PR00387	PDIESTERASE1	0.458332298811286	-0.780160814691135	6	1	0.00471698113207547	212	2185	31309	dnc
PR00112	ACYLPHPHTASE	0.458332298811286	-0.780160814691135	6	1	0.00471698113207547	212	2185	41910	Acyp2
PR00378	LIIMPHPHTASE	0.458332298811286	-0.780160814691135	6	1	0.00471698113207547	212	2185	40346	CG9391
PR00261	LDLRECEPTOR	0.469389663462317	-0.756322016552631	16	2	0.00943396226415094	212	2185	43105,32367	LpR2,yl
PR00783	MINTRINSICP	0.51103241476092	-0.671322256815878	7	1	0.00471698113207547	212	2185	36237	Prip
PR00141	PROTEASOME	0.51103241476092	-0.671322256815878	7	1	0.00471698113207547	212	2185	45269	Prosbeta5
PR01349	WNTPROTEIN	0.51103241476092	-0.671322256815878	7	1	0.00471698113207547	212	2185	34011	Wnt10
PR00075	FACDDSATRASE	0.51103241476092	-0.671322256815878	7	1	0.00471698113207547	212	2185	117369	Desat1
PR00961	HUDSXLRNA	0.51103241476092	-0.671322256815878	7	1	0.00471698113207547	212	2185	38605	shep
PR00721	STOMATIN	0.51103241476092	-0.671322256815878	7	1	0.00471698113207547	212	2185	37807	Stoml2
PR01415	ANKYRIN	0.52042056653739	-0.653118012491751	28	3	0.0141509433962264	212	2185	30971,318909,34969	G9a,CG31715,cact
PR00008	DAGPEDOMAIN	0.558627055749816	-0.58227319171772	8	1	0.00471698113207547	212	2185	31473	RhoGAP5A
PR01262	INNEXIN	0.558627055749816	-0.58227319171772	8	1	0.00471698113207547	212	2185	251414	zpg
PR00401	SH2DOMAIN	0.563548943428462	-0.573501093145488	19	2	0.00943396226415094	212	2185	45278,32202	csw,hwt
PR00252	NRIONCHANNEL	0.592172922866846	-0.523956587313627	20	2	0.00943396226415094	212	2185	31419,40521	CG6927,nAChRalpha4
PR00299	ACRYSTALLIN	0.601608711322212	-0.508148026195008	9	1	0.00471698113207547	212	2185	39075	Hsp26
PR00254	NICOTINICR	0.640422568491439	-0.445627057238438	10	1	0.00471698113207547	212	2185	40521	nAChRalpha4
PR00457	ANPEROXIDASE	0.640422568491439	-0.445627057238438	10	1	0.00471698113207547	212	2185	42131	Pxt
PR00633	RCCNDNSATION	0.640422568491439	-0.445627057238438	10	1	0.00471698113207547	212	2185	38151	Herc4
PR00326	GTP1OBG	0.640422568491439	-0.445627057238438	10	1	0.00471698113207547	212	2185	35963	Non1
PR00176	NANEUSMPORT	0.645176808518128	-0.43823087801733	22	2	0.00943396226415094	212	2185	39056,39939	CG4476,blot
PR01333	2POREKCHANEL	0.675471035381602	-0.392345001284918	11	1	0.00471698113207547	212	2185	32020	Ork1
PR00360	C2DOMAIN	0.675471035381602	-0.392345001284918	11	1	0.00471698113207547	212	2185	37165	Mctp
PR00380	KINESINHEAVY	0.692609361185487	-0.367289131099543	24	2	0.00943396226415094	212	2185	32049,3771934	Klp10A,cana
PR00253	GABAARECEPTR	0.707117834138903	-0.346557959167013	12	1	0.00471698113207547	212	2185	31419	CG6927
PR00031	HTHREPRESSR	0.707117834138903	-0.346557959167013	12	1	0.00471698113207547	212	2185	35341	cad
PR00821	TAGLIPASE	0.714307184383195	-0.336442178936476	25	2	0.00943396226415094	212	2185	33405,31532	CG4267,CG5966
PR00792	PEPSIN	0.735691703979635	-0.306944128470641	13	1	0.00471698113207547	212	2185	45268	cathD
PR00301	HEATSHOCK70	0.735691703979635	-0.306944128470641	13	1	0.00471698113207547	212	2185	32133	Hsc70-3
PR00452	SH3DOMAIN	0.753868272202934	-0.282537631538079	27	2	0.00943396226415094	212	2185	34505,41718	Stam,Abi
PR01609	CD36FAMILY	0.761489751291369	-0.272478565317437	14	1	0.00471698113207547	212	2185	33219	crq
PR00171	SUGRTRNSPORT	0.761489751291369	-0.272478565317437	14	1	0.00471698113207547	212	2185	39458	CG10960
PR00320	GPROTEINBRPT	0.819615561461263	-0.198919876144071	57	4	0.0188679245283019	212	2185	43978,34096,38516,34425	Plap,Cka,ago,Wdfy2
PR00503	BROMODOMAIN	0.824787177765539	-0.192629892271298	17	1	0.00471698113207547	212	2185	43856	nej
PR00053	FORKHEAD	0.84192053492241	-0.17206964577027	18	1	0.00471698113207547	212	2185	41709	foxo
PR01078	AMINACHANNEL	0.883942353944208	-0.123363428941141	21	1	0.00471698113207547	212	2185	40580	rpk
PR00463	EP450I	0.951172779393981	-0.0500595511365931	77	4	0.0188679245283019	212	2185	35608,33056,49847,36662	Cyp6u1,Cyp6v1,Cyp6a22,Cyp6a19
PR00109	TYRKINASE	0.962767775735429	-0.0379430429567324	32	1	0.00471698113207547	212	2185	39659	Tak1
PR00385	P450	0.976296271596161	-0.0239891816698578	87	4	0.0188679245283019	212	2185	35608,49847,33056,36662	Cyp6u1,Cyp6a22,Cyp6v1,Cyp6a19
PR00024	HOMEOBOX	0.980025452815791	-0.020176735393782	38	1	0.00471698113207547	212	2185	35341	cad
PR00237	GPCRRHODOPSN	0.999434061267853	-0.000566098935917814	72	1	0.00471698113207547	212	2185	37892	mAChR-A
PR00722	CHYMOTRYPSIN	0.999999140765321	-8.59235047613948e-07	223	5	0.0235849056603774	212	2185	31917,34383,40918,41607,41858	Ser7,CG5390,Sp7,snk,ea
PR00305	1433ZETA	0.99999999999229	-7.70997501953197e-12	2	0	0	212	2185
PR01182	ORNDCRBXLASE	0.99999999999229	-7.70997501953197e-12	2	0	0	212	2185
PR00255	NATPEPTIDER	0.99999999999229	-7.70997501953197e-12	2	0	0	212	2185
PR00085	THFDHDRGNASE	0.99999999999229	-7.70997501953197e-12	2	0	0	212	2185
PR01443	TFIID30KDSUB	0.99999999999229	-7.70997501953197e-12	2	0	0	212	2185
PR00373	GLYCHORMONER	0.99999999999229	-7.70997501953197e-12	2	0	0	212	2185
PR00067	CATALASE	0.99999999999229	-7.70997501953197e-12	2	0	0	212	2185
PR00086	LLDHDRGNASE	0.99999999999229	-7.70997501953197e-12	2	0	0	212	2185
PR00370	FMOXYGENASE	0.99999999999229	-7.70997501953197e-12	2	0	0	212	2185
PR00984	TRNASYNTHILE	0.99999999999229	-7.70997501953197e-12	2	0	0	212	2185
PR00717	GPCRKINASE	0.99999999999229	-7.70997501953197e-12	2	0	0	212	2185
PR00593	MTABOTROPICR	0.99999999999229	-7.70997501953197e-12	2	0	0	212	2185
PR00928	GRAVESDC	0.99999999999229	-7.70997501953197e-12	2	0	0	212	2185
PR00789	OSIALOPTASE	0.99999999999229	-7.70997501953197e-12	2	0	0	212	2185
PR00720	MAMMALPTPASE	0.99999999999229	-7.70997501953197e-12	2	0	0	212	2185
PR01095	TASKCHANNEL	0.99999999999229	-7.70997501953197e-12	2	0	0	212	2185
PR00339	PCNACYCLIN	0.99999999999229	-7.70997501953197e-12	2	0	0	212	2185
PR00167	CACHANNEL	0.99999999999229	-7.70997501953197e-12	2	0	0	212	2185
PR00139	ASNGLNASE	0.99999999999229	-7.70997501953197e-12	2	0	0	212	2185
PR01041	TRNASYNTHMET	0.99999999999229	-7.70997501953197e-12	2	0	0	212	2185
PR01038	TRNASYNTHARG	0.99999999999229	-7.70997501953197e-12	2	0	0	212	2185
PR00441	GPROTEINAI	0.99999999999229	-7.70997501953197e-12	2	0	0	212	2185
PR00082	GLFDHDRGNASE	0.99999999999229	-7.70997501953197e-12	2	0	0	212	2185
PR01630	LVDCCALPHA1	0.99999999999229	-7.70997501953197e-12	2	0	0	212	2185
PR00143	CITRTSNTHASE	0.99999999999229	-7.70997501953197e-12	2	0	0	212	2185
PR00296	CYCLINKINASE	0.99999999999229	-7.70997501953197e-12	2	0	0	212	2185
PR00404	MADSDOMAIN	0.99999999999229	-7.70997501953197e-12	2	0	0	212	2185
PR00742	GLHYDRLASE35	0.99999999999229	-7.70997501953197e-12	2	0	0	212	2185
PR00351	OM20RECEPTOR	0.99999999999229	-7.70997501953197e-12	2	0	0	212	2185
PR01271	HISDACETLASE	0.99999999999229	-7.70997501953197e-12	2	0	0	212	2185
PR00079	G6PDHDRGNASE	0.99999999999229	-7.70997501953197e-12	2	0	0	212	2185
PR00355	ADRENODOXIN	0.99999999999229	-7.70997501953197e-12	2	0	0	212	2185
PR00603	CYTOCHROMEC1	0.99999999999229	-7.70997501953197e-12	2	0	0	212	2185
PR01498	SHAWCHANNEL	0.99999999999229	-7.70997501953197e-12	2	0	0	212	2185
PR00358	BOMBESINR	0.99999999999229	-7.70997501953197e-12	2	0	0	212	2185
PR00170	NACHANNEL	0.99999999999229	-7.70997501953197e-12	2	0	0	212	2185
PR00502	NUDIXFAMILY	0.99999999999229	-7.70997501953197e-12	2	0	0	212	2185
PR00878	CHOLNESTRASE	0.99999999999229	-7.70997501953197e-12	2	0	0	212	2185
PR00790	PAMONOXGNASE	0.99999999999229	-7.70997501953197e-12	2	0	0	212	2185
PR00074	LYSYLOXIDASE	0.99999999999229	-7.70997501953197e-12	2	0	0	212	2185
PR00989	ADENOKINASE	0.99999999999229	-7.70997501953197e-12	2	0	0	212	2185
PR00138	MATRIXIN	0.99999999999229	-7.70997501953197e-12	2	0	0	212	2185
PR01130	DERENTRNSPRT	0.99999999999229	-7.70997501953197e-12	2	0	0	212	2185
PR00185	EUKARYTPORIN	0.99999999999229	-7.70997501953197e-12	2	0	0	212	2185
PR00927	ADPTRNSLCASE	0.99999999999229	-7.70997501953197e-12	2	0	0	212	2185
PR00862	PROLIGOPTASE	0.99999999999229	-7.70997501953197e-12	2	0	0	212	2185
PR00990	RIBOKINASE	0.99999999999229	-7.70997501953197e-12	2	0	0	212	2185
PR00395	RIBOSOMALS2	0.99999999999229	-7.70997501953197e-12	2	0	0	212	2185
PR01103	ADRENERGICR	0.99999999999229	-7.70997501953197e-12	2	0	0	212	2185
PR01839	RAD23PROTEIN	0.99999999999229	-7.70997501953197e-12	2	0	0	212	2185
PR01908	ADSPHPHTASE	0.99999999999229	-7.70997501953197e-12	2	0	0	212	2185
PR01127	DIUHORMONER	0.99999999999229	-7.70997501953197e-12	2	0	0	212	2185
PR00165	ANIONEXCHNGR	0.99999999999229	-7.70997501953197e-12	2	0	0	212	2185
PR00980	TRNASYNTHALA	0.99999999999229	-7.70997501953197e-12	2	0	0	212	2185
PR00052	FIBRILLARIN	0.99999999999229	-7.70997501953197e-12	2	0	0	212	2185
PR00246	SOMATOSTATNR	0.99999999999229	-7.70997501953197e-12	2	0	0	212	2185
PR00321	GPROTEING	0.99999999999229	-7.70997501953197e-12	2	0	0	212	2185
PR01989	EUOM20RECPTR	0.99999999999229	-7.70997501953197e-12	2	0	0	212	2185
PR01160	GABAARBETA	0.99999999999229	-7.70997501953197e-12	2	0	0	212	2185
PR01848	U2AUXFACTOR	0.99999999999229	-7.70997501953197e-12	2	0	0	212	2185
PR01231	HCO3TRNSPORT	0.99999999999229	-7.70997501953197e-12	2	0	0	212	2185
PR00546	THYROIDHORMR	0.99999999999229	-7.70997501953197e-12	2	0	0	212	2185
PR01186	INTEGRINB	0.99999999999229	-7.70997501953197e-12	2	0	0	212	2185
PR01179	ODADCRBXLASE	0.99999999999229	-7.70997501953197e-12	2	0	0	212	2185
PR00242	DOPAMINER	0.99999999999229	-7.70997501953197e-12	2	0	0	212	2185
PR00627	GTPRANTC4	0.99999999999229	-7.70997501953197e-12	2	0	0	212	2185
PR00244	NEUROKININR	0.99999999999229	-7.70997501953197e-12	2	0	0	212	2185
PR01822	CCYSTOKININR	0.99999999999229	-7.70997501953197e-12	2	0	0	212	2185
PR01576	PDEFORMYLASE	0.99999999999229	-7.70997501953197e-12	2	0	0	212	2185
PR00417	PRTPISMRASEI	0.99999999999229	-7.70997501953197e-12	2	0	0	212	2185
PR00986	TRNASYNTHVAL	0.99999999999229	-7.70997501953197e-12	2	0	0	212	2185
PR00685	TIFACTORIIB	0.99999999999229	-7.70997501953197e-12	2	0	0	212	2185
PR00026	ENGRAILED	0.99999999999229	-7.70997501953197e-12	2	0	0	212	2185
PR00132	GLHYDRLASE2	0.99999999999229	-7.70997501953197e-12	2	0	0	212	2185
PR00104	CGMPKINASE	0.99999999999229	-7.70997501953197e-12	2	0	0	212	2185
PR02001	GCR1CAMPR	0.99999999999229	-7.70997501953197e-12	2	0	0	212	2185
PR01350	CTRFAMILY	0.99999999999229	-7.70997501953197e-12	2	0	0	212	2185
PR01739	RELAXINR	0.99999999999229	-7.70997501953197e-12	2	0	0	212	2185
PR01463	EAGCHANLFMLY	0.99999999999602	-3.98048827514492e-12	4	0	0	212	2185
PR00298	CHAPERONIN60	0.99999999999602	-3.98048827514492e-12	4	0	0	212	2185
PR00967	ONCOGENEAML1	0.99999999999602	-3.98048827514492e-12	4	0	0	212	2185
PR00719	LMWPTPASE	0.99999999999602	-3.98048827514492e-12	4	0	0	212	2185
PR00363	CYTOCHROMEB5	0.99999999999602	-3.98048827514492e-12	4	0	0	212	2185
PR01035	TCRTETA	0.99999999999602	-3.98048827514492e-12	4	0	0	212	2185
PR01097	TRNSRECEPTRP	0.99999999999602	-3.98048827514492e-12	4	0	0	212	2185
PR00626	CALRETICULIN	0.99999999999602	-3.98048827514492e-12	4	0	0	212	2185
PR00319	GPROTEINB	0.99999999999602	-3.98048827514492e-12	4	0	0	212	2185
PR01042	TRNASYNTHASP	0.99999999999602	-3.98048827514492e-12	4	0	0	212	2185
PR01625	GSTRNSFRASEO	0.99999999999602	-3.98048827514492e-12	4	0	0	212	2185
PR01301	RGSPROTEIN	0.99999999999602	-3.98048827514492e-12	4	0	0	212	2185
PR00309	ARRESTIN	0.99999999999602	-3.98048827514492e-12	4	0	0	212	2185
PR01366	ROYALJELLY	0.99999999999602	-3.98048827514492e-12	4	0	0	212	2185
PR00248	GPCRMGR	0.99999999999602	-3.98048827514492e-12	4	0	0	212	2185
PR00238	OPSIN	0.99999999999602	-3.98048827514492e-12	4	0	0	212	2185
PR00784	MTUNCOUPLING	0.99999999999602	-3.98048827514492e-12	4	0	0	212	2185
PR00258	SPERACTRCPTR	0.99999999999602	-3.98048827514492e-12	4	0	0	212	2185
PR01846	TRHRFAMILY	0.999999999997231	-2.76925704589814e-12	1	0	0	212	2185
PR01405	TETRPHPHTASE	0.999999999997231	-2.76925704589814e-12	1	0	0	212	2185
PR01546	YEAST73DUF	0.999999999997231	-2.76925704589814e-12	1	0	0	212	2185
PR00779	INSP3RECEPTR	0.999999999997231	-2.76925704589814e-12	1	0	0	212	2185
PR00632	SONICHHOG	0.999999999997231	-2.76925704589814e-12	1	0	0	212	2185
PR00664	OCTOPAMINER	0.999999999997231	-2.76925704589814e-12	1	0	0	212	2185
PR00332	HISTRIAD	0.999999999997231	-2.76925704589814e-12	1	0	0	212	2185
PR00414	PPTHIESTRASE	0.999999999997231	-2.76925704589814e-12	1	0	0	212	2185
PR01869	BCATNINFAMLY	0.999999999997231	-2.76925704589814e-12	1	0	0	212	2185
PR00116	ARGINASE	0.999999999997231	-2.76925704589814e-12	1	0	0	212	2185
PR00076	6PGDHDRGNASE	0.999999999997231	-2.76925704589814e-12	1	0	0	212	2185
PR01205	INEBRIATED	0.999999999997231	-2.76925704589814e-12	1	0	0	212	2185
PR01703	MNSODISMTASE	0.999999999997231	-2.76925704589814e-12	1	0	0	212	2185
PR01552	TPISMRASE6A	0.999999999997231	-2.76925704589814e-12	1	0	0	212	2185
PR01451	SKCHANNEL	0.999999999997231	-2.76925704589814e-12	1	0	0	212	2185
PR01748	AP2TNSCPFCT	0.999999999997231	-2.76925704589814e-12	1	0	0	212	2185
PR00889	CALPONIN	0.999999999997231	-2.76925704589814e-12	1	0	0	212	2185
PR01850	GROUCHOFAMLY	0.999999999997231	-2.76925704589814e-12	1	0	0	212	2185
PR00392	PROFILIN	0.999999999997231	-2.76925704589814e-12	1	0	0	212	2185
PR00151	PORPHBDMNASE	0.999999999997231	-2.76925704589814e-12	1	0	0	212	2185
PR01165	CYCOXIDASEI	0.999999999997231	-2.76925704589814e-12	1	0	0	212	2185
PR01072	PRESENILIN	0.999999999997231	-2.76925704589814e-12	1	0	0	212	2185
PR00127	CLPPROTEASEP	0.999999999997231	-2.76925704589814e-12	1	0	0	212	2185
PR00093	URICASE	0.999999999997231	-2.76925704589814e-12	1	0	0	212	2185
PR00192	FACTINCAPB	0.999999999997231	-2.76925704589814e-12	1	0	0	212	2185
PR00929	ATHOOK	0.999999999997231	-2.76925704589814e-12	1	0	0	212	2185
PR01223	BRIDEOF7LESS	0.999999999997231	-2.76925704589814e-12	1	0	0	212	2185
PR00448	NSFATTACHMNT	0.999999999997231	-2.76925704589814e-12	1	0	0	212	2185
PR00660	ERLUMENR	0.999999999997231	-2.76925704589814e-12	1	0	0	212	2185
PR00880	ACHEINSECT	0.999999999997231	-2.76925704589814e-12	1	0	0	212	2185
PR00896	VASOPRESSINR	0.999999999997231	-2.76925704589814e-12	1	0	0	212	2185
PR01183	RIBORDTASEM1	0.999999999997231	-2.76925704589814e-12	1	0	0	212	2185
PR00663	GALANINR	0.999999999997231	-2.76925704589814e-12	1	0	0	212	2185
PR00629	SHCPIDOMAIN	0.999999999997231	-2.76925704589814e-12	1	0	0	212	2185
PR01232	NAHCO3TRSPRT	0.999999999997231	-2.76925704589814e-12	1	0	0	212	2185
PR01875	ETOFAMILY	0.999999999997231	-2.76925704589814e-12	1	0	0	212	2185
PR01659	MCMPROTEIN3	0.999999999997231	-2.76925704589814e-12	1	0	0	212	2185
PR01435	NPOXDRDTASE5	0.999999999997231	-2.76925704589814e-12	1	0	0	212	2185
PR01573	SUPERTUBBY	0.999999999997231	-2.76925704589814e-12	1	0	0	212	2185
PR00115	F16BPHPHTASE	0.999999999997231	-2.76925704589814e-12	1	0	0	212	2185
PR02072	4JOINTEDBOX1	0.999999999997231	-2.76925704589814e-12	1	0	0	212	2185
PR00322	G10	0.999999999997231	-2.76925704589814e-12	1	0	0	212	2185
PR01452	LNOTCHREPEAT	0.999999999997231	-2.76925704589814e-12	1	0	0	212	2185
PR00178	FATTYACIDBP	0.999999999997231	-2.76925704589814e-12	1	0	0	212	2185
PR01356	GFGPROTEIN	0.999999999997231	-2.76925704589814e-12	1	0	0	212	2185
PR00389	PHPHLIPASEA2	0.999999999997231	-2.76925704589814e-12	1	0	0	212	2185
PR00621	HISTONEH2B	0.999999999997231	-2.76925704589814e-12	1	0	0	212	2185
PR00741	GLHYDRLASE29	0.999999999997231	-2.76925704589814e-12	1	0	0	212	2185
PR00126	ATPASEGAMMA	0.999999999997231	-2.76925704589814e-12	1	0	0	212	2185
PR01470	ERGCHANNEL	0.999999999997231	-2.76925704589814e-12	1	0	0	212	2185
PR00189	TRNSTHYRETIN	0.999999999997231	-2.76925704589814e-12	1	0	0	212	2185
PR01207	NAKCLTRNSPRT	0.999999999997231	-2.76925704589814e-12	1	0	0	212	2185
PR00310	ANTIPRLFBTG1	0.999999999997231	-2.76925704589814e-12	1	0	0	212	2185
PR01170	ADHRELATED	0.999999999997231	-2.76925704589814e-12	1	0	0	212	2185
PR01716	DEATHASSOCP3	0.999999999997231	-2.76925704589814e-12	1	0	0	212	2185
PR00263	HBGFFGF	0.999999999997231	-2.76925704589814e-12	1	0	0	212	2185
PR00776	HEMOGLOBNASE	0.999999999997231	-2.76925704589814e-12	1	0	0	212	2185
PR00795	RYANODINER	0.999999999997231	-2.76925704589814e-12	1	0	0	212	2185
PR00474	GLU5KINASE	0.999999999997231	-2.76925704589814e-12	1	0	0	212	2185
PR01626	LCACHANNELB	0.999999999997231	-2.76925704589814e-12	1	0	0	212	2185
PR02031	CYSSERRICHNP	0.999999999997231	-2.76925704589814e-12	1	0	0	212	2185
PR01565	NEUROMEDINUR	0.999999999997231	-2.76925704589814e-12	1	0	0	212	2185
PR01368	SYNAPSIN	0.999999999997231	-2.76925704589814e-12	1	0	0	212	2185
PR00056	HSFDOMAIN	0.999999999997231	-2.76925704589814e-12	1	0	0	212	2185
PR02049	PROTEINF36A	0.999999999997231	-2.76925704589814e-12	1	0	0	212	2185
PR02105	INTSUBUNIT2	0.999999999997231	-2.76925704589814e-12	1	0	0	212	2185
PR01508	KV11CHANNEL	0.999999999997231	-2.76925704589814e-12	1	0	0	212	2185
PR01043	TRNASYNTHGLY	0.999999999997231	-2.76925704589814e-12	1	0	0	212	2185
PR01658	MCMPROTEIN2	0.999999999997231	-2.76925704589814e-12	1	0	0	212	2185
PR02094	HEXIMFAMILY	0.999999999997231	-2.76925704589814e-12	1	0	0	212	2185
PR00971	RIBOSOMALS10	0.999999999997231	-2.76925704589814e-12	1	0	0	212	2185
PR00071	HMGCOARDTASE	0.999999999997231	-2.76925704589814e-12	1	0	0	212	2185
PR02011	RCMTNCL1	0.999999999997231	-2.76925704589814e-12	1	0	0	212	2185
PR01764	MAPKPHPHTASE	0.999999999997231	-2.76925704589814e-12	1	0	0	212	2185
PR00058	RIBOSOMALL5	0.999999999997231	-2.76925704589814e-12	1	0	0	212	2185
PR01251	AMPHIPHYSIN	0.999999999997231	-2.76925704589814e-12	1	0	0	212	2185
PR01347	EPHRIN	0.999999999997231	-2.76925704589814e-12	1	0	0	212	2185
PR00144	DALDHYDRTASE	0.999999999997231	-2.76925704589814e-12	1	0	0	212	2185
PR01901	WIFPROTEIN	0.999999999997231	-2.76925704589814e-12	1	0	0	212	2185
PR01879	NERVYPROTEIN	0.999999999997231	-2.76925704589814e-12	1	0	0	212	2185
PR02059	JAGGEDFAMILY	0.999999999997231	-2.76925704589814e-12	1	0	0	212	2185
PR00978	STARPROTEIN	0.999999999997231	-2.76925704589814e-12	1	0	0	212	2185
PR00062	RIBOSOMALL20	0.999999999997231	-2.76925704589814e-12	1	0	0	212	2185
PR00985	TRNASYNTHLEU	0.999999999997231	-2.76925704589814e-12	1	0	0	212	2185
PR01640	PROFILINPLNT	0.999999999997231	-2.76925704589814e-12	1	0	0	212	2185
PR00147	DNAPHOTLYASE	0.999999999997231	-2.76925704589814e-12	1	0	0	212	2185
PR00063	RIBOSOMALL27	0.999999999997231	-2.76925704589814e-12	1	0	0	212	2185
PR00979	TAFAZZIN	0.999999999997231	-2.76925704589814e-12	1	0	0	212	2185
PR00805	ALPHACATENIN	0.999999999997231	-2.76925704589814e-12	1	0	0	212	2185
PR01047	TRNASYNTHTHR	0.999999999997231	-2.76925704589814e-12	1	0	0	212	2185
PR02092	HEPBVIRUSXIP	0.999999999997231	-2.76925704589814e-12	1	0	0	212	2185
PR01738	RNABINDINGM8	0.999999999997231	-2.76925704589814e-12	1	0	0	212	2185
PR02038	AURORABORA	0.999999999997231	-2.76925704589814e-12	1	0	0	212	2185
PR00073	COPRGNOXDASE	0.999999999997231	-2.76925704589814e-12	1	0	0	212	2185
PR01431	TUBERIN	0.999999999997231	-2.76925704589814e-12	1	0	0	212	2185
PR02064	DONSON	0.999999999997231	-2.76925704589814e-12	1	0	0	212	2185
PR00867	DNAPOLG	0.999999999997231	-2.76925704589814e-12	1	0	0	212	2185
PR01464	EAGCHANNEL	0.999999999997231	-2.76925704589814e-12	1	0	0	212	2185
PR00677	PHOSDUCIN	0.999999999997231	-2.76925704589814e-12	1	0	0	212	2185
PR02062	CENTROSOME78	0.999999999997231	-2.76925704589814e-12	1	0	0	212	2185
PR01496	SHAKERCHANEL	0.999999999997231	-2.76925704589814e-12	1	0	0	212	2185
PR01653	TCTPROTEIN	0.999999999997231	-2.76925704589814e-12	1	0	0	212	2185
PR00473	GALCTOKINASE	0.999999999997231	-2.76925704589814e-12	1	0	0	212	2185
PR00162	RIESKE	0.999999999997231	-2.76925704589814e-12	1	0	0	212	2185
PR00043	LEUZIPPRJUN	0.999999999997231	-2.76925704589814e-12	1	0	0	212	2185
PR00131	GLHYDRLASE1	0.999999999997231	-2.76925704589814e-12	1	0	0	212	2185
PR00066	XRODRMPGMNTG	0.999999999997231	-2.76925704589814e-12	1	0	0	212	2185
PR00527	GASTRINR	0.999999999997231	-2.76925704589814e-12	1	0	0	212	2185
PR00191	FACTINCAPA	0.999999999997231	-2.76925704589814e-12	1	0	0	212	2185
PR01315	BATTENIN	0.999999999997231	-2.76925704589814e-12	1	0	0	212	2185
PR00623	HISTONEH4	0.999999999997231	-2.76925704589814e-12	1	0	0	212	2185
PR00904	FRATAXIN	0.999999999997231	-2.76925704589814e-12	1	0	0	212	2185
PR01838	NCAMFAMILY	0.999999999997231	-2.76925704589814e-12	1	0	0	212	2185
PR01246	RAD1REPAIR	0.999999999997231	-2.76925704589814e-12	1	0	0	212	2185
PR01437	NUOXDRDTASE4	0.999999999997231	-2.76925704589814e-12	1	0	0	212	2185
PR01088	NAHEXCHNGR6	0.999999999997231	-2.76925704589814e-12	1	0	0	212	2185
PR01760	DISHEVELLED	0.999999999997231	-2.76925704589814e-12	1	0	0	212	2185
PR01909	ADSPHPHTASEA	0.999999999997231	-2.76925704589814e-12	1	0	0	212	2185
PR00883	NUCLEARHMG	0.999999999997231	-2.76925704589814e-12	1	0	0	212	2185
PR01663	MCMPROTEIN7	0.999999999997231	-2.76925704589814e-12	1	0	0	212	2185
PR00662	G6PISOMERASE	0.999999999997231	-2.76925704589814e-12	1	0	0	212	2185
PR00041	LEUZIPPRCREB	0.999999999997231	-2.76925704589814e-12	1	0	0	212	2185
PR01079	GABAARALPHA	0.999999999997231	-2.76925704589814e-12	1	0	0	212	2185
PR01692	LIPOCALINIMR	0.999999999997231	-2.76925704589814e-12	1	0	0	212	2185
PR00443	GPROTEINAS	0.999999999997231	-2.76925704589814e-12	1	0	0	212	2185
PR00440	GPROTEINA12	0.999999999997231	-2.76925704589814e-12	1	0	0	212	2185
PR01660	MCMPROTEIN4	0.999999999997231	-2.76925704589814e-12	1	0	0	212	2185
PR00745	GLHYDRLASE39	0.999999999997231	-2.76925704589814e-12	1	0	0	212	2185
PR00381	KINESINLIGHT	0.999999999997231	-2.76925704589814e-12	1	0	0	212	2185
PR00447	NATRESASSCMP	0.999999999997231	-2.76925704589814e-12	1	0	0	212	2185
PR01049	PHOSPHBKNASE	0.999999999997231	-2.76925704589814e-12	1	0	0	212	2185
PR00065	TEADOMAIN	0.999999999997231	-2.76925704589814e-12	1	0	0	212	2185
PR01629	TVDCCALPHA1	0.999999999997231	-2.76925704589814e-12	1	0	0	212	2185
PR00868	DNAPOLI	0.999999999997231	-2.76925704589814e-12	1	0	0	212	2185
PR00289	DISINTEGRIN	0.999999999997231	-2.76925704589814e-12	1	0	0	212	2185
PR01577	KCNABCHANNEL	0.999999999997231	-2.76925704589814e-12	1	0	0	212	2185
PR02060	WOLFFAMILY	0.999999999997231	-2.76925704589814e-12	1	0	0	212	2185
PR00852	XRODRMPGMNTD	0.999999999997231	-2.76925704589814e-12	1	0	0	212	2185
PR00342	RHESUSRHD	0.999999999997231	-2.76925704589814e-12	1	0	0	212	2185
PR01662	MCMPROTEIN6	0.999999999997231	-2.76925704589814e-12	1	0	0	212	2185
PR00124	ATPASEC	0.999999999997231	-2.76925704589814e-12	1	0	0	212	2185
PR01046	TRNASYNTHPRO	0.999999999997231	-2.76925704589814e-12	1	0	0	212	2185
PR01436	NADHDHGNASE2	0.999999999997231	-2.76925704589814e-12	1	0	0	212	2185
PR00123	ATPASEA	0.999999999997231	-2.76925704589814e-12	1	0	0	212	2185
PR00887	SSRCOGNITION	0.999999999997231	-2.76925704589814e-12	1	0	0	212	2185
PR01348	ICLNCHANNEL	0.999999999997231	-2.76925704589814e-12	1	0	0	212	2185
PR01868	ABCEFAMILY	0.999999999997231	-2.76925704589814e-12	1	0	0	212	2185
PR01465	ELKCHANNEL	0.999999999997231	-2.76925704589814e-12	1	0	0	212	2185
PR01273	INVTBRTCOLOR	0.999999999997231	-2.76925704589814e-12	1	0	0	212	2185
PR00120	HATPASE	0.999999999997231	-2.76925704589814e-12	1	0	0	212	2185
PR00653	ACTIVIN2R	0.999999999997231	-2.76925704589814e-12	1	0	0	212	2185
PR01802	SYNEMBRYN	0.999999999997231	-2.76925704589814e-12	1	0	0	212	2185
PR00550	HYPRGLYCEMIC	0.999999999997231	-2.76925704589814e-12	1	0	0	212	2185
PR01494	KV9CHANNEL	0.999999999997231	-2.76925704589814e-12	1	0	0	212	2185
PR00728	SIGNALPTASE	0.999999999997231	-2.76925704589814e-12	1	0	0	212	2185
PR01698	CYTOFMRPINTP	0.999999999997231	-2.76925704589814e-12	1	0	0	212	2185
PR00105	C5METTRFRASE	0.999999999997231	-2.76925704589814e-12	1	0	0	212	2185
PR00336	LYSASSOCTDMP	0.999999999997231	-2.76925704589814e-12	1	0	0	212	2185
PR01550	TOP6AFAMILY	0.999999999997231	-2.76925704589814e-12	1	0	0	212	2185
PR01459	KCNQCHANNEL	0.999999999997231	-2.76925704589814e-12	1	0	0	212	2185
PR00834	PROTEASES2C	0.999999999997231	-2.76925704589814e-12	1	0	0	212	2185
PR00973	RIBOSOMALS17	0.999999999997231	-2.76925704589814e-12	1	0	0	212	2185
PR00628	INSULINRSI	0.999999999997231	-2.76925704589814e-12	1	0	0	212	2185
PR01497	SHALCHANNEL	0.999999999997231	-2.76925704589814e-12	1	0	0	212	2185
PR00714	MAN6PISMRASE	0.999999999997231	-2.76925704589814e-12	1	0	0	212	2185
PR01245	RAD1REC1	0.999999999997231	-2.76925704589814e-12	1	0	0	212	2185
PR00828	FORMIN	0.999999999997231	-2.76925704589814e-12	1	0	0	212	2185
PR01661	MCMPROTEIN5	0.999999999997231	-2.76925704589814e-12	1	0	0	212	2185
PR01772	JNKMAPKINASE	0.999999999997231	-2.76925704589814e-12	1	0	0	212	2185
PR01797	SAPOSIN	0.999999999997231	-2.76925704589814e-12	1	0	0	212	2185
PR02065	PROTEINDPCD	0.999999999997231	-2.76925704589814e-12	1	0	0	212	2185
PR02012	RCMTNOP2	0.999999999997231	-2.76925704589814e-12	1	0	0	212	2185
PR00972	RIBSOMALS12E	0.999999999997231	-2.76925704589814e-12	1	0	0	212	2185
PR00511	TEKTIN	0.999999999997742	-2.2580715831102e-12	5	0	0	212	2185
PR00938	BRACHYURY	0.999999999997742	-2.2580715831102e-12	5	0	0	212	2185
PR00800	YHDCRBOXLASE	0.999999999997742	-2.2580715831102e-12	5	0	0	212	2185
PR01185	INTEGRINA	0.999999999997742	-2.2580715831102e-12	5	0	0	212	2185
PR00837	V5TPXLIKE	0.999999999997742	-2.2580715831102e-12	5	0	0	212	2185
PR00072	MALOXRDTASE	0.999999999997742	-2.2580715831102e-12	5	0	0	212	2185
PR01607	APYRASEFAMLY	0.999999999997742	-2.2580715831102e-12	5	0	0	212	2185
PR00028	POUDOMAIN	0.999999999997742	-2.2580715831102e-12	5	0	0	212	2185
PR01857	ADAMTSFAMILY	0.999999999997742	-2.2580715831102e-12	5	0	0	212	2185
PR01491	KVCHANNEL	0.999999999997742	-2.2580715831102e-12	5	0	0	212	2185
PR00624	HISTONEH5	0.999999999997742	-2.2580715831102e-12	5	0	0	212	2185
PR00276	INSULINFAMLY	0.999999999997742	-2.2580715831102e-12	5	0	0	212	2185
PR00371	FPNCR	0.999999999997742	-2.2580715831102e-12	5	0	0	212	2185
PR00619	GATAZNFINGER	0.999999999997742	-2.2580715831102e-12	5	0	0	212	2185
PR01163	BETATUBULIN	0.999999999997742	-2.2580715831102e-12	5	0	0	212	2185
PR00094	ADENYLTKNASE	0.999999999997742	-2.2580715831102e-12	5	0	0	212	2185
PR02008	RCMTFAMILY	0.999999999997742	-2.2580715831102e-12	5	0	0	212	2185
PR00413	HADHALOGNASE	0.999999999997974	-2.02595622569857e-12	3	0	0	212	2185
PR02050	B14GALTRFASE	0.999999999997974	-2.02595622569857e-12	3	0	0	212	2185
PR01084	NAHEXCHNGR	0.999999999997974	-2.02595622569857e-12	3	0	0	212	2185
PR00838	V5ALLERGEN	0.999999999997974	-2.02595622569857e-12	3	0	0	212	2185
PR00195	DYNAMIN	0.999999999997974	-2.02595622569857e-12	3	0	0	212	2185
PR01433	POLYCYSTIN2	0.999999999997974	-2.02595622569857e-12	3	0	0	212	2185
PR00576	OPSINRH1RH2	0.999999999997974	-2.02595622569857e-12	3	0	0	212	2185
PR01001	FADG3PDH	0.999999999997974	-2.02595622569857e-12	3	0	0	212	2185
PR00683	SPECTRINPH	0.999999999997974	-2.02595622569857e-12	3	0	0	212	2185
PR00369	FLAVODOXIN	0.999999999997974	-2.02595622569857e-12	3	0	0	212	2185
PR00620	HISTONEH2A	0.999999999997974	-2.02595622569857e-12	3	0	0	212	2185
PR00762	CLCHANNEL	0.999999999997974	-2.02595622569857e-12	3	0	0	212	2185
PR00314	CLATHRINADPT	0.999999999997974	-2.02595622569857e-12	3	0	0	212	2185
PR00775	HEATSHOCK90	0.999999999997974	-2.02595622569857e-12	3	0	0	212	2185
PR00767	DBMONOXGNASE	0.999999999997974	-2.02595622569857e-12	3	0	0	212	2185
PR00390	PHPHLIPASEC	0.999999999997974	-2.02595622569857e-12	3	0	0	212	2185
PR00442	GPROTEINAQ	0.999999999997974	-2.02595622569857e-12	3	0	0	212	2185
PR00406	CYTB5RDTASE	0.999999999997974	-2.02595622569857e-12	3	0	0	212	2185
PR00300	CLPPROTEASEA	0.999999999997974	-2.02595622569857e-12	3	0	0	212	2185
PR00077	GPDHDRGNASE	0.999999999997974	-2.02595622569857e-12	3	0	0	212	2185
PR00372	FYWHYDRXLASE	0.999999999997974	-2.02595622569857e-12	3	0	0	212	2185
PR00422	TRANSFERRIN	0.999999999997974	-2.02595622569857e-12	3	0	0	212	2185
PR00622	HISTONEH3	0.999999999997974	-2.02595622569857e-12	3	0	0	212	2185
PR00025	ANTENNAPEDIA	0.999999999997974	-2.02595622569857e-12	3	0	0	212	2185
PR01610	CD36ANTIGEN	0.999999999997974	-2.02595622569857e-12	3	0	0	212	2185
PR00577	OPSINRH3RH4	0.999999999997974	-2.02595622569857e-12	3	0	0	212	2185
PR00391	PITRANSFER	0.999999999997974	-2.02595622569857e-12	3	0	0	212	2185
PR00110	ALPHAAMYLASE	0.999999999997974	-2.02595622569857e-12	3	0	0	212	2185
PR00111	ABHYDROLASE	0.999999999997974	-2.02595622569857e-12	3	0	0	212	2185
PR00399	SYNAPTOTAGMN	0.999999999999645	-3.54731113113874e-13	6	0	0	212	2185
PR01012	NRPEPTIDEYR	0.999999999999645	-3.54731113113874e-13	6	0	0	212	2185
PR00791	PEPDIPTASEA	0.999999999999645	-3.54731113113874e-13	6	0	0	212	2185
PR00149	FUMRATELYASE	0.999999999999645	-3.54731113113874e-13	6	0	0	212	2185
PR00190	ACTIN	1.00000000000034	3.36377070189472e-13	10	0	0	212	2185
PR00376	IL1BCENZYME	1.00000000000048	4.820462086001e-13	7	0	0	212	2185
PR00122	VACATPASE	1.00000000000048	4.820462086001e-13	7	0	0	212	2185
PR00187	HAEMOCYANIN	1.00000000000048	4.820462086001e-13	7	0	0	212	2185
PR01657	MCMFAMILY	1.00000000000048	4.820462086001e-13	7	0	0	212	2185
PR00825	DOLALLERGEN	1.00000000000048	4.820462086001e-13	7	0	0	212	2185
PR00465	EP450IV	1.0000000000006	6.02588770688155e-13	9	0	0	212	2185
PR00318	GPROTEINA	1.00000000000309	3.09397659859422e-12	8	0	0	212	2185
PR00249	GPCRSECRETIN	1.00000000000309	3.09397659859422e-12	8	0	0	212	2185
PR00027	PAIREDBOX	1.00000000000309	3.09397659859422e-12	8	0	0	212	2185
PR00937	TBOX	1.00000000000309	3.09397659859422e-12	8	0	0	212	2185
PR00689	ACOABINDINGP	1.00000000000309	3.09397659859422e-12	8	0	0	212	2185
PR00454	ETSDOMAIN	1.00000000000309	3.09397659859422e-12	8	0	0	212	2185
PR00137	LYSOZYME	1.00000000000309	3.09397659859422e-12	8	0	0	212	2185
PR00405	REVINTRACTNG	1.00000000000309	3.09397659859422e-12	8	0	0	212	2185
PR00480	ASTACIN	1.00000000000329	3.28765841478976e-12	13	0	0	212	2185
PR00177	NMDARECEPTOR	1.00000000000329	3.28765841478976e-12	13	0	0	212	2185
PR00113	ALKPHPHTASE	1.00000000000329	3.28765841478976e-12	13	0	0	212	2185
PR00472	CASNKINASEII	1.00000000000329	3.28765841478976e-12	13	0	0	212	2185
PR00135	LYZLACT	1.00000000000333	3.33174219965554e-12	12	0	0	212	2185
PR00193	MYOSINHEAVY	1.00000000000517	5.17406871585845e-12	14	0	0	212	2185
PR00786	NEPRILYSIN	1.00000000000731	7.31429686439967e-12	16	0	0	212	2185
PR00205	CADHERIN	1.00000000000871	8.71455033167828e-12	15	0	0	212	2185
PR00759	BASICPTASE	1.00000000001075	1.07525441524919e-11	19	0	0	212	2185
PR00765	CRBOXYPTASEA	1.00000000001153	1.15259829618572e-11	20	0	0	212	2185
PR00926	MITOCARRIER	1.00000000001153	1.15259829618572e-11	20	0	0	212	2185
PR00947	CUTICLE	1.0000000000289	2.88992605161996e-11	62	0	0	212	2185
