## Supplementary material for "A single DPE core promoter motif contributes to *in vivo* transcriptional regulation and affects cardiac function": SupFile2: seq.autonorm.tsv

Oligo	TargetCounts	BackgroundCounts	NormalizationFactor
A	28.90%	28.83%	1.002
C	21.10%	21.17%	0.997
G	21.10%	21.17%	0.997
T	28.90%	28.83%	1.002
AA	10.62%	10.09%	1.053
CA	6.54%	6.91%	0.946
GA	5.60%	5.66%	0.989
TA	6.14%	6.17%	0.995
AC	5.42%	5.31%	1.019
CC	3.93%	4.57%	0.861
GC	6.16%	5.63%	1.095
TC	5.60%	5.66%	0.989
AG	5.39%	5.46%	0.987
CG	5.25%	4.23%	1.242
GG	3.93%	4.57%	0.861
TG	6.54%	6.91%	0.946
AT	7.45%	7.96%	0.936
CT	5.39%	5.46%	0.987
GT	5.42%	5.31%	1.019
TT	10.62%	10.09%	1.053
AAA	4.25%	3.84%	1.105
CAA	2.23%	2.25%	0.989
GAA	2.02%	1.96%	1.032
TAA	2.13%	2.04%	1.045
ACA	1.84%	1.89%	0.977
CCA	1.43%	1.65%	0.867
GCA	1.81%	1.78%	1.019
TCA	1.45%	1.59%	0.911
AGA	1.39%	1.47%	0.951
CGA	1.70%	1.31%	1.306
GGA	1.05%	1.30%	0.812
TGA	1.45%	1.59%	0.911
ATA	1.92%	2.03%	0.949
CTA	1.03%	0.99%	1.039
GTA	1.06%	1.11%	0.948
TTA	2.13%	2.04%	1.045
AAC	1.97%	1.76%	1.120
CAC	1.42%	1.45%	0.985
GAC	0.97%	1.00%	0.974
TAC	1.06%	1.11%	0.948
ACC	0.98%	1.02%	0.961
CCC	0.70%	0.96%	0.729
GCC	1.20%	1.29%	0.932
TCC	1.05%	1.30%	0.812
AGC	1.70%	1.48%	1.151
CGC	1.44%	1.07%	1.338
GGC	1.20%	1.29%	0.932
TGC	1.81%	1.78%	1.019
ATC	1.49%	1.49%	1.002
CTC	1.11%	1.21%	0.917
GTC	0.97%	1.00%	0.974
TTC	2.02%	1.96%	1.032
AAG	1.66%	1.77%	0.941
CAG	1.59%	1.49%	1.067
GAG	1.11%	1.21%	0.917
TAG	1.03%	0.99%	1.039
ACG	1.09%	0.95%	1.148
CCG	1.03%	0.91%	1.131
GCG	1.44%	1.07%	1.338
TCG	1.70%	1.31%	1.306
AGG	0.78%	1.05%	0.741
CGG	1.03%	0.91%	1.131
GGG	0.70%	0.96%	0.729
TGG	1.43%	1.65%	0.867
ATG	1.28%	1.71%	0.750
CTG	1.59%	1.49%	1.067
GTG	1.42%	1.45%	0.985
TTG	2.23%	2.25%	0.989
AAT	2.74%	2.73%	1.005
CAT	1.28%	1.71%	0.750
GAT	1.49%	1.49%	1.002
TAT	1.92%	2.03%	0.949
ACT	1.51%	1.47%	1.031
CCT	0.78%	1.05%	0.741
GCT	1.70%	1.48%	1.151
TCT	1.39%	1.47%	0.951
AGT	1.51%	1.47%	1.031
CGT	1.09%	0.95%	1.148
GGT	0.98%	1.02%	0.961
TGT	1.84%	1.89%	0.977
ATT	2.74%	2.73%	1.005
CTT	1.66%	1.77%	0.941
GTT	1.97%	1.76%	1.120
TTT	4.25%	3.84%	1.105
