## Supplementary material for "A single DPE core promoter motif contributes to *in vivo* transcriptional regulation and affects cardiac function": SupFile2: wikipathways.txt

TermID	Term	Enrichment	logP	Genes in Term	Target Genes in Term	Fraction of Targets in Term	Total Target Genes	Total Genes	Entrez Gene IDs	Gene Symbols
WP542	Electron Transport Chain	4.20224727845031e-06	-12.3798911094742	48	25	0.21551724137931	116	499	34747,43829,37228,46260,31762,46069,41432,38378,42291,37728,32740,39950,39143,31950,40272,43798,33711,41845,42808,32936,37809,33852,32434,44207,37617	ND-B22,ATPsynbeta,SdhA,ND-SGDH,ND-75,ATPsynG,COX5A,ND-30,ATPsynD,levy,ND-24,UQCR-Q,ATPsynB,ATPsyndelta,ND-39,ND-49,Scox,ATPsynO,SdhD,ND-18,CG3803,ND-51,ND-B18,ND-23,blw
WP249	Beta Oxidation of Unsaturated Fatty Acids	0.00280524741468389	-5.87626353901891	4	4	0.0344827586206897	116	499	34276,37784,38864,34315	Mtpalpha,Thiolase,Mcad,CG4598
WP187	Fatty Acid Beta Oxidation 2	0.0114873464839428	-4.46650915513781	5	4	0.0344827586206897	116	499	34276,36536,37784,38864	Mtpalpha,Echs1,Thiolase,Mcad
WP443	Beta Oxidation Meta MAPP	0.0225812633625616	-3.79063477131376	23	10	0.0862068965517241	116	499	37784,36109,38221,38864,31695,36536,40348,33470,34276,43913	Thiolase,whd,Gk2,Mcad,CG10932,Echs1,AcCoAS,colt,Mtpalpha,Gk1
WP39	Fatty Acid Beta Oxidation 1	0.0356709202641435	-3.33341948055688	18	8	0.0689655172413793	116	499	33470,34276,43913,40348,36536,37784,36109,38221	colt,Mtpalpha,Gk1,AcCoAS,Echs1,Thiolase,whd,Gk2
WP25	Fatty Acid Beta Oxidation 3	0.0542139102274784	-2.91481775720112	7	4	0.0344827586206897	116	499	37784,34276,31695,36536	Thiolase,Mtpalpha,CG10932,Echs1
WP406	Mitochondrial LC-Fatty Acid Beta-Oxidation	0.0861109939663198	-2.45211818735706	11	5	0.0431034482758621	116	499	33470,34276,36109,34315,38864	colt,Mtpalpha,whd,CG4598,Mcad
WP551	TCA Cycle	0.271176056043804	-1.30498701573762	23	7	0.0603448275862069	116	499	38447,43102,42586,35970,37228,39899,41067	Scsalpha1,CG5028,Idh3b,Pdk,SdhA,Nc73EF,ScsbetaA
WP1203	One Carbon Metabolism	0.296355401580754	-1.216195863883	12	4	0.0344827586206897	116	499	31524,42003,42973,33499	Shmt,Dhfr,CG11089,Ts
WP281	Proteasome Degradation	0.312988877781577	-1.1615876233175	36	10	0.0862068965517241	116	499	39855,43449,36951,37378,41079,39845,35176,45269,34999,42828	Prosbeta6,Rpn2,Prosalpha5,Prosalpha3,Prosbeta3,Rpn12,Rpn3,Prosbeta5,Prosbeta4,Rpt2
WP3830	Toll, IMD, JAK/STAT Pathways for Immune Response to Pathogens	0.341970582797531	-1.07303056083095	45	12	0.103448275862069	116	499	43256,41087,34969,38613,35047,35956,31746,40554,32358,42428,39659,32534	spz,Rel,cact,Uev1A,dl,Myd88,Traf6,tub,ben,Stat92E,Tak1,PGRP-LE
WP3873	RIOK1 and RIOK2 in EGFR- and PI3K-mediated tumorigenesis	0.349877964778901	-1.0501708573592	9	3	0.0258620689655172	116	499	42446,37235,41709	Pi3K92E,RpL11,foxo
WP568	Fatty Acid Biosynthesis	0.356386549642801	-1.03173932359595	13	4	0.0344827586206897	116	499	40348,34313,36536,35761	AcCoAS,yip2,Echs1,ACC
WP3660	Humoral Immune Response to Fungal and Bacterial Pathogens	0.394570865774889	-0.929956520418173	30	8	0.0689655172413793	116	499	42428,39659,40554,35047,35956,34969,41087,43256	Stat92E,Tak1,tub,dl,Myd88,cact,Rel,spz
WP492	Hedgehog Signaling Pathway	0.42152802425223	-0.863869016793731	10	3	0.0258620689655172	116	499	41965,34411,37618	Bin1,Cdk1,CycB
WP1205	Homologous Recombination	0.424408861645868	-0.857057992050621	6	2	0.0172413793103448	116	499	34565,38228	mre11,CG12018
WP144	Glycolysis and Gluconeogenesis	0.499229288930173	-0.694689791912916	24	6	0.0517241379310345	116	499	33461,42620,36060,36782,33351,43447	Pgk,PyK,Pfk,Got1,Eno,Pglym78
WP101	Synthesis and Degradation of Ketone Bodies	0.548663106435231	-0.600270675312965	3	1	0.00862068965517241	116	499	31695	CG10932
WP1201	Non-homologous End joining	0.65421770251381	-0.424315104455198	4	1	0.00862068965517241	116	499	34565	mre11
WP1204	Mismatch Repair	0.735249513644538	-0.307545363031369	5	1	0.00862068965517241	116	499	35119	tos
WP279	Triacylglyceride Synthesis	0.759913874081531	-0.274550175700295	16	3	0.0258620689655172	116	499	43350,43913,38221	mino,Gk1,Gk2
WP421	Pentose Phosphate Pathway	0.797417644047303	-0.226376717307893	6	1	0.00862068965517241	116	499	32013	CG17333
WP3653	Equilibrium Signalling Pathway of Differentiated Cells	0.845084080745668	-0.168319152734114	7	1	0.00862068965517241	116	499	42428	Stat92E
WP565	DNA Replication	0.86493321959269	-0.145102977813564	35	6	0.0517241379310345	116	499	42758,38228,35686,36017,33629,34550	DNApol-epsilon255,CG12018,Orc1,Orc6,RpL40,RfC38
WP269	Heme Biosynthesis	0.881608972281631	-0.126006663364823	8	1	0.00862068965517241	116	499	42939	Ppox
WP537	Translation Factors	0.913521632031675	-0.0904482230594758	38	6	0.0517241379310345	116	499	33710,40653,36913,33835,45249,45525	eIF3i,PEK,CG8963,eIF4A,eEF1beta,eIF4E1
WP177	Eukaryotic Transcription Initiation	0.941135718850578	-0.0606679214751124	35	5	0.0431034482758621	116	499	31441,40415,41721,33294,40934	Cdk7,Rpb8,RpII140,Tfb4,Taf7
WP208	Notch Signaling Pathway	0.947356584207012	-0.054079715796486	11	1	0.00862068965517241	116	499	31589	dx
WP142	mRNA processing	0.996351017077612	-0.0036556567005203	84	11	0.0948275862068965	116	499	39408,34648,34080,34877,44409,48571,33259,31558,39377,42693,43944	CG10418,bru1,SmE,Rnmt,Cbp80,heph,Clp,Spx,yps,Dcr-1,sbr
WP125	Biogenic Amine Synthesis	1.00000000001325	1.3248098369524e-11	9	0	0	116	499
WP97	Wnt Signaling Pathway	1.00000000002866	2.86641279842698e-11	18	0	0	116	499
