## Supplementary material for "A single DPE core promoter motif contributes to *in vivo* transcriptional regulation and affects cardiac function": SupFile2: 1596.cluster.txt

Merged-chr4-1027109-9	chr4	1026972	1027229	-
Merged-chr3L-11993164-11	chr3L	11993085	11993283	-
Merged-chr3L-22868258-11	chr3L	22868181	22868336	-
Merged-chr3L-9477040-10	chr3L	9476965	9477115	+
Merged-chr2L-10396261-12	chr2L	10396186	10396336	-
Merged-chrX-21316089-11	chrX	21316011	21316179	+
Merged-chr3L-15144346-11	chr3L	15144269	15144434	+
Merged-chr2L-10261014-12	chr2L	10260936	10261120	-
Merged-chr2R-12179895-12	chr2R	12179814	12179979	-
Merged-chr2L-10292346-11	chr2L	10292271	10292421	-
Merged-chrX-16083598-6	chrX	16083523	16083673	-
Merged-chrX-13736203-11	chrX	13736124	13736279	-
Merged-chr2L-16299835-12	chr2L	16299744	16299929	-
Merged-chr2L-18987734-11	chr2L	18987654	18987817	+
Merged-chr3R-12431360-12	chr3R	12431259	12431441	+
Merged-chr3R-15275174-10	chr3R	15275087	15275266	-
Merged-chr2R-10099690-12	chr2R	10099614	10099766	+
Merged-chr3L-9384065-11	chr3L	9383990	9384140	+
Merged-chr3L-17856762-11	chr3L	17856687	17856837	-
Merged-chr2R-12027686-6	chr2R	12027611	12027763	-
Merged-chr3L-10899064-11	chr3L	10898972	10899150	-
Merged-chr3R-5568965-12	chr3R	5568884	5569043	+
Merged-chrX-15940423-11	chrX	15940346	15940522	-
Merged-chr3R-10788199-11	chr3R	10788121	10788284	-
Merged-chr3R-31463018-10	chr3R	31462878	31463136	-
Merged-chrX-11678551-9	chrX	11678476	11678626	-
Merged-chr3L-8998011-12	chr3L	8997870	8998105	-
Merged-chr3L-20842000-11	chr3L	20841921	20842123	+
Merged-chr3R-25039050-7	chr3R	25038975	25039125	-
Merged-chr2L-20735319-1	chr2L	20735244	20735394	+
Merged-chrX-4647879-12	chrX	4647802	4647956	+
Merged-chrX-9103734-12	chrX	9103653	9103810	-
Merged-chr2L-22579163-12	chr2L	22579018	22579264	+
Merged-chr3R-13309393-9	chr3R	13309311	13309480	+
Merged-chr3L-20001095-12	chr3L	20001019	20001174	+
Merged-chr2L-10239381-11	chr2L	10239282	10239476	+
Merged-chr2R-24875857-11	chr2R	24875768	24875936	-
Merged-chr2R-4546674-11	chr2R	4546538	4546797	+
Merged-chr2L-17473526-11	chr2L	17473394	17473620	+
Merged-chr3R-20579856-12	chr3R	20579781	20579931	-
Merged-chr3R-15346219-12	chr3R	15346135	15346314	+
Merged-chr3L-9511525-11	chr3L	9511448	9511602	-
Merged-chrX-9605957-12	chrX	9605850	9606041	-
Merged-chr2L-7467153-3	chr2L	7467078	7467228	+
Merged-chr2R-17536409-10	chr2R	17536332	17536489	+
Merged-chr3L-27267263-11	chr3L	27267188	27267338	+
Merged-chr4-67203-12	chr4	67128	67278	-
Merged-chr2R-23062552-9	chr2R	23062420	23062665	-
Merged-chr3L-23555940-10	chr3L	23555851	23556023	+
Merged-chrX-17860756-11	chrX	17860679	17860835	-
Merged-chr2R-14848356-10	chr2R	14848279	14848442	-
Merged-chr2L-10232525-10	chr2L	10232437	10232614	+
Merged-chr3R-30004677-10	chr3R	30004602	30004752	-
Merged-chr2R-24057863-9	chr2R	24057788	24057938	+
Merged-chr3R-8562586-10	chr3R	8562511	8562661	-
Merged-chrX-9162085-11	chrX	9162010	9162160	-
Merged-chr3L-5765849-9	chr3L	5765774	5765924	+
Merged-chr3R-15793792-11	chr3R	15793666	15793909	+
Merged-chr2L-6920706-11	chr2L	6920615	6920799	+
Merged-chrX-7011373-9	chrX	7011290	7011463	+
Merged-chr3L-19871134-11	chr3L	19871059	19871209	+
Merged-chrX-4319467-11	chrX	4319388	4319550	+
Merged-chr2L-8124005-10	chr2L	8123930	8124080	-
Merged-chrX-17244951-7	chrX	17244844	17245070	-
Merged-chr3R-29112820-12	chr3R	29112745	29112895	-
Merged-chrX-8901721-11	chrX	8901635	8901820	+
Merged-chr3R-17671270-11	chr3R	17671182	17671411	+
Merged-chr3R-27582834-5	chr3R	27582759	27582910	+
Merged-chr3R-5824803-10	chr3R	5824723	5824888	+
Merged-chr3R-15834656-11	chr3R	15834578	15834734	+
Merged-chr3R-31793987-12	chr3R	31793890	31794170	+
Merged-chr3L-16574675-12	chr3L	16574600	16574753	+
Merged-chr2L-22536645-11	chr2L	22536570	22536720	-
Merged-chr3R-4645567-10	chr3R	4645480	4645711	-
Merged-chr3R-3734994-10	chr3R	3734823	3735136	+
Merged-chr2R-17665767-10	chr2R	17665691	17665843	+
Merged-chr2L-8042852-11	chr2L	8042775	8042928	-
Merged-chr2L-16307079-3	chr2L	16307004	16307156	-
Merged-chr3L-16863158-12	chr3L	16863083	16863233	+
Merged-chr3R-25039378-10	chr3R	25039296	25039482	+
Merged-chr2R-8900287-12	chr2R	8900212	8900362	+
Merged-chr3L-8601019-11	chr3L	8600944	8601094	+
Merged-chr3R-14904022-12	chr3R	14903946	14904100	-
Merged-chr2L-21215178-10	chr2L	21215103	21215253	-
Merged-chr2R-1264396-5	chr2R	1264321	1264471	+
Merged-chr3L-246892-12	chr3L	246793	246986	-
Merged-chr3L-25115921-11	chr3L	25115841	25116017	-
Merged-chr3R-23723408-2	chr3R	23723261	23723556	+
Merged-chr2L-22981890-12	chr2L	22981744	22982020	+
Merged-chrX-15760590-12	chrX	15760364	15760750	-
Merged-chr2L-5326710-11	chr2L	5326616	5326790	-
Merged-chr3R-23993012-12	chr3R	23992937	23993087	+
Merged-chr3R-5467092-12	chr3R	5467016	5467170	-
Merged-chr3L-24976311-12	chr3L	24976185	24976400	+
Merged-chr3R-14511492-5	chr3R	14511400	14511604	-
Merged-chr3L-6094704-12	chr3L	6094612	6094825	-
Merged-chr2R-11679323-12	chr2R	11679207	11679403	-
Merged-chr3R-8984267-11	chr3R	8984192	8984342	-
Merged-chr3L-11064737-12	chr3L	11064662	11064812	-
Merged-chr3R-27707124-10	chr3R	27707027	27707202	+
Merged-chrX-13612141-11	chrX	13612062	13612236	+
Merged-chr3L-8545000-12	chr3L	8544925	8545075	+
Merged-chrX-5420636-12	chrX	5420561	5420711	-
Merged-chrX-7968241-6	chrX	7968163	7968321	-
Merged-chrX-1513092-12	chrX	1513017	1513173	+
Merged-chr2L-2458571-3	chr2L	2458496	2458646	+
Merged-chr3L-11825693-12	chr3L	11825614	11825778	-
Merged-chr4-787594-9	chr4	787519	787669	-
Merged-chrX-7967577-7	chrX	7967496	7967689	-
Merged-chr2R-23898234-11	chr2R	23898159	23898317	-
Merged-chr2R-14411567-11	chr2R	14411484	14411647	-
Merged-chr3R-5660694-11	chr3R	5660613	5660785	+
Merged-chrX-16288506-11	chrX	16288411	16288605	-
Merged-chr2L-6945262-11	chr2L	6945181	6945342	-
Merged-chr3L-19871036-10	chr3L	19870903	19871118	-
Merged-chr2R-16014766-12	chr2R	16014690	16014845	-
Merged-chr3R-18188671-11	chr3R	18188595	18188747	-
Merged-chrX-22540499-10	chrX	22540394	22540733	+
Merged-chr2R-16098970-10	chr2R	16098895	16099045	+
Merged-chrX-16005770-11	chrX	16005695	16005847	-
Merged-chr2L-13203779-5	chr2L	13203701	13203856	+
Merged-chr2L-10366713-12	chr2L	10366635	10366790	+
Merged-chr2L-7517790-12	chr2L	7517715	7517865	-
Merged-chr3L-21537105-10	chr3L	21537008	21537184	+
Merged-chr3L-7639759-1	chr3L	7639684	7639834	+
Merged-chr3L-19586290-10	chr3L	19586211	19586366	+
Merged-chr2R-4671914-12	chr2R	4671780	4672005	+
Merged-chr3R-30434116-5	chr3R	30434041	30434191	-
Merged-chr3L-13492249-6	chr3L	13492174	13492325	+
Merged-chr2R-4564481-3	chr2R	4564406	4564556	-
Merged-chrX-928144-9	chrX	928040	928261	+
Merged-chr2R-15940033-11	chr2R	15939958	15940108	-
Merged-chr3R-13646033-11	chr3R	13645958	13646108	-
Merged-chr3R-8562849-11	chr3R	8562766	8562927	+
Merged-chr2R-14157784-11	chr2R	14157682	14157960	+
Merged-chrX-3949066-11	chrX	3948913	3949182	+
Merged-chr3L-1861810-10	chr3L	1861603	1861902	-
Merged-chr2L-5271360-11	chr2L	5271285	5271435	-
Merged-chr3L-27858258-10	chr3L	27858176	27858358	-
Merged-chr3R-21878687-9	chr3R	21878611	21878775	-
Merged-chrX-8591710-10	chrX	8591632	8591795	-
Merged-chr3L-8110369-12	chr3L	8110294	8110444	+
Merged-chrX-1877340-10	chrX	1877265	1877415	+
Merged-chr2L-13177181-12	chr2L	13177096	13177266	+
Merged-chr2R-23977235-11	chr2R	23977156	23977320	-
Merged-chr3R-9504664-10	chr3R	9504589	9504739	+
Merged-chr3L-8315465-11	chr3L	8315379	8315543	-
Merged-chr2R-16773888-10	chr2R	16773811	16773965	-
Merged-chr3R-27677578-11	chr3R	27677454	27677711	+
Merged-chr3L-3179102-1	chr3L	3179027	3179177	+
Merged-chr3L-17804708-11	chr3L	17804601	17804799	-
Merged-chr2L-16262161-9	chr2L	16262052	16262270	+
Merged-chrX-12592166-12	chrX	12592020	12592265	-
Merged-chr3R-16341944-12	chr3R	16341868	16342024	-
Merged-chr2R-2846699-10	chr2R	2846617	2846779	-
Merged-chr3R-8723200-12	chr3R	8723090	8723365	+
Merged-chrX-21349840-12	chrX	21349748	21349920	-
Merged-chr2R-12436120-11	chr2R	12436045	12436195	+
Merged-chr2L-2580296-11	chr2L	2580190	2580397	+
Merged-chr2R-5663191-12	chr2R	5663112	5663267	-
Merged-chr2L-14355188-11	chr2L	14355083	14355266	+
Merged-chr3R-24221959-12	chr3R	24221884	24222034	-
Merged-chr3L-4242774-12	chr3L	4242699	4242850	+
Merged-chr3R-17088308-10	chr3R	17088231	17088384	+
Merged-chrX-17887198-12	chrX	17887123	17887273	-
Merged-chrX-19683821-9	chrX	19683745	19683897	+
Merged-chr3R-23677360-10	chr3R	23677285	23677435	+
Merged-chrX-10877789-12	chrX	10877713	10877865	-
Merged-chr2R-22936699-12	chr2R	22936624	22936780	-
Merged-chr2R-5259427-6	chr2R	5259315	5259512	+
Merged-chr2L-8301076-7	chr2L	8301001	8301151	-
Merged-chr2R-17518223-12	chr2R	17518148	17518298	+
Merged-chr2R-15195648-10	chr2R	15195573	15195723	-
Merged-chr2R-23702351-12	chr2R	23702276	23702426	-
Merged-chrX-2610338-10	chrX	2610254	2610434	-
Merged-chr3R-31669461-12	chr3R	31669386	31669536	+
Merged-chr3R-32051989-11	chr3R	32051914	32052064	-
Merged-chr2L-22550308-6	chr2L	22550172	22550409	+
Merged-chrX-16637899-12	chrX	16637824	16637974	+
Merged-chr3R-26866935-12	chr3R	26866860	26867010	+
Merged-chr2L-6967590-12	chr2L	6967515	6967675	-
Merged-chr3R-12425810-9	chr3R	12425699	12425914	-
Merged-chrX-11325301-11	chrX	11325216	11325380	-
Merged-chr2R-7463085-12	chr2R	7462993	7463197	-
Merged-chr3L-11720944-12	chr3L	11720863	11721023	+
Merged-chr3L-21832776-11	chr3L	21832701	21832851	+
Merged-chr2R-22185998-12	chr2R	22185903	22186075	+
Merged-chr3L-9714335-11	chr3L	9714260	9714410	+
Merged-chr3R-26052277-2	chr3R	26052202	26052352	-
Merged-chr2R-14770960-9	chr2R	14770804	14771056	+
Merged-chr3R-16441664-12	chr3R	16441560	16441772	-
Merged-chr2L-23174350-10	chr2L	23174260	23174488	-
Merged-chr2L-13191952-12	chr2L	13191871	13192039	-
Merged-chr3L-17645030-12	chr3L	17644955	17645106	-
Merged-chr2R-4744453-11	chr2R	4744296	4744570	+
Merged-chrX-3936276-8	chrX	3936200	3936355	+
Merged-chr2L-12692887-9	chr2L	12692795	12693030	-
Merged-chr2L-20734269-11	chr2L	20734192	20734355	-
Merged-chrX-13091150-11	chrX	13091074	13091244	+
Merged-chr2L-18703456-12	chr2L	18703370	18703620	+
Merged-chr3R-22594343-11	chr3R	22594268	22594418	-
Merged-chr3R-26876639-10	chr3R	26876535	26876719	+
Merged-chrX-11615810-10	chrX	11615731	11615911	-
Merged-chr3L-7976137-11	chr3L	7976020	7976232	-
Merged-chrX-8273471-11	chrX	8273392	8273547	+
Merged-chr3R-14625794-12	chr3R	14625719	14625869	+
Merged-chr3L-9864660-10	chr3L	9864571	9864769	+
Merged-chr3R-17668182-3	chr3R	17668107	17668257	+
Merged-chr3L-2553936-3	chr3L	2553859	2554015	-
Merged-chr2L-6908095-12	chr2L	6908020	6908170	+
Merged-chr3R-24048311-12	chr3R	24048232	24048389	+
Merged-chrX-6342080-1	chrX	6342005	6342155	+
Merged-chr3L-15785699-7	chr3L	15785504	15785795	+
Merged-chr3L-5608268-12	chr3L	5608164	5608362	-
Merged-chr3R-14984818-10	chr3R	14984743	14984893	+
Merged-chr3L-19991929-10	chr3L	19991854	19992007	+
Merged-chr3R-16436582-12	chr3R	16436507	16436657	-
Merged-chr2R-6810450-11	chr2R	6810351	6810545	-
Merged-chr3L-9836784-10	chr3L	9836700	9836866	-
Merged-chr2R-9122327-12	chr2R	9122252	9122403	+
Merged-chrX-9159949-12	chrX	9159874	9160024	-
Merged-chr2L-17410394-12	chr2L	17410319	17410469	-
Merged-chr3L-20348358-12	chr3L	20348282	20348434	+
Merged-chr3R-11210257-12	chr3R	11210182	11210332	+
Merged-chr2L-18443223-12	chr2L	18443148	18443298	-
Merged-chr3R-29861909-12	chr3R	29861834	29861984	+
Merged-chrX-19697093-12	chrX	19697014	19697173	+
Merged-chr2R-19892134-8	chr2R	19892059	19892209	-
Merged-chr3R-25074847-12	chr3R	25074772	25074922	+
Merged-chr2R-23894806-10	chr2R	23894697	23894907	-
Merged-chr3L-20347919-10	chr3L	20347838	20347995	-
Merged-chr3R-26964803-10	chr3R	26964727	26964879	-
Merged-chrX-18788167-12	chrX	18788092	18788242	-
Merged-chr2R-8131298-9	chr2R	8131222	8131374	-
Merged-chr3R-9401500-8	chr3R	9401425	9401575	+
Merged-chr3L-24138-5	chr3L	24063	24213	-
Merged-chr3L-8140647-6	chr3L	8140565	8140757	+
Merged-chr3R-4399988-11	chr3R	4399863	4400084	-
Merged-chr3L-4138996-11	chr3L	4138921	4139071	-
Merged-chr3R-27253180-7	chr3R	27253105	27253255	-
Merged-chr2R-10809715-6	chr2R	10809608	10809804	+
Merged-chrX-4540613-12	chrX	4540530	4540715	-
Merged-chr2L-6920187-10	chr2L	6920110	6920264	-
Merged-chr2R-18575310-3	chr2R	18575235	18575386	+
Merged-chrX-10385988-12	chrX	10385913	10386063	+
Merged-chr4-625670-4	chr4	625592	625747	-
Merged-chr3R-7902661-7	chr3R	7902584	7902739	-
Merged-chr3R-27116702-6	chr3R	27116625	27116780	-
Merged-chr2L-5524327-10	chr2L	5524247	5524456	+
Merged-chr3R-5591435-11	chr3R	5591360	5591510	-
Merged-chrX-7291257-10	chrX	7291144	7291350	-
Merged-chr3L-16386343-11	chr3L	16386259	16386457	+
Merged-chr3L-18904890-10	chr3L	18904807	18904975	-
Merged-chr3R-8747847-11	chr3R	8747759	8747928	+
Merged-chr3R-15963911-12	chr3R	15963836	15963986	+
Merged-chr2L-21163654-5	chr2L	21163544	21163749	+
Merged-chr3R-14308569-11	chr3R	14308486	14308662	-
Merged-chrX-15328359-11	chrX	15328271	15328462	+
Merged-chr2R-18421415-7	chr2R	18421340	18421490	+
Merged-chrX-9048959-7	chrX	9048876	9049062	-
Merged-chrX-11714163-7	chrX	11714082	11714276	-
Merged-chr2R-10813306-5	chr2R	10813231	10813381	-
Merged-chr2R-8637907-2	chr2R	8637829	8637985	-
Merged-chr3L-12755072-12	chr3L	12754990	12755150	+
Merged-chr3L-1803140-12	chr3L	1803056	1803219	+
Merged-chr3L-4262484-7	chr3L	4262407	4262561	-
Merged-chrX-13194422-12	chrX	13194346	13194498	-
Merged-chr2L-10517340-11	chr2L	10517263	10517416	+
Merged-chr2R-12686168-12	chr2R	12686025	12686258	-
Merged-chr2L-5279061-10	chr2L	5278977	5279207	+
Merged-chrX-17652536-11	chrX	17652461	17652614	-
Merged-chr2R-579543-2	chr2R	579467	579619	+
Merged-chr3L-11833100-1	chr3L	11833025	11833175	-
Merged-chr3R-25069598-8	chr3R	25069511	25069716	-
Merged-chr3R-24050784-11	chr3R	24050709	24050859	+
Merged-chrX-9319219-12	chrX	9319144	9319294	-
Merged-chr2L-16310977-11	chr2L	16310902	16311052	+
Merged-chr2L-3872425-8	chr2L	3872346	3872507	-
Merged-chr3R-10767753-12	chr3R	10767678	10767829	-
Merged-chr2R-17592494-2	chr2R	17592410	17592579	-
Merged-chr3L-4040913-5	chr3L	4040782	4041040	+
Merged-chr2R-21011899-12	chr2R	21011751	21011997	-
Merged-chr2L-14362069-12	chr2L	14361971	14362195	+
Merged-chrX-5689427-12	chrX	5689249	5689556	-
Merged-chrX-6821018-11	chrX	6820942	6821108	+
Merged-chrX-2009325-12	chrX	2009247	2009427	-
Merged-chr2R-5942931-4	chr2R	5942856	5943006	+
Merged-chrX-14479004-1	chrX	14478929	14479079	-
Merged-chr3R-19800732-3	chr3R	19800657	19800808	-
Merged-chr3L-10637856-11	chr3L	10637768	10637960	-
Merged-chr3R-15363834-3	chr3R	15363748	15363932	-
Merged-chr3L-22398929-4	chr3L	22398854	22399004	+
Merged-chr3R-11819321-11	chr3R	11819227	11819412	-
Merged-chr2R-9110829-12	chr2R	9110754	9110904	+
Merged-chrX-11350021-3	chrX	11349946	11350096	+
Merged-chr2L-10737417-12	chr2L	10737342	10737492	+
Merged-chr3L-27279362-12	chr3L	27279237	27279473	+
Merged-chr3R-22464954-10	chr3R	22464806	22465038	+
Merged-chrX-5421482-1	chrX	5421407	5421557	+
Merged-chr3L-21196801-11	chr3L	21196723	21196882	+
Merged-chr3L-5141663-4	chr3L	5141588	5141738	-
Merged-chr4-976795-8	chr4	976720	976870	+
Merged-chr3R-24054419-11	chr3R	24054343	24054501	+
Merged-chr3R-15963848-12	chr3R	15963730	15963937	-
Merged-chr2L-283160-4	chr2L	283085	283235	-
Merged-chr3R-25680602-10	chr3R	25680523	25680680	-
Merged-chr3R-25982998-12	chr3R	25982900	25983119	+
Merged-chr2L-6490814-9	chr2L	6490713	6490903	-
Merged-chrX-15849240-12	chrX	15849165	15849315	-
Merged-chr3L-16959097-3	chr3L	16959020	16959173	+
Merged-chr2L-16964126-3	chr2L	16964051	16964201	+
Merged-chr2R-24525800-3	chr2R	24525725	24525875	-
Merged-chr3L-9838638-12	chr3L	9838555	9838739	-
Merged-chrX-5309276-12	chrX	5309201	5309351	+
Merged-chr3L-6884553-3	chr3L	6884478	6884628	-
Merged-chr2R-19538641-12	chr2R	19538566	19538717	-
Merged-chr2L-3319905-9	chr2L	3319816	3319994	-
Merged-chr2R-9590880-12	chr2R	9590802	9590960	+
Merged-chr2L-8374472-11	chr2L	8374395	8374548	+
Merged-chr3R-10784397-12	chr3R	10784307	10784480	+
Merged-chr3R-10161286-11	chr3R	10161208	10161392	-
Merged-chr2L-10204287-12	chr2L	10204210	10204365	-
Merged-chr2L-2745135-12	chr2L	2745052	2745271	+
Merged-chr3R-9740917-12	chr3R	9740820	9740997	+
Merged-chr3L-690532-11	chr3L	690436	690612	+
Merged-chr3L-13412846-12	chr3L	13412771	13412921	+
Merged-chr3R-30039495-12	chr3R	30039420	30039570	-
Merged-chr2L-8271033-8	chr2L	8270958	8271108	+
Merged-chr3R-13019340-5	chr3R	13019265	13019415	+
Merged-chr3R-5791956-2	chr3R	5791881	5792031	+
Merged-chr2R-18614989-5	chr2R	18614908	18615078	-
Merged-chr3L-1333119-12	chr3L	1333042	1333195	-
Merged-chr2L-9967011-6	chr2L	9966936	9967086	-
Merged-chr3R-19403081-11	chr3R	19403006	19403156	-
Merged-chr2R-24046784-12	chr2R	24046709	24046859	-
Merged-chrX-6678118-11	chrX	6678041	6678216	-
Merged-chr2R-16856224-10	chr2R	16856149	16856299	+
Merged-chr2L-7182248-10	chr2L	7182161	7182415	+
Merged-chrX-9949933-12	chrX	9949858	9950008	+
Merged-chr3R-4337662-11	chr3R	4337546	4337767	-
Merged-chr2L-811614-12	chr2L	811512	811700	+
Merged-chr2R-18737211-9	chr2R	18737136	18737286	+
Merged-chr2L-9938779-12	chr2L	9938561	9938877	-
Merged-chr3R-3587025-6	chr3R	3586885	3587168	-
Merged-chr3L-12523981-12	chr3L	12523889	12524060	-
Merged-chr3L-4194002-11	chr3L	4193914	4194146	+
Merged-chr2L-19051607-7	chr2L	19051532	19051683	-
Merged-chr3R-5856585-6	chr3R	5856509	5856661	+
Merged-chr3L-16352029-8	chr3L	16351910	16352129	+
Merged-chr3R-29736995-12	chr3R	29736895	29737125	+
Merged-chr2L-8162397-11	chr2L	8162320	8162473	-
Merged-chr3R-10109969-12	chr3R	10109876	10110063	-
Merged-chr3L-8175955-11	chr3L	8175847	8176064	-
Merged-chr2R-13205324-12	chr2R	13205227	13205407	-
Merged-chr2R-23890517-6	chr2R	23890442	23890592	+
Merged-chr2R-8106314-11	chr2R	8106239	8106389	-
Merged-chr2R-17634169-9	chr2R	17634092	17634268	-
Merged-chr3L-9972317-12	chr3L	9972242	9972392	+
Merged-chr2R-17633508-12	chr2R	17633433	17633583	-
Merged-chr3R-12997549-11	chr3R	12997462	12997640	-
Merged-chr2R-11640333-7	chr2R	11640251	11640440	-
