## Supplementary material for "A single DPE core promoter motif contributes to *in vivo* transcriptional regulation and affects cardiac function": SupFile2: 1596.cluster.txt.annStats.txt

Annotation	Number of peaks	Total size (bp)	Log2 Ratio (obs/exp)	LogP enrichment (+values depleted)
3UTR	1.0	2388933	-2.690	4.489
miscRNA	0.0	3400	-0.013	0.009
miRNA	0.0	50209	-0.184	0.136
ncRNA	0.0	1033899	-1.932	2.804
TTS	2.0	13506242	-4.190	31.713
Exon	4.0	15309863	-3.370	31.666
Intron	15.0	49836373	-3.166	116.104
Intergenic	8.0	30898088	-3.383	68.051
Promoter	326.0	19071735	2.661	-527.714
5UTR	5.0	1504173	0.299	-0.958
Annotation	Number of peaks	Total size (bp)	Log2 Ratio (obs/exp)	LogP enrichment (+values depleted)
3UTR	1.0	2388933	-2.685	4.469
miscRNA	0.0	3400	-0.013	0.009
Other	0.0	23517	-0.089	0.063
RNA	0.0	2863	-0.011	0.008
miRNA	0.0	50209	-0.183	0.135
ncRNA	0.0	1033899	-1.928	2.795
TTS	2.0	13506242	-4.185	31.579
LINE	0.0	4663084	-3.808	12.780
RC	0.0	737729	-1.584	1.992
DNA	0.0	1392347	-2.260	3.769
Exon	4.0	15309863	-3.365	31.519
Intron	14.0	38494123	-2.888	77.808
Intergenic	8.0	19522571	-2.716	34.400
Promoter	326.0	19071735	2.666	-528.829
5UTR	5.0	1504173	0.304	-0.965
CpG-Island	0.0	2934757	-3.183	7.990
Low_complexity	0.0	297603	-0.850	0.802
LTR	0.0	10301252	-4.956	28.861
Simple_repeat	1.0	2145817	-2.531	3.897
ARTEFACT	0.0	52	-0.000	0.000
Unknown	0.0	45020	-0.165	0.121
Satellite	0.0	620794	-1.422	1.675
rRNA	0.0	18662	-0.071	0.050
