## Supplementary material for "A single DPE core promoter motif contributes to *in vivo* transcriptional regulation and affects cardiac function": SupFile2: 1596.cluster.txt.mfreq.txt

Distance from Center (cmd=annotatePeaks.pl ./cluster.allRlog.c300.t8//1596.cluster.txt dm6 -size 600 -hist 1 -m /home/private/software/packages/Homer-v4.11/motifs/sp1.motif /home/private/software/packages/Homer-v4.11/motifs/nfy.motif /home/private/software/packages/Homer-v4.11/motifs/ap1.motif)	Sp1(Zf)/Promoter/Homer total sites	Sp1(Zf)/Promoter/Homer + sites	Sp1(Zf)/Promoter/Homer - sites	NFY(CCAAT)/Promoter/Homer total sites	NFY(CCAAT)/Promoter/Homer + sites	NFY(CCAAT)/Promoter/Homer - sites	AP-1(bZIP)/ThioMac-PU.1-ChIP-Seq(GSE21512)/Homer total sites	AP-1(bZIP)/ThioMac-PU.1-ChIP-Seq(GSE21512)/Homer + sites	AP-1(bZIP)/ThioMac-PU.1-ChIP-Seq(GSE21512)/Homer - sites	A frequency	C frequency	G frequency	T frequency
-300	0	0	0	0	0	0	0	0	0	0.3241	0.180055	0.202216	0.293629
-299	0	0	0	0	0	0	0	0	0	0.34072	0.180055	0.149584	0.32964
-298	0	0	0	0	0	0	0	0	0	0.33518	0.177285	0.202216	0.285319
-297	0	0	0	0	0	0	0	0	0	0.34072	0.177285	0.163435	0.31856
-296	0	0	0	0	0	0	0	0	0	0.32687	0.163435	0.188366	0.32133
-295	0	0	0	0.00277008310249307	0	0	0	0	0	0.274238	0.196676	0.180055	0.34903
-294	0	0	0	0	0	0	0	0	0	0.304709	0.177285	0.155125	0.362881
-293	0	0	0	0	0	0	0	0	0	0.279778	0.168975	0.204986	0.34626
-292	0	0	0	0	0	0	0	0	0	0.33518	0.149584	0.155125	0.360111
-291	0	0	0	0	0	0	0.00277008310249307	0	0	0.360111	0.127424	0.193906	0.31856
-290	0	0	0	0.00277008310249307	0	0.00277008310249307	0	0	0	0.293629	0.227147	0.191136	0.288089
-289	0	0	0	0	0	0	0	0	0	0.293629	0.221607	0.166205	0.31856
-288	0	0	0	0	0	0	0	0	0	0.34626	0.180055	0.185596	0.288089
-287	0	0	0	0	0	0	0	0	0	0.382271	0.182825	0.130194	0.304709
-286	0	0	0	0	0	0	0	0	0.00277008310249307	0.34626	0.191136	0.163435	0.299169
-285	0	0	0	0	0	0.00277008310249307	0	0	0	0.301939	0.174515	0.227147	0.296399
-284	0	0	0	0	0	0	0.00277008310249307	0	0	0.301939	0.168975	0.196676	0.33241
-283	0	0	0	0	0	0	0	0	0	0.32687	0.157895	0.185596	0.32964
-282	0	0	0	0	0.00277008310249307	0	0	0	0	0.31856	0.227147	0.155125	0.299169
-281	0	0	0	0	0.00277008310249307	0	0	0	0	0.315789	0.196676	0.174515	0.313019
-280	0	0	0	0	0.00277008310249307	0	0	0	0	0.33241	0.191136	0.221607	0.254848
-279	0	0	0	0.00277008310249307	0.00277008310249307	0	0	0	0.00277008310249307	0.3241	0.191136	0.188366	0.296399
-278	0	0	0	0	0	0	0	0	0	0.33241	0.174515	0.160665	0.33241
-277	0	0	0	0.00277008310249307	0	0	0	0	0	0.307479	0.168975	0.157895	0.365651
-276	0	0	0	0.00277008310249307	0	0	0	0	0	0.290859	0.182825	0.240997	0.285319
-275	0	0	0	0.00277008310249307	0	0	0	0	0	0.315789	0.193906	0.191136	0.299169
-274	0	0	0	0.00277008310249307	0	0.00277008310249307	0	0	0	0.33241	0.207756	0.152355	0.307479
-273	0	0	0	0	0	0	0	0	0	0.33241	0.193906	0.152355	0.32133
-272	0	0	0	0	0	0	0	0	0	0.290859	0.185596	0.182825	0.34072
-271	0	0	0	0	0	0	0	0	0	0.310249	0.196676	0.180055	0.313019
-270	0	0	0	0	0	0	0	0	0	0.354571	0.207756	0.160665	0.277008
-269	0	0	0	0	0.00277008310249307	0	0	0	0	0.365651	0.193906	0.182825	0.257618
-268	0	0	0	0	0	0	0.00277008310249307	0	0	0.382271	0.180055	0.163435	0.274238
-267	0	0	0	0	0	0	0	0	0	0.351801	0.180055	0.182825	0.285319
-266	0	0	0	0	0	0	0	0	0	0.33241	0.152355	0.180055	0.33518
-265	0	0	0	0	0	0	0	0	0	0.33241	0.193906	0.168975	0.304709
-264	0	0	0	0.00277008310249307	0	0	0	0	0	0.33241	0.168975	0.216066	0.282548
-263	0	0	0	0	0	0	0	0	0.00277008310249307	0.33518	0.191136	0.163435	0.310249
-262	0	0	0	0	0	0	0	0	0	0.360111	0.177285	0.193906	0.268698
-261	0	0	0	0	0	0	0	0	0	0.32964	0.191136	0.213296	0.265928
-260	0	0	0	0	0	0	0	0	0	0.268698	0.188366	0.199446	0.34349
-259	0	0	0	0	0	0	0	0	0	0.313019	0.180055	0.182825	0.3241
-258	0	0	0	0	0	0	0	0	0	0.32687	0.149584	0.196676	0.32687
-257	0	0	0	0	0	0	0	0	0	0.290859	0.177285	0.146814	0.385042
-256	0	0	0	0	0	0	0	0	0	0.32687	0.166205	0.166205	0.34072
-255	0	0	0	0	0	0	0	0	0	0.304709	0.199446	0.180055	0.315789
-254	0	0	0	0	0	0	0	0	0	0.290859	0.177285	0.185596	0.34626
-253	0	0	0	0	0	0	0	0	0	0.293629	0.157895	0.204986	0.34349
-252	0	0	0	0	0	0	0	0	0	0.277008	0.163435	0.218837	0.34072
-251	0	0	0	0	0	0	0	0	0	0.32133	0.207756	0.177285	0.293629
-250	0	0	0	0	0	0	0	0	0	0.290859	0.196676	0.185596	0.32687
-249	0	0	0	0	0	0	0	0	0	0.3241	0.191136	0.188366	0.296399
-248	0	0	0	0	0	0	0	0	0	0.282548	0.152355	0.210526	0.354571
-247	0	0	0	0	0	0	0	0	0	0.31856	0.196676	0.174515	0.310249
-246	0	0	0	0.00277008310249307	0	0	0	0	0	0.304709	0.180055	0.202216	0.313019
-245	0	0	0	0	0	0	0	0	0	0.310249	0.171745	0.210526	0.307479
-244	0	0	0	0	0	0	0	0	0	0.296399	0.180055	0.204986	0.31856
-243	0	0	0	0	0	0	0	0	0	0.301939	0.177285	0.185596	0.33518
-242	0	0	0	0	0	0	0	0	0	0.307479	0.132964	0.180055	0.379501
-241	0	0	0	0	0	0.00277008310249307	0	0	0	0.31856	0.171745	0.191136	0.31856
-240	0	0	0	0	0	0	0	0	0	0.33241	0.155125	0.171745	0.34072
-239	0	0	0	0	0	0	0	0	0	0.304709	0.177285	0.166205	0.351801
-238	0	0	0	0	0	0	0	0	0	0.296399	0.168975	0.177285	0.357341
-237	0	0	0	0	0	0	0	0	0	0.274238	0.204986	0.199446	0.32133
-236	0	0	0	0	0	0	0	0	0	0.34072	0.202216	0.152355	0.304709
-235	0	0	0	0	0	0	0	0.00277008310249307	0	0.33241	0.185596	0.149584	0.33241
-234	0	0	0	0	0	0	0	0	0	0.315789	0.174515	0.171745	0.33795
-233	0	0	0	0	0	0	0	0	0	0.33518	0.163435	0.180055	0.32133
-232	0	0	0	0	0	0	0.00277008310249307	0	0	0.32964	0.166205	0.171745	0.33241
-231	0	0	0	0	0	0	0	0	0	0.313019	0.182825	0.204986	0.299169
-230	0	0	0	0	0	0	0.00277008310249307	0	0	0.357341	0.152355	0.202216	0.288089
-229	0	0	0	0.00277008310249307	0	0	0	0	0	0.379501	0.166205	0.130194	0.3241
-228	0	0	0	0	0	0	0	0	0	0.34903	0.193906	0.149584	0.307479
-227	0	0	0	0	0	0	0	0	0.00277008310249307	0.310249	0.207756	0.157895	0.3241
-226	0	0	0	0	0	0	0	0	0	0.299169	0.191136	0.174515	0.33518
-225	0	0	0	0	0	0	0	0	0	0.32687	0.177285	0.182825	0.313019
-224	0	0	0	0.00277008310249307	0	0.00277008310249307	0	0	0	0.34903	0.174515	0.149584	0.32687
-223	0	0	0	0	0	0	0	0	0	0.304709	0.177285	0.149584	0.368421
-222	0	0	0	0	0	0	0	0	0	0.290859	0.180055	0.191136	0.33795
-221	0	0	0	0	0	0	0	0	0	0.285319	0.155125	0.216066	0.34349
-220	0	0	0	0.00277008310249307	0	0	0	0	0	0.290859	0.185596	0.155125	0.368421
-219	0	0	0	0	0	0.00277008310249307	0	0	0	0.371191	0.160665	0.166205	0.301939
-218	0	0	0	0	0	0	0	0	0	0.34072	0.146814	0.177285	0.33518
-217	0	0	0	0	0	0	0	0	0	0.315789	0.185596	0.168975	0.32964
-216	0	0	0	0	0	0	0	0	0	0.32964	0.180055	0.163435	0.32687
-215	0	0	0	0	0	0.00277008310249307	0	0	0	0.315789	0.149584	0.188366	0.34626
-214	0	0	0	0	0	0	0	0	0	0.351801	0.196676	0.163435	0.288089
-213	0	0	0	0	0	0	0	0.00277008310249307	0	0.315789	0.182825	0.166205	0.33518
-212	0	0	0	0	0	0	0	0	0	0.33795	0.166205	0.191136	0.304709
-211	0	0	0	0	0	0	0	0	0	0.354571	0.144044	0.160665	0.34072
-210	0	0	0	0	0	0	0.00277008310249307	0	0	0.32133	0.160665	0.213296	0.304709
-209	0	0	0	0	0	0	0	0	0	0.33795	0.177285	0.144044	0.34072
-208	0	0	0	0	0	0	0.00277008310249307	0	0	0.365651	0.171745	0.157895	0.304709
-207	0	0	0	0	0	0	0	0	0	0.34072	0.180055	0.152355	0.32687
-206	0	0	0	0	0	0	0	0	0	0.288089	0.202216	0.196676	0.313019
-205	0	0	0	0	0	0	0	0	0.00277008310249307	0.379501	0.113573	0.182825	0.3241
-204	0	0	0	0	0.00277008310249307	0	0	0	0	0.32687	0.157895	0.168975	0.34626
-203	0	0	0	0	0.00277008310249307	0	0	0	0	0.34626	0.196676	0.144044	0.313019
-202	0	0	0	0	0	0	0	0	0	0.34072	0.155125	0.155125	0.34903
-201	0	0	0	0	0	0	0	0	0	0.33518	0.168975	0.196676	0.299169
-200	0	0	0	0	0	0	0	0	0	0.373961	0.163435	0.146814	0.315789
-199	0	0	0	0.00277008310249307	0	0	0	0	0	0.31856	0.174515	0.177285	0.32964
-198	0	0	0	0.00277008310249307	0	0	0	0	0	0.34903	0.166205	0.160665	0.3241
-197	0	0	0	0	0	0	0	0	0	0.33795	0.138504	0.191136	0.33241
-196	0	0	0	0	0	0	0	0.00277008310249307	0	0.34626	0.185596	0.149584	0.31856
-195	0	0	0	0	0	0	0	0	0	0.34626	0.149584	0.199446	0.304709
-194	0	0	0	0	0	0	0	0	0	0.354571	0.177285	0.144044	0.3241
-193	0	0	0	0.00277008310249307	0.00277008310249307	0	0.00277008310249307	0	0	0.310249	0.130194	0.146814	0.412742
-192	0	0	0	0	0	0	0	0	0	0.33241	0.124654	0.182825	0.360111
-191	0	0	0	0	0	0	0.00277008310249307	0	0	0.32687	0.180055	0.160665	0.33241
-190	0	0	0	0	0	0	0	0	0	0.32964	0.177285	0.149584	0.34349
-189	0	0	0	0	0.00277008310249307	0	0	0	0	0.34349	0.163435	0.157895	0.33518
-188	0	0	0	0.00277008310249307	0.00277008310249307	0.00277008310249307	0	0	0.00277008310249307	0.368421	0.160665	0.155125	0.315789
-187	0	0	0	0	0	0	0	0	0	0.33518	0.127424	0.188366	0.34903
-186	0	0	0	0	0	0	0	0	0	0.365651	0.141274	0.157895	0.33518
-185	0	0	0	0	0	0	0	0	0	0.33518	0.160665	0.149584	0.354571
-184	0	0	0	0.00277008310249307	0	0	0	0	0	0.362881	0.185596	0.121884	0.32964
-183	0	0	0	0.00277008310249307	0	0	0	0	0	0.382271	0.155125	0.163435	0.299169
-182	0	0	0	0	0	0	0	0	0	0.32964	0.199446	0.144044	0.32687
-181	0	0	0	0	0	0	0	0	0	0.304709	0.163435	0.191136	0.34072
-180	0	0	0	0	0	0	0	0	0	0.33518	0.171745	0.130194	0.362881
-179	0	0	0	0	0	0	0	0	0	0.365651	0.157895	0.149584	0.32687
-178	0	0	0	0	0	0	0	0	0	0.368421	0.141274	0.130194	0.360111
-177	0	0	0	0	0	0	0	0	0	0.313019	0.163435	0.160665	0.362881
-176	0	0	0	0	0	0	0	0	0	0.313019	0.174515	0.155125	0.357341
-175	0	0	0	0	0	0	0	0	0	0.288089	0.168975	0.185596	0.357341
-174	0	0	0	0	0.00277008310249307	0	0	0	0	0.34349	0.166205	0.185596	0.304709
-173	0	0	0	0	0	0	0	0	0	0.34903	0.141274	0.152355	0.357341
-172	0	0	0	0.00277008310249307	0	0	0	0	0	0.382271	0.160665	0.121884	0.33518
-171	0	0	0	0	0	0	0	0	0	0.33795	0.177285	0.166205	0.31856
-170	0	0	0	0	0	0	0	0	0	0.32687	0.157895	0.177285	0.33795
-169	0	0	0	0.00277008310249307	0	0	0	0	0	0.34072	0.182825	0.138504	0.33795
-168	0	0	0	0	0	0	0	0	0	0.31856	0.213296	0.157895	0.310249
-167	0	0	0	0	0	0.00277008310249307	0	0	0	0.33795	0.182825	0.135734	0.34349
-166	0	0	0	0	0	0	0	0	0	0.385042	0.127424	0.149584	0.33795
-165	0	0	0	0	0	0	0	0	0	0.34903	0.130194	0.155125	0.365651
-164	0	0	0	0	0	0	0	0	0	0.351801	0.185596	0.149584	0.313019
-163	0	0	0	0	0	0	0	0	0	0.32133	0.168975	0.146814	0.362881
-162	0	0	0	0	0	0	0	0	0	0.368421	0.130194	0.146814	0.354571
-161	0	0	0	0	0	0	0	0	0	0.34349	0.144044	0.138504	0.373961
-160	0	0	0	0	0	0	0	0	0	0.354571	0.138504	0.146814	0.360111
-159	0	0	0	0	0	0	0	0	0	0.31856	0.155125	0.168975	0.357341
-158	0	0	0	0	0	0	0	0	0	0.351801	0.144044	0.141274	0.362881
-157	0	0	0	0	0	0	0	0	0	0.310249	0.130194	0.155125	0.404432
-156	0	0	0	0	0	0	0	0	0	0.32133	0.146814	0.160665	0.371191
-155	0	0	0	0	0	0	0	0	0	0.371191	0.146814	0.171745	0.310249
-154	0	0	0	0	0	0	0	0	0	0.351801	0.149584	0.146814	0.351801
-153	0	0	0	0	0	0	0	0	0	0.34626	0.144044	0.146814	0.362881
-152	0	0	0	0	0	0	0	0	0	0.33241	0.152355	0.171745	0.34349
-151	0	0	0	0	0	0	0	0.00277008310249307	0	0.33518	0.144044	0.155125	0.365651
-150	0	0	0	0	0	0	0	0	0	0.301939	0.152355	0.193906	0.351801
-149	0	0	0	0	0	0	0	0	0	0.33241	0.130194	0.180055	0.357341
-148	0	0	0	0	0	0	0	0	0	0.379501	0.135734	0.141274	0.34349
-147	0	0	0	0	0	0	0	0	0	0.34349	0.144044	0.132964	0.379501
-146	0	0	0	0	0	0	0.00277008310249307	0	0	0.354571	0.141274	0.132964	0.371191
-145	0	0	0	0	0	0	0	0	0	0.32964	0.157895	0.132964	0.379501
-144	0	0	0	0	0	0	0	0	0	0.34349	0.177285	0.135734	0.34349
-143	0	0	0	0	0	0	0	0	0	0.362881	0.166205	0.157895	0.313019
-142	0	0	0	0	0	0	0	0	0	0.33241	0.180055	0.146814	0.34072
-141	0	0	0	0	0	0	0	0	0	0.371191	0.160665	0.124654	0.34349
-140	0	0	0	0	0	0	0	0	0	0.360111	0.174515	0.119114	0.34626
-139	0	0	0	0	0	0	0	0	0	0.32687	0.160665	0.160665	0.351801
-138	0	0	0	0	0	0	0	0	0	0.307479	0.152355	0.182825	0.357341
-137	0	0	0	0	0	0	0	0	0	0.32687	0.166205	0.141274	0.365651
-136	0	0	0	0	0	0	0	0	0	0.34626	0.152355	0.191136	0.310249
-135	0	0	0	0	0	0	0	0	0	0.373961	0.168975	0.132964	0.3241
-134	0	0	0	0	0	0	0	0	0	0.34349	0.166205	0.157895	0.33241
-133	0	0	0	0	0	0	0	0	0	0.351801	0.144044	0.152355	0.351801
-132	0	0	0	0	0	0	0	0	0	0.32687	0.157895	0.155125	0.360111
-131	0	0	0	0	0	0	0	0	0	0.34349	0.163435	0.160665	0.33241
-130	0	0	0	0	0	0	0	0	0	0.34072	0.144044	0.141274	0.373961
-129	0	0	0	0	0	0	0	0	0	0.365651	0.163435	0.157895	0.313019
-128	0	0	0	0	0	0	0	0	0	0.34626	0.146814	0.157895	0.34903
-127	0	0	0	0	0	0	0	0	0	0.34903	0.185596	0.149584	0.315789
-126	0	0	0	0	0	0	0	0	0	0.351801	0.177285	0.102493	0.368421
-125	0	0	0	0	0	0	0	0	0	0.34072	0.160665	0.149584	0.34903
-124	0	0	0	0	0	0	0	0	0	0.304709	0.182825	0.130194	0.382271
-123	0	0	0	0	0	0	0	0	0	0.371191	0.141274	0.155125	0.33241
-122	0	0	0	0.00277008310249307	0	0	0	0	0	0.32687	0.193906	0.144044	0.33518
-121	0	0	0	0	0	0	0	0	0	0.33241	0.168975	0.180055	0.31856
-120	0	0	0	0	0	0	0	0	0	0.33241	0.149584	0.152355	0.365651
-119	0	0	0	0	0	0	0.00277008310249307	0	0	0.357341	0.141274	0.155125	0.34626
-118	0	0	0	0	0	0	0	0	0	0.387812	0.144044	0.174515	0.293629
-117	0	0	0	0.00277008310249307	0	0.00277008310249307	0	0	0	0.396122	0.160665	0.108033	0.33518
-116	0	0	0	0	0	0	0	0	0	0.299169	0.204986	0.168975	0.32687
-115	0	0	0	0	0	0	0	0	0	0.32687	0.157895	0.163435	0.351801
-114	0	0	0	0	0	0	0	0	0.00277008310249307	0.33241	0.204986	0.124654	0.33795
-113	0	0	0	0	0	0	0	0	0	0.34626	0.127424	0.177285	0.34903
-112	0	0	0	0	0	0.00277008310249307	0	0	0	0.313019	0.163435	0.168975	0.354571
-111	0	0	0	0	0.00277008310249307	0	0	0	0	0.34626	0.218837	0.132964	0.301939
-110	0	0	0	0	0	0	0	0	0	0.310249	0.177285	0.180055	0.33241
-109	0	0	0	0.00277008310249307	0	0	0	0	0	0.34626	0.166205	0.168975	0.31856
-108	0	0	0	0	0	0	0	0	0	0.33518	0.157895	0.168975	0.33795
-107	0	0	0	0	0	0	0	0	0	0.362881	0.182825	0.177285	0.277008
-106	0	0	0	0.00277008310249307	0	0	0	0	0	0.32964	0.146814	0.146814	0.376731
-105	0	0	0	0	0.00277008310249307	0	0	0	0	0.268698	0.171745	0.213296	0.34626
-104	0	0	0	0	0	0.00277008310249307	0	0	0	0.34349	0.166205	0.193906	0.296399
-103	0	0	0	0	0	0	0	0	0	0.34903	0.193906	0.149584	0.307479
-102	0	0	0	0	0	0	0	0	0	0.365651	0.174515	0.191136	0.268698
-101	0	0	0	0	0	0	0	0	0	0.32133	0.182825	0.163435	0.33241
-100	0	0	0	0.00277008310249307	0	0	0	0	0	0.307479	0.210526	0.155125	0.32687
-99	0	0	0	0	0	0	0	0	0	0.351801	0.160665	0.146814	0.34072
-98	0	0	0	0	0	0	0	0.00277008310249307	0	0.34072	0.174515	0.193906	0.290859
-97	0	0	0	0.00277008310249307	0	0	0	0	0	0.34349	0.210526	0.144044	0.301939
-96	0	0	0	0	0	0	0	0.00277008310249307	0	0.293629	0.188366	0.185596	0.33241
-95	0	0	0	0	0	0	0.00277008310249307	0	0	0.277008	0.221607	0.163435	0.33795
-94	0	0	0	0	0	0	0	0	0	0.33241	0.130194	0.157895	0.379501
-93	0	0	0	0	0	0	0.00554016620498615	0	0	0.31856	0.171745	0.152355	0.357341
-92	0	0	0	0	0	0.00277008310249307	0	0	0	0.31856	0.213296	0.177285	0.290859
-91	0	0	0	0	0	0	0.00277008310249307	0	0	0.304709	0.193906	0.157895	0.34349
-90	0	0	0	0	0	0	0	0	0.00277008310249307	0.33795	0.157895	0.168975	0.33518
-89	0	0	0	0	0	0	0	0	0	0.34626	0.202216	0.168975	0.282548
-88	0	0	0	0	0	0	0	0	0.00277008310249307	0.33518	0.168975	0.185596	0.310249
-87	0	0	0	0	0	0	0	0.00277008310249307	0	0.3241	0.188366	0.185596	0.301939
-86	0	0	0	0.00277008310249307	0	0	0	0	0	0.260388	0.177285	0.216066	0.34626
-85	0	0	0	0	0	0	0	0.00277008310249307	0	0.313019	0.157895	0.224377	0.304709
-84	0	0	0	0.00277008310249307	0	0	0.00277008310249307	0	0	0.290859	0.193906	0.202216	0.313019
-83	0	0	0	0	0	0	0	0	0	0.304709	0.177285	0.213296	0.304709
-82	0	0	0	0	0	0	0.00554016620498615	0	0	0.31856	0.199446	0.185596	0.296399
-81	0.00277008310249307	0	0	0	0	0.00277008310249307	0	0	0	0.33241	0.218837	0.163435	0.285319
-80	0	0	0	0	0	0	0.00277008310249307	0	0	0.33518	0.177285	0.182825	0.304709
-79	0	0	0	0	0	0.00277008310249307	0	0	0.00277008310249307	0.33518	0.177285	0.177285	0.310249
-78	0	0	0	0	0.00277008310249307	0	0	0	0	0.293629	0.191136	0.216066	0.299169
-77	0	0	0	0	0	0	0	0	0.00277008310249307	0.313019	0.218837	0.199446	0.268698
-76	0	0	0	0.00277008310249307	0.00277008310249307	0	0	0	0	0.265928	0.193906	0.221607	0.31856
-75	0	0	0.00277008310249307	0	0	0	0	0	0	0.296399	0.210526	0.202216	0.290859
-74	0	0.00277008310249307	0	0	0.00277008310249307	0	0	0.00277008310249307	0	0.34903	0.177285	0.193906	0.279778
-73	0	0	0	0.00277008310249307	0	0	0	0	0	0.32687	0.182825	0.180055	0.310249
-72	0	0	0	0	0	0	0	0	0	0.31856	0.210526	0.155125	0.315789
-71	0	0	0	0.00277008310249307	0	0.00277008310249307	0.00277008310249307	0	0	0.299169	0.199446	0.207756	0.293629
-70	0	0	0	0	0	0	0	0	0	0.293629	0.196676	0.210526	0.299169
-69	0	0	0	0.00277008310249307	0	0	0.00277008310249307	0	0	0.268698	0.249307	0.188366	0.293629
-68	0.00277008310249307	0	0	0	0	0	0	0	0	0.32964	0.199446	0.196676	0.274238
-67	0	0	0	0	0	0	0	0	0	0.288089	0.227147	0.180055	0.304709
-66	0	0	0	0	0	0	0	0.00277008310249307	0.00277008310249307	0.34072	0.177285	0.196676	0.285319
-65	0	0	0	0	0	0	0	0	0	0.260388	0.202216	0.199446	0.33795
-64	0	0	0	0.00277008310249307	0.00277008310249307	0	0	0	0	0.263158	0.204986	0.232687	0.299169
-63	0	0	0	0.00277008310249307	0	0	0.00277008310249307	0	0	0.271468	0.229917	0.210526	0.288089
-62	0	0	0	0	0	0	0	0	0	0.271468	0.238227	0.191136	0.299169
-61	0	0	0	0	0	0	0.00554016620498615	0	0	0.282548	0.216066	0.213296	0.288089
-60	0	0	0	0	0	0	0	0	0	0.288089	0.227147	0.210526	0.274238
-59	0	0	0	0.00277008310249307	0	0.00277008310249307	0	0	0	0.3241	0.216066	0.191136	0.268698
-58	0	0	0	0	0	0.00277008310249307	0	0	0.00277008310249307	0.271468	0.224377	0.218837	0.285319
-57	0	0	0	0	0	0	0	0.00277008310249307	0	0.301939	0.210526	0.182825	0.304709
-56	0	0	0	0	0	0	0	0.00277008310249307	0.00277008310249307	0.265928	0.235457	0.199446	0.299169
-55	0	0	0	0	0.00277008310249307	0	0	0	0	0.238227	0.229917	0.221607	0.310249
-54	0	0	0	0.00277008310249307	0	0	0	0	0	0.307479	0.202216	0.235457	0.254848
-53	0	0	0	0	0	0	0.00277008310249307	0	0	0.271468	0.204986	0.202216	0.32133
-52	0	0	0	0	0	0	0.00277008310249307	0	0	0.268698	0.249307	0.238227	0.243767
-51	0	0	0	0	0.00277008310249307	0	0.00277008310249307	0	0	0.299169	0.221607	0.188366	0.290859
-50	0	0	0	0.00554016620498615	0	0	0	0	0	0.301939	0.213296	0.196676	0.288089
-49	0	0	0	0	0	0.00277008310249307	0	0	0	0.293629	0.218837	0.221607	0.265928
-48	0	0	0	0	0.00277008310249307	0	0	0	0.00277008310249307	0.304709	0.202216	0.193906	0.299169
-47	0	0	0	0	0	0	0	0	0	0.246537	0.260388	0.155125	0.33795
-46	0	0	0	0.00277008310249307	0	0	0	0	0	0.293629	0.191136	0.216066	0.299169
-45	0	0	0	0.00554016620498615	0	0.00277008310249307	0	0	0	0.235457	0.221607	0.235457	0.307479
-44	0	0	0	0.00277008310249307	0	0	0	0	0	0.277008	0.202216	0.193906	0.32687
-43	0	0	0	0.00277008310249307	0	0	0	0	0	0.282548	0.199446	0.265928	0.252078
-42	0	0	0	0	0	0	0	0	0	0.260388	0.263158	0.196676	0.279778
-41	0	0	0	0	0	0	0	0	0	0.32687	0.185596	0.227147	0.260388
-40	0	0	0	0	0	0.00554016620498615	0	0	0	0.290859	0.224377	0.188366	0.296399
-39	0	0	0	0	0	0.00277008310249307	0	0	0	0.277008	0.227147	0.210526	0.285319
-38	0	0	0	0	0.00277008310249307	0	0	0	0	0.268698	0.207756	0.191136	0.33241
-37	0	0	0	0	0.00277008310249307	0	0.00277008310249307	0	0	0.293629	0.166205	0.216066	0.3241
-36	0	0	0	0	0	0	0	0	0	0.232687	0.235457	0.216066	0.315789
-35	0	0	0	0	0	0	0	0	0	0.257618	0.227147	0.218837	0.296399
-34	0	0	0	0	0	0	0	0	0	0.32687	0.249307	0.168975	0.254848
-33	0	0	0	0.00554016620498615	0	0	0	0	0	0.254848	0.232687	0.191136	0.32133
-32	0	0	0	0.00277008310249307	0	0	0	0.00277008310249307	0.00277008310249307	0.252078	0.210526	0.213296	0.3241
-31	0	0	0	0	0	0	0	0	0	0.299169	0.202216	0.213296	0.285319
-30	0	0	0	0	0.00277008310249307	0	0	0	0	0.249307	0.227147	0.202216	0.32133
-29	0	0	0	0	0	0	0	0	0	0.282548	0.229917	0.168975	0.31856
-28	0	0	0	0	0	0.00277008310249307	0	0	0	0.257618	0.191136	0.263158	0.288089
-27	0	0	0	0	0.00277008310249307	0	0.00277008310249307	0	0	0.274238	0.207756	0.224377	0.293629
-26	0	0	0	0	0	0	0	0	0	0.216066	0.257618	0.224377	0.301939
-25	0	0	0	0.00277008310249307	0	0	0	0	0	0.274238	0.221607	0.213296	0.290859
-24	0	0	0	0.00277008310249307	0	0	0	0	0	0.282548	0.213296	0.204986	0.299169
-23	0	0	0	0	0	0	0	0	0	0.268698	0.193906	0.227147	0.310249
-22	0	0	0	0.00277008310249307	0.00277008310249307	0	0	0.00277008310249307	0	0.31856	0.191136	0.196676	0.293629
-21	0	0	0	0	0	0	0	0	0	0.252078	0.218837	0.249307	0.279778
-20	0	0	0	0	0	0	0	0	0	0.243767	0.260388	0.238227	0.257618
-19	0	0	0	0	0	0.00277008310249307	0.00277008310249307	0	0	0.282548	0.227147	0.168975	0.32133
-18	0	0	0	0	0	0	0	0	0	0.254848	0.285319	0.224377	0.235457
-17	0	0	0	0.00277008310249307	0	0	0.00277008310249307	0	0	0.313019	0.202216	0.213296	0.271468
-16	0	0	0	0	0	0	0	0	0	0.257618	0.229917	0.213296	0.299169
-15	0	0	0	0	0.00277008310249307	0	0.00277008310249307	0	0	0.268698	0.210526	0.199446	0.32133
-14	0	0	0	0	0	0	0	0	0.00277008310249307	0.296399	0.252078	0.204986	0.246537
-13	0	0	0	0	0	0	0	0	0	0.293629	0.216066	0.210526	0.279778
-12	0	0	0	0	0	0	0	0	0	0.290859	0.265928	0.216066	0.227147
-11	0	0	0	0.00277008310249307	0.00277008310249307	0	0	0	0	0.282548	0.221607	0.199446	0.296399
-10	0	0	0	0.00277008310249307	0	0	0	0	0.00277008310249307	0.263158	0.240997	0.213296	0.282548
-9	0	0	0	0.00277008310249307	0	0	0	0	0	0.246537	0.216066	0.221607	0.315789
-8	0	0	0	0	0	0	0	0	0	0.257618	0.243767	0.202216	0.296399
-7	0	0	0	0	0.00277008310249307	0	0	0	0	0.290859	0.191136	0.216066	0.301939
-6	0	0	0	0.00277008310249307	0	0.00277008310249307	0	0	0	0.263158	0.204986	0.229917	0.301939
-5	0	0	0	0	0	0	0	0	0	0.254848	0.229917	0.196676	0.31856
-4	0	0	0	0	0.00277008310249307	0.00277008310249307	0	0	0	0.246537	0.268698	0.185596	0.299169
-3	0	0	0	0	0	0	0	0.00277008310249307	0	0.288089	0.191136	0.240997	0.279778
-2	0	0	0	0.00277008310249307	0	0	0	0	0	0.263158	0.218837	0.157895	0.360111
-1	0	0	0	0	0	0	0	0	0	0.271468	0.279778	0.138504	0.310249
0	0	0	0	0	0	0	0.00277008310249307	0	0	0.379501	0.204986	0.155125	0.260388
1	0	0	0	0.00277008310249307	0	0	0	0	0	0.257618	0.174515	0.193906	0.373961
2	0	0	0	0	0	0	0.00277008310249307	0	0	0.246537	0.138504	0.193906	0.421053
3	0	0	0	0	0	0	0	0	0	0.232687	0.157895	0.224377	0.385042
4	0	0	0	0	0	0	0	0	0	0.285319	0.171745	0.177285	0.365651
5	0	0	0	0	0.00277008310249307	0	0	0	0.00277008310249307	0.282548	0.155125	0.213296	0.34903
6	0	0	0	0	0	0	0	0	0	0.265928	0.218837	0.204986	0.310249
7	0	0	0	0	0	0	0	0	0	0.296399	0.157895	0.265928	0.279778
8	0	0	0	0	0	0	0	0	0	0.254848	0.191136	0.229917	0.3241
9	0	0	0	0	0	0	0	0	0	0.265928	0.188366	0.235457	0.310249
10	0	0	0	0.00277008310249307	0	0	0	0	0	0.33518	0.157895	0.238227	0.268698
11	0	0	0	0.00277008310249307	0	0	0	0	0	0.279778	0.166205	0.246537	0.307479
12	0	0	0	0	0	0	0.00277008310249307	0	0	0.3241	0.202216	0.180055	0.293629
13	0	0	0	0	0	0	0	0	0	0.290859	0.144044	0.246537	0.31856
14	0	0	0	0	0	0	0	0	0	0.288089	0.182825	0.210526	0.31856
15	0	0	0	0	0	0	0	0	0	0.293629	0.199446	0.243767	0.263158
16	0	0	0	0	0	0.00277008310249307	0	0	0	0.265928	0.202216	0.221607	0.310249
17	0	0	0	0	0	0	0	0.00554016620498615	0.00277008310249307	0.285319	0.160665	0.254848	0.299169
18	0	0	0	0.00277008310249307	0	0	0	0.00277008310249307	0	0.285319	0.163435	0.227147	0.3241
19	0	0	0	0	0	0	0	0	0	0.301939	0.141274	0.249307	0.307479
20	0	0	0	0	0	0	0.00554016620498615	0	0	0.34626	0.121884	0.257618	0.274238
21	0	0	0	0	0.00277008310249307	0	0.00277008310249307	0	0	0.290859	0.224377	0.224377	0.260388
22	0	0	0	0	0	0	0.00554016620498615	0	0	0.34903	0.149584	0.260388	0.240997
23	0	0	0	0	0	0.00277008310249307	0.00277008310249307	0	0	0.301939	0.191136	0.224377	0.282548
24	0	0	0	0	0.00277008310249307	0	0	0.00277008310249307	0	0.32964	0.157895	0.271468	0.240997
25	0	0	0	0	0	0	0	0.00277008310249307	0.00554016620498615	0.32687	0.146814	0.268698	0.257618
26	0	0	0	0.00277008310249307	0	0	0	0	0.00277008310249307	0.393352	0.160665	0.174515	0.271468
27	0	0	0	0	0	0	0.00277008310249307	0	0	0.365651	0.132964	0.232687	0.268698
28	0	0	0	0.00277008310249307	0	0	0.00277008310249307	0.00277008310249307	0	0.34072	0.138504	0.221607	0.299169
29	0	0	0	0.00277008310249307	0	0	0.00277008310249307	0.00277008310249307	0	0.360111	0.157895	0.227147	0.254848
30	0	0	0	0.00277008310249307	0	0	0.00277008310249307	0	0	0.34349	0.155125	0.182825	0.31856
31	0	0	0	0	0	0	0.00277008310249307	0	0	0.357341	0.180055	0.191136	0.271468
32	0	0	0	0	0	0	0.00277008310249307	0	0.00277008310249307	0.31856	0.168975	0.204986	0.307479
33	0	0	0	0	0	0.00277008310249307	0.00277008310249307	0	0.00277008310249307	0.307479	0.163435	0.202216	0.32687
34	0	0	0	0	0	0	0.00277008310249307	0	0	0.313019	0.141274	0.224377	0.32133
35	0	0	0	0	0.00554016620498615	0.00277008310249307	0	0	0	0.34072	0.166205	0.177285	0.315789
36	0	0	0	0	0	0	0	0	0.00277008310249307	0.32964	0.155125	0.185596	0.32964
37	0	0	0	0	0	0	0	0	0.00277008310249307	0.354571	0.155125	0.152355	0.33795
38	0	0	0	0	0	0	0	0	0	0.33241	0.166205	0.188366	0.313019
39	0	0	0	0	0	0	0	0	0	0.33241	0.182825	0.188366	0.296399
40	0	0	0	0.00554016620498615	0	0	0	0	0	0.307479	0.163435	0.185596	0.34349
41	0	0	0	0	0	0	0	0	0	0.34626	0.157895	0.188366	0.307479
42	0	0	0	0	0	0	0	0	0	0.32133	0.149584	0.196676	0.33241
43	0	0	0	0	0	0	0	0	0	0.32133	0.144044	0.207756	0.32687
44	0	0	0	0	0	0	0	0	0	0.31856	0.191136	0.213296	0.277008
45	0	0	0	0	0	0	0	0	0	0.365651	0.152355	0.193906	0.288089
46	0	0	0	0	0	0	0	0	0	0.351801	0.157895	0.202216	0.288089
47	0	0	0	0	0	0	0	0	0	0.3241	0.193906	0.188366	0.293629
48	0	0	0	0.00277008310249307	0	0	0	0	0	0.34903	0.149584	0.218837	0.282548
49	0	0	0	0.00277008310249307	0	0	0	0	0	0.32964	0.166205	0.216066	0.288089
50	0	0	0	0	0	0	0	0	0	0.382271	0.177285	0.199446	0.240997
51	0	0	0	0	0	0	0	0	0	0.373961	0.168975	0.193906	0.263158
52	0	0	0	0	0.00277008310249307	0	0	0	0	0.368421	0.135734	0.171745	0.3241
53	0	0	0	0	0	0.00277008310249307	0	0	0	0.401662	0.132964	0.152355	0.313019
54	0	0	0	0.00277008310249307	0	0.00277008310249307	0	0	0	0.362881	0.168975	0.160665	0.307479
55	0	0	0	0	0	0	0	0	0	0.32964	0.135734	0.227147	0.307479
56	0	0	0	0	0	0	0	0	0	0.33518	0.144044	0.216066	0.304709
57	0	0	0	0.00277008310249307	0	0	0	0	0	0.34349	0.171745	0.168975	0.315789
58	0	0	0	0	0	0	0	0	0	0.32687	0.157895	0.182825	0.33241
59	0	0	0	0	0	0.00277008310249307	0	0	0	0.310249	0.177285	0.207756	0.304709
60	0	0	0	0	0	0	0	0	0	0.296399	0.204986	0.210526	0.288089
61	0	0	0	0	0	0	0	0	0	0.360111	0.180055	0.196676	0.263158
62	0	0	0	0	0	0	0	0	0	0.434903	0.160665	0.146814	0.257618
63	0	0	0	0	0	0	0	0	0	0.368421	0.180055	0.171745	0.279778
64	0	0	0	0	0	0	0	0	0	0.382271	0.199446	0.160665	0.257618
65	0	0	0	0	0	0	0	0	0	0.357341	0.168975	0.196676	0.277008
66	0	0	0	0	0	0	0	0	0	0.351801	0.182825	0.185596	0.279778
67	0	0	0	0	0	0	0	0	0	0.313019	0.229917	0.182825	0.274238
68	0	0	0	0	0	0	0.00277008310249307	0	0	0.33241	0.168975	0.196676	0.301939
69	0	0.00277008310249307	0	0	0	0	0	0	0	0.279778	0.218837	0.240997	0.260388
70	0	0	0	0	0	0	0	0	0	0.33518	0.229917	0.185596	0.249307
71	0	0	0	0	0	0	0	0	0	0.34626	0.224377	0.202216	0.227147
72	0	0	0	0	0	0	0	0	0	0.34903	0.191136	0.213296	0.246537
73	0	0	0	0	0.00277008310249307	0	0	0	0.00277008310249307	0.32964	0.177285	0.202216	0.290859
74	0	0.00277008310249307	0	0	0	0	0	0	0	0.33518	0.188366	0.177285	0.299169
75	0.00277008310249307	0	0	0	0	0	0	0	0	0.3241	0.207756	0.210526	0.257618
76	0	0	0	0	0	0	0	0	0	0.3241	0.182825	0.204986	0.288089
77	0	0	0	0	0	0	0	0	0	0.296399	0.224377	0.238227	0.240997
78	0	0	0	0.00277008310249307	0	0	0	0	0	0.304709	0.213296	0.180055	0.301939
79	0	0	0	0	0	0	0	0	0	0.33795	0.207756	0.213296	0.240997
80	0.00277008310249307	0	0	0	0	0	0	0	0	0.290859	0.199446	0.224377	0.285319
81	0	0	0	0	0	0	0	0	0	0.285319	0.221607	0.202216	0.290859
82	0	0	0	0	0	0	0	0	0	0.288089	0.221607	0.216066	0.274238
83	0	0	0	0	0	0	0	0	0	0.290859	0.202216	0.263158	0.243767
84	0	0	0	0	0	0	0	0	0	0.32133	0.218837	0.188366	0.271468
85	0	0	0	0	0	0	0	0	0	0.296399	0.210526	0.213296	0.279778
86	0	0	0	0	0	0	0	0	0	0.360111	0.202216	0.227147	0.210526
87	0	0	0	0	0	0	0.00277008310249307	0	0	0.32687	0.188366	0.238227	0.246537
88	0	0	0	0	0	0	0	0	0	0.33241	0.191136	0.216066	0.260388
89	0	0	0	0	0	0	0	0	0	0.290859	0.257618	0.196676	0.254848
90	0	0	0	0	0.00277008310249307	0	0	0	0	0.32687	0.196676	0.218837	0.257618
91	0	0	0	0	0.00277008310249307	0	0	0	0	0.31856	0.260388	0.180055	0.240997
92	0	0	0	0	0	0	0	0	0.00277008310249307	0.296399	0.221607	0.210526	0.271468
93	0	0	0	0	0	0	0	0	0	0.299169	0.193906	0.263158	0.243767
94	0	0	0	0	0	0	0	0	0	0.3241	0.249307	0.202216	0.224377
95	0	0	0	0.00277008310249307	0.00277008310249307	0	0	0	0	0.307479	0.193906	0.263158	0.235457
96	0	0	0	0.00554016620498615	0	0	0	0	0	0.351801	0.193906	0.227147	0.227147
97	0	0	0	0	0	0	0.00277008310249307	0	0	0.373961	0.191136	0.221607	0.213296
98	0	0	0	0.00277008310249307	0	0	0	0	0	0.3241	0.213296	0.232687	0.229917
99	0	0	0	0	0.00277008310249307	0	0	0	0	0.313019	0.235457	0.210526	0.240997
100	0	0	0	0.00554016620498615	0	0	0.00277008310249307	0	0	0.279778	0.238227	0.224377	0.257618
101	0	0	0	0	0	0.00277008310249307	0	0	0	0.282548	0.246537	0.257618	0.213296
102	0	0	0	0	0	0	0	0	0.00277008310249307	0.304709	0.232687	0.224377	0.238227
103	0	0	0	0	0	0.00277008310249307	0	0	0	0.32687	0.249307	0.204986	0.218837
104	0	0	0	0.00277008310249307	0	0	0	0	0	0.277008	0.210526	0.254848	0.257618
105	0	0	0	0	0.00554016620498615	0.00277008310249307	0	0	0.00277008310249307	0.285319	0.218837	0.240997	0.254848
106	0	0	0	0	0	0	0	0	0	0.279778	0.260388	0.229917	0.229917
107	0	0	0	0	0	0	0	0	0	0.307479	0.249307	0.238227	0.204986
108	0	0	0	0	0	0	0	0	0	0.288089	0.268698	0.235457	0.207756
109	0	0	0	0	0.00277008310249307	0	0	0.00277008310249307	0	0.34626	0.202216	0.235457	0.216066
110	0	0	0	0.00554016620498615	0	0	0	0	0	0.315789	0.202216	0.252078	0.229917
111	0	0	0	0	0	0	0	0	0	0.304709	0.216066	0.263158	0.216066
112	0	0	0	0	0	0	0.00277008310249307	0	0	0.307479	0.221607	0.246537	0.224377
113	0	0	0	0	0.00554016620498615	0	0	0	0	0.301939	0.199446	0.207756	0.290859
114	0	0.00277008310249307	0	0.00277008310249307	0	0	0.00277008310249307	0	0	0.279778	0.268698	0.235457	0.216066
115	0	0	0	0	0	0	0	0	0	0.271468	0.285319	0.235457	0.207756
116	0	0	0	0	0	0	0	0	0	0.307479	0.260388	0.246537	0.185596
117	0	0	0	0	0	0	0	0	0.00277008310249307	0.288089	0.216066	0.257618	0.238227
118	0	0	0	0.00831024930747922	0	0	0	0	0	0.307479	0.221607	0.232687	0.238227
119	0	0	0	0	0	0	0	0	0	0.313019	0.216066	0.238227	0.232687
120	0.00277008310249307	0	0	0.00277008310249307	0	0	0	0	0	0.290859	0.213296	0.240997	0.254848
121	0	0	0	0	0	0	0	0	0	0.299169	0.260388	0.207756	0.232687
122	0	0	0	0	0	0	0	0	0	0.290859	0.268698	0.218837	0.221607
123	0	0	0	0	0	0.00277008310249307	0	0	0	0.265928	0.232687	0.252078	0.249307
124	0	0	0	0	0	0	0	0	0	0.271468	0.254848	0.257618	0.216066
125	0	0	0	0	0	0.00277008310249307	0	0	0	0.33518	0.232687	0.216066	0.216066
126	0	0	0	0	0	0	0	0	0	0.277008	0.243767	0.268698	0.210526
127	0	0	0	0	0	0	0	0	0	0.296399	0.227147	0.240997	0.235457
128	0	0	0	0	0	0	0	0	0	0.288089	0.243767	0.238227	0.229917
129	0	0	0	0	0	0	0	0	0	0.34626	0.224377	0.229917	0.199446
130	0	0	0	0	0.00277008310249307	0	0	0	0	0.313019	0.218837	0.274238	0.193906
131	0	0	0	0	0	0	0	0	0	0.32687	0.210526	0.238227	0.224377
132	0	0	0	0	0	0	0	0	0	0.279778	0.254848	0.243767	0.221607
133	0	0	0	0	0	0	0	0	0	0.301939	0.238227	0.240997	0.218837
134	0	0	0	0	0	0	0	0	0	0.304709	0.216066	0.221607	0.257618
135	0	0	0	0.00277008310249307	0	0	0	0	0	0.301939	0.202216	0.268698	0.227147
136	0	0	0	0	0	0	0	0	0	0.296399	0.238227	0.271468	0.193906
137	0	0	0	0	0.00277008310249307	0	0	0	0	0.293629	0.240997	0.213296	0.252078
138	0	0	0	0	0	0	0	0	0	0.268698	0.229917	0.296399	0.204986
139	0	0	0	0	0	0	0	0	0	0.34626	0.254848	0.199446	0.199446
140	0	0	0	0	0	0	0	0	0	0.299169	0.227147	0.257618	0.216066
141	0	0	0	0	0	0	0	0	0	0.307479	0.238227	0.238227	0.216066
142	0	0	0	0.00277008310249307	0	0	0	0	0	0.304709	0.218837	0.249307	0.227147
143	0	0	0	0	0.00277008310249307	0	0	0	0	0.274238	0.271468	0.224377	0.229917
144	0	0	0	0	0	0	0	0	0	0.265928	0.260388	0.257618	0.216066
145	0	0	0	0	0.00277008310249307	0	0	0	0	0.279778	0.243767	0.279778	0.196676
146	0	0	0	0	0	0	0	0	0	0.290859	0.274238	0.213296	0.221607
147	0	0	0	0	0	0	0	0	0	0.315789	0.235457	0.238227	0.210526
148	0	0	0	0.00277008310249307	0	0	0	0	0	0.277008	0.260388	0.260388	0.202216
149	0	0	0	0	0	0	0	0	0	0.301939	0.246537	0.227147	0.224377
150	0	0	0	0.00277008310249307	0	0	0	0	0	0.274238	0.252078	0.293629	0.180055
151	0	0	0	0	0.00277008310249307	0	0	0	0	0.304709	0.229917	0.254848	0.210526
152	0	0	0	0	0	0	0	0.00277008310249307	0	0.307479	0.202216	0.263158	0.227147
153	0	0	0	0	0	0	0	0	0	0.271468	0.246537	0.240997	0.240997
154	0	0	0	0	0	0	0	0	0	0.288089	0.232687	0.252078	0.227147
155	0	0	0	0	0	0	0	0	0	0.304709	0.216066	0.265928	0.213296
156	0	0	0	0.00277008310249307	0	0	0	0	0	0.299169	0.229917	0.240997	0.229917
157	0	0	0	0.00277008310249307	0	0	0.00277008310249307	0	0	0.293629	0.240997	0.224377	0.240997
158	0	0	0	0	0	0	0	0	0	0.293629	0.196676	0.229917	0.279778
159	0	0	0	0	0	0	0	0	0	0.243767	0.288089	0.260388	0.207756
160	0	0	0	0.00277008310249307	0	0	0	0	0	0.307479	0.246537	0.254848	0.191136
161	0	0	0	0	0.00277008310249307	0	0	0	0	0.315789	0.210526	0.246537	0.227147
162	0	0	0	0	0	0.00277008310249307	0	0	0	0.288089	0.271468	0.207756	0.232687
163	0	0	0	0	0	0	0	0	0	0.301939	0.260388	0.243767	0.193906
164	0	0	0	0	0	0	0	0	0	0.351801	0.210526	0.204986	0.232687
165	0	0	0	0	0	0.00277008310249307	0	0	0	0.277008	0.232687	0.249307	0.240997
166	0	0	0	0.00277008310249307	0	0	0	0	0	0.310249	0.227147	0.207756	0.254848
167	0	0	0	0	0	0	0	0	0	0.304709	0.235457	0.227147	0.232687
168	0	0	0	0	0	0	0	0	0	0.257618	0.260388	0.265928	0.216066
169	0	0	0	0	0	0	0	0	0	0.33241	0.235457	0.199446	0.232687
170	0	0	0	0	0	0	0	0	0	0.304709	0.254848	0.210526	0.229917
171	0	0	0	0.00277008310249307	0	0	0	0	0	0.299169	0.257618	0.227147	0.216066
172	0	0	0	0.00277008310249307	0	0	0	0	0	0.277008	0.265928	0.218837	0.238227
173	0	0	0	0	0.00277008310249307	0	0	0	0	0.304709	0.254848	0.246537	0.193906
174	0	0	0	0	0	0	0	0	0	0.246537	0.265928	0.243767	0.243767
175	0	0	0	0.00277008310249307	0.00277008310249307	0	0	0	0	0.277008	0.249307	0.232687	0.240997
176	0	0	0	0	0	0.00277008310249307	0	0	0	0.288089	0.232687	0.216066	0.263158
177	0	0	0	0	0	0.00277008310249307	0	0	0	0.249307	0.207756	0.252078	0.290859
178	0	0	0	0.00277008310249307	0	0	0	0.00277008310249307	0	0.263158	0.249307	0.263158	0.224377
179	0	0	0	0	0	0	0	0	0	0.310249	0.221607	0.221607	0.246537
180	0	0	0	0.00277008310249307	0	0.00277008310249307	0	0	0	0.301939	0.185596	0.238227	0.274238
181	0	0	0	0	0	0	0.00277008310249307	0	0	0.279778	0.229917	0.224377	0.265928
182	0	0	0	0.00277008310249307	0	0	0	0	0	0.279778	0.257618	0.240997	0.221607
183	0	0	0	0	0	0	0.00277008310249307	0	0	0.265928	0.249307	0.254848	0.229917
184	0	0	0	0	0.00277008310249307	0	0.00277008310249307	0.00277008310249307	0	0.285319	0.227147	0.282548	0.204986
185	0	0	0	0	0	0	0	0.00277008310249307	0	0.288089	0.229917	0.235457	0.246537
186	0	0	0	0	0	0	0	0.00277008310249307	0.00277008310249307	0.285319	0.213296	0.232687	0.268698
187	0	0	0	0	0	0.00277008310249307	0.00277008310249307	0	0	0.279778	0.235457	0.249307	0.235457
188	0	0	0	0	0	0	0	0	0	0.304709	0.229917	0.221607	0.243767
189	0	0	0	0.00277008310249307	0.00277008310249307	0	0.00554016620498615	0	0.00277008310249307	0.277008	0.216066	0.265928	0.240997
190	0	0	0	0	0	0	0.00277008310249307	0	0	0.299169	0.218837	0.218837	0.263158
191	0	0	0	0	0	0	0.00277008310249307	0	0	0.282548	0.216066	0.243767	0.257618
192	0	0	0	0	0	0	0	0	0.00277008310249307	0.263158	0.235457	0.243767	0.257618
193	0	0	0	0	0	0	0	0	0	0.263158	0.232687	0.257618	0.246537
194	0	0	0	0.00277008310249307	0.00277008310249307	0	0	0	0.00277008310249307	0.263158	0.232687	0.243767	0.260388
195	0	0	0	0	0	0	0	0	0	0.274238	0.221607	0.218837	0.285319
196	0	0	0	0	0	0	0	0	0	0.277008	0.218837	0.282548	0.221607
197	0	0	0	0	0	0	0	0	0	0.268698	0.196676	0.235457	0.299169
198	0	0	0	0	0	0	0	0	0	0.279778	0.263158	0.227147	0.229917
199	0	0	0	0.00277008310249307	0	0	0	0	0	0.285319	0.224377	0.274238	0.216066
200	0	0	0	0	0	0	0	0	0	0.279778	0.227147	0.229917	0.263158
201	0	0	0	0	0	0	0	0	0	0.235457	0.268698	0.252078	0.243767
202	0	0	0	0	0	0	0	0	0	0.310249	0.232687	0.238227	0.218837
203	0	0	0	0	0	0	0	0	0	0.299169	0.238227	0.218837	0.243767
204	0	0	0	0.00554016620498615	0	0	0	0	0	0.288089	0.232687	0.252078	0.227147
205	0	0	0	0	0	0	0	0	0	0.263158	0.249307	0.243767	0.243767
206	0	0	0	0	0	0	0	0.00277008310249307	0	0.301939	0.204986	0.249307	0.243767
207	0	0	0	0	0	0	0	0	0	0.279778	0.229917	0.249307	0.240997
208	0	0	0	0	0	0	0	0	0	0.299169	0.246537	0.227147	0.227147
209	0	0	0	0	0	0.00554016620498615	0.00277008310249307	0	0	0.32133	0.227147	0.232687	0.218837
210	0	0	0	0	0	0	0	0	0	0.296399	0.238227	0.246537	0.218837
211	0	0	0	0	0.00277008310249307	0	0.00277008310249307	0	0	0.304709	0.202216	0.257618	0.235457
212	0	0	0	0	0	0	0	0	0	0.313019	0.235457	0.224377	0.227147
213	0	0	0	0	0.00277008310249307	0	0	0	0	0.282548	0.243767	0.235457	0.238227
214	0	0	0	0.00277008310249307	0	0	0	0	0.00277008310249307	0.304709	0.224377	0.227147	0.243767
215	0	0	0	0.00277008310249307	0	0	0	0	0	0.3241	0.224377	0.193906	0.257618
216	0	0	0	0.00277008310249307	0.00277008310249307	0	0	0	0	0.279778	0.257618	0.254848	0.207756
217	0	0	0	0	0	0	0	0.00277008310249307	0	0.249307	0.260388	0.235457	0.254848
218	0	0	0	0.00277008310249307	0	0	0	0	0	0.288089	0.210526	0.279778	0.221607
219	0	0	0	0	0	0.00277008310249307	0	0	0	0.293629	0.240997	0.263158	0.202216
220	0	0	0	0	0	0.00277008310249307	0.00277008310249307	0.00277008310249307	0	0.299169	0.260388	0.243767	0.196676
221	0	0	0	0.00277008310249307	0	0	0	0	0	0.293629	0.216066	0.238227	0.252078
222	0	0	0	0	0	0	0.00277008310249307	0	0	0.313019	0.249307	0.213296	0.224377
223	0	0	0	0	0	0	0.00277008310249307	0	0	0.277008	0.232687	0.221607	0.268698
224	0	0	0	0	0	0	0	0	0	0.304709	0.196676	0.263158	0.235457
225	0	0	0	0	0.00277008310249307	0	0.00277008310249307	0.00277008310249307	0.00277008310249307	0.277008	0.216066	0.229917	0.277008
226	0	0	0	0.00277008310249307	0	0	0	0	0	0.277008	0.240997	0.243767	0.238227
227	0	0	0	0.00277008310249307	0	0	0	0	0	0.257618	0.216066	0.265928	0.260388
228	0	0	0	0	0	0	0.00554016620498615	0	0.00277008310249307	0.307479	0.221607	0.252078	0.218837
229	0	0	0	0	0	0	0	0	0	0.257618	0.235457	0.238227	0.268698
230	0	0	0	0.00277008310249307	0	0	0.00277008310249307	0	0	0.260388	0.221607	0.260388	0.257618
231	0	0	0	0	0	0.00277008310249307	0	0	0	0.240997	0.249307	0.252078	0.257618
232	0	0	0	0	0	0.00277008310249307	0	0	0	0.268698	0.204986	0.274238	0.252078
233	0	0	0	0	0	0	0	0	0.00554016620498615	0.313019	0.232687	0.216066	0.238227
234	0	0	0	0	0	0	0	0	0	0.307479	0.240997	0.204986	0.246537
235	0	0	0	0	0	0	0	0.00277008310249307	0	0.254848	0.257618	0.221607	0.265928
236	0	0	0	0	0	0	0	0	0	0.285319	0.243767	0.202216	0.268698
237	0	0	0	0	0	0	0	0	0	0.274238	0.207756	0.238227	0.279778
238	0	0	0	0	0	0	0.00277008310249307	0	0	0.301939	0.227147	0.246537	0.224377
239	0	0	0	0	0	0	0	0	0	0.290859	0.182825	0.263158	0.263158
240	0	0	0	0	0	0	0.00277008310249307	0	0	0.301939	0.224377	0.240997	0.232687
241	0	0	0	0	0	0	0	0	0	0.265928	0.252078	0.227147	0.254848
242	0	0	0	0	0.00277008310249307	0	0	0	0	0.282548	0.232687	0.238227	0.246537
243	0	0	0	0	0.00277008310249307	0	0	0	0.00277008310249307	0.310249	0.185596	0.249307	0.254848
244	0	0	0	0	0.00277008310249307	0	0	0	0	0.282548	0.227147	0.240997	0.249307
245	0	0	0	0	0	0	0	0	0	0.296399	0.229917	0.254848	0.218837
246	0	0	0	0	0	0	0	0	0	0.268698	0.221607	0.246537	0.263158
247	0	0	0	0.00277008310249307	0	0	0	0	0	0.285319	0.282548	0.213296	0.218837
248	0	0	0	0.00554016620498615	0	0	0	0	0	0.290859	0.210526	0.213296	0.285319
249	0	0	0	0.00277008310249307	0	0	0	0.00277008310249307	0	0.263158	0.243767	0.235457	0.257618
250	0	0	0	0	0	0	0	0	0	0.271468	0.210526	0.257618	0.260388
251	0	0	0	0	0	0	0	0	0	0.293629	0.238227	0.235457	0.232687
252	0	0	0	0	0.00277008310249307	0	0.00277008310249307	0	0	0.315789	0.196676	0.232687	0.254848
253	0	0	0	0	0	0.00277008310249307	0	0	0	0.221607	0.279778	0.243767	0.254848
254	0	0	0	0	0	0	0.00277008310249307	0	0	0.299169	0.249307	0.218837	0.232687
255	0	0	0	0	0	0	0	0	0	0.279778	0.254848	0.252078	0.213296
256	0	0	0	0	0.00554016620498615	0	0	0	0	0.254848	0.263158	0.229917	0.252078
257	0	0	0	0.00277008310249307	0	0	0	0	0.00277008310249307	0.265928	0.224377	0.268698	0.240997
258	0	0	0	0.00277008310249307	0	0	0	0	0	0.254848	0.235457	0.274238	0.235457
259	0	0	0	0	0	0	0	0	0	0.257618	0.213296	0.285319	0.243767
260	0	0	0	0	0	0	0	0	0	0.279778	0.243767	0.227147	0.249307
261	0	0	0	0.00554016620498615	0.00277008310249307	0	0	0	0	0.279778	0.252078	0.243767	0.224377
262	0	0	0	0	0	0	0	0	0	0.290859	0.235457	0.235457	0.238227
263	0	0	0	0	0	0.00277008310249307	0	0	0	0.260388	0.252078	0.224377	0.263158
264	0	0	0	0	0	0	0	0	0	0.243767	0.240997	0.257618	0.257618
265	0	0	0	0	0	0	0	0	0	0.310249	0.232687	0.218837	0.238227
266	0	0	0	0.00277008310249307	0	0	0	0	0	0.301939	0.227147	0.210526	0.260388
267	0	0	0	0	0.00277008310249307	0	0	0	0	0.249307	0.252078	0.254848	0.243767
268	0	0	0	0	0.00277008310249307	0	0	0	0	0.260388	0.254848	0.265928	0.218837
269	0	0	0	0	0	0	0	0	0	0.277008	0.216066	0.221607	0.285319
270	0	0.00277008310249307	0	0	0	0	0	0	0	0.265928	0.265928	0.254848	0.213296
271	0	0	0	0	0	0	0.00277008310249307	0	0	0.310249	0.224377	0.263158	0.202216
272	0	0	0	0.00277008310249307	0	0	0	0	0	0.290859	0.218837	0.265928	0.224377
273	0	0	0	0.00554016620498615	0.00277008310249307	0	0	0	0	0.285319	0.238227	0.238227	0.238227
274	0	0	0	0	0	0	0	0	0	0.301939	0.210526	0.238227	0.249307
275	0	0	0	0	0	0	0	0	0	0.290859	0.224377	0.257618	0.227147
276	0.00277008310249307	0	0	0.00554016620498615	0	0	0	0	0.00277008310249307	0.263158	0.254848	0.224377	0.257618
277	0	0	0	0	0	0	0	0	0	0.235457	0.229917	0.271468	0.263158
278	0	0	0	0.00554016620498615	0	0.00277008310249307	0	0.00554016620498615	0	0.299169	0.229917	0.224377	0.246537
279	0	0	0	0	0	0	0	0.00277008310249307	0	0.260388	0.227147	0.265928	0.246537
280	0	0	0	0	0	0	0	0	0	0.265928	0.235457	0.263158	0.235457
281	0	0	0	0	0	0.00554016620498615	0.00554016620498615	0.00277008310249307	0	0.282548	0.213296	0.293629	0.210526
282	0	0.00277008310249307	0	0	0	0	0.00277008310249307	0	0	0.299169	0.243767	0.227147	0.229917
283	0	0	0	0	0.00277008310249307	0.00277008310249307	0.00554016620498615	0	0	0.282548	0.249307	0.249307	0.218837
284	0	0	0	0	0	0	0.00554016620498615	0	0	0.277008	0.252078	0.249307	0.221607
285	0	0	0	0.00277008310249307	0	0	0	0	0	0.33518	0.240997	0.238227	0.185596
286	0	0	0	0	0	0	0.00277008310249307	0	0.00554016620498615	0.254848	0.288089	0.213296	0.243767
287	0	0	0	0	0	0	0	0	0.00277008310249307	0.257618	0.232687	0.265928	0.243767
288	0.00277008310249307	0	0	0.00277008310249307	0	0	0	0	0	0.296399	0.235457	0.221607	0.246537
289	0	0	0	0	0	0	0	0	0.00277008310249307	0.252078	0.263158	0.238227	0.246537
290	0	0	0	0	0	0.00277008310249307	0	0	0	0.263158	0.216066	0.268698	0.252078
291	0	0	0	0	0	0	0	0	0	0.252078	0.240997	0.288089	0.218837
292	0	0	0	0	0	0	0	0	0	0.279778	0.252078	0.232687	0.235457
293	0	0	0	0	0	0	0	0	0	0.240997	0.243767	0.224377	0.290859
294	0	0	0	0	0	0	0	0	0	0.263158	0.229917	0.238227	0.268698
295	0	0	0	0	0	0	0	0	0	0.277008	0.268698	0.238227	0.216066
296	0	0	0	0	0	0	0	0	0	0.279778	0.229917	0.243767	0.246537
297	0	0	0	0	0	0	0	0	0	0.3241	0.249307	0.221607	0.204986
298	0	0	0	0	0	0	0	0	0	0.263158	0.249307	0.254848	0.232687
299	0	0	0	0	0	0	0	0	0	0.235457	0.246537	0.274238	0.243767
300	0	0	0	0	0	0	0	0	0	0.235457	0.218837	0.260388	0.285319
