## Supplementary material for "A single DPE core promoter motif contributes to *in vivo* transcriptional regulation and affects cardiac function": SupFile2: biocyc.txt

TermID	Term	Enrichment	logP	Genes in Term	Target Genes in Term	Fraction of Targets in Term	Total Target Genes	Total Genes	Entrez Gene IDs	Gene Symbols
FLY_PWY-5661	GDP-glucose biosynthesis	1	0	1	0	0	0	29
FLY_FAO-PWY	fatty acid beta-oxidation I	1	0	1	0	0	0	29
META_PWY-7404	ceramide phosphoethanolamine biosynthesis	1	0	1	0	0	0	29
META_PWY-6608	guanosine nucleotides degradation III	1	0	1	0	0	0	29
FLY_POLYAMINSYN3-PWY	superpathway of polyamine biosynthesis II	1	0	1	0	0	0	29
FLY_PWY-5941	glycogen degradation II	1	0	1	0	0	0	29
FLY_ANAEROFRUCAT-PWY	homolactic fermentation	1	0	1	0	0	0	29
FLY_GLUCOSE1PMETAB-PWY	glucose and glucose-1-phosphate degradation	1	0	1	0	0	0	29
META_PWY-7297	octopamine biosynthesis	1	0	2	0	0	0	29
FLY_BSUBPOLYAMSYN-PWY	spermidine biosynthesis	1	0	1	0	0	0	29
FLY_PWY0-166	de novo biosynthesis of pyrimidine deoxyribonucleotides	1	0	1	0	0	0	29
FLY_PWY-5136	fatty acid beta-oxidation II (core pathway)	1	0	1	0	0	0	29
META_PWY-6575	juvenile hormone III biosynthesis I	1	0	1	0	0	0	29
META_PWY-7442	drosopterin and aurodrosopterin biosynthesis	1	0	4	0	0	0	29
FLY_PWY-5690	TCA cycle variation III (eukaryotic)	1	0	2	0	0	0	29
FLY_1CMET2-PWY	formylTHF biosynthesis I	1	0	1	0	0	0	29
META_PWY-7300	ecdysone and 20-hydroxyecdysone biosynthesis	1	0	5	0	0	0	29
FLY_PWY3DJ-11281	sphingomyelin metabolism	1	0	1	0	0	0	29
FLY_PWY0-1182	trehalose degradation II (trehalase)	1	0	1	0	0	0	29
FLY_PROPIONMET-PWY	methylmalonyl pathway	1	0	1	0	0	0	29
FLY_ANAGLYCOLYSIS-PWY	glycolysis III (Thermotoga)	1	0	1	0	0	0	29
META_PWY-7042	the visual cycle (insects)	1	0	2	0	0	0	29
META_PWY-7321	ecdysteroid metabolism (arthropods)	1	0	2	0	0	0	29
FLY_POLYAMSYN-PWY	superpathway of polyamine biosynthesis I	1	0	1	0	0	0	29
FLY_LEU-DEG2-PWY	leucine degradation I	1	0	1	0	0	0	29
FLY_ARG+POLYAMINE-SYN	superpathway of arginine and polyamine biosynthesis	1	0	1	0	0	0	29
FLY_PWY-1801	formaldehyde oxidation II (glutathione-dependent)	1	0	1	0	0	0	29
META_PWY-5663	tetrahydrobiopterin biosynthesis I	1	0	2	0	0	0	29
FLY_GLYCOCAT-PWY	glycogen degradation I	1	0	3	0	0	0	29
FLY_MANGDPMET-PWY	GDP-mannose metabolism	1	0	1	0	0	0	29
FLY_PWY-6000	gamma-linolenate biosynthesis II (animals)	1	0	1	0	0	0	29
FLY_PWY-5143	fatty acid activation	1	0	1	0	0	0	29
META_PWY-7043	11-cis-3-hydroxyretinal biosynthesis	1	0	3	0	0	0	29
