## Supplementary material for "A single DPE core promoter motif contributes to *in vivo* transcriptional regulation and affects cardiac function": SupFile2: knownResults.txt

Motif Name	Consensus	P-value	Log P-value	q-value (Benjamini)	# of Target Sequences with Motif(of 361)	% of Target Sequences with Motif	# of Background Sequences with Motif(of 26798)	% of Background Sequences with Motif
DREF/Drosophila-Promoters/Homer	AVYTATCGATAD	1e-47	-1.102e+02	0.0000	91.0	25.21%	980.8	3.66%
Unknown1(NR/Ini-like)/Drosophila-Promoters/Homer	MYGGTCACACTG	1e-37	-8.521e+01	0.0000	74.0	20.50%	838.3	3.13%
M1BP(Zf)/S2R+-M1BP-ChIP-Seq(GSE49842)/Homer	CAGTGTGACCGT	1e-36	-8.400e+01	0.0000	72.0	19.94%	800.5	2.99%
Unknown2/Drosophila-Promoters/Homer	CATCMCTA	1e-34	-8.053e+01	0.0000	103.0	28.53%	1855.7	6.93%
Unknown3/Drosophila-Promoters/Homer	ACVAKCTGGCAGCGC	1e-17	-4.003e+01	0.0000	36.0	9.97%	422.0	1.58%
E-box/Drosophila-Promoters/Homer	AACAGCTGTTHN	1e-12	-2.781e+01	0.0000	45.0	12.47%	966.5	3.61%
Unknown4/Drosophila-Promoters/Homer	AAAAATACCRMA	1e-11	-2.689e+01	0.0000	41.0	11.36%	838.4	3.13%
Unknown5/Drosophila-Promoters/Homer	GCTGATAASV	1e-7	-1.753e+01	0.0000	74.0	20.50%	2836.7	10.59%
Trl(Zf)/S2-GAGAfactor-ChIP-Seq(GSE40646)/Homer	RGAGAGAG	1e0	-2.251e+00	0.1989	49.0	13.57%	3034.6	11.33%
dHNF4(NR)/Fly-HNF4-ChIP-Seq(GSE73675)/Homer	GGTCCAAAGTCCAMT	1e0	-9.655e-01	0.6473	2.0	0.55%	98.4	0.37%
Dorsal(RHD)/Embryo-dl-ChIP-Seq(GSE65441)/Homer	GGGAAAAMCCCG	1e0	-3.128e-01	1.0000	6.0	1.66%	537.2	2.01%
TATA-box/Drosophila-Promoters/Homer	CTATAAAAGCSV	1e0	-2.405e-01	1.0000	4.0	1.11%	399.7	1.49%
caudal(Homeobox)/Drosophila-Embryos-ChIP-Chip(modEncode)/Homer	GGYCATAAAW	1e0	-1.964e-01	1.0000	65.0	18.01%	5304.2	19.80%
bcd(Homeobox)/Embryo-Bcd-ChIP-Seq(GSE86966)/Homer	VNNGGATTADNN	1e0	-1.090e-01	1.0000	37.0	10.25%	3286.2	12.27%
Unknown6/Drosophila-Promoters/Homer	AATTTTAAAA	1e0	-4.144e-02	1.0000	68.0	18.84%	6019.3	22.47%
Initiator/Drosophila-Promoters/Homer	NTCAGTYG	1e0	-2.138e-02	1.0000	64.0	17.73%	5872.2	21.93%
Zelda(Zf)/Embryo-zld-ChIP-Seq(GSE65441)/Homer	KBCTACCTGW	1e0	-1.710e-02	1.0000	3.0	0.83%	569.9	2.13%
