## Supplementary material for "A single DPE core promoter motif contributes to *in vivo* transcriptional regulation and affects cardiac function": SupFile2: seq.autonorm.tsv

Oligo	TargetCounts	BackgroundCounts	NormalizationFactor
A	29.96%	29.86%	1.003
C	20.04%	20.14%	0.995
G	20.04%	20.14%	0.995
T	29.96%	29.86%	1.003
AA	11.13%	10.72%	1.038
CA	6.66%	6.74%	0.988
GA	5.25%	5.57%	0.942
TA	6.94%	6.83%	1.015
AC	5.51%	5.27%	1.045
CC	3.70%	4.16%	0.889
GC	5.57%	5.13%	1.086
TC	5.25%	5.57%	0.942
AG	4.99%	5.37%	0.929
CG	4.69%	3.86%	1.215
GG	3.70%	4.16%	0.889
TG	6.66%	6.74%	0.988
AT	8.32%	8.50%	0.979
CT	4.99%	5.37%	0.929
GT	5.51%	5.27%	1.045
TT	11.13%	10.72%	1.038
AAA	4.54%	4.12%	1.101
CAA	2.27%	2.27%	0.999
GAA	1.97%	2.01%	0.981
TAA	2.36%	2.32%	1.016
ACA	2.04%	1.89%	1.082
CCA	1.39%	1.54%	0.903
GCA	1.78%	1.66%	1.070
TCA	1.44%	1.65%	0.876
AGA	1.28%	1.47%	0.867
CGA	1.58%	1.24%	1.276
GGA	0.95%	1.21%	0.787
TGA	1.44%	1.65%	0.876
ATA	2.29%	2.27%	1.008
CTA	1.13%	1.06%	1.066
GTA	1.16%	1.19%	0.978
TTA	2.36%	2.32%	1.016
AAC	1.95%	1.81%	1.081
CAC	1.52%	1.35%	1.129
GAC	0.88%	0.93%	0.940
TAC	1.16%	1.19%	0.978
ACC	0.97%	0.98%	0.997
CCC	0.65%	0.84%	0.773
GCC	1.12%	1.13%	0.988
TCC	0.95%	1.21%	0.787
AGC	1.48%	1.40%	1.058
CGC	1.20%	0.94%	1.274
GGC	1.12%	1.13%	0.988
TGC	1.78%	1.66%	1.070
ATC	1.52%	1.50%	1.008
CTC	0.89%	1.12%	0.793
GTC	0.88%	0.93%	0.940
TTC	1.97%	2.01%	0.981
AAG	1.57%	1.80%	0.870
CAG	1.41%	1.39%	1.018
GAG	0.89%	1.12%	0.793
TAG	1.13%	1.06%	1.066
ACG	1.01%	0.90%	1.125
CCG	0.91%	0.79%	1.147
GCG	1.20%	0.94%	1.274
TCG	1.58%	1.24%	1.276
AGG	0.75%	0.99%	0.762
CGG	0.91%	0.79%	1.147
GGG	0.65%	0.84%	0.773
TGG	1.39%	1.54%	0.903
ATG	1.45%	1.73%	0.841
CTG	1.41%	1.39%	1.018
GTG	1.52%	1.35%	1.129
TTG	2.27%	2.27%	0.999
AAT	3.05%	2.99%	1.021
CAT	1.45%	1.73%	0.841
GAT	1.52%	1.50%	1.008
TAT	2.29%	2.27%	1.008
ACT	1.48%	1.51%	0.981
CCT	0.75%	0.99%	0.762
GCT	1.48%	1.40%	1.058
TCT	1.28%	1.47%	0.867
AGT	1.48%	1.51%	0.981
CGT	1.01%	0.90%	1.125
GGT	0.97%	0.98%	0.997
TGT	2.04%	1.89%	1.082
ATT	3.05%	2.99%	1.021
CTT	1.57%	1.80%	0.870
GTT	1.95%	1.81%	1.081
TTT	4.54%	4.12%	1.101
