## Supplementary material for "A single DPE core promoter motif contributes to *in vivo* transcriptional regulation and affects cardiac function": SupFile4

### Sheet: Sheet1
Amplicon name	FW primer	RV primer	Length (bp)
tin	AGGTTCCTACGGGCATATCG	CTGATGCTGCTGGTGGTTG	103
svp	GCAAGCACTACGGACAATTTAC	GATTGCGATGGTGTTGATCTATG	126
Doc2	GCAGCAGCACATAGCACACG	GTGACTCGAGGTGGCATGATC	120
eve	CCCTGGTTGTGGACCTCTTG	TGCCGTTCAAGGAGTTATCCG	101
mef2	TCCTGCTCAAGTACACCGAG	GGAGTGAGTGTGTAGTCCGT	133
Polr2F (RpII18)	AGTGATGGATGATGCGGACT	ATGATCTCGATGTTGTCCGC	120
